# Sisyphus at the splenic flexure: sidedness in colorectal cancer

**DOI:** 10.64898/2026.11.07.761937

**Authors:** Liangze Ke, Michael Cecchini, Vincent L. Cannataro, Jeffrey P. Townsend

**Affiliations:** Department of Biostatistics, Yale School of Public Health, New Haven, CT, USA; Program in Developmental Therapeutics, Yale Cancer Center, New Haven, CT, USA; Department of Medicine, Yale School of Medicine, New Haven, CT, USA; Department of Biology, Emmanuel College, Boston, MA, USA; Program in Genetics, Genomics, and Epigenetics, Yale Cancer Center, New Haven, CT, USA; Department of Ecology and Evolutionary Biology, Yale University, New Haven, CT, USA

**Keywords:** colorectal cancer, colorectal sidedness, driver genes, somatic evolution, mutational signatures

## Abstract

Colorectal cancer is divided into left and right to guide prognosis and therapy, yet a precise definition of left vs right sided colorectal cancer is still not fully agreed upon. The published conventions place it anywhere between the cecum and the rectosigmoid junction. The dichotomy assumes side homogeneity, i.e., that colorectal subsites within a side add limited information once the side is known. That assumption has been examined primarily through mutation prevalence, a quantity that confounds how often a driver arises with how strongly it is selected once it has. Analyzing 1,027 whole-exome and whole-genome sequenced colorectal tumors, we decomposed the prevalence of six driver groups into mutation supply and cancer effect, and asked whether a binary side label captures how each of their prevalence, mutation supply, and cancer effect vary along the colorectum. Mostly it does: the mutational input behaves as two blocks, and even the more than thirty–fold strengthening of cancer effect on *BRAF* V600E from sigmoid colon to cecum is adequately captured by side. But *APC* shows nominal evidence against side homogeneity in both prevalence and cancer effect while showing little net left–right difference, and *PIK3CA* H1047 rejects it in supply. The evidence for finer resolution is real but partial, and the failures do not announce themselves. We recommend additional research recording primary tumor location at the finest practicable resolution—at minimum, International Classification of Diseases for Oncology, 3rd Edition (ICD-O-3) topography. Such well-annotated datasets would enable the left–right boundary to be a reversible analytic choice rather than an irreversible annotation.
