## Supplementary Data and Codes for "Sisyphus at the splenic flexure: sidedness in colorectal cancer": Supplementary_Tables_S1-S4.xlsx

### Sheet: S1_cohort_summary
Step	Description	Samples
A. COSMIC WES/WGS screening funnel
1	COSMIC v104 samples (all tumour types, GRCh38)	1582281
2	Large intestine (colorectal) primary site	224091
3	Colorectal adenocarcinoma histology	201333
4	Primary tissue (exclude cell line / xenograft / organoid / cultured)	198766
5	Whole-exome or whole-genome sequenced (exclude targeted-only panels *)	3129
6	Track 1 - COSMIC-annotated primary tumour + assignable (precise) subsite	226
7	Track 2 - recovered from source publications (precise subsites only)	459
B. Dataset A assembly (TCGA base + COSMIC tracks, de-duplicated)
	TCGA COAD/READ base (processed dataset1; primary CRC adeno, hg38)	481
	+ Track 1 (COSMIC WES/WGS primary)	226
	+ Track 2 (supplement-recovered)	459
	= Pooled cohort	1166
	- Duplicates removed (check_sample_overlap: 127 vs TCGA + 12 intra-cohort)	-139
	= Dataset A (final, WES/WGS SNV cohort)	1027
C. Dataset A composition by source			(used for composing Fig. 3)
	TCGA (base, kept whole)	481
	COSMIC unique (Track 1 minus TCGA duplicates)	87
	Supplement (Track 2)	459
D. Dataset B = Dataset A + targeted panel			(used for composing Fig. 2 and Fig. 4)
	Dataset A (WES/WGS backbone; drives mutation rates + signatures)	1027
	+ Targeted-panel samples (core genes; 120 studies, primary CRC adeno, precise subsite)	1805
	= Dataset B (WES/WGS + targeted)	2832
Notes	* 195,637 targeted-only samples form the Dataset B pool; restricted to primary CRC adeno with a precise subsite and to core genes -> 1,805.
	Targeted panel introduced via cancereffectsizeR coverage=targeted + covered_regions (core genes); WES/WGS is the backbone.
	COSMIC re-hosts much of TCGA: 139/226 Track-1 samples were TCGA duplicates.
	Per-subsite sample counts for Dataset A and B are in sheet S4_site_counts; per-study targeted list in S3_targeted_studies.

### Sheet: S2_WXS_WGS_screening
Track	PMID	Study	Journal	COSMIC samples	Supplement obtained	Complete MAF	Per-sample site	Genome build	Samples recovered	Outcome	Notes
Track 1		COSMIC v104 (aggregate of all contributing studies)	-	226	n/a	COSMIC (GRCh38)	COSMIC subsite	hg38	226	Included - COSMIC-annotated primary + assignable subsite	Deterministic baseline: adenocarcinoma + primary + WES/WGS + assignable subsite. TCGA still included; removed at de-duplication.
Track 2	27149842	Giannakis 2016	Cell Rep	619	Yes	Yes	Yes	hg19	251	Partially recovered (precise subsites only)	Cecum 114 + Rectum 137 precise; 368 multi-segment ranges dropped. NHS/HPFS cohort -> likely SUPERSEDES 25344691 (dedup at merge). liftOver hg19->hg38.
Track 2	29937994	Liu 2018	Oncotarget	97	Yes	Yes	Yes	hg19	79	Partially recovered (precise subsites only)	single-segment precise sites; TNM-staged primary
Track 2	33262464	Bala 2021	Oncogene	47	Yes	Yes	Yes	hg38	47	Recovered	47 samples all Rectum; WES complete MAF; header says hg38 + KRAS/TP53 coords confirm hg38
Track 2	35459861	Peng 2022	Cell Death Dis	45	Yes	Yes	Yes	hg19	43	Partially recovered (precise subsites only)	precise sites Rectum15/Asc12/Sig11/HepFlex3/Cecum1/Trans1; T-staged primary (incl 7 stage-IV primary); 2 multi-segment dropped
Track 2	30239619	Xicola 2018	Carcinogenesis	44	Yes	Yes	Yes	hg19	40	Partially recovered (precise subsites only)	precise sites Sig12/Rec7/Cec6/RectoSig5/Asc4/SplFlex3/Desc1/HepFlex1/Trans1=40; drop Appendix/Ileocecal/R/NA; hg19 liftOver
Track 2	25344691	Giannakis 2014	Nat Genet	185	Yes	Yes	Yes	hg19	29	Partially recovered (precise subsites only)	only Cecum precise; other sites are multi-segment ranges
Track 2	27612425	Ahn 2016	Oncotarget	22	Yes	Yes	No	hg19	-	Excluded - out of scope	POLE hypermutated; supp = 0/1 matrix chr_pos_ref_alt (usable MAF) but no site; COSMIC has 22 localizable -> could use COSMIC subsite; confirm primary. hypermutators need care in signatures
Track 2	30038269	Saito 2018	Nat Commun	44	Yes	Yes	No	-	-	Excluded - targeted gene panel (not WES/WGS)	multi-region: 123 regions = 18 tumors (COSMIC counted 44 regions as samples). Need (1) tumor-site clinical table, (2) collapse regions to 18 tumor-level unions
Track 2	33753878	Kim 2021	Exp Mol Med	46	Yes	Yes	No	hg19	-	Excluded - no per-sample tumour site in supplement	WES + complete hg19 MAF, but supplement has NO tumor site/subsite -> cannot place on continuum unless location found in main text
Track 2	26071483	Sanz-Pamplona 2015	Clin Cancer Res	42	Yes	Yes	No	-	-	Excluded - no per-sample tumour site in supplement	Colonomics stage II colon; Table1 is AGGREGATE only (Right 12/Left 30), no per-sample subsite -> unusable for continuum
Track 2	31660073	Yang 2019	Theranostics	56	Yes	No	Yes	-	-	Excluded - targeted gene panel (not WES/WGS)	targeted panel, not WES; also post-CRT samples
Track 2	28183795	Siraj 2018	Gut	19	No	-	-	-	-	Excluded - no per-sample tumour site in supplement	WES Middle-East CRC (MED12); COSMIC lost site -> supplement-first
Track 2	24211491	Tahara 2014	Gastroenterology	12	No	-	-	-	-	Supplement not available	WES CIMP1 CRC; COSMIC lost site -> supplement-first
Track 2	36792124	van den Bulk 2023	J Immunother Cancer	11	No	-	-	-	-	Supplement not available	WES CRC low-TMB (loc)
Track 2	31336886	Intarajak 2019	Cancers (Basel)	6	No	-	-	-	-	Supplement not available	WES; mixes ADENOMA + early adenocarcinoma -> only carcinoma in scope
Track 2	25066378	Xie 2014	Genomics	2	No	-	-	-	-	Supplement not available	WGS matched primary+met -> only primary (tiny, n=2)
Track 2	25957691	van de Wetering 2015	Cell	38	n/a	-	-	-	-	Excluded - out of scope	organoid biobank (not primary tissue)
Track 2	26764183	Robles 2016	Gastroenterology	31	n/a	-	-	-	-	Excluded - out of scope	IBD/colitis-associated - out of TCGA scope
Track 2	29991641	Baker 2019	Gut	26	n/a	-	-	-	-	Excluded - out of scope	IBD/colitis-associated - out of TCGA scope
Track 2	32217638	Yan 2020	Gut	22	n/a	-	-	-	-	Excluded - out of scope	organoid biobank (not primary tissue)
Track 2	40981433	Hallberg 2025	Cancer Res Commun	18	n/a	-	-	-	-	Excluded - out of scope	OVARIAN cancer study - COSMIC mis-attribution, not CRC
Track 2	32023847	Lee 2020	Cancers (Basel)	11	n/a	-	-	-	-	Excluded - out of scope	adenoma/precursor origin - out of TCGA scope
Track 2	31645765	Priestley 2019	Nature	3	n/a	-	-	-	-	Excluded - out of scope	metastasis cohort - not primary
Track 2	24699064	Yu 2014	Cell Res	1	n/a	-	-	-	-	Excluded - out of scope	single-cell sequencing, not bulk WES
Track 2	24894453	Cho 2014	Mol Cancer	1	n/a	-	-	-	-	Excluded - out of scope	single-case functional EGFR mutant characterization
Track 2	25673644	Ahronian 2015	Cancer Discov	1	n/a	-	-	-	-	Excluded - out of scope	acquired RAF-inhibitor resistance = treated/resistant samples
Track 2	29588308	Toledo 2018	Clin Cancer Res	1	n/a	-	-	-	-	Excluded - out of scope	PLASMA cfDNA (liquid biopsy), not primary tumour tissue
Track 2	32895052	Mamlouk 2020	BMC Biol	1	n/a	-	-	-	-	Excluded - out of scope	early-progression/precursor focus (n=1)
Track 2	33740545	Yaseen 2021	Pathol Res Pract	1	n/a	-	-	-	-	Excluded - out of scope	adenoma/precursor origin - out of TCGA scope
Track 2	22810696	TCGA 2012	Nature	209	n/a	-	-	-	-	Excluded - TCGA (already in TCGA COAD/READ)	TCGA COAD/READ - already in your TCGA dataset (dedup step)
Track 2		(no PMID)	-	379	n/a	-	-	-	-	Excluded - no source publication (no PMID)	no PubMed PMID -> no supplement to go to
Track 1+2									715
Track2									489

### Sheet: S3_targeted_studies
PMID	Study	Journal	Samples	Subsites
28481359	Zehir 2017	Nat Med	484	Rectum;Sigmoid;Cecum;Ascending;Transverse;Descending
29316426	Yaeger 2018	Cancer Cell	85	Rectum;Sigmoid;Ascending;Cecum;Descending;Transverse
14688025	Fransén 2004	Carcinogenesis	76	Rectum;Sigmoid;Ascending;Cecum;Transverse;Descending
21901162	Vasovcak 2011	PLoS One	76	Rectum;Sigmoid;Cecum;Ascending;Descending;Transverse
12093899	Smith 2002	Proc Natl Acad Sci U S A	49	Sigmoid;Rectum;Cecum;Ascending;Descending
29967250	Hirsch 2018	Clin Cancer Res	48	Rectum;Ascending;Sigmoid;Cecum;Transverse;Descending
32585361	de 2021	Clin Gastroenterol Hepatol	40	Rectum;Sigmoid;Cecum;Ascending;Descending;Transverse
12115559	Rebischung 2002	Int J Cancer	34	Rectum
9036877	Jernvall 1997	Int J Cancer	32	Rectum;Sigmoid;Descending;Ascending;Transverse;Cecum
15492791	Wu 2004	Oncol Rep	31	Rectum
10025877	Ko 1998	Cancer Lett	29	Rectum;Sigmoid;Ascending;Cecum;Descending
11289147	Yashiro 2001	Cancer Res	27	Rectum;Descending;Sigmoid;Ascending;Transverse
11275993	Tang 2001	Int J Cancer	26	Rectum
21369707	Kraus 2011	Oncol Rep	26	Rectum;Sigmoid;Transverse;Ascending;Cecum;Descending
1627381	Losi 1992	Eur J Cancer	24	Rectum;Sigmoid;Descending;Cecum
11406538	Esteller 2001	Cancer Res	24	Rectum
11923604	Kandioler 2002	Ann Surg	23	Rectum
23617638	Derbel 2013	BMC Cancer	23	Rectum
9823556	Rebischung 1998	Gastroenterol Clin Biol	22	Rectum
19026650	Zou 2009	Gastroenterology	22	Rectum;Sigmoid;Ascending;Cecum;Transverse;Descending
23226389	Ree 2012	PLoS One	21	Rectum
11390535	Dong 2001	J Natl Cancer Inst	19	Descending;Ascending
10510729	Beránek 1999	Clin Chem Lab Med	18	Rectum;Ascending;Sigmoid;Descending;Transverse
19358278	Curtin 2009	Int J Cancer	18	Rectum
7731696	Hasegawa 1995	Oncogene	17	Rectum;Sigmoid;Ascending;Cecum;Descending;Transverse
9075750	Kojima 1997	Dis Colon Rectum	17	Rectum;Sigmoid;Ascending;Descending;Transverse
22586484	Mao 2012	PLoS One	17	Rectum
8486427	Urosević 1993	Int J Cancer	16	Rectum;Descending;Transverse;Ascending;Sigmoid
8621253	Nollau 1996	Int J Cancer	16	Rectum;Ascending;Transverse;Cecum
15017656	Calistri 2003	Clin Gastroenterol Hepatol	16	Descending;Ascending
8033106	Hayashi 1994	Cancer Res	15	Sigmoid;Ascending;Rectum;Descending
10884918	Servomaa 2000	Mol Pathol	15	Rectum
15057748	Reeves 2004	Gastroenterology	15	Rectum;Descending;Ascending;Cecum;Sigmoid
19794270	Sameer 2009	Saudi J Gastroenterol	15	Rectum
19223544	Sartore-Bianchi 2009	Cancer Res	14	Rectum
8317886	Van 1993	Anticancer Res	13	Rectum;Sigmoid;Ascending
26416732	Bertotti 2015	Nature	13	Rectum
1453686	Tokisue 1992	Kobe J Med Sci	12	Rectum;Sigmoid;Descending;Cecum
11592095	Kapiteijn 2001	J Pathol	12	Rectum
16258065	Diehl 2005	Proc Natl Acad Sci U S A	12	Sigmoid;Ascending;Descending;Cecum;Rectum
3587348	Bos 1987	Nature	11	Sigmoid;Rectum;Descending;Cecum;Transverse
8514605	Soh 1993	Jpn J Cancer Res	10	Rectum;Ascending
11231481	Yamashita 2001	Arch Pathol Lab Med	10	Rectum;Sigmoid;Ascending;Descending;Transverse
22617127	Kawamoto 2012	Br J Cancer	10	Rectum
24841357	Lin 2014	Ann Surg Oncol	10	Rectum
8267380	van 1993	Anticancer Res	9	Sigmoid;Ascending;Rectum;Cecum;Transverse
14633673	Lipton 2003	Cancer Res	9	Rectum;Ascending;Cecum;Descending;Sigmoid
23730514	Demes 2013	J Gastrointest Oncol	9	Rectum
28120820	Mamlouk 2017	Nat Commun	9	Rectum
33089869	Matsumoto 2021	Inflamm Bowel Dis	9	Rectum;Sigmoid;Ascending
12457032	Takahashi 2003	Oncology	8	Ascending;Descending;Sigmoid
21704278	Balschun 2011	J Mol Diagn	8	Rectum;Sigmoid;Ascending;Cecum;Transverse
26650777	Jesinghaus 2016	Genes Chromosomes Cancer	8	Sigmoid;Cecum;Rectum;Ascending
1566048	Sidransky 1992	Science	7	Rectum;Ascending;Sigmoid
7890240	Smith-Ravin 1995	Gut	7	Rectum;Cecum;Descending
10697269	Eguchi 2000	Mod Pathol	7	Sigmoid;Descending
22357840	Liao 2012	Clin Cancer Res	7	Ascending;Descending;Rectum;Sigmoid;Transverse
2203688	Oliva 1990	Int J Cancer	6	Rectum
10956407	Iinuma 2000	Int J Cancer	6	Ascending;Sigmoid;Rectum;Transverse
21474505	Lee 2011	Int J Surg Pathol	6	Rectum
9018769	Andersen 1997	Scand J Gastroenterol	5	Cecum;Ascending;Rectum;Sigmoid
9030251	Wang 1997	J Cancer Res Clin Oncol	5	Rectum
11384100	Shimada 2001	Br J Cancer	5	Sigmoid;Ascending;Descending
12012008	Ito 2002	Int J Oncol	5	Sigmoid;Rectum
27756406	Kovaleva 2016	Mol Cancer	5	Rectum
9036876	Losi 1997	Int J Cancer	4	Ascending;Rectum
11241240	Yang 2001	Cancer	4	Rectum
18757341	Artale 2008	J Clin Oncol	4	Rectum
19574674	Sameer 2009	Indian J Cancer	4	Rectum
21029218	Pang 2011	Cytopathology	4	Sigmoid;Ascending;Rectum
22740969	Otsuka 2012	Oncol Lett	4	Ascending;Rectum
8039618	Kern 1994	Gastroenterology	3	Rectum;Ascending
8778329	Losi 1996	J Pathol	3	Ascending;Descending;Sigmoid
9328563	Rothschild 1997	J Immunol Methods	3	Sigmoid;Cecum
9568504	Sasaki 1998	Histopathology	3	Rectum;Sigmoid;Transverse
15790700	Busby 2005	J Clin Pathol	3	Transverse;Rectum
17150185	Akagi 2007	Biochem Biophys Res Commun	3	Cecum;Sigmoid;Transverse
25248721	Dócs 2015	Pathol Oncol Res	3	Ascending;Rectum;Sigmoid
31226844	Rachiglio 2019	Cancers (Basel)	3	Rectum
8160776	Chaubert 1994	Am J Pathol	2	Descending;Rectum
8187064	Minamoto 1994	Cancer Res	2	Sigmoid;Transverse
9097993	Anker 1997	Gastroenterology	2	Rectum
9453486	Yagi 1998	Gastroenterology	2	Ascending;Transverse
9834286	Lyda 1998	Gastroenterology	2	Ascending;Cecum
11106095	Kusaka 2000	J Gastroenterol Hepatol	2	Rectum;Sigmoid
11317955	Chapusot 2001	Pathol Biol (Paris)	2	Rectum
19637313	Oikonomou 2009	Int J Cancer	2	Rectum;Transverse
20049979	Troncone 2010	Diagn Cytopathol	2	Rectum;Sigmoid
21536390	Bösmüller 2011	Pathol Res Pract	2	Rectum;Transverse
21659424	Hinoue 2012	Genome Res	2	Rectum;Transverse
23125007	Bozzao 2012	Int J Biol Markers	2	Rectum;Sigmoid
26536055	Crumley 2016	Arch Pathol Lab Med	2	Rectum
8283788	Terunuma 1993	Jpn J Clin Oncol	1	Transverse
8421601	Rochlitz 1993	Oncology	1	Cecum
8804161	Katada 1996	Tohoku J Exp Med	1	Transverse
8895682	Kanaoka 1996	Jpn J Clin Oncol	1	Rectum
10328221	Hammel 1999	Int J Cancer	1	Rectum
11435722	Heinzlmann 2001	Digestion	1	Rectum
12039935	Crul 2002	J Clin Oncol	1	Rectum
12110640	Miyakura 2002	Jpn J Clin Oncol	1	Ascending
15026806	Karoui 2004	Br J Cancer	1	Sigmoid
16082587	Ando 2005	J Gastroenterol	1	Ascending
18603853	Murata 2008	Nihon Shokakibyo Gakkai Zasshi	1	Cecum
19661358	Palmirotta 2009	Anticancer Res	1	Ascending
19684041	Hosogi 2009	Jpn J Clin Oncol	1	Ascending
20361188	Bouchahda 2010	Cancer Chemother Pharmacol	1	Rectum
20736745	Irahara 2010	Diagn Mol Pathol	1	Rectum
21128077	Yan 2011	Int J Colorectal Dis	1	Sigmoid
21603900	Macedo 2011	Int J Colorectal Dis	1	Rectum
22593440	Levy 2012	Anticancer Res	1	Rectum
23471846	Heitzer 2013	Cancer Res	1	Cecum
23761841	Improta 2013	Oncol Lett	1	Rectum
23983431	Aissi 2013	World J Gastroenterol	1	Sigmoid
25313410	Li 2015	J Clin Pathol	1	Sigmoid
25623536	Kogita 2015	Biochem Biophys Res Commun	1	Cecum
28461034	van 2017	Hum Pathol	1	Rectum
28915719	Korphaisarn 2017	Oncotarget	1	Rectum
31900123	Hendricks 2020	BMC Med Genet	1	Cecum
33644183	Peng 2021	World J Clin Cases	1	Rectum
36212424	Zhang 2022	Front Oncol	1	Rectum

### Sheet: S4_site_counts
Subsite	Dataset A (WES/WGS)	Targeted added	Dataset B (A+targeted)
Rectum	382	911	1293
Rectosigmoid	75	0	75
Sigmoid	159	328	487
Descending	19	105	124
Splenic flexure	8	0	8
Transverse	32	113	145
Hepatic flexure	14	0	14
Ascending	130	196	326
Cecum	208	152	360
Total	1027	1805	2832
