## Supplementary Data and Codes for "Sisyphus at the splenic flexure: sidedness in colorectal cancer": datasetA_cosmic_sample_manifest.csv

Unique_Patient_Identifier	subsite	normalized_dist	msi_status	n_snv
T1_COSS1651511	Rectum	0.06944444		78
T1_COSS1651513	Rectum	0.06944444		100
T1_COSS1651517	Rectum	0.06944444		298
T1_COSS1651527	Rectum	0.06944444		16
T1_COSS1651530	Rectum	0.06944444		10
T1_COSS1651534	Rectum	0.06944444		29
T1_COSS1651537	Rectum	0.06944444		45
T1_COSS1651541	Rectum	0.06944444		55
T1_COSS1651542	Rectum	0.06944444		51
T1_COSS1651545	Rectum	0.06944444		47
T1_COSS1651546	Rectum	0.06944444		90
T1_COSS1651547	Rectum	0.06944444		48
T1_COSS1651548	Rectum	0.06944444		36
T1_COSS1651555	Rectum	0.06944444		1062
T1_COSS1651558	Rectum	0.06944444		498
T1_COSS1651576	Rectum	0.06944444		710
T1_COSS1651577	Rectum	0.06944444		502
T1_COSS1651579	Rectum	0.06944444		469
T1_COSS1651583	Rectum	0.06944444		159
T1_COSS1651620	Rectum	0.06944444		625
T1_COSS1651638	Rectum	0.06944444		535
T1_COSS1651639	Rectum	0.06944444		702
T1_COSS1651649	Rectum	0.06944444		137
T1_COSS1651650	Rectum	0.06944444		379
T1_COSS1651653	Rectum	0.06944444		292
T1_COSS1651655	Rectum	0.06944444		275
T1_COSS1651658	Rectum	0.06944444		217
T1_COSS1901050	Transverse	0.63541667		4750
T1_COSS2386373	Rectum	0.06944444		744
T1_COSS2500972	Rectum	0.06944444	MSS	365
T1_COSS2500980	Rectum	0.06944444	MSS	312
T1_COSS2500984	Rectum	0.06944444	MSS	222
T1_COSS2500994	Rectum	0.06944444	MSS	264
T1_COSS2500998	Rectum	0.06944444	MSS	246
T1_COSS2501002	Rectum	0.06944444	MSS	209
T1_COSS2501008	Rectum	0.06944444	MSS	154
T1_COSS2809974	Sigmoid	0.25347222	MSS	416
T1_COSS2809975	Sigmoid	0.25347222	MSS	503
T1_COSS2809976	Transverse	0.63541667	MSS	353
T1_COSS2809977	Ascending	0.86979167	MSS	390
T1_COSS2809978	Ascending	0.86979167		6153
T1_COSS2809979	Cecum	0.97395833		5991
T1_COSS2809980	Transverse	0.63541667		3718
T1_COSS2809981	Ascending	0.86979167		4136
T1_COSS2976695	Ascending	0.86979167		2350
T1_COSS2976696	Ascending	0.86979167		4860
T1_COSS2976697	Cecum	0.97395833		1378
T1_COSS2976698	Cecum	0.97395833		2152
T1_COSS2976699	Transverse	0.63541667		1869
T1_COSS2997392	Ascending	0.86979167		281
T1_COSS2997393	Sigmoid	0.25347222		3
T1_COSS2997394	Transverse	0.63541667		389
T1_COSS2997395	Sigmoid	0.25347222		1493
T1_COSS2997397	Rectum	0.06944444		416
T1_COSS2997442	Sigmoid	0.25347222		310
T1_COSS2997445	Rectum	0.06944444		473
T1_COSS2997448	Rectum	0.06944444		204
T1_COSS2997451	Rectum	0.06944444		368
T1_COSS2998504	Ascending	0.86979167	MSS	442
T1_COSS2998506	Rectum	0.06944444	MSS	412
T1_COSS2998508	Sigmoid	0.25347222	MSS	585
T1_COSS2998510	Rectum	0.06944444	MSS	444
T1_COSS2998512	Rectum	0.06944444	MSS	411
T1_COSS2998672	Rectum	0.06944444	MSS	244
T1_COSS2998676	Rectum	0.06944444	MSS	152
T1_COSS2998967	Ascending	0.86979167		179
T1_COSS2998968	Rectum	0.06944444		146
T1_COSS2998969	Sigmoid	0.25347222		462
T1_COSS2998970	Sigmoid	0.25347222		230
T1_COSS2998971	Sigmoid	0.25347222		610
T1_COSS2998972	Cecum	0.97395833		98
T1_COSS2998973	Descending	0.43576389		168
T1_COSS2998974	Rectum	0.06944444		628
T1_COSS3000369	Sigmoid	0.25347222	MSS	311
T1_COSS3000372	Rectum	0.06944444	MSS	279
T1_COSS3000391	Transverse	0.63541667	MSS	338
T1_COSS3000403	Rectum	0.06944444	MSS	221
T1_COSS3000412	Ascending	0.86979167	MSS	310
T1_COSS3000420	Sigmoid	0.25347222	MSS	344
T1_COSS3000430	Rectum	0.06944444	MSS	224
T1_COSS3006496	Sigmoid	0.25347222	MSS	37
T1_COSS3006517	Cecum	0.97395833	MSS	31
T1_COSS3006749	Sigmoid	0.25347222	MSS	29
T1_COSS3006802	Descending	0.43576389	MSS	27
T1_COSS3007381	Cecum	0.97395833	MSS	48
T1_COSS3007798	Sigmoid	0.25347222	MSS	19
T1_COSS3008088	Rectum	0.06944444	MSS	44
