## Supplementary Data and Codes for "Sisyphus at the splenic flexure: sidedness in colorectal cancer": track1_cosmic_sample_manifest.csv

Unique_Patient_Identifier	subsite	normalized_dist	genome_build	msi_status	retained_in_datasetA	n_snv
T1_COSS1901053	Ascending	0.86979167	hg38		no	675
T1_COSS2809977	Ascending	0.86979167	hg38	MSS	yes	389
T1_COSS2809978	Ascending	0.86979167	hg38		yes	6149
T1_COSS2809981	Ascending	0.86979167	hg38		yes	4136
T1_COSS2976695	Ascending	0.86979167	hg38		yes	2346
T1_COSS2976696	Ascending	0.86979167	hg38		yes	4853
T1_COSS2997392	Ascending	0.86979167	hg38		yes	281
T1_COSS2998504	Ascending	0.86979167	hg38	MSS	yes	442
T1_COSS2998967	Ascending	0.86979167	hg38		yes	179
T1_COSS3000411	Ascending	0.86979167	hg38	MSS	no	297
T1_COSS3000412	Ascending	0.86979167	hg38	MSS	yes	310
T1_COSS3000413	Ascending	0.86979167	hg38	MSS	no	314
T1_COSS1901051	Cecum	0.97395833	hg38		no	4446
T1_COSS1901052	Cecum	0.97395833	hg38		no	601
T1_COSS2809979	Cecum	0.97395833	hg38		yes	5991
T1_COSS2976697	Cecum	0.97395833	hg38		yes	1377
T1_COSS2976698	Cecum	0.97395833	hg38		yes	2148
T1_COSS2998972	Cecum	0.97395833	hg38		yes	98
T1_COSS3006517	Cecum	0.97395833	hg38	MSS	yes	31
T1_COSS3007381	Cecum	0.97395833	hg38	MSS	yes	48
T1_COSS2998973	Descending	0.43576389	hg38		yes	168
T1_COSS3006802	Descending	0.43576389	hg38	MSS	yes	27
T1_COSS1651510	Rectum	0.06944444	hg38		no	1028
T1_COSS1651511	Rectum	0.06944444	hg38		yes	78
T1_COSS1651512	Rectum	0.06944444	hg38		no	784
T1_COSS1651513	Rectum	0.06944444	hg38		yes	100
T1_COSS1651516	Rectum	0.06944444	hg38		no	155
T1_COSS1651517	Rectum	0.06944444	hg38		yes	298
T1_COSS1651518	Rectum	0.06944444	hg38		no	665
T1_COSS1651521	Rectum	0.06944444	hg38		no	959
T1_COSS1651522	Rectum	0.06944444	hg38		no	1063
T1_COSS1651523	Rectum	0.06944444	hg38		no	1137
T1_COSS1651524	Rectum	0.06944444	hg38		no	930
T1_COSS1651525	Rectum	0.06944444	hg38		no	65
T1_COSS1651526	Rectum	0.06944444	hg38		no	80
T1_COSS1651527	Rectum	0.06944444	hg38		yes	16
T1_COSS1651528	Rectum	0.06944444	hg38		no	90
T1_COSS1651529	Rectum	0.06944444	hg38		no	101
T1_COSS1651530	Rectum	0.06944444	hg38		yes	10
T1_COSS1651531	Rectum	0.06944444	hg38		no	192
T1_COSS1651532	Rectum	0.06944444	hg38		no	98
T1_COSS1651534	Rectum	0.06944444	hg38		yes	29
T1_COSS1651535	Rectum	0.06944444	hg38		no	700
T1_COSS1651536	Rectum	0.06944444	hg38		no	1768
T1_COSS1651537	Rectum	0.06944444	hg38		yes	45
T1_COSS1651538	Rectum	0.06944444	hg38		no	104
T1_COSS1651539	Rectum	0.06944444	hg38		no	113
T1_COSS1651541	Rectum	0.06944444	hg38		yes	55
T1_COSS1651542	Rectum	0.06944444	hg38		yes	51
T1_COSS1651543	Rectum	0.06944444	hg38		no	104
T1_COSS1651544	Rectum	0.06944444	hg38		no	96
T1_COSS1651545	Rectum	0.06944444	hg38		yes	47
T1_COSS1651546	Rectum	0.06944444	hg38		yes	90
T1_COSS1651547	Rectum	0.06944444	hg38		yes	48
T1_COSS1651548	Rectum	0.06944444	hg38		yes	36
T1_COSS1651549	Rectum	0.06944444	hg38		no	822
T1_COSS1651550	Rectum	0.06944444	hg38		no	1082
T1_COSS1651551	Rectum	0.06944444	hg38		no	378
T1_COSS1651553	Rectum	0.06944444	hg38		no	1005
T1_COSS1651554	Rectum	0.06944444	hg38		no	648
T1_COSS1651555	Rectum	0.06944444	hg38		yes	1057
T1_COSS1651556	Rectum	0.06944444	hg38		no	550
T1_COSS1651558	Rectum	0.06944444	hg38		yes	496
T1_COSS1651559	Rectum	0.06944444	hg38		no	780
T1_COSS1651560	Rectum	0.06944444	hg38		no	520
T1_COSS1651561	Rectum	0.06944444	hg38		no	371
T1_COSS1651562	Rectum	0.06944444	hg38		no	586
T1_COSS1651564	Rectum	0.06944444	hg38		no	11086
T1_COSS1651565	Rectum	0.06944444	hg38		no	678
T1_COSS1651566	Rectum	0.06944444	hg38		no	434
T1_COSS1651567	Rectum	0.06944444	hg38		no	602
T1_COSS1651568	Rectum	0.06944444	hg38		no	674
T1_COSS1651569	Rectum	0.06944444	hg38		no	386
T1_COSS1651570	Rectum	0.06944444	hg38		no	865
T1_COSS1651572	Rectum	0.06944444	hg38		no	405
T1_COSS1651573	Rectum	0.06944444	hg38		no	649
T1_COSS1651574	Rectum	0.06944444	hg38		no	683
T1_COSS1651575	Rectum	0.06944444	hg38		no	618
T1_COSS1651576	Rectum	0.06944444	hg38		yes	709
T1_COSS1651577	Rectum	0.06944444	hg38		yes	500
T1_COSS1651579	Rectum	0.06944444	hg38		yes	468
T1_COSS1651580	Rectum	0.06944444	hg38		no	1128
T1_COSS1651581	Rectum	0.06944444	hg38		no	937
T1_COSS1651582	Rectum	0.06944444	hg38		no	1362
T1_COSS1651583	Rectum	0.06944444	hg38		yes	159
T1_COSS1651584	Rectum	0.06944444	hg38		no	606
T1_COSS1651585	Rectum	0.06944444	hg38		no	950
T1_COSS1651586	Rectum	0.06944444	hg38		no	1329
T1_COSS1651587	Rectum	0.06944444	hg38		no	659
T1_COSS1651588	Rectum	0.06944444	hg38		no	620
T1_COSS1651589	Rectum	0.06944444	hg38		no	983
T1_COSS1651590	Rectum	0.06944444	hg38		no	1019
T1_COSS1651591	Rectum	0.06944444	hg38		no	954
T1_COSS1651592	Rectum	0.06944444	hg38		no	742
T1_COSS1651593	Rectum	0.06944444	hg38		no	880
T1_COSS1651595	Rectum	0.06944444	hg38		no	1958
T1_COSS1651597	Rectum	0.06944444	hg38		no	542
T1_COSS1651598	Rectum	0.06944444	hg38		no	925
T1_COSS1651600	Rectum	0.06944444	hg38		no	902
T1_COSS1651601	Rectum	0.06944444	hg38		no	1017
T1_COSS1651602	Rectum	0.06944444	hg38		no	825
T1_COSS1651603	Rectum	0.06944444	hg38		no	657
T1_COSS1651604	Rectum	0.06944444	hg38		no	654
T1_COSS1651606	Rectum	0.06944444	hg38		no	760
T1_COSS1651607	Rectum	0.06944444	hg38		no	703
T1_COSS1651608	Rectum	0.06944444	hg38		no	454
T1_COSS1651609	Rectum	0.06944444	hg38		no	603
T1_COSS1651610	Rectum	0.06944444	hg38		no	1269
T1_COSS1651611	Rectum	0.06944444	hg38		no	848
T1_COSS1651612	Rectum	0.06944444	hg38		no	735
T1_COSS1651613	Rectum	0.06944444	hg38		no	897
T1_COSS1651615	Rectum	0.06944444	hg38		no	1199
T1_COSS1651616	Rectum	0.06944444	hg38		no	5163
T1_COSS1651617	Rectum	0.06944444	hg38		no	790
T1_COSS1651618	Rectum	0.06944444	hg38		no	573
T1_COSS1651619	Rectum	0.06944444	hg38		no	825
T1_COSS1651620	Rectum	0.06944444	hg38		yes	625
T1_COSS1651621	Rectum	0.06944444	hg38		no	1047
T1_COSS1651622	Rectum	0.06944444	hg38		no	1075
T1_COSS1651624	Rectum	0.06944444	hg38		no	753
T1_COSS1651625	Rectum	0.06944444	hg38		no	6564
T1_COSS1651626	Rectum	0.06944444	hg38		no	562
T1_COSS1651627	Rectum	0.06944444	hg38		no	634
T1_COSS1651628	Rectum	0.06944444	hg38		no	701
T1_COSS1651629	Rectum	0.06944444	hg38		no	20530
T1_COSS1651630	Rectum	0.06944444	hg38		no	933
T1_COSS1651631	Rectum	0.06944444	hg38		no	612
T1_COSS1651632	Rectum	0.06944444	hg38		no	840
T1_COSS1651633	Rectum	0.06944444	hg38		no	879
T1_COSS1651634	Rectum	0.06944444	hg38		no	941
T1_COSS1651635	Rectum	0.06944444	hg38		no	723
T1_COSS1651637	Rectum	0.06944444	hg38		no	530
T1_COSS1651638	Rectum	0.06944444	hg38		yes	533
T1_COSS1651639	Rectum	0.06944444	hg38		yes	702
T1_COSS1651640	Rectum	0.06944444	hg38		no	31572
T1_COSS1651641	Rectum	0.06944444	hg38		no	527
T1_COSS1651642	Rectum	0.06944444	hg38		no	590
T1_COSS1651643	Rectum	0.06944444	hg38		no	959
T1_COSS1651645	Rectum	0.06944444	hg38		no	785
T1_COSS1651646	Rectum	0.06944444	hg38		no	335
T1_COSS1651647	Rectum	0.06944444	hg38		no	622
T1_COSS1651648	Rectum	0.06944444	hg38		no	15774
T1_COSS1651649	Rectum	0.06944444	hg38		yes	137
T1_COSS1651650	Rectum	0.06944444	hg38		yes	376
T1_COSS1651651	Rectum	0.06944444	hg38		no	376
T1_COSS1651652	Rectum	0.06944444	hg38		no	2497
T1_COSS1651653	Rectum	0.06944444	hg38		yes	292
T1_COSS1651654	Rectum	0.06944444	hg38		no	1000
T1_COSS1651655	Rectum	0.06944444	hg38		yes	275
T1_COSS1651656	Rectum	0.06944444	hg38		no	273
T1_COSS1651658	Rectum	0.06944444	hg38		yes	217
T1_COSS1651660	Rectum	0.06944444	hg38		no	887
T1_COSS1651661	Rectum	0.06944444	hg38		no	535
T1_COSS1651662	Rectum	0.06944444	hg38		no	516
T1_COSS1651664	Rectum	0.06944444	hg38		no	405
T1_COSS1651665	Rectum	0.06944444	hg38		no	1144
T1_COSS1651666	Rectum	0.06944444	hg38		no	235
T1_COSS1651667	Rectum	0.06944444	hg38		no	5227
T1_COSS1651668	Rectum	0.06944444	hg38		no	679
T1_COSS1651669	Rectum	0.06944444	hg38		no	406
T1_COSS1651670	Rectum	0.06944444	hg38		no	946
T1_COSS1651671	Rectum	0.06944444	hg38		no	1446
T1_COSS1651672	Rectum	0.06944444	hg38		no	984
T1_COSS1651673	Rectum	0.06944444	hg38		no	928
T1_COSS1651675	Rectum	0.06944444	hg38		no	1047
T1_COSS1651676	Rectum	0.06944444	hg38		no	1449
T1_COSS1651677	Rectum	0.06944444	hg38		no	560
T1_COSS2262865	Rectum	0.06944444	hg38		no	617
T1_COSS2263020	Rectum	0.06944444	hg38		no	804
T1_COSS2263141	Rectum	0.06944444	hg38		no	549
T1_COSS2386372	Rectum	0.06944444	hg38		no	2581
T1_COSS2386373	Rectum	0.06944444	hg38		yes	743
T1_COSS2500972	Rectum	0.06944444	hg38	MSS	yes	365
T1_COSS2500980	Rectum	0.06944444	hg38	MSS	yes	311
T1_COSS2500984	Rectum	0.06944444	hg38	MSS	yes	222
T1_COSS2500994	Rectum	0.06944444	hg38	MSS	yes	264
T1_COSS2500998	Rectum	0.06944444	hg38	MSS	yes	246
T1_COSS2501002	Rectum	0.06944444	hg38	MSS	yes	208
T1_COSS2501008	Rectum	0.06944444	hg38	MSS	yes	154
T1_COSS2997391	Rectum	0.06944444	hg38		no	452
T1_COSS2997397	Rectum	0.06944444	hg38		yes	415
T1_COSS2997445	Rectum	0.06944444	hg38		yes	471
T1_COSS2997448	Rectum	0.06944444	hg38		yes	204
T1_COSS2997451	Rectum	0.06944444	hg38		yes	368
T1_COSS2998506	Rectum	0.06944444	hg38	MSS	yes	412
T1_COSS2998510	Rectum	0.06944444	hg38	MSS	yes	444
T1_COSS2998512	Rectum	0.06944444	hg38	MSS	yes	411
T1_COSS2998672	Rectum	0.06944444	hg38	MSS	yes	244
T1_COSS2998676	Rectum	0.06944444	hg38	MSS	yes	152
T1_COSS2998968	Rectum	0.06944444	hg38		yes	146
T1_COSS2998974	Rectum	0.06944444	hg38		yes	626
T1_COSS3000368	Rectum	0.06944444	hg38	MSS	no	241
T1_COSS3000372	Rectum	0.06944444	hg38	MSS	yes	279
T1_COSS3000401	Rectum	0.06944444	hg38	MSS	no	204
T1_COSS3000402	Rectum	0.06944444	hg38	MSS	no	219
T1_COSS3000403	Rectum	0.06944444	hg38	MSS	yes	221
T1_COSS3000430	Rectum	0.06944444	hg38	MSS	yes	224
T1_COSS3008088	Rectum	0.06944444	hg38	MSS	yes	44
T1_COSS1651623	Sigmoid	0.25347222	hg38		no	851
T1_COSS1651644	Sigmoid	0.25347222	hg38		no	1281
T1_COSS2809974	Sigmoid	0.25347222	hg38	MSS	yes	416
T1_COSS2809975	Sigmoid	0.25347222	hg38	MSS	yes	503
T1_COSS2997393	Sigmoid	0.25347222	hg38		yes	3
T1_COSS2997395	Sigmoid	0.25347222	hg38		yes	1491
T1_COSS2997442	Sigmoid	0.25347222	hg38		yes	309
T1_COSS2998508	Sigmoid	0.25347222	hg38	MSS	yes	585
T1_COSS2998969	Sigmoid	0.25347222	hg38		yes	462
T1_COSS2998970	Sigmoid	0.25347222	hg38		yes	229
T1_COSS2998971	Sigmoid	0.25347222	hg38		yes	610
T1_COSS3000369	Sigmoid	0.25347222	hg38	MSS	yes	310
T1_COSS3000370	Sigmoid	0.25347222	hg38	MSS	no	336
T1_COSS3000371	Sigmoid	0.25347222	hg38	MSS	no	299
T1_COSS3000418	Sigmoid	0.25347222	hg38	MSS	no	302
T1_COSS3000419	Sigmoid	0.25347222	hg38	MSS	no	314
T1_COSS3000420	Sigmoid	0.25347222	hg38	MSS	yes	343
T1_COSS3006496	Sigmoid	0.25347222	hg38	MSS	yes	37
T1_COSS3006749	Sigmoid	0.25347222	hg38	MSS	yes	29
T1_COSS3007798	Sigmoid	0.25347222	hg38	MSS	yes	19
T1_COSS1901050	Transverse	0.63541667	hg38		yes	4749
T1_COSS2809976	Transverse	0.63541667	hg38	MSS	yes	353
T1_COSS2809980	Transverse	0.63541667	hg38		yes	3715
T1_COSS2976699	Transverse	0.63541667	hg38		yes	1866
T1_COSS2997394	Transverse	0.63541667	hg38		yes	389
T1_COSS3000389	Transverse	0.63541667	hg38	MSS	no	261
T1_COSS3000390	Transverse	0.63541667	hg38	MSS	no	316
T1_COSS3000391	Transverse	0.63541667	hg38	MSS	yes	338
