## Supplementary Data and Codes for "Sisyphus at the splenic flexure: sidedness in colorectal cancer": audit_covariate_completeness.csv

covariate	scope	n_present	n_total	pct_present
AGE	precise_any_source	5590	16699	33.5
GENDER	precise_any_source	16699	16699	100.0
MSI	precise_any_source	2788	16699	16.7
STAGE	precise_any_source	8701	16699	52.1
GRADE	precise_any_source	3782	16699	22.6
ETHNICITY	precise_any_source	4896	16699	29.3
AVERAGE_PLOIDY	precise_any_source	536	16699	3.2
THERAPY	precise_any_source	422	16699	2.5
THERAPY_RELATIONSHIP	precise_any_source	702	16699	4.2
AGE	precise_primary_only	1740	6559	26.5
GENDER	precise_primary_only	6559	6559	100.0
MSI	precise_primary_only	525	6559	8.0
STAGE	precise_primary_only	2931	6559	44.7
GRADE	precise_primary_only	1270	6559	19.4
ETHNICITY	precise_primary_only	1830	6559	27.9
AVERAGE_PLOIDY	precise_primary_only	154	6559	2.3
THERAPY	precise_primary_only	135	6559	2.1
THERAPY_RELATIONSHIP	precise_primary_only	130	6559	2.0
