## Supplementary Data and Codes for "Sisyphus at the splenic flexure: sidedness in colorectal cancer": audit_location_cross.csv

location_key	bucket	platform	primary_status	n_samples
largebowel_NOS	NOS_no_side	targeted	ns	112134
largebowel_NOS	NOS_no_side	targeted	primary	31399
colon_NOS	NOS_no_side	targeted	ns	14502
colon_NOS	NOS_no_side	targeted	primary	8784
precise	precise_9subsite	targeted	ns	7977
side_only_LR	left_or_right_only	targeted	ns	7618
precise	precise_9subsite	targeted	primary	6332
largebowel_NOS	NOS_no_side	targeted	non_primary	3258
side_only_LR	left_or_right_only	targeted	primary	1189
precise	precise_9subsite	WXS/WGS	ns	1042
precise	precise_9subsite	targeted	non_primary	1026
largebowel_NOS	NOS_no_side	WXS/WGS	ns	731
out_of_scope_appendix	out_of_scope	targeted	primary	589
colon_NOS	NOS_no_side	targeted	non_primary	571
largebowel_NOS	NOS_no_side	WXS/WGS	non_primary	367
largebowel_NOS	NOS_no_side	WXS/WGS	primary	366
precise	precise_9subsite	WXS/WGS	primary	227
side_only_LR	left_or_right_only	targeted	non_primary	140
colon_NOS	NOS_no_side	WXS/WGS	primary	110
colon_NOS	NOS_no_side	WXS/WGS	ns	106
precise	precise_9subsite	WXS/WGS	non_primary	95
out_of_scope_appendix	out_of_scope	targeted	non_primary	43
side_only_LR	left_or_right_only	WXS/WGS	primary	41
out_of_scope_anorectal	out_of_scope	targeted	primary	38
out_of_scope_appendix	out_of_scope	targeted	ns	29
side_only_LR	left_or_right_only	WXS/WGS	ns	18
side_only_LR	left_or_right_only	WXS/WGS	non_primary	13
colon_NOS	NOS_no_side	WXS/WGS	non_primary	10
out_of_scope_anus	out_of_scope	targeted	ns	4
out_of_scope_anus	out_of_scope	targeted	primary	2
cross_segment	cross_region	targeted	ns	1
cross_side	cross_region	targeted	ns	1
out_of_scope_appendix	out_of_scope	WXS/WGS	ns	1
out_of_scope_appendix	out_of_scope	WXS/WGS	non_primary	1
out_of_scope_anus	out_of_scope	WXS/WGS	ns	1
