## Supplementary Data and Codes for "Sisyphus at the splenic flexure: sidedness in colorectal cancer": audit_location_loss_reasons.csv

reason	platform	n_samples
largebowel_NOS	targeted	31399
colon_NOS	targeted	8784
side_only_LR	targeted	1189
out_of_scope_appendix	targeted	589
largebowel_NOS	WXS/WGS	366
colon_NOS	WXS/WGS	110
side_only_LR	WXS/WGS	41
out_of_scope_anorectal	targeted	38
out_of_scope_anus	targeted	2
