## Supplementary Data and Codes for "Sisyphus at the splenic flexure: sidedness in colorectal cancer": carrier_vs_mutation_per_subsite_test.csv

driver	subsite_short	n	n_car	b	p	sig
BRAF_V600E	Rectum	382	4	0.275104430299711	0.75180079970024	FALSE
KRAS_1213	Rectum	382	101	0.531591808727248	0.123409195845472	FALSE
PIK3CA_hel	Rectum	382	18	0.32900516932618	0.628291763226806	FALSE
PIK3CA_kin	Rectum	382	5	1.6016407436505	0.484887687502274	FALSE
APC	Rectum	382	188	0.589819922498058	0.0472271998070017	TRUE
TP53	Rectum	382	227	-0.179013866048783	0.715552562261455	FALSE
BRAF_V600E	Rectosigmoid	75	1	-1.40746272773137	0.190177996505107	FALSE
KRAS_1213	Rectosigmoid	75	19	0.287886907195223	0.692303936112992	FALSE
PIK3CA_hel	Rectosigmoid	75	3	1.36970835072606	0.397959197376428	FALSE
PIK3CA_kin	Rectosigmoid	75	1	1.76831367052645	0.749942925913072	FALSE
APC	Rectosigmoid	75	36	-0.0547855816905551	0.951235262620436	FALSE
TP53	Rectosigmoid	75	43	-1.87905931363011	0.17550233005403	FALSE
BRAF_V600E	Sigmoid	159	1	-0.838909838260682	0.213684069986179	FALSE
KRAS_1213	Sigmoid	159	41	0.106606802527276	0.843604772870413	FALSE
PIK3CA_hel	Sigmoid	159	15	0.533862400988981	0.434079076704056	FALSE
PIK3CA_kin	Sigmoid	159	10	-0.917537198465899	0.516661686631764	FALSE
APC	Sigmoid	159	102	-0.322768696401492	0.569889111402986	FALSE
TP53	Sigmoid	159	98	-3.64343004732441	0.000655138059208907	TRUE
BRAF_V600E	Descending	19	1	298.654201086669	0.998704628470898	FALSE
KRAS_1213	Descending	19	6	-1.1250201584105	0.423463789830122	FALSE
PIK3CA_hel	Descending	19	1	110.24701059765	0.999499633117656	FALSE
PIK3CA_kin	Descending	19	1	-1.77829294370183	0.78892496300284	FALSE
APC	Descending	19	12	1.79634698676303	0.390221359092464	FALSE
TP53	Descending	19	8	-3.72774172748883	0.253271326545147	FALSE
BRAF_V600E	Splenic flexure	8	0	1.19078315411834e-14	1	FALSE
KRAS_1213	Splenic flexure	8	6	-23.0813605134785	0.229912589879395	FALSE
PIK3CA_hel	Splenic flexure	8	1	-349.222935345551	0.999545396977121	FALSE
PIK3CA_kin	Splenic flexure	8	0	-5.71101429516022e-15	1	FALSE
APC	Splenic flexure	8	6	-13.7078165259314	0.213457527950279	FALSE
TP53	Splenic flexure	8	5	33.3663345149921	0.326587419392212	FALSE
BRAF_V600E	Transverse	32	3	-0.730535300162693	0.236386616535635	FALSE
KRAS_1213	Transverse	32	12	-1.90964516496179	0.0403496961237912	TRUE
PIK3CA_hel	Transverse	32	7	0.618946031586338	0.626971427581314	FALSE
PIK3CA_kin	Transverse	32	2	-2.73586251916768	0.350594575877876	FALSE
APC	Transverse	32	11	0.131740586974518	0.917679684523634	FALSE
TP53	Transverse	32	9	-1.40064239828738	0.579698517112104	FALSE
BRAF_V600E	Hepatic flexure	14	1	-1.93124799442789	0.388621231967372	FALSE
KRAS_1213	Hepatic flexure	14	8	-2.55259525854275	0.12176586270027	FALSE
PIK3CA_hel	Hepatic flexure	14	1	1.64816063115337	0.68305220823649	FALSE
PIK3CA_kin	Hepatic flexure	14	0	-1.39641395921545e-13	1	FALSE
APC	Hepatic flexure	14	8	0.931721241709474	0.663756057521044	FALSE
TP53	Hepatic flexure	14	6	0.457639645875467	0.93618052697974	FALSE
BRAF_V600E	Ascending	130	18	-0.543943478576065	0.0270067626728425	TRUE
KRAS_1213	Ascending	130	51	-0.646125282080642	0.111711384150928	FALSE
PIK3CA_hel	Ascending	130	14	-1.53028040199747	0.025265601192897	TRUE
PIK3CA_kin	Ascending	130	9	-0.336768153168766	0.808641428992284	FALSE
APC	Ascending	130	62	-0.704665282722979	0.27511050704515	FALSE
TP53	Ascending	130	50	-4.26049349928839	0.00129033094424667	TRUE
BRAF_V600E	Cecum	208	35	-0.845245586135863	0.000115627365987465	TRUE
KRAS_1213	Cecum	208	79	-1.11122401258823	0.00722818723842898	TRUE
PIK3CA_hel	Cecum	208	30	0.779034601896914	0.180727844353906	FALSE
PIK3CA_kin	Cecum	208	12	-0.0114669801491482	0.994648444463724	FALSE
APC	Cecum	208	109	-0.290990469793163	0.591937125682198	FALSE
TP53	Cecum	208	79	-1.14466995628467	0.225733050629598	FALSE
