## Supplementary Data and Codes for "Sisyphus at the splenic flexure: sidedness in colorectal cancer": continuum_vs_sidedness.csv

group	n	n_car	LL_side	LL_cont	dAIC	favours
BRAF_V600E	1027	64	-247.49102441086	-247.745628649513	-0.509208477305208	sidedness
KRAS_1213	1027	323	-668.901022414493	-668.479757951488	0.842528926009891	continuum
PIK3CA_hel	1027	90	-299.573483275237	-299.339652787412	0.467660975649778	continuum
PIK3CA_kin	1027	40	-166.433983194379	-165.453200555304	1.96156527815003	continuum
APC	1027	534	-734.052226402462	-736.100248376911	-4.09604394889993	sidedness
TP53	1027	525	-713.913632036004	-715.749013871451	-3.67076367089339	sidedness
