## Supplementary Data and Codes for "Sisyphus at the splenic flexure: sidedness in colorectal cancer": continuum_vs_sidedness_frequency.csv

group	n	n_car	dAIC	favours
BRAF_V600E	1027	64	1.6965050528953	continuum
KRAS_1213	1027	324	1.03663652310729	continuum
PIK3CA_hel	1027	91	0.874299843163271	continuum
PIK3CA_kin	1027	42	2.50155990823021	continuum
APC	1027	537	-1.00385569928471	sidedness
TP53	1027	530	-1.75303339324705	sidedness
