## Supplementary Data and Codes for "Sisyphus at the splenic flexure: sidedness in colorectal cancer": cosmic_tcga_sample_overlap.csv

sample_A	source_A	variants_A	variant_windows_A	sample_B	source_B	variants_B	variant_windows_B	windows_shared	variants_shared	greater_overlap
TCGA-F5-6814	tcga	10662	8129	COSS1651640	cosmic	9634	7518	6229	7588	0.788
TCGA-EI-6917	tcga	6311	5371	COSS1651629	cosmic	6130	5237	4522	5158	0.841
TCGA-AG-A002	tcga	13146	9476	COSS1651648	cosmic	5186	4541	4174	4711	0.908
TCGA-AG-3892	tcga	3273	3013	COSS1651564	cosmic	3546	3256	2517	2683	0.82
COSS1651625	cosmic	1929	1843	TCGA-EI-6882	tcga	1253	1217	1193	1228	0.98
COSS1901050	cosmic	1632	1564	TCGA-A6-3809	tcga	1291	1240	1113	1153	0.893
COSS1651667	cosmic	1746	1672	TCGA-AG-A02N	tcga	1180	1151	1091	1117	0.947
COSS1651616	cosmic	1572	1507	TCGA-EI-6507	tcga	911	887	864	887	0.974
COSS1901051	cosmic	1387	1348	TCGA-AA-3815	tcga	876	859	823	835	0.953
COSS2386372	cosmic	803	785	TCGA-AG-3906	tcga	500	492	477	484	0.968
COSS1651595	cosmic	645	634	TCGA-CI-6624	tcga	279	277	272	274	0.982
COSS1651536	cosmic	560	555	TCGA-AG-3592	tcga	275	273	265	267	0.971
COSS2976695	cosmic	794	782	COSS2976696	cosmic	1535	1480	237	238	0.3
COSS1651652	cosmic	770	757	TCGA-AG-A00Y	tcga	241	240	224	225	0.934
COSS1651665	cosmic	367	363	TCGA-AG-A026	tcga	222	220	217	219	0.986
COSS1651670	cosmic	326	323	TCGA-AG-A036	tcga	183	181	177	178	0.973
COSS1651676	cosmic	403	401	TCGA-DY-A1DG	tcga	176	176	168	168	0.955
COSS1651644	cosmic	357	354	TCGA-G5-6233	tcga	160	159	155	156	0.975
TCGA-F5-6814	tcga	10662	8129	TCGA-AG-A002	tcga	13146	9476	153	153	0.014
COSS1651630	cosmic	294	292	TCGA-EI-7002	tcga	160	159	151	152	0.95
COSS2263020	cosmic	263	259	TCGA-AF-A56N	tcga	159	157	150	152	0.956
COSS1651553	cosmic	325	324	TCGA-AG-3731	tcga	152	152	148	148	0.974
COSS1651555	cosmic	316	311	TCGA-AG-3742	tcga	150	149	145	146	0.973
COSS1651582	cosmic	408	402	TCGA-AH-6544	tcga	150	150	145	145	0.967
COSS1651610	cosmic	420	416	TCGA-DC-6682	tcga	150	150	145	145	0.967
COSS1651660	cosmic	271	270	TCGA-AG-A01W	tcga	145	145	142	142	0.979
COSS1651576	cosmic	215	214	TCGA-AG-4007	tcga	154	153	142	143	0.929
TCGA-AG-A002	tcga	13146	9476	TCGA-EI-6917	tcga	6311	5371	141	141	0.022
COSS1651672	cosmic	308	307	TCGA-DY-A1DC	tcga	140	140	139	139	0.993
COSS1651675	cosmic	288	285	TCGA-DY-A1DF	tcga	137	136	136	137	1
COSS1901053	cosmic	208	206	TCGA-AA-A02K	tcga	139	137	134	136	0.978
COSS1651671	cosmic	464	459	TCGA-DY-A0XA	tcga	139	139	134	134	0.964
COSS1651580	cosmic	365	364	TCGA-AG-4021	tcga	141	141	134	134	0.95
COSS1651640	cosmic	9634	7518	TCGA-AG-A002	tcga	13146	9476	133	133	0.014
COSS1651622	cosmic	325	323	TCGA-EI-6513	tcga	133	132	132	133	1
COSS1651639	cosmic	247	246	TCGA-F5-6813	tcga	134	133	132	133	0.993
COSS1651570	cosmic	238	235	TCGA-AG-3902	tcga	134	132	130	132	0.985
COSS1651615	cosmic	370	367	TCGA-EI-6506	tcga	131	131	129	129	0.985
COSS1651565	cosmic	199	199	TCGA-AG-3893	tcga	135	135	129	129	0.956
COSS2262865	cosmic	201	200	TCGA-AF-A56L	tcga	135	135	129	129	0.956
COSS1651521	cosmic	318	312	TCGA-AF-5654	tcga	130	129	127	128	0.985
COSS1651621	cosmic	350	345	TCGA-EI-6512	tcga	129	129	127	127	0.984
COSS1651643	cosmic	275	272	TCGA-F5-6864	tcga	131	130	127	128	0.977
COSS1651522	cosmic	366	364	TCGA-AF-6136	tcga	127	127	126	126	0.992
COSS1651559	cosmic	256	255	TCGA-AG-3883	tcga	127	127	125	125	0.984
TCGA-AG-A002	tcga	13146	9476	COSS1651629	cosmic	6130	5237	123	123	0.02
COSS1651598	cosmic	267	265	TCGA-CL-5918	tcga	128	128	122	122	0.953
COSS1651567	cosmic	198	198	TCGA-AG-3896	tcga	124	124	121	121	0.976
COSS1651587	cosmic	203	202	TCGA-AH-6897	tcga	125	125	121	121	0.968
COSS1651645	cosmic	250	249	TCGA-G5-6235	tcga	121	121	117	117	0.967
COSS1651673	cosmic	285	284	TCGA-DY-A1DD	tcga	121	121	117	117	0.967
COSS3000411	cosmic	118	118	COSS3000412	cosmic	117	117	116	116	0.991
COSS1651589	cosmic	307	305	TCGA-BM-6198	tcga	119	119	116	116	0.975
COSS1651568	cosmic	198	197	TCGA-AG-3898	tcga	117	117	115	115	0.983
COSS1651518	cosmic	202	202	TCGA-AF-3913	tcga	118	118	115	115	0.975
COSS1651585	cosmic	301	297	TCGA-AH-6643	tcga	121	120	115	116	0.959
TCGA-AG-A002	tcga	13146	9476	TCGA-AZ-4315	tcga	7208	5951	115	115	0.016
COSS1651510	cosmic	329	328	TCGA-AF-2687	tcga	118	118	114	114	0.966
COSS1901052	cosmic	177	176	TCGA-AA-3861	tcga	121	121	114	114	0.942
COSS1651574	cosmic	207	207	TCGA-AG-4001	tcga	119	119	113	113	0.95
COSS1651593	cosmic	276	276	TCGA-CI-6622	tcga	113	113	112	112	0.991
COSS1651668	cosmic	208	208	TCGA-AG-A02X	tcga	133	133	112	112	0.842
COSS1651623	cosmic	252	250	TCGA-EI-6514	tcga	120	119	111	112	0.933
COSS2997395	cosmic	523	515	COSS2997391	cosmic	135	135	107	107	0.793
COSS1651601	cosmic	313	312	TCGA-DC-5337	tcga	108	108	106	106	0.981
COSS1651617	cosmic	266	265	TCGA-EI-6508	tcga	112	112	106	106	0.946
COSS1651603	cosmic	174	174	TCGA-DC-6154	tcga	109	109	105	105	0.963
COSS1651624	cosmic	234	232	TCGA-EI-6881	tcga	106	105	103	104	0.981
COSS1651586	cosmic	452	443	TCGA-AH-6644	tcga	108	108	103	103	0.954
COSS1651592	cosmic	242	242	TCGA-CI-6621	tcga	108	108	103	103	0.954
COSS1651619	cosmic	259	258	TCGA-EI-6510	tcga	107	107	102	102	0.953
COSS3000412	cosmic	117	117	COSS3000413	cosmic	116	116	102	102	0.879
COSS3000411	cosmic	118	118	COSS3000413	cosmic	116	116	102	102	0.879
COSS1651575	cosmic	169	167	TCGA-AG-4005	tcga	123	123	102	102	0.829
TCGA-F5-6814	tcga	10662	8129	TCGA-EI-6917	tcga	6311	5371	102	102	0.016
COSS1651633	cosmic	268	265	TCGA-F5-6465	tcga	104	103	101	102	0.981
COSS3000420	cosmic	113	113	COSS3000419	cosmic	104	104	101	101	0.971
COSS3000418	cosmic	105	105	COSS3000419	cosmic	104	104	100	100	0.962
COSS3000420	cosmic	113	113	COSS3000418	cosmic	105	105	100	100	0.952
TCGA-AG-A002	tcga	13146	9476	TCGA-CA-6717	tcga	9760	7591	100	100	0.01
COSS1651627	cosmic	176	175	TCGA-EI-6884	tcga	104	104	99	99	0.952
TCGA-AG-A002	tcga	13146	9476	TCGA-AA-3984	tcga	6066	5212	97	97	0.016
COSS1651641	cosmic	181	179	TCGA-F5-6861	tcga	97	97	96	96	0.99
COSS1651550	cosmic	319	316	TCGA-AG-3726	tcga	101	101	96	96	0.95
COSS1651628	cosmic	231	231	TCGA-EI-6885	tcga	101	101	95	95	0.941
TCGA-AG-A002	tcga	13146	9476	TCGA-AA-A010	tcga	8904	7140	95	95	0.011
COSS1651581	cosmic	303	302	TCGA-AG-4022	tcga	96	96	94	94	0.979
COSS1651654	cosmic	297	294	TCGA-AG-A014	tcga	99	99	94	94	0.949
COSS1651566	cosmic	158	157	TCGA-AG-3894	tcga	96	95	93	94	0.979
COSS1651647	cosmic	212	212	TCGA-G5-6641	tcga	92	92	91	91	0.989
COSS1651640	cosmic	9634	7518	TCGA-EI-6917	tcga	6311	5371	91	91	0.014
COSS1651661	cosmic	174	173	TCGA-AG-A01Y	tcga	90	90	90	90	1
COSS1651549	cosmic	263	261	TCGA-AG-3725	tcga	92	92	90	90	0.978
COSS1651677	cosmic	192	189	TCGA-DY-A1H8	tcga	96	94	90	92	0.958
COSS2263141	cosmic	168	165	TCGA-AF-A56K	tcga	94	94	90	90	0.957
TCGA-EI-6917	tcga	6311	5371	TCGA-AA-A00N	tcga	6804	5756	90	90	0.014
TCGA-AG-A002	tcga	13146	9476	TCGA-AA-A00N	tcga	6804	5756	90	90	0.013
COSS1651631	cosmic	197	196	TCGA-EI-7004	tcga	90	90	89	89	0.989
COSS1651556	cosmic	197	196	TCGA-AG-3878	tcga	92	92	89	89	0.967
COSS1651579	cosmic	136	136	TCGA-AG-4015	tcga	94	94	89	89	0.947
COSS1651562	cosmic	175	175	TCGA-AG-3890	tcga	98	98	89	89	0.908
COSS1651606	cosmic	241	240	TCGA-DC-6157	tcga	89	88	87	88	0.989
COSS1651584	cosmic	190	188	TCGA-AH-6549	tcga	87	86	86	87	1
COSS1651560	cosmic	172	171	TCGA-AG-3885	tcga	90	90	86	86	0.956
COSS1651637	cosmic	182	182	TCGA-F5-6811	tcga	91	91	86	86	0.945
COSS1651612	cosmic	242	240	TCGA-DT-5265	tcga	86	85	85	86	1
COSS1651662	cosmic	165	164	TCGA-AG-A020	tcga	86	86	85	85	0.988
COSS1651632	cosmic	235	234	TCGA-F5-6464	tcga	85	84	84	84	0.988
COSS1651512	cosmic	249	245	TCGA-AF-2690	tcga	85	85	84	84	0.988
COSS1651638	cosmic	158	158	TCGA-F5-6812	tcga	86	86	84	84	0.977
COSS1651551	cosmic	137	136	TCGA-AG-3727	tcga	87	87	84	84	0.966
TCGA-F5-6814	tcga	10662	8129	TCGA-AA-A00N	tcga	6804	5756	84	84	0.012
COSS1651597	cosmic	143	142	TCGA-CL-5917	tcga	83	83	83	83	1
COSS1651629	cosmic	6130	5237	TCGA-AA-A00N	tcga	6804	5756	83	83	0.014
COSS1651640	cosmic	9634	7518	COSS1651629	cosmic	6130	5237	83	83	0.014
TCGA-F5-6814	tcga	10662	8129	TCGA-AZ-4315	tcga	7208	5951	83	83	0.012
COSS1651626	cosmic	189	189	TCGA-EI-6883	tcga	88	87	82	82	0.932
COSS1651573	cosmic	190	188	TCGA-AG-3999	tcga	96	96	82	82	0.854
COSS1651607	cosmic	209	209	TCGA-DC-6158	tcga	85	85	81	81	0.953
TCGA-AG-A002	tcga	13146	9476	TCGA-AA-3977	tcga	4966	4399	81	81	0.016
TCGA-AZ-4315	tcga	7208	5951	TCGA-AA-A00N	tcga	6804	5756	80	80	0.012
COSS3000391	cosmic	115	115	COSS3000390	cosmic	113	113	79	79	0.699
TCGA-F5-6814	tcga	10662	8129	COSS1651629	cosmic	6130	5237	79	79	0.013
COSS3000372	cosmic	88	88	COSS3000368	cosmic	81	81	78	78	0.963
COSS1651600	cosmic	282	281	TCGA-DC-4749	tcga	82	82	78	78	0.951
TCGA-EI-6917	tcga	6311	5371	TCGA-AZ-4315	tcga	7208	5951	78	79	0.013
COSS1651608	cosmic	141	141	TCGA-DC-6160	tcga	79	79	77	77	0.975
COSS3000390	cosmic	113	113	COSS3000389	cosmic	86	86	77	77	0.895
COSS3000391	cosmic	115	115	COSS3000389	cosmic	86	86	77	77	0.895
COSS1651558	cosmic	151	151	TCGA-AG-3882	tcga	77	77	76	76	0.987
COSS1651577	cosmic	142	139	TCGA-AG-4008	tcga	82	79	76	79	0.963
COSS1651524	cosmic	290	289	TCGA-AF-6672	tcga	79	78	75	76	0.962
COSS1651572	cosmic	136	136	TCGA-AG-3909	tcga	78	78	75	75	0.962
COSS1651669	cosmic	118	118	TCGA-AG-A032	tcga	77	77	74	74	0.961
COSS1651588	cosmic	176	173	TCGA-AH-6903	tcga	75	75	73	73	0.973
COSS1651561	cosmic	126	125	TCGA-AG-3887	tcga	73	72	72	73	1
COSS1651535	cosmic	235	234	TCGA-AG-3591	tcga	76	75	72	73	0.961
TCGA-AG-A002	tcga	13146	9476	TCGA-AA-3510	tcga	3450	3170	72	72	0.021
COSS1651640	cosmic	9634	7518	TCGA-AA-A00N	tcga	6804	5756	72	72	0.011
COSS3000401	cosmic	70	70	COSS3000402	cosmic	74	74	70	70	1
COSS1651602	cosmic	257	256	TCGA-DC-5869	tcga	73	73	70	70	0.959
COSS3000403	cosmic	75	75	COSS3000401	cosmic	70	70	69	69	0.986
COSS1651611	cosmic	264	262	TCGA-DC-6683	tcga	71	71	69	69	0.972
COSS3000403	cosmic	75	75	COSS3000402	cosmic	74	74	69	69	0.932
COSS1651664	cosmic	122	122	TCGA-AG-A025	tcga	75	75	69	69	0.92
COSS1651642	cosmic	141	140	TCGA-F5-6863	tcga	68	68	68	68	1
COSS1651609	cosmic	221	221	TCGA-DC-6681	tcga	70	70	68	68	0.971
COSS1651646	cosmic	118	118	TCGA-G5-6572	tcga	70	70	68	68	0.971
COSS1651554	cosmic	196	196	TCGA-AG-3732	tcga	69	69	67	67	0.971
COSS1651634	cosmic	316	315	TCGA-F5-6571	tcga	71	71	67	67	0.944
COSS3000369	cosmic	81	81	COSS3000371	cosmic	76	76	65	65	0.855
COSS1651651	cosmic	103	103	TCGA-AG-A00H	tcga	80	80	65	65	0.812
COSS1651629	cosmic	6130	5237	TCGA-AZ-4315	tcga	7208	5951	65	66	0.011
TCGA-EI-6917	tcga	6311	5371	TCGA-AA-A010	tcga	8904	7140	65	65	0.01
COSS1651569	cosmic	114	114	TCGA-AG-3901	tcga	65	65	64	64	0.985
COSS1651523	cosmic	336	334	TCGA-AF-6655	tcga	66	66	64	64	0.97
TCGA-EI-6917	tcga	6311	5371	TCGA-AA-3510	tcga	3450	3170	62	62	0.018
COSS1651613	cosmic	285	283	TCGA-EF-5830	tcga	61	61	61	61	1
COSS1651590	cosmic	337	336	TCGA-CI-6619	tcga	62	62	61	61	0.984
TCGA-F5-6814	tcga	10662	8129	TCGA-AA-3984	tcga	6066	5212	61	61	0.01
TCGA-F5-6814	tcga	10662	8129	TCGA-AA-3977	tcga	4966	4399	59	59	0.012
COSS1651591	cosmic	329	322	TCGA-CI-6620	tcga	58	58	58	58	1
TCGA-F5-6814	tcga	10662	8129	TCGA-AA-3510	tcga	3450	3170	58	58	0.017
TCGA-EI-6917	tcga	6311	5371	TCGA-AA-3977	tcga	4966	4399	58	58	0.012
COSS3000369	cosmic	81	81	COSS3000370	cosmic	88	88	57	57	0.704
COSS3000371	cosmic	76	76	COSS3000370	cosmic	88	88	56	56	0.737
COSS1651635	cosmic	250	249	TCGA-F5-6702	tcga	57	57	55	55	0.965
COSS1651618	cosmic	183	183	TCGA-EI-6509	tcga	59	59	55	55	0.932
COSS1651629	cosmic	6130	5237	TCGA-AA-3510	tcga	3450	3170	55	55	0.016
COSS1651604	cosmic	218	218	TCGA-DC-6155	tcga	57	57	54	54	0.947
COSS1651629	cosmic	6130	5237	TCGA-AA-3977	tcga	4966	4399	54	54	0.011
COSS1651640	cosmic	9634	7518	TCGA-AA-3510	tcga	3450	3170	53	53	0.015
TCGA-AG-A002	tcga	13146	9476	TCGA-CA-6718	tcga	3915	3521	52	52	0.013
TCGA-AZ-4315	tcga	7208	5951	TCGA-AA-3977	tcga	4966	4399	51	51	0.01
TCGA-AZ-4315	tcga	7208	5951	TCGA-AA-3510	tcga	3450	3170	45	45	0.013
TCGA-AG-A002	tcga	13146	9476	TCGA-AG-3892	tcga	3273	3013	43	43	0.013
TCGA-AA-3977	tcga	4966	4399	TCGA-AA-3510	tcga	3450	3170	42	42	0.012
TCGA-AG-A00C	tcga	139	138	COSS1651650	cosmic	97	97	41	41	0.423
TCGA-EI-6917	tcga	6311	5371	TCGA-AG-3892	tcga	3273	3013	41	41	0.013
COSS1651586	cosmic	452	443	COSS1651591	cosmic	329	322	40	40	0.122
TCGA-AA-A010	tcga	8904	7140	TCGA-AA-3510	tcga	3450	3170	39	40	0.012
TCGA-AA-A00N	tcga	6804	5756	TCGA-AA-3510	tcga	3450	3170	39	39	0.011
TCGA-AG-A002	tcga	13146	9476	COSS1651564	cosmic	3546	3256	39	39	0.011
TCGA-AG-A02G	tcga	44	44	COSS1651666	cosmic	75	75	38	38	0.864
COSS1651629	cosmic	6130	5237	TCGA-AG-3892	tcga	3273	3013	38	38	0.012
COSS1651629	cosmic	6130	5237	COSS1651564	cosmic	3546	3256	38	39	0.011
TCGA-AG-A016	tcga	97	97	COSS1651656	cosmic	72	72	37	37	0.514
TCGA-F5-6814	tcga	10662	8129	TCGA-AG-3892	tcga	3273	3013	37	37	0.011
TCGA-EI-6917	tcga	6311	5371	COSS1651564	cosmic	3546	3256	37	38	0.011
COSS1651586	cosmic	452	443	COSS1651522	cosmic	366	364	35	35	0.096
TCGA-CA-6717	tcga	9760	7591	TCGA-AA-3510	tcga	3450	3170	35	35	0.01
TCGA-AG-A015	tcga	104	104	COSS1651655	cosmic	76	76	29	29	0.382
COSS1651595	cosmic	645	634	COSS1651586	cosmic	452	443	26	26	0.058
COSS1651531	cosmic	62	62	TCGA-AG-3583	tcga	24	24	23	23	0.958
TCGA-AG-A01L	tcga	60	60	COSS1651658	cosmic	57	57	23	23	0.404
COSS1651522	cosmic	366	364	COSS1651591	cosmic	329	322	23	23	0.07
COSS2976695	cosmic	794	782	COSS2976698	cosmic	703	687	23	23	0.033
COSS1651586	cosmic	452	443	COSS1651581	cosmic	303	302	22	22	0.073
COSS1651539	cosmic	43	43	TCGA-AG-3598	tcga	22	22	21	21	0.955
COSS1651522	cosmic	366	364	COSS1651581	cosmic	303	302	20	20	0.066
COSS1651595	cosmic	645	634	COSS1651522	cosmic	366	364	20	20	0.055
COSS1651532	cosmic	32	32	TCGA-AG-3584	tcga	19	19	19	19	1
COSS1651526	cosmic	33	32	TCGA-AG-3575	tcga	20	19	19	20	1
COSS1651595	cosmic	645	634	COSS1651591	cosmic	329	322	19	19	0.058
TCGA-AG-A008	tcga	79	79	COSS1651649	cosmic	51	51	18	18	0.353
COSS1651586	cosmic	452	443	COSS1651590	cosmic	337	336	18	18	0.053
COSS1651528	cosmic	31	31	TCGA-AG-3580	tcga	17	17	17	17	1
COSS1651529	cosmic	36	36	TCGA-AG-3581	tcga	18	18	17	17	0.944
COSS2976695	cosmic	794	782	COSS2976699	cosmic	609	595	16	16	0.026
COSS1651516	cosmic	41	41	TCGA-AF-3400	tcga	15	15	15	15	1
TCGA-AF-3911	tcga	92	92	COSS1651517	cosmic	106	106	15	15	0.163
COSS1651586	cosmic	452	443	COSS1651523	cosmic	336	334	15	15	0.045
COSS1651538	cosmic	28	28	TCGA-AG-3594	tcga	14	14	14	14	1
COSS1651586	cosmic	452	443	COSS1651634	cosmic	316	315	14	14	0.044
COSS1651522	cosmic	366	364	COSS1651524	cosmic	290	289	13	13	0.045
COSS1651595	cosmic	645	634	COSS1651581	cosmic	303	302	13	13	0.043
COSS1651591	cosmic	329	322	COSS1651523	cosmic	336	334	13	13	0.04
COSS1651522	cosmic	366	364	COSS1651590	cosmic	337	336	13	13	0.039
COSS1651586	cosmic	452	443	COSS1651582	cosmic	408	402	13	13	0.032
COSS2976699	cosmic	609	595	COSS2976698	cosmic	703	687	13	13	0.021
COSS2998971	cosmic	232	231	COSS2998974	cosmic	227	223	12	12	0.053
COSS1651586	cosmic	452	443	COSS1651524	cosmic	290	289	12	12	0.041
COSS1651591	cosmic	329	322	COSS1651524	cosmic	290	289	12	12	0.041
COSS1651586	cosmic	452	443	COSS1651601	cosmic	313	312	12	12	0.038
COSS1651591	cosmic	329	322	COSS1651590	cosmic	337	336	12	12	0.036
COSS1651595	cosmic	645	634	COSS1651523	cosmic	336	334	12	12	0.036
COSS1651586	cosmic	452	443	COSS1651671	cosmic	464	459	12	12	0.027
COSS1651544	cosmic	32	32	TCGA-AG-3605	tcga	11	11	11	11	1
COSS1651595	cosmic	645	634	COSS1651590	cosmic	337	336	11	11	0.033
COSS1651543	cosmic	34	34	TCGA-AG-3602	tcga	12	12	10	10	0.833
COSS1651586	cosmic	452	443	COSS1651609	cosmic	221	221	10	10	0.045
COSS1651595	cosmic	645	634	COSS1651524	cosmic	290	289	10	10	0.034
COSS1651591	cosmic	329	322	COSS1651601	cosmic	313	312	10	10	0.032
COSS1651586	cosmic	452	443	COSS1651580	cosmic	365	364	10	10	0.027
COSS2976696	cosmic	1535	1480	COSS2976698	cosmic	703	687	10	10	0.014
COSS1651586	cosmic	452	443	COSS1651635	cosmic	250	249	9	9	0.036
COSS1651581	cosmic	303	302	COSS1651635	cosmic	250	249	9	9	0.036
COSS1651582	cosmic	408	402	COSS1651524	cosmic	290	289	9	9	0.031
COSS1651581	cosmic	303	302	COSS1651591	cosmic	329	322	9	9	0.03
COSS1651595	cosmic	645	634	COSS1651601	cosmic	313	312	9	9	0.029
COSS1651591	cosmic	329	322	COSS1651634	cosmic	316	315	9	9	0.028
COSS1651582	cosmic	408	402	COSS1651591	cosmic	329	322	9	9	0.027
COSS1651522	cosmic	366	364	COSS1651523	cosmic	336	334	9	9	0.027
COSS1651595	cosmic	645	634	COSS1651582	cosmic	408	402	9	9	0.022
COSS1651522	cosmic	366	364	COSS1651601	cosmic	313	312	8	8	0.026
COSS1651671	cosmic	464	459	COSS1651591	cosmic	329	322	8	8	0.024
COSS1651523	cosmic	336	334	COSS1651590	cosmic	337	336	8	8	0.024
COSS1651595	cosmic	645	634	COSS1651580	cosmic	365	364	8	8	0.022
COSS1651522	cosmic	366	364	COSS1651671	cosmic	464	459	8	8	0.022
COSS2976698	cosmic	703	687	COSS2976697	cosmic	432	430	8	8	0.019
COSS1651522	cosmic	366	364	COSS1651609	cosmic	221	221	7	7	0.032
COSS1651595	cosmic	645	634	COSS1651635	cosmic	250	249	7	7	0.028
COSS1651581	cosmic	303	302	COSS1651524	cosmic	290	289	7	7	0.024
COSS1651581	cosmic	303	302	COSS1651601	cosmic	313	312	7	7	0.023
COSS1651581	cosmic	303	302	COSS1651634	cosmic	316	315	7	7	0.023
COSS1651586	cosmic	452	443	COSS1651589	cosmic	307	305	7	7	0.023
COSS1651595	cosmic	645	634	COSS1651589	cosmic	307	305	7	7	0.023
COSS1651595	cosmic	645	634	COSS1651634	cosmic	316	315	7	7	0.022
COSS1651522	cosmic	366	364	COSS1651582	cosmic	408	402	7	7	0.019
COSS1651536	cosmic	560	555	COSS1651586	cosmic	452	443	7	7	0.015
COSS1651511	cosmic	23	23	TCGA-AF-2689	tcga	37	37	6	6	0.261
COSS1651535	cosmic	235	234	COSS1651635	cosmic	250	249	6	6	0.026
COSS1651582	cosmic	408	402	COSS1651535	cosmic	235	234	6	6	0.026
COSS1651591	cosmic	329	322	COSS1651535	cosmic	235	234	6	6	0.026
COSS1651580	cosmic	365	364	COSS1651535	cosmic	235	234	6	6	0.026
COSS1651522	cosmic	366	364	COSS1651635	cosmic	250	249	6	6	0.024
COSS1651580	cosmic	365	364	COSS1651635	cosmic	250	249	6	6	0.024
COSS1651581	cosmic	303	302	COSS1651523	cosmic	336	334	6	6	0.02
COSS1651581	cosmic	303	302	COSS1651589	cosmic	307	305	6	6	0.02
COSS1651522	cosmic	366	364	COSS1651634	cosmic	316	315	6	6	0.019
COSS1651582	cosmic	408	402	COSS1651523	cosmic	336	334	6	6	0.018
COSS2976695	cosmic	794	782	COSS2976697	cosmic	432	430	6	6	0.014
COSS1651595	cosmic	645	634	COSS1651671	cosmic	464	459	6	6	0.013
COSS1651525	cosmic	26	26	TCGA-AG-3574	tcga	9	9	5	5	0.556
COSS1651513	cosmic	29	29	TCGA-AF-2691	tcga	35	35	5	5	0.172
COSS2997451	cosmic	114	114	COSS2997448	cosmic	58	58	5	5	0.086
COSS1651635	cosmic	250	249	COSS1651609	cosmic	221	221	5	5	0.023
COSS1651595	cosmic	645	634	COSS1651535	cosmic	235	234	5	5	0.021
COSS1651522	cosmic	366	364	COSS1651535	cosmic	235	234	5	5	0.021
COSS1651523	cosmic	336	334	COSS1651635	cosmic	250	249	5	5	0.02
COSS1651524	cosmic	290	289	COSS1651635	cosmic	250	249	5	5	0.02
COSS1651590	cosmic	337	336	COSS1651635	cosmic	250	249	5	5	0.02
COSS1651591	cosmic	329	322	COSS1651593	cosmic	276	276	5	5	0.018
COSS1651524	cosmic	290	289	COSS1651523	cosmic	336	334	5	5	0.017
COSS1651589	cosmic	307	305	COSS1651524	cosmic	290	289	5	5	0.017
COSS1651524	cosmic	290	289	COSS1651590	cosmic	337	336	5	5	0.017
COSS1651581	cosmic	303	302	COSS1651510	cosmic	329	328	5	5	0.017
COSS1651581	cosmic	303	302	COSS1651590	cosmic	337	336	5	5	0.017
COSS1651589	cosmic	307	305	COSS1651601	cosmic	313	312	5	5	0.016
COSS1651589	cosmic	307	305	COSS1651591	cosmic	329	322	5	5	0.016
COSS1651522	cosmic	366	364	COSS1651589	cosmic	307	305	5	5	0.016
COSS1651601	cosmic	313	312	COSS1651590	cosmic	337	336	5	5	0.016
COSS1651586	cosmic	452	443	COSS1651510	cosmic	329	328	5	5	0.015
COSS1651580	cosmic	365	364	COSS1651591	cosmic	329	322	5	5	0.015
COSS1651582	cosmic	408	402	COSS1651590	cosmic	337	336	5	5	0.015
COSS2976699	cosmic	609	595	COSS2976697	cosmic	432	430	5	5	0.012
COSS2998974	cosmic	227	223	COSS2998968	cosmic	51	51	4	4	0.078
COSS2997442	cosmic	99	99	COSS2997451	cosmic	114	114	4	4	0.04
COSS2998971	cosmic	232	231	COSS2998969	cosmic	161	161	4	4	0.025
COSS1651524	cosmic	290	289	COSS1651609	cosmic	221	221	4	4	0.018
COSS1651581	cosmic	303	302	COSS1651609	cosmic	221	221	4	4	0.018
COSS1651601	cosmic	313	312	COSS1651535	cosmic	235	234	4	4	0.017
COSS1651586	cosmic	452	443	COSS1651535	cosmic	235	234	4	4	0.017
COSS1651581	cosmic	303	302	COSS1651535	cosmic	235	234	4	4	0.017
COSS1651595	cosmic	645	634	COSS1651612	cosmic	242	240	4	4	0.017
COSS1651522	cosmic	366	364	COSS1651612	cosmic	242	240	4	4	0.017
COSS1651591	cosmic	329	322	COSS1651635	cosmic	250	249	4	4	0.016
COSS1651510	cosmic	329	328	COSS1651635	cosmic	250	249	4	4	0.016
COSS1651601	cosmic	313	312	COSS1651524	cosmic	290	289	4	4	0.014
COSS1651582	cosmic	408	402	COSS1651581	cosmic	303	302	4	4	0.013
COSS1651580	cosmic	365	364	COSS1651581	cosmic	303	302	4	4	0.013
COSS1651536	cosmic	560	555	COSS1651581	cosmic	303	302	4	4	0.013
COSS1651671	cosmic	464	459	COSS1651581	cosmic	303	302	4	4	0.013
COSS1651582	cosmic	408	402	COSS1651601	cosmic	313	312	4	4	0.013
COSS1651523	cosmic	336	334	COSS1651634	cosmic	316	315	4	4	0.013
COSS1651536	cosmic	560	555	COSS1651591	cosmic	329	322	4	4	0.012
COSS1651671	cosmic	464	459	COSS1651590	cosmic	337	336	4	4	0.012
COSS1651582	cosmic	408	402	COSS1651580	cosmic	365	364	4	4	0.011
TCGA-G4-6320	tcga	1059	1032	TCGA-CM-5863	tcga	51	51	3	3	0.059
TCGA-AG-A020	tcga	86	86	TCGA-AZ-6606	tcga	141	139	3	3	0.035
TCGA-CA-6717	tcga	9760	7591	TCGA-CL-4957	tcga	89	89	3	3	0.034
TCGA-AZ-6601	tcga	2382	2238	TCGA-AA-3675	tcga	100	100	3	3	0.03
TCGA-AA-3675	tcga	100	100	TCGA-DM-A28A	tcga	142	142	3	3	0.03
TCGA-AG-A02N	tcga	1180	1151	TCGA-D5-5537	tcga	104	103	3	3	0.029
COSS1651667	cosmic	1746	1672	TCGA-D5-5537	tcga	104	103	3	3	0.029
COSS2809976	cosmic	104	104	COSS2809975	cosmic	116	116	3	3	0.029
TCGA-AA-3864	tcga	2875	2665	TCGA-AH-6644	tcga	108	108	3	3	0.028
TCGA-AA-3864	tcga	2875	2665	TCGA-CK-4948	tcga	108	108	3	3	0.028
TCGA-AA-A03F	tcga	136	136	TCGA-AA-3939	tcga	119	119	3	3	0.025
TCGA-CM-6168	tcga	220	220	TCGA-AY-5543	tcga	119	119	3	3	0.025
TCGA-DM-A0X9	tcga	189	188	TCGA-D5-6532	tcga	124	124	3	3	0.024
COSS1651662	cosmic	165	164	TCGA-AZ-6606	tcga	141	139	3	3	0.021
TCGA-CA-6718	tcga	3915	3521	TCGA-G4-6314	tcga	149	149	3	3	0.02
TCGA-A6-3809	tcga	1291	1240	TCGA-AA-3848	tcga	156	156	3	3	0.019
COSS1901050	cosmic	1632	1564	TCGA-AA-3848	tcga	156	156	3	3	0.019
COSS2998974	cosmic	227	223	COSS2998969	cosmic	161	161	3	3	0.019
TCGA-AA-3663	tcga	1881	1786	TCGA-A6-4107	tcga	195	195	3	3	0.015
COSS1651582	cosmic	408	402	COSS1651609	cosmic	221	221	3	3	0.014
COSS1651523	cosmic	336	334	COSS1651609	cosmic	221	221	3	3	0.014
COSS1651591	cosmic	329	322	COSS1651609	cosmic	221	221	3	3	0.014
COSS1651595	cosmic	645	634	COSS1651609	cosmic	221	221	3	3	0.014
COSS1651590	cosmic	337	336	COSS1651609	cosmic	221	221	3	3	0.014
COSS1651624	cosmic	234	232	COSS1651523	cosmic	336	334	3	3	0.013
COSS1651524	cosmic	290	289	COSS1651535	cosmic	235	234	3	3	0.013
COSS1651536	cosmic	560	555	COSS1651535	cosmic	235	234	3	3	0.013
COSS1651586	cosmic	452	443	COSS1651612	cosmic	242	240	3	3	0.012
COSS1651634	cosmic	316	315	COSS1651612	cosmic	242	240	3	3	0.012
COSS1651591	cosmic	329	322	COSS1651612	cosmic	242	240	3	3	0.012
COSS1651581	cosmic	303	302	COSS1651612	cosmic	242	240	3	3	0.012
COSS1651601	cosmic	313	312	COSS1651635	cosmic	250	249	3	3	0.012
COSS1651582	cosmic	408	402	COSS1651635	cosmic	250	249	3	3	0.012
COSS1651589	cosmic	307	305	COSS1651635	cosmic	250	249	3	3	0.012
COSS2976695	cosmic	794	782	COSS1651623	cosmic	252	250	3	3	0.012
COSS2976695	cosmic	794	782	COSS1651611	cosmic	264	262	3	3	0.011
COSS1651586	cosmic	452	443	COSS1651593	cosmic	276	276	3	3	0.011
COSS1651522	cosmic	366	364	COSS1651593	cosmic	276	276	3	3	0.011
COSS1651593	cosmic	276	276	COSS1651524	cosmic	290	289	3	3	0.011
COSS1651524	cosmic	290	289	COSS1651634	cosmic	316	315	3	3	0.01
COSS1651580	cosmic	365	364	COSS1651524	cosmic	290	289	3	3	0.01
COSS1651553	cosmic	325	324	COSS1651524	cosmic	290	289	3	3	0.01
COSS1651671	cosmic	464	459	COSS1651524	cosmic	290	289	3	3	0.01
TCGA-AD-6888	tcga	105	105	COSS3007798	cosmic	1	1	1	1	1
COSS1651583	cosmic	57	56	TCGA-AH-6547	tcga	2	2	1	1	0.5
COSS3006802	cosmic	4	4	COSS3006749	cosmic	4	4	1	1	0.25
