## Supplementary Data and Codes for "Sisyphus at the splenic flexure: sidedness in colorectal cancer": cosmic_v104_NS_recheck_ACTIONABLE.csv

PUBMED_PMID	n_samples	n_WES_WGS	n_targeted	n_localizable	subsites	url
27149842	619	619	0	0		https://pubmed.ncbi.nlm.nih.gov/27149842/
22810696	209	209	0	184	Ascending;Cecum;Descending;Rectum;Sigmoid;Transverse	https://pubmed.ncbi.nlm.nih.gov/22810696/
25344691	185	185	0	185	Cecum;Descending;Rectum;Transverse	https://pubmed.ncbi.nlm.nih.gov/25344691/
29937994	97	97	0	79	Ascending;Descending;Rectum;Sigmoid;Transverse	https://pubmed.ncbi.nlm.nih.gov/29937994/
31660073	56	56	0	56	Rectum	https://pubmed.ncbi.nlm.nih.gov/31660073/
33262464	47	47	0	47	Rectum	https://pubmed.ncbi.nlm.nih.gov/33262464/
33753878	46	46	0	0		https://pubmed.ncbi.nlm.nih.gov/33753878/
35459861	45	45	0	44	Ascending;Cecum;Rectum;Sigmoid;Transverse	https://pubmed.ncbi.nlm.nih.gov/35459861/
30239619	44	44	0	41	Ascending;Cecum;Descending;Rectum;Sigmoid;Transverse	https://pubmed.ncbi.nlm.nih.gov/30239619/
30038269	44	44	0	44	Ascending;Cecum;Descending;Rectum;Transverse	https://pubmed.ncbi.nlm.nih.gov/30038269/
26071483	42	42	0	0		https://pubmed.ncbi.nlm.nih.gov/26071483/
25957691	38	38	0	38	Ascending;Descending;Rectum;Sigmoid	https://pubmed.ncbi.nlm.nih.gov/25957691/
26764183	31	31	0	25	Ascending;Cecum;Descending;Rectum;Sigmoid;Transverse	https://pubmed.ncbi.nlm.nih.gov/26764183/
29991641	26	26	0	26	Ascending;Cecum;Descending;Rectum;Sigmoid	https://pubmed.ncbi.nlm.nih.gov/29991641/
27612425	22	22	0	22	Ascending;Cecum;Descending;Rectum;Sigmoid	https://pubmed.ncbi.nlm.nih.gov/27612425/
32217638	22	22	0	22	Ascending;Cecum;Rectum;Sigmoid;Transverse	https://pubmed.ncbi.nlm.nih.gov/32217638/
28183795	19	19	0	0		https://pubmed.ncbi.nlm.nih.gov/28183795/
40981433	18	18	0	0		https://pubmed.ncbi.nlm.nih.gov/40981433/
24211491	12	12	0	0		https://pubmed.ncbi.nlm.nih.gov/24211491/
32023847	11	11	0	11	Ascending;Cecum;Rectum;Sigmoid;Transverse	https://pubmed.ncbi.nlm.nih.gov/32023847/
36792124	11	11	0	11	Ascending;Descending;Rectum;Sigmoid	https://pubmed.ncbi.nlm.nih.gov/36792124/
31336886	6	6	0	0		https://pubmed.ncbi.nlm.nih.gov/31336886/
31645765	3	3	0	0		https://pubmed.ncbi.nlm.nih.gov/31645765/
25066378	2	2	0	0		https://pubmed.ncbi.nlm.nih.gov/25066378/
24699064	1	1	0	0		https://pubmed.ncbi.nlm.nih.gov/24699064/
24894453	1	1	0	0		https://pubmed.ncbi.nlm.nih.gov/24894453/
29588308	1	1	0	0		https://pubmed.ncbi.nlm.nih.gov/29588308/
25673644	1	1	0	0		https://pubmed.ncbi.nlm.nih.gov/25673644/
33740545	1	1	0	1	Ascending	https://pubmed.ncbi.nlm.nih.gov/33740545/
32895052	1	1	0	0		https://pubmed.ncbi.nlm.nih.gov/32895052/
