## Supplementary Data and Codes for "Sisyphus at the splenic flexure: sidedness in colorectal cancer": cosmic_v104_NS_recheck_SCOPED.csv

tier	PUBMED_PMID	n_samples	has_subsite	site_NS	site_status	subsites	url
1_ready_if_primary	25344691	185	185	0	site_preserved	Cecum;Descending;Rectum;Transverse	https://pubmed.ncbi.nlm.nih.gov/25344691/
1_ready_if_primary	31660073	56	56	0	site_preserved	Rectum	https://pubmed.ncbi.nlm.nih.gov/31660073/
1_ready_if_primary	33262464	47	47	0	site_preserved	Rectum	https://pubmed.ncbi.nlm.nih.gov/33262464/
1_ready_if_primary	30038269	44	44	0	site_preserved	Ascending;Cecum;Descending;Rectum;Transverse	https://pubmed.ncbi.nlm.nih.gov/30038269/
1_ready_if_primary	25957691	38	38	0	site_preserved	Ascending;Descending;Rectum;Sigmoid	https://pubmed.ncbi.nlm.nih.gov/25957691/
1_ready_if_primary	29991641	26	26	0	site_preserved	Ascending;Cecum;Descending;Rectum;Sigmoid	https://pubmed.ncbi.nlm.nih.gov/29991641/
1_ready_if_primary	27612425	22	22	0	site_preserved	Ascending;Cecum;Descending;Rectum;Sigmoid	https://pubmed.ncbi.nlm.nih.gov/27612425/
1_ready_if_primary	32217638	22	22	0	site_preserved	Ascending;Cecum;Rectum;Sigmoid;Transverse	https://pubmed.ncbi.nlm.nih.gov/32217638/
1_ready_if_primary	32023847	11	11	0	site_preserved	Ascending;Cecum;Rectum;Sigmoid;Transverse	https://pubmed.ncbi.nlm.nih.gov/32023847/
1_ready_if_primary	36792124	11	11	0	site_preserved	Ascending;Descending;Rectum;Sigmoid	https://pubmed.ncbi.nlm.nih.gov/36792124/
1_ready_if_primary	33740545	1	1	0	site_preserved	Ascending	https://pubmed.ncbi.nlm.nih.gov/33740545/
2_partial	22810696	209	184	25	partial	Ascending;Cecum;Descending;Rectum;Sigmoid;Transverse	https://pubmed.ncbi.nlm.nih.gov/22810696/
2_partial	29937994	97	79	18	partial	Ascending;Descending;Rectum;Sigmoid;Transverse	https://pubmed.ncbi.nlm.nih.gov/29937994/
2_partial	35459861	45	44	1	partial	Ascending;Cecum;Rectum;Sigmoid;Transverse	https://pubmed.ncbi.nlm.nih.gov/35459861/
2_partial	30239619	44	41	3	partial	Ascending;Cecum;Descending;Rectum;Sigmoid;Transverse	https://pubmed.ncbi.nlm.nih.gov/30239619/
2_partial	26764183	31	25	6	partial	Ascending;Cecum;Descending;Rectum;Sigmoid;Transverse	https://pubmed.ncbi.nlm.nih.gov/26764183/
3_needs_paper_site_map	27149842	619	0	619	flattened_to_NOS		https://pubmed.ncbi.nlm.nih.gov/27149842/
3_needs_paper_site_map	33753878	46	0	46	flattened_to_NOS		https://pubmed.ncbi.nlm.nih.gov/33753878/
3_needs_paper_site_map	26071483	42	0	42	flattened_to_NOS		https://pubmed.ncbi.nlm.nih.gov/26071483/
3_needs_paper_site_map	28183795	19	0	19	flattened_to_NOS		https://pubmed.ncbi.nlm.nih.gov/28183795/
3_needs_paper_site_map	40981433	18	0	18	flattened_to_NOS		https://pubmed.ncbi.nlm.nih.gov/40981433/
3_needs_paper_site_map	24211491	12	0	12	flattened_to_NOS		https://pubmed.ncbi.nlm.nih.gov/24211491/
3_needs_paper_site_map	31336886	6	0	6	flattened_to_NOS		https://pubmed.ncbi.nlm.nih.gov/31336886/
3_needs_paper_site_map	31645765	3	0	3	flattened_to_NOS		https://pubmed.ncbi.nlm.nih.gov/31645765/
3_needs_paper_site_map	25066378	2	0	2	flattened_to_NOS		https://pubmed.ncbi.nlm.nih.gov/25066378/
3_needs_paper_site_map	24699064	1	0	1	flattened_to_NOS		https://pubmed.ncbi.nlm.nih.gov/24699064/
3_needs_paper_site_map	24894453	1	0	1	flattened_to_NOS		https://pubmed.ncbi.nlm.nih.gov/24894453/
3_needs_paper_site_map	29588308	1	0	1	flattened_to_NOS		https://pubmed.ncbi.nlm.nih.gov/29588308/
3_needs_paper_site_map	25673644	1	0	1	flattened_to_NOS		https://pubmed.ncbi.nlm.nih.gov/25673644/
3_needs_paper_site_map	32895052	1	0	1	flattened_to_NOS		https://pubmed.ncbi.nlm.nih.gov/32895052/
