## Supplementary Data and Codes for "Sisyphus at the splenic flexure: sidedness in colorectal cancer": cosmic_v104_NS_source_recheck_by_PMID.csv

PUBMED_PMID	n_samples	n_WES_WGS	n_targeted	n_localizable	subsites
	142504	238	142266	8183	Ascending;Cecum;Descending;Rectum;Sigmoid;Transverse
27149842	619	619	0	0
22810696	209	209	0	184	Ascending;Cecum;Descending;Rectum;Sigmoid;Transverse
25344691	185	185	0	185	Cecum;Descending;Rectum;Transverse
29937994	97	97	0	79	Ascending;Descending;Rectum;Sigmoid;Transverse
31660073	56	56	0	56	Rectum
33262464	47	47	0	47	Rectum
33753878	46	46	0	0
35459861	45	45	0	44	Ascending;Cecum;Rectum;Sigmoid;Transverse
30239619	44	44	0	41	Ascending;Cecum;Descending;Rectum;Sigmoid;Transverse
30038269	44	44	0	44	Ascending;Cecum;Descending;Rectum;Transverse
26071483	42	42	0	0
25957691	38	38	0	38	Ascending;Descending;Rectum;Sigmoid
26764183	31	31	0	25	Ascending;Cecum;Descending;Rectum;Sigmoid;Transverse
29991641	26	26	0	26	Ascending;Cecum;Descending;Rectum;Sigmoid
27612425	22	22	0	22	Ascending;Cecum;Descending;Rectum;Sigmoid
32217638	22	22	0	22	Ascending;Cecum;Rectum;Sigmoid;Transverse
28183795	19	19	0	0
40981433	18	18	0	0
24211491	12	12	0	0
32023847	11	11	0	11	Ascending;Cecum;Rectum;Sigmoid;Transverse
36792124	11	11	0	11	Ascending;Descending;Rectum;Sigmoid
31336886	6	6	0	0
31645765	3	3	0	0
25066378	2	2	0	0
24699064	1	1	0	0
24894453	1	1	0	0
29588308	1	1	0	0
25673644	1	1	0	0
33740545	1	1	0	1	Ascending
32895052	1	1	0	0
