## Supplementary Data and Codes for "Sisyphus at the splenic flexure: sidedness in colorectal cancer": cosmic_v104_subsite_counts.csv

subsite_short	icd_o_3	normalized_dist	n_phenotype_rows
Rectum	C20	0.06944444	2
Sigmoid	C18.7	0.25347222	1
Descending	C18.6	0.43576389	1
Transverse	C18.4	0.63541667	1
Ascending	C18.2	0.86979167	1
Cecum	C18.0	0.97395833	2
