## Supplementary Data and Codes for "Sisyphus at the splenic flexure: sidedness in colorectal cancer": cosmic_v104_subsite_sample_counts.csv

subsite_short	icd_o_3	normalized_dist	n_samples
Rectum	C20	0.06944444	176
Sigmoid	C18.7	0.25347222	20
Descending	C18.6	0.43576389	2
Transverse	C18.4	0.63541667	9
Ascending	C18.2	0.86979167	12
Cecum	C18.0	0.97395833	8
