## Supplementary Data and Codes for "Sisyphus at the splenic flexure: sidedness in colorectal cancer": cosmic_v104_subsite_swallowed_by_phenotype.csv

COSMIC_PHENOTYPE_ID	PRIMARY_SITE	SITE_SUBTYPE_1	SITE_SUBTYPE_2	SITE_SUBTYPE_3	subsite_short	swallowed_to_NOS	site_detail	n_wesgs_samples
COSO28864826	large_intestine					TRUE	** NOS: COSMIC recorded no subsite **	1464
COSO288617416	large_intestine					TRUE	** NOS: COSMIC recorded no subsite **	0
COSO28664826	large_intestine	rectum			Rectum	FALSE	Rectum	535
COSO28694826	large_intestine	colon	sigmoid		Sigmoid	FALSE	Sigmoid	248
COSO28584826	large_intestine	colon				FALSE	coded but off-continuum: colon	226
COSO28544826	large_intestine	colon	ascending		Ascending	FALSE	Ascending	197
COSO28454826	large_intestine	caecum			Cecum	FALSE	Cecum	151
COSO28614826	large_intestine	colon	transverse		Transverse	FALSE	Transverse	139
COSO28564826	large_intestine	colon	descending		Descending	FALSE	Descending	94
COSO28684826	large_intestine	colon	right			FALSE	coded but off-continuum: colon	27
COSO28644826	large_intestine	colon	left			FALSE	coded but off-continuum: colon	19
COSO28914826	large_intestine	right				FALSE	coded but off-continuum: right	14
COSO28894826	large_intestine	left				FALSE	coded but off-continuum: left	12
COSO27754826	large_intestine	appendix				FALSE	coded but off-continuum: appendix	2
COSO27734826	large_intestine	anus				FALSE	coded but off-continuum: anus	1
COSO59684826	large_intestine	anorectal				FALSE	coded but off-continuum: anorectal	0
COSO286817414	large_intestine	colon	right			FALSE	coded but off-continuum: colon	0
COSO113074826	large_intestine	colon	left_and_right			FALSE	coded but off-continuum: colon	0
COSO54374826	large_intestine	colon	ascending-transverse			FALSE	coded but off-continuum: colon	0
COSO284517414	large_intestine	caecum			Cecum	FALSE	Cecum	0
COSO277312977	large_intestine	anus				FALSE	coded but off-continuum: anus	0
COSO286617414	large_intestine	rectum			Rectum	FALSE	Rectum	0
