## Supplementary Data and Codes for "Sisyphus at the splenic flexure: sidedness in colorectal cancer": datasetA_drop_reason_legend.csv

code	meaning
KEEP	verified: primary + adeno + precise single subsite -> in Dataset A
PENDING(blank)	localizable candidate from a clean sporadic-CRC paper; awaiting the paper to confirm primary+precise
DEFER_B	targeted-only sample; belongs to Dataset B (needs the COSMIC targeted mutant file)
cell_line	SAMPLE_TYPE is cell-line/xenograft/organoid/cultured
no_wes_wgs_or_targeted_screen	no WES/WGS and no targeted screen recorded
targeted_only_(Dataset_B)	targeted-panel sample: deferred to Dataset B
cosmic_subsite_NOS	COSMIC recorded no mappable single subsite (colon-NOS/left/right/cross-segment)
subsite_not_specific	paper's own site is a multi-segment range, not a single subsite (COSMIC pinned to one segment)
subsite_unmatchable	paper has per-sample subsite but it can't be matched to COSMIC (flattened + ID mismatch)
not_primary	TUMOUR_SOURCE = metastasis/recurrent/secondary
no_pmid	no PubMed PMID -> unverifiable (NA-PMID primary kept via Option A instead)
tcga_duplicate	sample from a TCGA paper already covered by the user's TCGA dataset
organoid_cohort	organoid biobank -> derived material, not primary tumour tissue
metastasis_cohort	metastasis-only cohort -> not primary tumour
ibd_associated	IBD/colitis-associated CRC: outside TCGA COAD/READ (sporadic) scope
adenoma_or_precursor	adenoma/precursor-origin or non-pure CRC: TCGA includes only invasive adenocarcinoma
hereditary_cohort	Lynch/hereditary multiple-tumour cohort: outside TCGA COAD/READ scope
primary_unconfirmed	unlabelled source in a mixed primary+met study; cannot assume primary (TCGA = primary only)
not_wes_wgs	paper platform is a targeted gene panel, not WES/WGS, despite COSMIC's WHOLE_EXOME/GENOME flag
flag:mixed_met_verify	flag on PENDING: COSMIC-primary from a mixed primary+met study; verify primary+precise, exclude any met
