## Supplementary Data and Codes for "Sisyphus at the splenic flexure: sidedness in colorectal cancer": datasetA_funnel.csv

step	n_samples
0. All COSMIC samples (all cancers)	1582281
1. Colorectal (large_intestine phenotype)	224091
2. AND adenocarcinoma histology	201333
3. AND not cell-line/xenograft/organoid/cultured	198766
4a. -> WES/WGS (Dataset A scope)	3129
4b. -> targeted-only (DEFER to Dataset B; needs targeted mutant file)	195637
4c. -> no screen (dropped)	0
5. Dataset A: KEEP (confirmed)	175
5. Dataset A: REVIEW (awaiting your scope call)	0
5. Dataset A: PENDING (awaiting paper)	245
5. Dataset A: DROP (with reason)	5276
