## Supplementary Data and Codes for "Sisyphus at the splenic flexure: sidedness in colorectal cancer": datasetA_overlap.csv

sample_A	variants_A	variant_windows_A	sample_B	variants_B	variant_windows_B	windows_shared	variants_shared	greater_overlap
T1_COSS1651675	288	285	TCGA-DY-A1DF	137	136	136	137	1
T1_COSS1651622	325	323	TCGA-EI-6513	133	132	132	133	1
T1_COSS1651661	174	173	TCGA-AG-A01Y	90	90	90	90	1
T1_COSS1651584	190	188	TCGA-AH-6549	87	86	86	87	1
T1_COSS1651612	242	240	TCGA-DT-5265	86	85	85	86	1
T1_COSS1651597	143	142	TCGA-CL-5917	83	83	83	83	1
T1_COSS1651561	126	125	TCGA-AG-3887	73	72	72	73	1
T1_COSS3000402	74	74	T1_COSS3000401	70	70	70	70	1
T1_COSS1651642	141	140	TCGA-F5-6863	68	68	68	68	1
T1_COSS1651613	285	283	TCGA-EF-5830	61	61	61	61	1
T1_COSS1651591	329	322	TCGA-CI-6620	58	58	58	58	1
T1_COSS1651526	33	32	TCGA-AG-3575	20	19	19	20	1
T1_COSS1651532	32	32	TCGA-AG-3584	19	19	19	19	1
T1_COSS1651528	31	31	TCGA-AG-3580	17	17	17	17	1
T1_COSS1651516	41	41	TCGA-AF-3400	15	15	15	15	1
T1_COSS1651538	28	28	TCGA-AG-3594	14	14	14	14	1
T1_COSS1651544	32	32	TCGA-AG-3605	11	11	11	11	1
P27149842_1232	137	136	T1_COSS3007798	1	1	1	1	1
TCGA-AD-6888	105	105	T1_COSS3007798	1	1	1	1	1
P35459861_S0000338	163	161	T1_COSS3007798	1	1	1	1	1
T1_COSS1651672	308	307	TCGA-DY-A1DC	140	140	139	139	0.993
T1_COSS1651522	366	364	TCGA-AF-6136	127	127	126	126	0.992
T1_COSS3000412	117	117	T1_COSS3000411	118	118	116	116	0.991
T1_COSS1651593	276	276	TCGA-CI-6622	113	113	112	112	0.991
T1_COSS1651641	181	179	TCGA-F5-6861	97	97	96	96	0.99
T1_COSS1651647	212	212	TCGA-G5-6641	92	92	91	91	0.989
T1_COSS1651631	197	196	TCGA-EI-7004	90	90	89	89	0.989
T1_COSS1651606	241	240	TCGA-DC-6157	89	88	87	88	0.989
T1_COSS1651662	165	164	TCGA-AG-A020	86	86	85	85	0.988
T1_COSS1651512	249	245	TCGA-AF-2690	85	85	84	84	0.988
T1_COSS1651632	235	234	TCGA-F5-6464	85	84	84	84	0.988
T1_COSS1651665	367	363	TCGA-AG-A026	222	220	217	219	0.986
T1_COSS3000403	75	75	T1_COSS3000401	70	70	69	69	0.986
T1_COSS1651570	238	235	TCGA-AG-3902	134	132	130	132	0.985
T1_COSS1651615	370	367	TCGA-EI-6506	131	131	129	129	0.985
T1_COSS1651521	318	312	TCGA-AF-5654	130	129	127	128	0.985
T1_COSS1651569	114	114	TCGA-AG-3901	65	65	64	64	0.985
T1_COSS1651621	350	345	TCGA-EI-6512	129	129	127	127	0.984
T1_COSS1651559	256	255	TCGA-AG-3883	127	127	125	125	0.984
T1_COSS1651590	337	336	TCGA-CI-6619	62	62	61	61	0.984
T1_COSS1651568	198	197	TCGA-AG-3898	117	117	115	115	0.983
T1_COSS1651595	645	634	TCGA-CI-6624	279	277	272	274	0.982
T1_COSS1651601	313	312	TCGA-DC-5337	108	108	106	106	0.981
T1_COSS1651624	234	232	TCGA-EI-6881	106	105	103	104	0.981
T1_COSS1651633	268	265	TCGA-F5-6465	104	103	101	102	0.981
T1_COSS1651625	1929	1843	TCGA-EI-6882	1253	1217	1193	1228	0.98
T1_COSS1651660	271	270	TCGA-AG-A01W	145	145	142	142	0.979
T1_COSS1651566	158	157	TCGA-AG-3894	96	95	93	94	0.979
T1_COSS1651581	303	302	TCGA-AG-4022	96	96	94	94	0.979
T1_COSS1901053	208	206	TCGA-AA-A02K	139	137	134	136	0.978
T1_COSS1651549	263	261	TCGA-AG-3725	92	92	90	90	0.978
T1_COSS1651643	275	272	TCGA-F5-6864	131	130	127	128	0.977
T1_COSS1651567	198	198	TCGA-AG-3896	124	124	121	121	0.976
T1_COSS1651644	357	354	TCGA-G5-6233	160	159	155	156	0.975
T1_COSS1651589	307	305	TCGA-BM-6198	119	119	116	116	0.975
T1_COSS1651518	202	202	TCGA-AF-3913	118	118	115	115	0.975
T1_COSS1651608	141	141	TCGA-DC-6160	79	79	77	77	0.975
T1_COSS1651616	1572	1507	TCGA-EI-6507	911	887	864	887	0.974
T1_COSS1651553	325	324	TCGA-AG-3731	152	152	148	148	0.974
T1_COSS1651670	326	323	TCGA-AG-A036	183	181	177	178	0.973
T1_COSS1651588	176	173	TCGA-AH-6903	75	75	73	73	0.973
T1_COSS1651611	264	262	TCGA-DC-6683	71	71	69	69	0.972
T1_COSS1651536	560	555	TCGA-AG-3592	275	273	265	267	0.971
T1_COSS3000420	113	113	T1_COSS3000419	104	104	101	101	0.971
T1_COSS1651609	221	221	TCGA-DC-6681	70	70	68	68	0.971
T1_COSS1651646	118	118	TCGA-G5-6572	70	70	68	68	0.971
T1_COSS1651554	196	196	TCGA-AG-3732	69	69	67	67	0.971
T1_COSS1651523	336	334	TCGA-AF-6655	66	66	64	64	0.97
T1_COSS2386372	803	785	TCGA-AG-3906	500	492	477	484	0.968
T1_COSS1651587	203	202	TCGA-AH-6897	125	125	121	121	0.968
T1_COSS1651582	408	402	TCGA-AH-6544	150	150	145	145	0.967
T1_COSS1651610	420	416	TCGA-DC-6682	150	150	145	145	0.967
T1_COSS1651673	285	284	TCGA-DY-A1DD	121	121	117	117	0.967
T1_COSS1651645	250	249	TCGA-G5-6235	121	121	117	117	0.967
T1_COSS1651556	198	197	TCGA-AG-3878	92	92	89	89	0.967
T1_COSS1651510	329	328	TCGA-AF-2687	118	118	114	114	0.966
T1_COSS1651551	137	136	TCGA-AG-3727	87	87	84	84	0.966
T1_COSS1651635	250	249	TCGA-F5-6702	57	57	55	55	0.965
T1_COSS1651671	464	459	TCGA-DY-A0XA	139	139	134	134	0.964
T1_COSS1651603	174	174	TCGA-DC-6154	109	109	105	105	0.963
T1_COSS3000372	88	88	T1_COSS3000368	81	81	78	78	0.963
T1_COSS3000418	105	105	T1_COSS3000419	104	104	100	100	0.962
T1_COSS1651524	290	289	TCGA-AF-6672	79	78	75	76	0.962
T1_COSS1651572	136	136	TCGA-AG-3909	78	78	75	75	0.962
T1_COSS1651669	118	118	TCGA-AG-A032	77	77	74	74	0.961
T1_COSS1651535	235	234	TCGA-AG-3591	76	75	72	73	0.961
T1_COSS1651585	301	297	TCGA-AH-6643	121	120	115	116	0.959
T1_COSS1651602	257	256	TCGA-DC-5869	73	73	70	70	0.959
T1_COSS1651677	192	189	TCGA-DY-A1H8	96	94	90	92	0.958
T1_COSS1651531	62	62	TCGA-AG-3583	24	24	23	23	0.958
T1_COSS2263141	168	165	TCGA-AF-A56K	94	94	90	90	0.957
T1_COSS2263020	263	259	TCGA-AF-A56N	159	157	150	152	0.956
T1_COSS2262865	201	200	TCGA-AF-A56L	135	135	129	129	0.956
T1_COSS1651565	199	199	TCGA-AG-3893	135	135	129	129	0.956
T1_COSS1651560	172	171	TCGA-AG-3885	90	90	86	86	0.956
T1_COSS1651676	403	401	TCGA-DY-A1DG	176	176	168	168	0.955
T1_COSS1651539	43	43	TCGA-AG-3598	22	22	21	21	0.955
T1_COSS1651586	452	443	TCGA-AH-6644	108	108	103	103	0.954
T1_COSS1651592	242	242	TCGA-CI-6621	108	108	103	103	0.954
T1_COSS1901051	1387	1348	TCGA-AA-3815	876	859	823	835	0.953
T1_COSS1651598	267	265	TCGA-CL-5918	128	128	122	122	0.953
T1_COSS1651619	259	258	TCGA-EI-6510	107	107	102	102	0.953
T1_COSS1651607	209	209	TCGA-DC-6158	85	85	81	81	0.953
T1_COSS3000420	113	113	T1_COSS3000418	105	105	100	100	0.952
T1_COSS1651627	176	175	TCGA-EI-6884	104	104	99	99	0.952
T1_COSS1651600	282	281	TCGA-DC-4749	82	82	78	78	0.951
T1_COSS1651630	294	292	TCGA-EI-7002	160	159	151	152	0.95
T1_COSS1651580	365	364	TCGA-AG-4021	141	141	134	134	0.95
T1_COSS1651574	207	207	TCGA-AG-4001	119	119	113	113	0.95
T1_COSS1651550	319	316	TCGA-AG-3726	101	101	96	96	0.95
T1_COSS1651654	298	295	TCGA-AG-A014	99	99	94	94	0.949
T1_COSS1651667	1746	1672	TCGA-AG-A02N	1180	1151	1091	1117	0.947
T1_COSS1651604	218	218	TCGA-DC-6155	57	57	54	54	0.947
T1_COSS1651617	266	265	TCGA-EI-6508	112	112	106	106	0.946
T1_COSS1651637	182	182	TCGA-F5-6811	91	91	86	86	0.945
T1_COSS1651634	316	315	TCGA-F5-6571	71	71	67	67	0.944
T1_COSS1651529	36	36	TCGA-AG-3581	18	18	17	17	0.944
T1_COSS1901052	177	176	TCGA-AA-3861	121	121	114	114	0.942
T1_COSS1651628	231	231	TCGA-EI-6885	101	101	95	95	0.941
T1_COSS1651652	770	757	TCGA-AG-A00Y	241	240	224	225	0.934
T1_COSS1651623	252	250	TCGA-EI-6514	120	119	111	112	0.933
T1_COSS1651626	189	189	TCGA-EI-6883	88	87	82	82	0.932
T1_COSS3000403	75	75	T1_COSS3000402	74	74	69	69	0.932
T1_COSS1651618	183	183	TCGA-EI-6509	59	59	55	55	0.932
T1_COSS1651664	122	122	TCGA-AG-A025	75	75	69	69	0.92
TCGA-AG-A002	13146	9476	T1_COSS1651648	5186	4541	4174	4711	0.908
T1_COSS1651562	175	175	TCGA-AG-3890	98	98	89	89	0.908
T1_COSS3000390	113	113	T1_COSS3000389	86	86	77	77	0.895
T1_COSS3000391	115	115	T1_COSS3000389	86	86	77	77	0.895
T1_COSS3000411	118	118	T1_COSS3000413	116	116	102	102	0.879
T1_COSS3000412	117	117	T1_COSS3000413	116	116	102	102	0.879
T1_COSS1651666	75	75	TCGA-AG-A02G	44	44	38	38	0.864
T1_COSS3000369	81	81	T1_COSS3000371	76	76	65	65	0.855
T1_COSS1651573	190	188	TCGA-AG-3999	96	96	82	82	0.854
T1_COSS1651668	208	208	TCGA-AG-A02X	133	133	112	112	0.842
TCGA-EI-6917	6311	5371	T1_COSS1651629	6130	5237	4522	5158	0.841
T1_COSS1651543	34	34	TCGA-AG-3602	12	12	10	10	0.833
TCGA-AG-4005	123	123	T1_COSS1651575	169	167	102	102	0.829
T1_COSS1651564	3546	3256	TCGA-AG-3892	3273	3013	2517	2683	0.82
T1_COSS1651651	103	103	TCGA-AG-A00H	80	80	65	65	0.812
T1_COSS2997395	523	515	T1_COSS2997391	135	135	107	107	0.793
TCGA-F5-6814	10662	8129	T1_COSS1651640	9634	7518	6229	7588	0.788
T1_COSS3000371	76	76	T1_COSS3000370	88	88	56	56	0.737
T1_COSS3000369	81	81	T1_COSS3000370	88	88	57	57	0.704
T1_COSS3000391	115	115	T1_COSS3000390	113	113	79	79	0.699
T1_COSS1651525	26	26	TCGA-AG-3574	9	9	5	5	0.556
TCGA-AG-A016	97	97	T1_COSS1651656	72	72	37	37	0.514
T1_COSS1651583	57	56	TCGA-AH-6547	2	2	1	1	0.5
TCGA-AG-A00C	139	138	T1_COSS1651650	97	97	41	41	0.423
TCGA-AG-A01L	60	60	T1_COSS1651658	57	57	23	23	0.404
TCGA-AG-A015	104	104	T1_COSS1651655	76	76	29	29	0.382
TCGA-AG-A008	79	79	T1_COSS1651649	51	51	18	18	0.353
T1_COSS2976695	794	782	T1_COSS2976696	1535	1480	237	238	0.3
P29937994_ILMN12	660	652	P29937994_ILMN18	15	15	4	4	0.267
T1_COSS1651511	23	23	TCGA-AF-2689	37	37	6	6	0.261
T1_COSS3006802	4	4	T1_COSS3006749	4	4	1	1	0.25
P33262464_EOSRC-IN-2243	274	274	P33262464_EOSRC-IN-2141	118	118	24	24	0.203
T1_COSS1651513	29	29	TCGA-AF-2691	35	35	5	5	0.172
TCGA-AF-3911	92	92	T1_COSS1651517	106	106	15	15	0.163
T1_COSS1651586	452	443	T1_COSS1651591	329	322	40	40	0.122
P33262464_EOSRC-IN-2141	118	118	P33262464_EOSRC-IN-2397	332	330	13	13	0.11
P33262464_EOSRC-IN-2643	1556	1486	P33262464_EOSRC-IN-2265	200	200	21	21	0.105
T1_COSS1651586	452	443	T1_COSS1651522	366	364	35	35	0.096
P35459861_S0000794	1061	1037	P35459861_S0000336	121	121	11	11	0.091
T1_COSS2997451	114	114	T1_COSS2997448	58	58	5	5	0.086
T1_COSS2998974	227	223	T1_COSS2998968	51	51	4	4	0.078
P33262464_EOSRC-IN-2603	1095	1065	P33262464_EOSRC-IN-2141	118	118	9	9	0.076
P33262464_EOSRC-IN-2141	118	118	P33262464_EOSRC-IN-2591	473	467	9	9	0.076
P35459861_S0001160	1656	1585	P35459861_S0000668	95	95	7	7	0.074
T1_COSS1651586	452	443	T1_COSS1651581	303	302	22	22	0.073
T1_COSS1651522	366	364	T1_COSS1651591	329	322	23	23	0.07
P35459861_S0000344	115	115	P35459861_S0000186	119	118	8	8	0.07
P35459861_S0000343	167	167	P35459861_S0000369	120	120	8	8	0.067
T1_COSS1651522	366	364	T1_COSS1651581	303	302	20	20	0.066
P35459861_S0000674	2530	2365	P35459861_S0000183	121	120	8	8	0.066
P35459861_S0000669	1547	1475	P35459861_S0000183	121	120	8	8	0.066
P35459861_S0000181	155	155	P35459861_S0000183	121	120	8	8	0.066
P35459861_S0001159	134	133	P35459861_S0000668	95	95	6	6	0.063
P35459861_S0000088	1317	1269	P35459861_S0000337	128	127	8	8	0.062
P35459861_S0000341	3654	3323	P35459861_S0000344	115	115	7	7	0.061
TCGA-G4-6320	1059	1032	TCGA-CM-5863	51	51	3	3	0.059
T1_COSS1651595	645	634	T1_COSS1651586	452	443	26	26	0.058
T1_COSS1651595	645	634	T1_COSS1651591	329	322	19	19	0.058
P35459861_S0000088	1317	1269	P35459861_S0000181	155	155	9	9	0.058
P35459861_S0000339	146	146	P35459861_S0000369	120	120	7	7	0.058
T1_COSS1651595	645	634	T1_COSS1651522	366	364	20	20	0.055
P33262464_EOSRC-IN-1095	1351	1310	P33262464_EOSRC-IN-2265	200	200	11	11	0.055
P35459861_S0000088	1317	1269	P35459861_S0000339	146	146	8	8	0.055
P35459861_S0000337	128	127	P35459861_S0000181	155	155	7	7	0.055
T1_COSS1651586	452	443	T1_COSS1651590	337	336	18	18	0.053
T1_COSS2998971	232	231	T1_COSS2998974	227	223	12	12	0.053
P33262464_EOSRC-IN-2669	1428	1374	P33262464_EOSRC-IN-2545	57	57	3	3	0.053
P35459861_S0000794	1061	1037	P35459861_S0000344	115	115	6	6	0.052
TCGA-CI-6620	58	58	P27149842_287	331	325	3	3	0.052
P33262464_EOSRC-IN-2243	274	274	P33262464_EOSRC-IN-2591	473	467	14	14	0.051
P35459861_S0000343	167	167	P35459861_S0000652	136	134	7	7	0.051
P35459861_S0000336	121	121	P35459861_S0000343	167	167	6	6	0.05
P35459861_S0000183	121	120	P35459861_S0000185	127	127	6	6	0.05
P35459861_S0000181	155	155	P35459861_S0000199	144	144	7	7	0.049
P35459861_S0000181	155	155	P35459861_S0000339	146	146	7	7	0.048
P35459861_S0000674	2530	2365	P35459861_S0000337	128	127	6	6	0.047
P35459861_S0000669	1547	1475	P35459861_S0000337	128	127	6	6	0.047
T1_COSS1651586	452	443	T1_COSS1651523	336	334	15	15	0.045
T1_COSS1651522	366	364	T1_COSS1651524	290	289	13	13	0.045
T1_COSS1651586	452	443	T1_COSS1651609	221	221	10	10	0.045
T1_COSS1651586	452	443	T1_COSS1651634	316	315	14	14	0.044
T1_COSS1651595	645	634	T1_COSS1651581	303	302	13	13	0.043
P35459861_S0000181	155	155	P35459861_S0000089	140	138	6	6	0.043
P35459861_S0000344	115	115	P35459861_S0000199	144	144	5	5	0.043
P35459861_S0000337	128	127	P35459861_S0000186	119	118	5	5	0.042
P35459861_S0000086	150	150	P35459861_S0000186	119	118	5	5	0.042
P35459861_S0000336	121	121	P35459861_S0000369	120	120	5	5	0.042
P35459861_S0000337	128	127	P35459861_S0000668	95	95	4	4	0.042
P35459861_S0000344	115	115	P35459861_S0000675	95	95	4	4	0.042
P33262464_EOSRC-IN-2643	1556	1486	P33262464_EOSRC-IN-2669	1428	1374	58	58	0.041
T1_COSS1651586	452	443	T1_COSS1651524	290	289	12	12	0.041
T1_COSS1651591	329	322	T1_COSS1651524	290	289	12	12	0.041
P35459861_S0000105	884	863	P35459861_S0000091	145	144	6	6	0.041
P35459861_S0000336	121	121	P35459861_S0000090	121	121	5	5	0.041
P35459861_S0000339	146	146	P35459861_S0000090	121	121	5	5	0.041
P35459861_S0000674	2530	2365	P35459861_S0000336	121	121	5	5	0.041
P35459861_S0000336	121	121	P35459861_S0000338	163	161	5	5	0.041
T1_COSS1651591	329	322	T1_COSS1651523	336	334	13	13	0.04
T1_COSS2997442	99	99	T1_COSS2997451	114	114	4	4	0.04
T1_COSS1651522	366	364	T1_COSS1651590	337	336	13	13	0.039
P35459861_S0000105	884	863	T1_COSS2998971	232	231	9	9	0.039
P35459861_S0001160	1656	1585	P35459861_S0000335	153	152	6	6	0.039
P35459861_S0000181	155	155	P35459861_S0000672	155	155	6	6	0.039
P35459861_S0000671	157	157	P35459861_S0000185	127	127	5	5	0.039
P35459861_S0000337	128	127	P35459861_S0000339	146	146	5	5	0.039
P35459861_S0000337	128	127	P35459861_S0000335	153	152	5	5	0.039
P35459861_S0000087	103	103	P35459861_S0000186	119	118	4	4	0.039
P35459861_S0000669	1547	1475	P35459861_S0000087	103	103	4	4	0.039
T1_COSS1651586	452	443	T1_COSS1651601	313	312	12	12	0.038
T1_COSS1651591	329	322	T1_COSS1651590	337	336	12	12	0.036
T1_COSS1651595	645	634	T1_COSS1651523	336	334	12	12	0.036
P33262464_EOSRC-IN-2243	274	274	P33262464_EOSRC-IN-2397	332	330	10	10	0.036
T1_COSS1651586	452	443	T1_COSS1651635	250	249	9	9	0.036
T1_COSS1651581	303	302	T1_COSS1651635	250	249	9	9	0.036
P35459861_S0000344	115	115	P35459861_S0000187	112	112	4	4	0.036
P35459861_S0000091	145	144	P35459861_S0000187	112	112	4	4	0.036
P35459861_S0000088	1317	1269	P35459861_S0000187	112	112	4	4	0.036
P35459861_S0000344	115	115	P35459861_S0000652	136	134	4	4	0.035
P35459861_S0000336	121	121	P35459861_S0000344	115	115	4	4	0.035
P35459861_S0000344	115	115	P35459861_S0000086	150	150	4	4	0.035
TCGA-AG-A020	86	86	TCGA-AZ-6606	141	139	3	3	0.035
T1_COSS1651595	645	634	T1_COSS1651524	290	289	10	10	0.034
P35459861_S0000088	1317	1269	P35459861_S0000091	145	144	5	5	0.034
P35459861_S0000343	167	167	P35459861_S0000339	146	146	5	5	0.034
P35459861_S0000089	140	138	P35459861_S0000186	119	118	4	4	0.034
P35459861_S0000670	187	185	P35459861_S0000186	119	118	4	4	0.034
TCGA-CA-6717	9760	7591	TCGA-CL-4957	89	89	3	3	0.034
T1_COSS2976695	794	782	T1_COSS2976698	703	687	23	23	0.033
T1_COSS1651595	645	634	T1_COSS1651590	337	336	11	11	0.033
P35459861_S0000794	1061	1037	P35459861_S0000369	120	120	4	4	0.033
P35459861_S0001160	1656	1585	P35459861_S0000369	120	120	4	4	0.033
P35459861_S0000335	153	152	P35459861_S0000369	120	120	4	4	0.033
P35459861_S0000369	120	120	P35459861_S0000342	127	126	4	4	0.033
P35459861_S0000090	121	121	P35459861_S0000089	140	138	4	4	0.033
P35459861_S0000090	121	121	P35459861_S0000342	127	126	4	4	0.033
P35459861_S0000090	121	121	P35459861_S0000091	145	144	4	4	0.033
P35459861_S0000336	121	121	P35459861_S0000340	121	120	4	4	0.033
P35459861_S0000336	121	121	P35459861_S0000337	128	127	4	4	0.033
P35459861_S0000336	121	121	P35459861_S0000671	157	157	4	4	0.033
P35459861_S0000336	121	121	P35459861_S0000182	196	194	4	4	0.033
P35459861_S0000336	121	121	P35459861_S0000339	146	146	4	4	0.033
P35459861_S0000674	2530	2365	P35459861_S0000340	121	120	4	4	0.033
P35459861_S0000183	121	120	P35459861_S0000340	121	120	4	4	0.033
P35459861_S0000672	155	155	P35459861_S0000340	121	120	4	4	0.033
P35459861_S0000669	1547	1475	P35459861_S0000340	121	120	4	4	0.033
P35459861_S0000181	155	155	P35459861_S0000340	121	120	4	4	0.033
P35459861_S0000183	121	120	P35459861_S0000672	155	155	4	4	0.033
P35459861_S0000183	121	120	P35459861_S0000180	137	137	4	4	0.033
P27149842_1761	333	329	TCGA-CM-6680	90	90	3	3	0.033
P27149842_132	538	529	P27149842_1803	91	91	3	3	0.033
T1_COSS1651586	452	443	T1_COSS1651582	408	402	13	13	0.032
T1_COSS1651591	329	322	T1_COSS1651601	313	312	10	10	0.032
T1_COSS1651522	366	364	T1_COSS1651609	221	221	7	7	0.032
P35459861_S0000105	884	863	P35459861_S0000181	155	155	5	5	0.032
P35459861_S0000185	127	127	P35459861_S0000668	95	95	3	3	0.032
P35459861_S0000089	140	138	P35459861_S0000668	95	95	3	3	0.032
P35459861_S0000369	120	120	P35459861_S0000668	95	95	3	3	0.032
P35459861_S0000668	95	95	P35459861_S0000672	155	155	3	3	0.032
P35459861_S0000668	95	95	P35459861_S0001158	156	155	3	3	0.032
T1_COSS1651582	408	402	T1_COSS1651524	290	289	9	9	0.031
P35459861_S0000343	167	167	P35459861_S0000338	163	161	5	5	0.031
P35459861_S0000794	1061	1037	P35459861_S0000338	163	161	5	5	0.031
P35459861_S0000188	1591	1531	P35459861_S0000185	127	127	4	4	0.031
P35459861_S0000339	146	146	P35459861_S0000342	127	126	4	4	0.031
P35459861_S0000342	127	126	P35459861_S0000089	140	138	4	4	0.031
P35459861_S0000337	128	127	P35459861_S0001159	134	133	4	4	0.031
P35459861_S0000337	128	127	P35459861_S0001155	133	131	4	4	0.031
P35459861_S0001160	1656	1585	P35459861_S0000337	128	127	4	4	0.031
P35459861_S0000337	128	127	P35459861_S0000086	150	150	4	4	0.031
T1_COSS1651581	303	302	T1_COSS1651591	329	322	9	9	0.03
P35459861_S0000089	140	138	P35459861_S0000673	132	132	4	4	0.03
P35459861_S0001160	1656	1585	P35459861_S0001155	133	131	4	4	0.03
P35459861_S0001160	1656	1585	P35459861_S0001159	134	133	4	4	0.03
P35459861_S0000335	153	152	P35459861_S0001159	134	133	4	4	0.03
TCGA-AZ-6601	2382	2238	TCGA-AA-3675	100	100	3	3	0.03
TCGA-AA-3675	100	100	TCGA-DM-A28A	142	142	3	3	0.03
T1_COSS1651595	645	634	T1_COSS1651601	313	312	9	9	0.029
P27149842_344	439	434	P27149842_1745	174	174	5	5	0.029
P35459861_S0000794	1061	1037	P35459861_S0000180	137	137	4	4	0.029
P35459861_S0000187	112	112	P35459861_S0000087	103	103	3	3	0.029
T1_COSS2809976	104	104	T1_COSS2809975	116	116	3	3	0.029
P27149842_3610	371	368	TCGA-NH-A8F8	105	105	3	3	0.029
T1_COSS1651591	329	322	T1_COSS1651634	316	315	9	9	0.028
T1_COSS1651595	645	634	T1_COSS1651635	250	249	7	7	0.028
P35459861_S0000794	1061	1037	P35459861_S0000199	144	144	4	4	0.028
P35459861_S0000188	1591	1531	P35459861_S0000199	144	144	4	4	0.028
P35459861_S0000188	1591	1531	P35459861_S0000091	145	144	4	4	0.028
TCGA-AA-3864	2875	2665	TCGA-AH-6644	108	108	3	3	0.028
TCGA-AA-3864	2875	2665	TCGA-CK-4948	108	108	3	3	0.028
P27149842_3108	164	164	TCGA-D5-5539	109	109	3	3	0.028
T1_COSS1651586	452	443	T1_COSS1651671	464	459	12	12	0.027
T1_COSS1651586	452	443	T1_COSS1651580	365	364	10	10	0.027
T1_COSS1651582	408	402	T1_COSS1651591	329	322	9	9	0.027
T1_COSS1651522	366	364	T1_COSS1651523	336	334	9	9	0.027
P35459861_S0001160	1656	1585	P35459861_S0000339	146	146	4	4	0.027
P35459861_S0000339	146	146	P35459861_S0000086	150	150	4	4	0.027
TCGA-AZ-6601	2382	2238	P27149842_353622	111	110	3	3	0.027
P35459861_S0000187	112	112	P35459861_S0000186	119	118	3	3	0.027
P35459861_S0000337	128	127	P35459861_S0000187	112	112	3	3	0.027
P35459861_S0000180	137	137	P35459861_S0000187	112	112	3	3	0.027
P35459861_S0000187	112	112	P35459861_S0000086	150	150	3	3	0.027
TCGA-CI-6622	113	113	P35459861_S0000090	121	121	3	3	0.027
T1_COSS2976695	794	782	T1_COSS2976699	609	595	16	16	0.026
T1_COSS1651522	366	364	T1_COSS1651601	313	312	8	8	0.026
P35459861_S0000105	884	863	T1_COSS2998974	227	223	6	6	0.026
T1_COSS1651591	329	322	T1_COSS1651535	235	234	6	6	0.026
T1_COSS1651580	365	364	T1_COSS1651535	235	234	6	6	0.026
T1_COSS1651582	408	402	T1_COSS1651535	235	234	6	6	0.026
T1_COSS1651535	235	234	T1_COSS1651635	250	249	6	6	0.026
P33262464_EOSRC-IN-2643	1556	1486	P33262464_EOSRC-IN-2069	190	189	5	5	0.026
P35459861_S0000343	167	167	P35459861_S0000335	153	152	4	4	0.026
P35459861_S0000794	1061	1037	P35459861_S0000181	155	155	4	4	0.026
P35459861_S0000188	1591	1531	P35459861_S0000181	155	155	4	4	0.026
P35459861_S0000343	167	167	P35459861_S0000344	115	115	3	3	0.026
P35459861_S0000344	115	115	TCGA-DM-A1D8	163	162	3	3	0.026
P35459861_S0000337	128	127	P35459861_S0000344	115	115	3	3	0.026
P35459861_S0000344	115	115	TCGA-A6-4107	195	195	3	3	0.026
P35459861_S0000339	146	146	P35459861_S0000344	115	115	3	3	0.026
P35459861_S0000344	115	115	P35459861_S0000338	163	161	3	3	0.026
P35459861_S0000335	153	152	P35459861_S0000344	115	115	3	3	0.026
T1_COSS2998971	232	231	T1_COSS2998969	161	161	4	4	0.025
P35459861_S0000199	144	144	P35459861_S0000186	119	118	3	3	0.025
P35459861_S0000673	132	132	P35459861_S0000186	119	118	3	3	0.025
P35459861_S0000341	3654	3323	P35459861_S0000186	119	118	3	3	0.025
P35459861_S0000342	127	126	P35459861_S0000186	119	118	3	3	0.025
TCGA-CM-6168	220	220	TCGA-AY-5543	119	119	3	3	0.025
P35459861_S0000337	128	127	P35459861_S0000369	120	120	3	3	0.025
P35459861_S0000369	120	120	P35459861_S0000671	157	157	3	3	0.025
P35459861_S0000369	120	120	P35459861_S0001155	133	131	3	3	0.025
T1_COSS1651593	276	276	P35459861_S0000090	121	121	3	3	0.025
P35459861_S0000105	884	863	P35459861_S0000090	121	121	3	3	0.025
P35459861_S0000341	3654	3323	P35459861_S0000090	121	121	3	3	0.025
P35459861_S0000090	121	121	P35459861_S0000338	163	161	3	3	0.025
P35459861_S0000336	121	121	P35459861_S0000199	144	144	3	3	0.025
P35459861_S0000336	121	121	P35459861_S0000652	136	134	3	3	0.025
P33262464_EOSRC-IN-2911	243	242	P33262464_EOSRC-IN-2827	121	119	3	3	0.025
P35459861_S0000336	121	121	P35459861_S0000183	121	120	3	3	0.025
P35459861_S0000336	121	121	P35459861_S0000335	153	152	3	3	0.025
P35459861_S0000336	121	121	P35459861_S0000672	155	155	3	3	0.025
P35459861_S0000183	121	120	P35459861_S0000671	157	157	3	3	0.025
P35459861_S0000088	1317	1269	P35459861_S0000183	121	120	3	3	0.025
P27149842_3440	204	203	TCGA-G4-6306	122	122	3	3	0.025
P33262464_EOSRC-IN-2643	1556	1486	P33262464_EOSRC-IN-1095	1351	1310	33	33	0.024
T1_COSS1651671	464	459	T1_COSS1651591	329	322	8	8	0.024
T1_COSS1651523	336	334	T1_COSS1651590	337	336	8	8	0.024
T1_COSS1651581	303	302	T1_COSS1651524	290	289	7	7	0.024
P33262464_EOSRC-IN-2699	295	291	P33262464_EOSRC-IN-2497	332	329	7	7	0.024
T1_COSS1651580	365	364	T1_COSS1651635	250	249	6	6	0.024
T1_COSS1651522	366	364	T1_COSS1651635	250	249	6	6	0.024
TCGA-D5-6532	124	124	TCGA-DM-A0X9	189	188	3	3	0.024
P35459861_S0000674	2530	2365	P35459861_S0000185	127	127	3	3	0.024
P35459861_S0000185	127	127	P35459861_S0000670	187	185	3	3	0.024
P35459861_S0000671	157	157	P35459861_S0000342	127	126	3	3	0.024
P35459861_S0000342	127	126	P35459861_S0001159	134	133	3	3	0.024
P35459861_S0000342	127	126	P35459861_S0000180	137	137	3	3	0.024
P35459861_S0000181	155	155	P35459861_S0000342	127	126	3	3	0.024
P35459861_S0000088	1317	1269	P35459861_S0000342	127	126	3	3	0.024
T1_COSS1651581	303	302	T1_COSS1651634	316	315	7	7	0.023
T1_COSS1651581	303	302	T1_COSS1651601	313	312	7	7	0.023
T1_COSS1651586	452	443	T1_COSS1651589	307	305	7	7	0.023
T1_COSS1651595	645	634	T1_COSS1651589	307	305	7	7	0.023
T1_COSS1651635	250	249	T1_COSS1651609	221	221	5	5	0.023
P35459861_S0000337	128	127	P35459861_S0000343	167	167	3	3	0.023
P35459861_S0000337	128	127	P35459861_S0001156	150	150	3	3	0.023
P35459861_S0000794	1061	1037	P35459861_S0000337	128	127	3	3	0.023
P35459861_S0000337	128	127	P35459861_S0000670	187	185	3	3	0.023
P35459861_S0001157	913	889	P35459861_S0000337	128	127	3	3	0.023
P35459861_S0000337	128	127	P35459861_S0000672	155	155	3	3	0.023
P27149842_2247	332	330	P27149842_3204	129	128	3	3	0.023
P35459861_S0000671	157	157	P35459861_S0000673	132	132	3	3	0.023
P35459861_S0000088	1317	1269	P35459861_S0000673	132	132	3	3	0.023
TCGA-AG-A002	13146	9476	TCGA-EI-6917	6311	5371	141	141	0.022
T1_COSS1651595	645	634	T1_COSS1651582	408	402	9	9	0.022
T1_COSS1651595	645	634	T1_COSS1651580	365	364	8	8	0.022
T1_COSS1651522	366	364	T1_COSS1651671	464	459	8	8	0.022
P27149842_344	439	434	P27149842_33	316	315	7	7	0.022
T1_COSS1651595	645	634	T1_COSS1651634	316	315	7	7	0.022
P33262464_EOSRC-IN-2603	1095	1065	P33262464_EOSRC-IN-2243	274	274	6	6	0.022
P35459861_S0000091	145	144	P35459861_S0001159	134	133	3	3	0.022
P27149842_593	5612	4850	TCGA-AG-3893	135	135	3	3	0.022
TCGA-AA-3864	2875	2665	P35459861_S0000652	136	134	3	3	0.022
P35459861_S0000674	2530	2365	P35459861_S0000652	136	134	3	3	0.022
P35459861_S0000335	153	152	P35459861_S0000652	136	134	3	3	0.022
P35459861_S0000669	1547	1475	P35459861_S0000652	136	134	3	3	0.022
P35459861_S0000181	155	155	P35459861_S0000180	137	137	3	3	0.022
TCGA-AG-A002	13146	9476	TCGA-AA-3510	3450	3170	72	72	0.021
T1_COSS2976699	609	595	T1_COSS2976698	703	687	13	13	0.021
P33262464_EOSRC-IN-2397	332	330	P33262464_EOSRC-IN-2591	473	467	7	7	0.021
T1_COSS1651595	645	634	T1_COSS1651535	235	234	5	5	0.021
T1_COSS1651522	366	364	T1_COSS1651535	235	234	5	5	0.021
P35459861_S0000674	2530	2365	P35459861_S0000670	187	185	4	4	0.021
P33262464_EOSRC-IN-1095	1351	1310	P33262464_EOSRC-IN-2069	190	189	4	4	0.021
P33262464_EOSRC-IN-2265	200	200	P33262464_EOSRC-IN-2069	190	189	4	4	0.021
P35459861_S0000671	157	157	P35459861_S0000089	140	138	3	3	0.021
P35459861_S0000339	146	146	P35459861_S0000089	140	138	3	3	0.021
P35459861_S0000089	140	138	P35459861_S0000086	150	150	3	3	0.021
T1_COSS1651662	165	164	TCGA-AZ-6606	141	139	3	3	0.021
P35459861_S0000343	167	167	P35459861_S0000199	144	144	3	3	0.021
P35459861_S0000105	884	863	P35459861_S0000199	144	144	3	3	0.021
P35459861_S0000341	3654	3323	P35459861_S0000199	144	144	3	3	0.021
P35459861_S0000199	144	144	P35459861_S0000086	150	150	3	3	0.021
P35459861_S0001157	913	889	P35459861_S0000091	145	144	3	3	0.021
P35459861_S0000339	146	146	P35459861_S0000338	163	161	3	3	0.021
P35459861_S0001157	913	889	P35459861_S0000339	146	146	3	3	0.021
P35459861_S0000339	146	146	P35459861_S0001158	156	155	3	3	0.021
TCGA-AG-A002	13146	9476	T1_COSS1651629	6130	5237	123	123	0.02
P33262464_EOSRC-IN-2177	300	295	P33262464_EOSRC-IN-2699	295	291	6	6	0.02
P33262464_EOSRC-IN-2177	300	295	P33262464_EOSRC-IN-2413	349	348	6	6	0.02
T1_COSS1651581	303	302	T1_COSS1651589	307	305	6	6	0.02
T1_COSS1651581	303	302	T1_COSS1651523	336	334	6	6	0.02
T1_COSS1651524	290	289	T1_COSS1651635	250	249	5	5	0.02
T1_COSS1651590	337	336	T1_COSS1651635	250	249	5	5	0.02
T1_COSS1651523	336	334	T1_COSS1651635	250	249	5	5	0.02
P27149842_3440	204	203	P27149842_1244	238	236	4	4	0.02
TCGA-AH-6544	150	150	P27149842_312708	179	178	3	3	0.02
P35459861_S0000343	167	167	P35459861_S0000086	150	150	3	3	0.02
P35459861_S0001160	1656	1585	P35459861_S0001156	150	150	3	3	0.02
P35459861_S0001157	913	889	P35459861_S0001156	150	150	3	3	0.02
P35459861_S0000181	155	155	P35459861_S0001156	150	150	3	3	0.02
P35459861_S0001156	150	150	P35459861_S0001158	156	155	3	3	0.02
P35459861_S0000188	1591	1531	P35459861_S0000086	150	150	3	3	0.02
P35459861_S0000181	155	155	P35459861_S0000086	150	150	3	3	0.02
P35459861_S0000335	153	152	P35459861_S0000671	157	157	3	3	0.02
P35459861_S0000674	2530	2365	P35459861_S0000335	153	152	3	3	0.02
T1_COSS2976698	703	687	T1_COSS2976697	432	430	8	8	0.019
T1_COSS1651522	366	364	T1_COSS1651582	408	402	7	7	0.019
T1_COSS1651522	366	364	T1_COSS1651634	316	315	6	6	0.019
P35459861_S0000674	2530	2365	P35459861_S0000672	155	155	3	3	0.019
P35459861_S0000674	2530	2365	P35459861_S0000181	155	155	3	3	0.019
T1_COSS1901050	1632	1564	TCGA-AA-3848	156	156	3	3	0.019
P27149842_2247	332	330	P27149842_3316	156	155	3	3	0.019
P27149842_2257	935	914	P27149842_3316	156	155	3	3	0.019
P35459861_S0000341	3654	3323	P35459861_S0001158	156	155	3	3	0.019
P35459861_S0000669	1547	1475	P35459861_S0001158	156	155	3	3	0.019
P35459861_S0000674	2530	2365	P35459861_S0000671	157	157	3	3	0.019
P35459861_S0001160	1656	1585	P35459861_S0000671	157	157	3	3	0.019
T1_COSS2998974	227	223	T1_COSS2998969	161	161	3	3	0.019
TCGA-EI-6917	6311	5371	TCGA-AA-3510	3450	3170	62	62	0.018
P33262464_EOSRC-IN-2669	1428	1374	P33262464_EOSRC-IN-1095	1351	1310	24	24	0.018
P33262464_EOSRC-IN-2603	1095	1065	P33262464_EOSRC-IN-2397	332	330	6	6	0.018
T1_COSS1651582	408	402	T1_COSS1651523	336	334	6	6	0.018
T1_COSS1651591	329	322	T1_COSS1651593	276	276	5	5	0.018
T1_COSS1651524	290	289	T1_COSS1651609	221	221	4	4	0.018
T1_COSS1651581	303	302	T1_COSS1651609	221	221	4	4	0.018
P27149842_3440	204	203	TCGA-DM-A1D8	163	162	3	3	0.018
P35459861_S0000338	163	161	P35459861_S0000182	196	194	3	3	0.018
P35459861_S0000105	884	863	P35459861_S0000338	163	161	3	3	0.018
TCGA-AZ-4313	1178	1144	P27149842_3108	164	164	3	3	0.018
T1_COSS1651625	1929	1843	P30239619_CRC_59	166	166	3	3	0.018
P35459861_S0001160	1656	1585	P35459861_S0000343	167	167	3	3	0.018
P35459861_S0001157	913	889	P35459861_S0000343	167	167	3	3	0.018
TCGA-F5-6814	10662	8129	TCGA-AA-3510	3450	3170	58	58	0.017
T1_COSS1651589	307	305	T1_COSS1651524	290	289	5	5	0.017
T1_COSS1651524	290	289	T1_COSS1651590	337	336	5	5	0.017
T1_COSS1651524	290	289	T1_COSS1651523	336	334	5	5	0.017
P33262464_EOSRC-IN-2699	295	291	P33262464_EOSRC-IN-2413	349	348	5	5	0.017
P33262464_EOSRC-IN-2177	300	295	P33262464_EOSRC-IN-2497	332	329	5	5	0.017
T1_COSS1651581	303	302	T1_COSS1651510	329	328	5	5	0.017
T1_COSS1651581	303	302	T1_COSS1651590	337	336	5	5	0.017
T1_COSS1651586	452	443	T1_COSS1651535	235	234	4	4	0.017
T1_COSS1651581	303	302	T1_COSS1651535	235	234	4	4	0.017
T1_COSS1651601	313	312	T1_COSS1651535	235	234	4	4	0.017
T1_COSS1651595	645	634	T1_COSS1651612	242	240	4	4	0.017
T1_COSS1651522	366	364	T1_COSS1651612	242	240	4	4	0.017
TCGA-AA-A00N	6804	5756	P27149842_1240	177	176	3	3	0.017
P33262464_EOSRC-IN-1095	1351	1310	P33262464_EOSRC-IN-1097	178	176	3	3	0.017
T1_COSS1651582	408	402	P27149842_312708	179	178	3	3	0.017
P27149842_132	538	529	P27149842_1226	181	181	3	3	0.017
TCGA-AG-A002	13146	9476	TCGA-AZ-4315	7208	5951	115	115	0.016
TCGA-AG-A002	13146	9476	P29937994_ILMN13	6673	5571	108	108	0.016
TCGA-F5-6814	10662	8129	TCGA-EI-6917	6311	5371	102	102	0.016
TCGA-AG-A002	13146	9476	TCGA-AA-3984	6066	5212	97	97	0.016
TCGA-AG-A002	13146	9476	TCGA-AA-3977	4966	4399	81	81	0.016
TCGA-AG-A002	13146	9476	P29937994_CG50	4352	3881	69	69	0.016
T1_COSS1651629	6130	5237	TCGA-AA-3510	3450	3170	55	55	0.016
T1_COSS1651589	307	305	T1_COSS1651591	329	322	5	5	0.016
T1_COSS1651589	307	305	T1_COSS1651601	313	312	5	5	0.016
T1_COSS1651522	366	364	T1_COSS1651589	307	305	5	5	0.016
T1_COSS1651601	313	312	T1_COSS1651590	337	336	5	5	0.016
T1_COSS1651591	329	322	T1_COSS1651635	250	249	4	4	0.016
T1_COSS1651510	329	328	T1_COSS1651635	250	249	4	4	0.016
TCGA-AG-A002	13146	9476	P27149842_593	5612	4850	83	85	0.015
TCGA-AG-A002	13146	9476	P27149842_578	5066	4448	77	77	0.015
TCGA-AG-A002	13146	9476	P35459861_S0000341	3654	3323	55	55	0.015
T1_COSS1651640	9634	7518	TCGA-AA-3510	3450	3170	53	53	0.015
T1_COSS1651536	560	555	T1_COSS1651586	452	443	7	7	0.015
T1_COSS1651586	452	443	T1_COSS1651510	329	328	5	5	0.015
T1_COSS1651580	365	364	T1_COSS1651591	329	322	5	5	0.015
T1_COSS1651582	408	402	T1_COSS1651590	337	336	5	5	0.015
P33262464_EOSRC-IN-2243	274	274	P33262464_EOSRC-IN-2729	286	281	4	4	0.015
TCGA-F5-6814	10662	8129	P27149842_3191	195	194	3	3	0.015
TCGA-AA-3663	1881	1786	TCGA-A6-4107	195	195	3	3	0.015
P35459861_S0000794	1061	1037	P35459861_S0000182	196	194	3	3	0.015
P35459861_S0000188	1591	1531	P35459861_S0000182	196	194	3	3	0.015
P27149842_593	5612	4850	T1_COSS1651565	199	199	3	3	0.015
P35459861_S0000105	884	863	T1_COSS2998508	202	200	3	3	0.015
TCGA-AA-A01R	2178	2058	P27149842_3440	204	203	3	3	0.015
TCGA-F5-6814	10662	8129	TCGA-AG-A002	13146	9476	153	153	0.014
T1_COSS1651640	9634	7518	TCGA-AG-A002	13146	9476	133	133	0.014
T1_COSS1651640	9634	7518	TCGA-EI-6917	6311	5371	91	91	0.014
TCGA-EI-6917	6311	5371	TCGA-AA-A00N	6804	5756	90	90	0.014
T1_COSS1651629	6130	5237	TCGA-AA-A00N	6804	5756	83	83	0.014
T1_COSS1651640	9634	7518	T1_COSS1651629	6130	5237	83	83	0.014
T1_COSS2976696	1535	1480	T1_COSS2976698	703	687	10	10	0.014
T1_COSS2976695	794	782	T1_COSS2976697	432	430	6	6	0.014
T1_COSS1651601	313	312	T1_COSS1651524	290	289	4	4	0.014
P27149842_2768	390	387	P27149842_3265	211	210	3	3	0.014
T1_COSS1651591	329	322	T1_COSS1651609	221	221	3	3	0.014
T1_COSS1651582	408	402	T1_COSS1651609	221	221	3	3	0.014
T1_COSS1651595	645	634	T1_COSS1651609	221	221	3	3	0.014
T1_COSS1651590	337	336	T1_COSS1651609	221	221	3	3	0.014
T1_COSS1651523	336	334	T1_COSS1651609	221	221	3	3	0.014
TCGA-AG-A002	13146	9476	TCGA-AA-A00N	6804	5756	90	90	0.013
TCGA-F5-6814	10662	8129	T1_COSS1651629	6130	5237	79	79	0.013
TCGA-EI-6917	6311	5371	TCGA-AZ-4315	7208	5951	78	79	0.013
TCGA-AZ-4315	7208	5951	TCGA-AA-3510	3450	3170	45	45	0.013
TCGA-AG-A002	13146	9476	TCGA-AG-3892	3273	3013	43	43	0.013
TCGA-EI-6917	6311	5371	TCGA-AG-3892	3273	3013	41	41	0.013
T1_COSS1651595	645	634	T1_COSS1651671	464	459	6	6	0.013
T1_COSS1651580	365	364	T1_COSS1651581	303	302	4	4	0.013
T1_COSS1651582	408	402	T1_COSS1651581	303	302	4	4	0.013
T1_COSS1651536	560	555	T1_COSS1651581	303	302	4	4	0.013
T1_COSS1651671	464	459	T1_COSS1651581	303	302	4	4	0.013
T1_COSS1651582	408	402	T1_COSS1651601	313	312	4	4	0.013
T1_COSS1651523	336	334	T1_COSS1651634	316	315	4	4	0.013
P33262464_EOSRC-IN-1095	1351	1310	P33262464_EOSRC-IN-2737	230	229	3	3	0.013
P27149842_1798	502	488	P27149842_418	234	233	3	3	0.013
T1_COSS1651624	234	232	T1_COSS1651523	336	334	3	3	0.013
T1_COSS1651524	290	289	T1_COSS1651535	235	234	3	3	0.013
T1_COSS1651536	560	555	T1_COSS1651535	235	234	3	3	0.013
TCGA-F5-6814	10662	8129	TCGA-AA-A00N	6804	5756	84	84	0.012
TCGA-F5-6814	10662	8129	TCGA-AZ-4315	7208	5951	83	83	0.012
TCGA-AZ-4315	7208	5951	TCGA-AA-A00N	6804	5756	80	80	0.012
TCGA-F5-6814	10662	8129	TCGA-AA-3977	4966	4399	59	59	0.012
TCGA-EI-6917	6311	5371	TCGA-AA-3977	4966	4399	58	58	0.012
P29937994_ILMN13	6673	5571	P29937994_CG50	4352	3881	51	51	0.012
TCGA-F5-6814	10662	8129	P29937994_CG50	4352	3881	51	51	0.012
TCGA-F5-6814	10662	8129	P35459861_S0000341	3654	3323	45	45	0.012
T1_COSS1651640	9634	7518	P35459861_S0000341	3654	3323	45	45	0.012
TCGA-AA-3977	4966	4399	TCGA-AA-3510	3450	3170	42	42	0.012
TCGA-AA-A010	8904	7140	TCGA-AA-3510	3450	3170	39	40	0.012
T1_COSS1651629	6130	5237	TCGA-AG-3892	3273	3013	38	38	0.012
T1_COSS2976699	609	595	T1_COSS2976697	432	430	5	5	0.012
T1_COSS1651536	560	555	T1_COSS1651591	329	322	4	4	0.012
P33262464_EOSRC-IN-2413	349	348	P33262464_EOSRC-IN-2497	332	329	4	4	0.012
T1_COSS1651671	464	459	T1_COSS1651590	337	336	4	4	0.012
T1_COSS1651586	452	443	T1_COSS1651612	242	240	3	3	0.012
T1_COSS1651591	329	322	T1_COSS1651612	242	240	3	3	0.012
T1_COSS1651634	316	315	T1_COSS1651612	242	240	3	3	0.012
T1_COSS1651581	303	302	T1_COSS1651612	242	240	3	3	0.012
P33262464_EOSRC-IN-2911	243	242	P33262464_EOSRC-IN-2517	475	471	3	3	0.012
T1_COSS1651616	1572	1507	P27149842_3442	245	245	3	3	0.012
P27149842_352566	705	694	P27149842_3294	248	248	3	3	0.012
T1_COSS1651589	307	305	T1_COSS1651635	250	249	3	3	0.012
T1_COSS1651582	408	402	T1_COSS1651635	250	249	3	3	0.012
T1_COSS1651601	313	312	T1_COSS1651635	250	249	3	3	0.012
T1_COSS2976695	794	782	T1_COSS1651623	252	250	3	3	0.012
TCGA-AG-A002	13146	9476	TCGA-AA-A010	8904	7140	95	95	0.011
T1_COSS1651640	9634	7518	TCGA-AA-A00N	6804	5756	72	72	0.011
T1_COSS1651629	6130	5237	TCGA-AZ-4315	7208	5951	65	66	0.011
T1_COSS1651629	6130	5237	TCGA-AA-3977	4966	4399	54	54	0.011
TCGA-EI-6917	6311	5371	P29937994_CG50	4352	3881	49	49	0.011
T1_COSS1651629	6130	5237	P29937994_CG50	4352	3881	47	47	0.011
TCGA-AA-A00N	6804	5756	TCGA-AA-3510	3450	3170	39	39	0.011
TCGA-AG-A002	13146	9476	T1_COSS1651564	3546	3256	39	39	0.011
T1_COSS1651629	6130	5237	T1_COSS1651564	3546	3256	38	39	0.011
TCGA-EI-6917	6311	5371	T1_COSS1651564	3546	3256	37	38	0.011
TCGA-F5-6814	10662	8129	TCGA-AG-3892	3273	3013	37	37	0.011
TCGA-AG-A002	13146	9476	P27149842_3611	1773	1684	19	19	0.011
P35459861_S0000674	2530	2365	P35459861_S0000669	1547	1475	17	17	0.011
P33262464_EOSRC-IN-2603	1095	1065	P33262464_EOSRC-IN-2591	473	467	5	5	0.011
T1_COSS1651582	408	402	T1_COSS1651580	365	364	4	4	0.011
TCGA-AA-3864	2875	2665	P27149842_255	261	258	3	3	0.011
T1_COSS2976695	794	782	T1_COSS1651611	264	262	3	3	0.011
TCGA-AZ-4315	7208	5951	P27149842_2416	271	268	3	3	0.011
TCGA-AA-A00N	6804	5756	P27149842_2765	274	271	3	3	0.011
P33262464_EOSRC-IN-1095	1351	1310	P33262464_EOSRC-IN-2243	274	274	3	3	0.011
P33262464_EOSRC-IN-2243	274	274	P33262464_EOSRC-IN-2575	1126	1097	3	3	0.011
P33262464_EOSRC-IN-2243	274	274	P33262464_EOSRC-IN-2549	345	341	3	3	0.011
TCGA-AA-3864	2875	2665	P27149842_636	275	270	3	3	0.011
T1_COSS1651586	452	443	T1_COSS1651593	276	276	3	3	0.011
T1_COSS1651593	276	276	T1_COSS1651524	290	289	3	3	0.011
T1_COSS1651522	366	364	T1_COSS1651593	276	276	3	3	0.011
P33262464_EOSRC-IN-2177	300	295	P33262464_EOSRC-IN-2695	285	284	3	3	0.011
P33262464_EOSRC-IN-2699	295	291	P33262464_EOSRC-IN-2695	285	284	3	3	0.011
TCGA-AG-A002	13146	9476	TCGA-CA-6717	9760	7591	100	100	0.01
TCGA-F5-6814	10662	8129	P29937994_ILMN13	6673	5571	69	69	0.01
TCGA-EI-6917	6311	5371	TCGA-AA-A010	8904	7140	65	65	0.01
TCGA-F5-6814	10662	8129	TCGA-AA-3984	6066	5212	61	61	0.01
TCGA-AZ-4315	7208	5951	TCGA-AA-3977	4966	4399	51	51	0.01
T1_COSS1651640	9634	7518	P29937994_CG50	4352	3881	45	45	0.01
TCGA-AA-A00N	6804	5756	P35459861_S0000341	3654	3323	37	37	0.01
TCGA-CA-6717	9760	7591	TCGA-AA-3510	3450	3170	35	35	0.01
TCGA-EI-6917	6311	5371	P27149842_3611	1773	1684	18	18	0.01
P27149842_578	5066	4448	P27149842_4503	286	284	3	3	0.01
P33262464_EOSRC-IN-2575	1126	1097	P33262464_EOSRC-IN-2729	286	281	3	3	0.01
T1_COSS1651553	325	324	T1_COSS1651524	290	289	3	3	0.01
T1_COSS1651580	365	364	T1_COSS1651524	290	289	3	3	0.01
T1_COSS1651524	290	289	T1_COSS1651634	316	315	3	3	0.01
T1_COSS1651671	464	459	T1_COSS1651524	290	289	3	3	0.01
P27149842_1791	1629	1565	P27149842_1251	297	295	3	3	0.01
