## Supplementary Data and Codes for "Sisyphus at the splenic flexure: sidedness in colorectal cancer": datasetA_verification_ledger.csv

PUBMED_PMID	COSMIC_PHENOTYPE_ID	subsite	cosmic_raw	localizable	source	n_samples	has_pmid	verify_primary	verify_adeno	location_precise	precise_subsite	decision	drop_reason	flag	notes
27149842	COSO28864826		NS/NS	N	NS	619	TRUE	Y	Y	N		DROP	subsite_unmatchable		paper Table1 has per-sample site but COSMIC flattened to NOS AND paper IDs != COSMIC IDs -> location unrecoverable
31645765	COSO28864826		NS/NS	N	non-primary	337	TRUE					DROP	metastasis_cohort		metastasis-only cohort (incl. Hartwig pan-cancer metastatic) -> not primary
	COSO28864826		NS/NS	N	primary	309	FALSE					DROP	cosmic_subsite_NOS		COSMIC subsite=NS/NS (no mappable single subsite); paper not yet checked
22810696	COSO28664826	Rectum	rectum/NS	Y	primary	88	TRUE					DROP	tcga_duplicate		TCGA colon/rectal paper (Nature 2012); already in user's TCGA COAD/READ dataset
25344691	COSO28614826	Transverse	colon/transverse	Y	NS	75	TRUE	Y	Y	N		DROP	subsite_not_specific		paper Table S5: multi-segment range; COSMIC pinned to one segment = false precision
22895193	COSO28584826		colon/NS	N	primary	72	TRUE					DROP	cosmic_subsite_NOS		COSMIC subsite=colon/NS (no mappable single subsite); paper not yet checked
22810696	COSO28694826	Sigmoid	colon/sigmoid	Y	NS	70	TRUE					DROP	tcga_duplicate		TCGA colon/rectal paper (Nature 2012); already in user's TCGA COAD/READ dataset
	COSO28694826	Sigmoid	colon/sigmoid	Y	NS	65	FALSE					DROP	no_pmid		Option A: NS + no PMID -> cannot confirm primary nor verify precision
	COSO28664826	Rectum	rectum/NS	Y	primary	62	FALSE	COSMIC (no PMID)		COSMIC (unverified)		KEEP		COSMIC_trust_no_pmid	Option A: no PMID -> kept on COSMIC primary+subsite (original strict 227)
31660073	COSO28664826	Rectum	rectum/NS	Y	NS	56	TRUE	Y (stage II/III primary rectal)	Y	Y		DROP	not_wes_wgs		paper is a 78-gene TARGETED panel (Table S2/S3); COSMIC WHOLE_EXOME flag is wrong. Also 27/56 Post-CRT (post-treatment). Out of Dataset A (WES/WGS, treatment-naive).
	COSO28454826	Cecum	caecum/NS	Y	NS	52	FALSE					DROP	no_pmid		Option A: NS + no PMID -> cannot confirm primary nor verify precision
25344691	COSO28564826	Descending	colon/descending	Y	NS	52	TRUE	Y	Y	N		DROP	subsite_not_specific		paper Table S5: multi-segment range; COSMIC pinned to one segment = false precision
	COSO28544826	Ascending	colon/ascending	Y	NS	51	FALSE					DROP	no_pmid		Option A: NS + no PMID -> cannot confirm primary nor verify precision
22810696	COSO28544826	Ascending	colon/ascending	Y	NS	48	TRUE					DROP	tcga_duplicate		TCGA colon/rectal paper (Nature 2012); already in user's TCGA COAD/READ dataset
33262464	COSO28664826	Rectum	rectum/NS	Y	NS	47	TRUE
33753878	COSO28864826		NS/NS	N	NS	46	TRUE					DROP	cosmic_subsite_NOS		COSMIC subsite=NS/NS (no mappable single subsite); paper not yet checked
29937994	COSO28664826	Rectum	rectum/NS	Y	NS	44	TRUE	Y (TNM T-staged primary)	Y	Y	Rectum	KEEP			paper Suppl Table 1: every sample TNM T-staged = primary tumour (94 M0 + 4 M1 primary tissue, no metastasis samples); single-segment sites. Right-colon/Colon-NOS dropped as cosmic_subsite_NOS
26071483	COSO28584826		colon/NS	N	NS	42	TRUE					DROP	cosmic_subsite_NOS		COSMIC subsite=colon/NS (no mappable single subsite); paper not yet checked
22810696	COSO28454826	Cecum	caecum/NS	Y	NS	37	TRUE					DROP	tcga_duplicate		TCGA colon/rectal paper (Nature 2012); already in user's TCGA COAD/READ dataset
	COSO28584826		colon/NS	N	NS	30	FALSE					DROP	cosmic_subsite_NOS		COSMIC subsite=colon/NS (no mappable single subsite); paper not yet checked
25344691	COSO28454826	Cecum	caecum/NS	Y	NS	29	TRUE	Y	Y	Y	Cecum	KEEP			paper Table S5: site=Cecum (precise); Stage 0-IV = primary
25344691	COSO28664826	Rectum	rectum/NS	Y	NS	29	TRUE	Y	Y	N		DROP	subsite_not_specific		paper Table S5: multi-segment range; COSMIC pinned to one segment = false precision
33632712	COSO28664826	Rectum	rectum/NS	Y	non-primary	28	TRUE					DROP	not_primary		metastasis/recurrent in a mixed primary+met study; TCGA COAD/READ = primary only
22810696	COSO28584826		colon/NS	N	NS	25	TRUE					DROP	tcga_duplicate		TCGA colon/rectal paper (Nature 2012); already in user's TCGA COAD/READ dataset
30038269	COSO28664826	Rectum	rectum/NS	Y	NS	25	TRUE
24951259	COSO28864826		NS/NS	N	primary	22	TRUE					DROP	cosmic_subsite_NOS		COSMIC subsite=NS/NS (no mappable single subsite); paper not yet checked
25957691	COSO28544826	Ascending	colon/ascending	Y	NS	21	TRUE					DROP	organoid_cohort		organoid biobank: derived material, not primary tumour tissue
	COSO28584826		colon/NS	N	primary	19	FALSE					DROP	cosmic_subsite_NOS		COSMIC subsite=colon/NS (no mappable single subsite); paper not yet checked
28183795	COSO28864826		NS/NS	N	NS	19	TRUE					DROP	cosmic_subsite_NOS		COSMIC subsite=NS/NS (no mappable single subsite); paper not yet checked
	COSO28614826	Transverse	colon/transverse	Y	NS	18	FALSE					DROP	no_pmid		Option A: NS + no PMID -> cannot confirm primary nor verify precision
40981433	COSO28864826		NS/NS	N	NS	18	TRUE					DROP	cosmic_subsite_NOS		COSMIC subsite=NS/NS (no mappable single subsite); paper not yet checked
31645765	COSO28664826	Rectum	rectum/NS	Y	non-primary	17	TRUE					DROP	metastasis_cohort		metastasis-only cohort (incl. Hartwig pan-cancer metastatic) -> not primary
29937994	COSO28694826	Sigmoid	colon/sigmoid	Y	NS	17	TRUE	Y (TNM T-staged primary)	Y	Y	Sigmoid	KEEP			paper Suppl Table 1: every sample TNM T-staged = primary tumour (94 M0 + 4 M1 primary tissue, no metastasis samples); single-segment sites. Right-colon/Colon-NOS dropped as cosmic_subsite_NOS
35459861	COSO28664826	Rectum	rectum/NS	Y	NS	16	TRUE
35459861	COSO28544826	Ascending	colon/ascending	Y	NS	15	TRUE
24599305	COSO28864826		NS/NS	N	non-primary	15	TRUE					DROP	not_primary		TUMOUR_SOURCE = metastasis/recurrent/secondary
24599305	COSO28864826		NS/NS	N	primary	15	TRUE					DROP	cosmic_subsite_NOS		COSMIC subsite=NS/NS (no mappable single subsite); paper not yet checked
22810696	COSO28614826	Transverse	colon/transverse	Y	NS	14	TRUE					DROP	tcga_duplicate		TCGA colon/rectal paper (Nature 2012); already in user's TCGA COAD/READ dataset
25957691	COSO28694826	Sigmoid	colon/sigmoid	Y	NS	14	TRUE					DROP	organoid_cohort		organoid biobank: derived material, not primary tumour tissue
39876058	COSO28914826		right/NS	N	primary	14	TRUE					DROP	cosmic_subsite_NOS		COSMIC subsite=right/NS (no mappable single subsite); paper not yet checked
29937994	COSO28544826	Ascending	colon/ascending	Y	NS	13	TRUE	Y (TNM T-staged primary)	Y	Y	Ascending	KEEP			paper Suppl Table 1: every sample TNM T-staged = primary tumour (94 M0 + 4 M1 primary tissue, no metastasis samples); single-segment sites. Right-colon/Colon-NOS dropped as cosmic_subsite_NOS
30239619	COSO28664826	Rectum	rectum/NS	Y	NS	13	TRUE
26764183	COSO28664826	Rectum	rectum/NS	Y	NS	12	TRUE					DROP	ibd_associated		colitis/IBD-associated CRC: outside TCGA COAD/READ (sporadic) scope
30239619	COSO28694826	Sigmoid	colon/sigmoid	Y	NS	12	TRUE
24211491	COSO28864826		NS/NS	N	NS	12	TRUE					DROP	cosmic_subsite_NOS		COSMIC subsite=NS/NS (no mappable single subsite); paper not yet checked
39876058	COSO28894826		left/NS	N	primary	12	TRUE					DROP	cosmic_subsite_NOS		COSMIC subsite=left/NS (no mappable single subsite); paper not yet checked
	COSO28564826	Descending	colon/descending	Y	NS	11	FALSE					DROP	no_pmid		Option A: NS + no PMID -> cannot confirm primary nor verify precision
22810696	COSO28564826	Descending	colon/descending	Y	NS	11	TRUE					DROP	tcga_duplicate		TCGA colon/rectal paper (Nature 2012); already in user's TCGA COAD/READ dataset
27612425	COSO28664826	Rectum	rectum/NS	Y	NS	11	TRUE
29937994	COSO28684826		colon/right	N	NS	11	TRUE					DROP	cosmic_subsite_NOS		COSMIC subsite=colon/right (no mappable single subsite); paper not yet checked
35459861	COSO28694826	Sigmoid	colon/sigmoid	Y	NS	11	TRUE
32141150	COSO28864826		NS/NS	N	primary	10	TRUE					DROP	cosmic_subsite_NOS		COSMIC subsite=NS/NS (no mappable single subsite); paper not yet checked
33632712	COSO28614826	Transverse	colon/transverse	Y	non-primary	9	TRUE					DROP	not_primary		metastasis/recurrent in a mixed primary+met study; TCGA COAD/READ = primary only
	COSO28664826	Rectum	rectum/NS	Y	NS	9	FALSE					DROP	no_pmid		Option A: NS + no PMID -> cannot confirm primary nor verify precision
33632712	COSO28694826	Sigmoid	colon/sigmoid	Y	non-primary	9	TRUE					DROP	not_primary		metastasis/recurrent in a mixed primary+met study; TCGA COAD/READ = primary only
31953485	COSO28584826		colon/NS	N	non-primary	8	TRUE					DROP	metastasis_cohort		metastasis-only cohort (incl. Hartwig pan-cancer metastatic) -> not primary
29991641	COSO28664826	Rectum	rectum/NS	Y	NS	8	TRUE					DROP	ibd_associated		colitis/IBD-associated CRC: outside TCGA COAD/READ (sporadic) scope
32217638	COSO28694826	Sigmoid	colon/sigmoid	Y	NS	8	TRUE					DROP	organoid_cohort		organoid biobank: derived material, not primary tumour tissue
29991641	COSO28454826	Cecum	caecum/NS	Y	NS	7	TRUE					DROP	ibd_associated		colitis/IBD-associated CRC: outside TCGA COAD/READ (sporadic) scope
29937994	COSO28584826		colon/NS	N	NS	7	TRUE					DROP	cosmic_subsite_NOS		COSMIC subsite=colon/NS (no mappable single subsite); paper not yet checked
31953485	COSO28584826		colon/NS	N	primary	7	TRUE					DROP	metastasis_cohort		metastasis-only cohort (incl. Hartwig pan-cancer metastatic) -> not primary
26109429	COSO28644826		colon/left	N	primary	7	TRUE					DROP	cosmic_subsite_NOS		COSMIC subsite=colon/left (no mappable single subsite); paper not yet checked
26109429	COSO28644826		colon/left	N	non-primary	7	TRUE					DROP	not_primary		metastasis/recurrent in a mixed primary+met study; TCGA COAD/READ = primary only
26109429	COSO28664826	Rectum	rectum/NS	Y	primary	7	TRUE							mixed_met_verify	COSMIC-primary in a mixed primary+met study; PENDING -> verify primary+precise from paper, exclude any met
26109429	COSO28664826	Rectum	rectum/NS	Y	non-primary	7	TRUE					DROP	not_primary		metastasis/recurrent in a mixed primary+met study; TCGA COAD/READ = primary only
32217638	COSO28664826	Rectum	rectum/NS	Y	NS	7	TRUE					DROP	organoid_cohort		organoid biobank: derived material, not primary tumour tissue
29991641	COSO28694826	Sigmoid	colon/sigmoid	Y	NS	7	TRUE					DROP	ibd_associated		colitis/IBD-associated CRC: outside TCGA COAD/READ (sporadic) scope
30239619	COSO28454826	Cecum	caecum/NS	Y	NS	6	TRUE
30038269	COSO28544826	Ascending	colon/ascending	Y	NS	6	TRUE
32023847	COSO28664826	Rectum	rectum/NS	Y	NS	6	TRUE					DROP	adenoma_or_precursor		adenoma/precursor-origin or non-pure CRC: TCGA includes only invasive adenocarcinoma
30898102	COSO28664826	Rectum	rectum/NS	Y	non-primary	6	TRUE					DROP	not_primary		metastasis/recurrent in a mixed primary+met study; TCGA COAD/READ = primary only
33632712	COSO28664826	Rectum	rectum/NS	Y	primary	6	TRUE							mixed_met_verify	COSMIC-primary in a mixed primary+met study; PENDING -> verify primary+precise from paper, exclude any met
33632712	COSO28694826	Sigmoid	colon/sigmoid	Y	primary	6	TRUE							mixed_met_verify	COSMIC-primary in a mixed primary+met study; PENDING -> verify primary+precise from paper, exclude any met
30239619	COSO28544826	Ascending	colon/ascending	Y	NS	5	TRUE
32217638	COSO28544826	Ascending	colon/ascending	Y	NS	5	TRUE					DROP	organoid_cohort		organoid biobank: derived material, not primary tumour tissue
30038269	COSO28564826	Descending	colon/descending	Y	NS	5	TRUE
31336886	COSO28644826		colon/left	N	NS	5	TRUE					DROP	cosmic_subsite_NOS		COSMIC subsite=colon/left (no mappable single subsite); paper not yet checked
31953485	COSO28664826	Rectum	rectum/NS	Y	non-primary	5	TRUE					DROP	metastasis_cohort		metastasis-only cohort (incl. Hartwig pan-cancer metastatic) -> not primary
26109429	COSO28684826		colon/right	N	primary	5	TRUE					DROP	cosmic_subsite_NOS		COSMIC subsite=colon/right (no mappable single subsite); paper not yet checked
26109429	COSO28684826		colon/right	N	non-primary	5	TRUE					DROP	not_primary		metastasis/recurrent in a mixed primary+met study; TCGA COAD/READ = primary only
21892161	COSO28864826		NS/NS	N	primary	5	TRUE					DROP	cosmic_subsite_NOS		COSMIC subsite=NS/NS (no mappable single subsite); paper not yet checked
25673644	COSO28864826		NS/NS	N	non-primary	5	TRUE					DROP	not_primary		TUMOUR_SOURCE = metastasis/recurrent/secondary
30038269	COSO28454826	Cecum	caecum/NS	Y	NS	4	TRUE
33632712	COSO28544826	Ascending	colon/ascending	Y	non-primary	4	TRUE					DROP	not_primary		metastasis/recurrent in a mixed primary+met study; TCGA COAD/READ = primary only
30239619	COSO28564826	Descending	colon/descending	Y	NS	4	TRUE
22810696	COSO28584826		colon/NS	N	primary	4	TRUE					DROP	tcga_duplicate		TCGA colon/rectal paper (Nature 2012); already in user's TCGA COAD/READ dataset
31645765	COSO28584826		colon/NS	N	primary	4	TRUE					DROP	metastasis_cohort		metastasis-only cohort (incl. Hartwig pan-cancer metastatic) -> not primary
29937994	COSO28614826	Transverse	colon/transverse	Y	NS	4	TRUE	Y (TNM T-staged primary)	Y	Y	Transverse	KEEP			paper Suppl Table 1: every sample TNM T-staged = primary tumour (94 M0 + 4 M1 primary tissue, no metastasis samples); single-segment sites. Right-colon/Colon-NOS dropped as cosmic_subsite_NOS
30038269	COSO28614826	Transverse	colon/transverse	Y	NS	4	TRUE
22810696	COSO28664826	Rectum	rectum/NS	Y	NS	4	TRUE					DROP	tcga_duplicate		TCGA colon/rectal paper (Nature 2012); already in user's TCGA COAD/READ dataset
36792124	COSO28664826	Rectum	rectum/NS	Y	NS	4	TRUE
27612425	COSO28694826	Sigmoid	colon/sigmoid	Y	NS	4	TRUE
26764183	COSO28694826	Sigmoid	colon/sigmoid	Y	NS	4	TRUE					DROP	ibd_associated		colitis/IBD-associated CRC: outside TCGA COAD/READ (sporadic) scope
	COSO28864826		NS/NS	N	non-primary	4	FALSE					DROP	not_primary		TUMOUR_SOURCE = metastasis/recurrent/secondary
26764183	COSO28864826		NS/NS	N	NS	4	TRUE					DROP	ibd_associated		colitis/IBD-associated CRC: outside TCGA COAD/READ (sporadic) scope
31953485	COSO28864826		NS/NS	N	non-primary	4	TRUE					DROP	metastasis_cohort		metastasis-only cohort (incl. Hartwig pan-cancer metastatic) -> not primary
26764183	COSO28454826	Cecum	caecum/NS	Y	NS	3	TRUE					DROP	ibd_associated		colitis/IBD-associated CRC: outside TCGA COAD/READ (sporadic) scope
27612425	COSO28544826	Ascending	colon/ascending	Y	NS	3	TRUE
26336987	COSO28544826	Ascending	colon/ascending	Y	primary	3	TRUE					DROP	adenoma_or_precursor		adenoma/precursor-origin or non-pure CRC: TCGA includes only invasive adenocarcinoma
26764183	COSO28544826	Ascending	colon/ascending	Y	NS	3	TRUE					DROP	ibd_associated		colitis/IBD-associated CRC: outside TCGA COAD/READ (sporadic) scope
33632712	COSO28544826	Ascending	colon/ascending	Y	primary	3	TRUE							mixed_met_verify	COSMIC-primary in a mixed primary+met study; PENDING -> verify primary+precise from paper, exclude any met
36792124	COSO28544826	Ascending	colon/ascending	Y	NS	3	TRUE
33632712	COSO28614826	Transverse	colon/transverse	Y	primary	3	TRUE							mixed_met_verify	COSMIC-primary in a mixed primary+met study; PENDING -> verify primary+precise from paper, exclude any met
30898102	COSO28664826	Rectum	rectum/NS	Y	primary	3	TRUE							mixed_met_verify	COSMIC-primary in a mixed primary+met study; PENDING -> verify primary+precise from paper, exclude any met
32624706	COSO28664826	Rectum	rectum/NS	Y	primary	3	TRUE					DROP	metastasis_cohort		metastasis-only cohort (incl. Hartwig pan-cancer metastatic) -> not primary
32624706	COSO28664826	Rectum	rectum/NS	Y	non-primary	3	TRUE					DROP	metastasis_cohort		metastasis-only cohort (incl. Hartwig pan-cancer metastatic) -> not primary
31814826	COSO28694826	Sigmoid	colon/sigmoid	Y	primary	3	TRUE					DROP	metastasis_cohort		metastasis-only cohort (incl. Hartwig pan-cancer metastatic) -> not primary
36792124	COSO28694826	Sigmoid	colon/sigmoid	Y	NS	3	TRUE
31645765	COSO28694826	Sigmoid	colon/sigmoid	Y	primary	3	TRUE					DROP	metastasis_cohort		metastasis-only cohort (incl. Hartwig pan-cancer metastatic) -> not primary
31645765	COSO28864826		NS/NS	N	primary	3	TRUE					DROP	metastasis_cohort		metastasis-only cohort (incl. Hartwig pan-cancer metastatic) -> not primary
31645765	COSO28864826		NS/NS	N	NS	3	TRUE					DROP	metastasis_cohort		metastasis-only cohort (incl. Hartwig pan-cancer metastatic) -> not primary
	COSO28454826	Cecum	caecum/NS	Y	primary	2	FALSE	COSMIC (no PMID)		COSMIC (unverified)		KEEP		COSMIC_trust_no_pmid	Option A: no PMID -> kept on COSMIC primary+subsite (original strict 227)
27612425	COSO28454826	Cecum	caecum/NS	Y	NS	2	TRUE
38725616	COSO28454826	Cecum	caecum/NS	Y	primary	2	TRUE					DROP	hereditary_cohort		Lynch/hereditary multiple-tumour cohort: outside TCGA COAD/READ scope
31645765	COSO28454826	Cecum	caecum/NS	Y	primary	2	TRUE					DROP	metastasis_cohort		metastasis-only cohort (incl. Hartwig pan-cancer metastatic) -> not primary
38725616	COSO28544826	Ascending	colon/ascending	Y	primary	2	TRUE					DROP	hereditary_cohort		Lynch/hereditary multiple-tumour cohort: outside TCGA COAD/READ scope
32023847	COSO28544826	Ascending	colon/ascending	Y	NS	2	TRUE					DROP	adenoma_or_precursor		adenoma/precursor-origin or non-pure CRC: TCGA includes only invasive adenocarcinoma
29991641	COSO28544826	Ascending	colon/ascending	Y	NS	2	TRUE					DROP	ibd_associated		colitis/IBD-associated CRC: outside TCGA COAD/READ (sporadic) scope
25957691	COSO28564826	Descending	colon/descending	Y	NS	2	TRUE					DROP	organoid_cohort		organoid biobank: derived material, not primary tumour tissue
27612425	COSO28564826	Descending	colon/descending	Y	NS	2	TRUE
29991641	COSO28564826	Descending	colon/descending	Y	NS	2	TRUE					DROP	ibd_associated		colitis/IBD-associated CRC: outside TCGA COAD/READ (sporadic) scope
28546418	COSO28584826		colon/NS	N	primary	2	TRUE					DROP	cosmic_subsite_NOS		COSMIC subsite=colon/NS (no mappable single subsite); paper not yet checked
28546418	COSO28584826		colon/NS	N	non-primary	2	TRUE					DROP	not_primary		TUMOUR_SOURCE = metastasis/recurrent/secondary
32375028	COSO28584826		colon/NS	N	primary	2	TRUE					DROP	cosmic_subsite_NOS		COSMIC subsite=colon/NS (no mappable single subsite); paper not yet checked
26336987	COSO28614826	Transverse	colon/transverse	Y	primary	2	TRUE					DROP	adenoma_or_precursor		adenoma/precursor-origin or non-pure CRC: TCGA includes only invasive adenocarcinoma
26764183	COSO28614826	Transverse	colon/transverse	Y	NS	2	TRUE					DROP	ibd_associated		colitis/IBD-associated CRC: outside TCGA COAD/READ (sporadic) scope
30499617	COSO28664826	Rectum	rectum/NS	Y	primary	2	TRUE							mixed_met_verify	COSMIC-primary in a mixed primary+met study; PENDING -> verify primary+precise from paper, exclude any met
31953485	COSO28664826	Rectum	rectum/NS	Y	primary	2	TRUE					DROP	metastasis_cohort		metastasis-only cohort (incl. Hartwig pan-cancer metastatic) -> not primary
31814826	COSO28664826	Rectum	rectum/NS	Y	primary	2	TRUE					DROP	metastasis_cohort		metastasis-only cohort (incl. Hartwig pan-cancer metastatic) -> not primary
21203531	COSO28684826		colon/right	N	primary	2	TRUE					DROP	cosmic_subsite_NOS		COSMIC subsite=colon/right (no mappable single subsite); paper not yet checked
26336987	COSO28694826	Sigmoid	colon/sigmoid	Y	primary	2	TRUE					DROP	adenoma_or_precursor		adenoma/precursor-origin or non-pure CRC: TCGA includes only invasive adenocarcinoma
30499617	COSO28694826	Sigmoid	colon/sigmoid	Y	primary	2	TRUE							mixed_met_verify	COSMIC-primary in a mixed primary+met study; PENDING -> verify primary+precise from paper, exclude any met
30898102	COSO28694826	Sigmoid	colon/sigmoid	Y	non-primary	2	TRUE					DROP	not_primary		metastasis/recurrent in a mixed primary+met study; TCGA COAD/READ = primary only
	COSO28864826		NS/NS	N	NS	2	FALSE					DROP	cosmic_subsite_NOS		COSMIC subsite=NS/NS (no mappable single subsite); paper not yet checked
25066378	COSO28864826		NS/NS	N	NS	2	TRUE					DROP	cosmic_subsite_NOS		COSMIC subsite=NS/NS (no mappable single subsite); paper not yet checked
30239619	COSO28864826		NS/NS	N	NS	2	TRUE					DROP	cosmic_subsite_NOS		COSMIC subsite=NS/NS (no mappable single subsite); paper not yet checked
26764183	COSO27734826		anus/NS	N	NS	1	TRUE					DROP	ibd_associated		colitis/IBD-associated CRC: outside TCGA COAD/READ (sporadic) scope
30239619	COSO27754826		appendix/NS	N	NS	1	TRUE					DROP	cosmic_subsite_NOS		COSMIC subsite=appendix/NS (no mappable single subsite); paper not yet checked
31645765	COSO27754826		appendix/NS	N	non-primary	1	TRUE					DROP	metastasis_cohort		metastasis-only cohort (incl. Hartwig pan-cancer metastatic) -> not primary
26336987	COSO28454826	Cecum	caecum/NS	Y	primary	1	TRUE					DROP	adenoma_or_precursor		adenoma/precursor-origin or non-pure CRC: TCGA includes only invasive adenocarcinoma
32023847	COSO28454826	Cecum	caecum/NS	Y	NS	1	TRUE					DROP	adenoma_or_precursor		adenoma/precursor-origin or non-pure CRC: TCGA includes only invasive adenocarcinoma
31814826	COSO28454826	Cecum	caecum/NS	Y	primary	1	TRUE					DROP	metastasis_cohort		metastasis-only cohort (incl. Hartwig pan-cancer metastatic) -> not primary
35459861	COSO28454826	Cecum	caecum/NS	Y	NS	1	TRUE
32217638	COSO28454826	Cecum	caecum/NS	Y	NS	1	TRUE					DROP	organoid_cohort		organoid biobank: derived material, not primary tumour tissue
	COSO28544826	Ascending	colon/ascending	Y	primary	1	FALSE	COSMIC (no PMID)		COSMIC (unverified)		KEEP		COSMIC_trust_no_pmid	Option A: no PMID -> kept on COSMIC primary+subsite (original strict 227)
24943349	COSO28544826	Ascending	colon/ascending	Y	non-primary	1	TRUE					DROP	not_primary		TUMOUR_SOURCE = metastasis/recurrent/secondary
33740545	COSO28544826	Ascending	colon/ascending	Y	NS	1	TRUE					DROP	adenoma_or_precursor		adenoma/precursor-origin or non-pure CRC: TCGA includes only invasive adenocarcinoma
30499617	COSO28544826	Ascending	colon/ascending	Y	primary	1	TRUE							mixed_met_verify	COSMIC-primary in a mixed primary+met study; PENDING -> verify primary+precise from paper, exclude any met
32624706	COSO28544826	Ascending	colon/ascending	Y	primary	1	TRUE					DROP	metastasis_cohort		metastasis-only cohort (incl. Hartwig pan-cancer metastatic) -> not primary
32624706	COSO28544826	Ascending	colon/ascending	Y	non-primary	1	TRUE					DROP	metastasis_cohort		metastasis-only cohort (incl. Hartwig pan-cancer metastatic) -> not primary
31814826	COSO28544826	Ascending	colon/ascending	Y	primary	1	TRUE					DROP	metastasis_cohort		metastasis-only cohort (incl. Hartwig pan-cancer metastatic) -> not primary
31645765	COSO28544826	Ascending	colon/ascending	Y	non-primary	1	TRUE					DROP	metastasis_cohort		metastasis-only cohort (incl. Hartwig pan-cancer metastatic) -> not primary
29937994	COSO28564826	Descending	colon/descending	Y	NS	1	TRUE	Y (TNM T-staged primary)	Y	Y	Descending	KEEP			paper Suppl Table 1: every sample TNM T-staged = primary tumour (94 M0 + 4 M1 primary tissue, no metastasis samples); single-segment sites. Right-colon/Colon-NOS dropped as cosmic_subsite_NOS
26764183	COSO28564826	Descending	colon/descending	Y	NS	1	TRUE					DROP	ibd_associated		colitis/IBD-associated CRC: outside TCGA COAD/READ (sporadic) scope
31814826	COSO28564826	Descending	colon/descending	Y	primary	1	TRUE					DROP	metastasis_cohort		metastasis-only cohort (incl. Hartwig pan-cancer metastatic) -> not primary
36792124	COSO28564826	Descending	colon/descending	Y	NS	1	TRUE
31645765	COSO28564826	Descending	colon/descending	Y	primary	1	TRUE					DROP	metastasis_cohort		metastasis-only cohort (incl. Hartwig pan-cancer metastatic) -> not primary
24699064	COSO28584826		colon/NS	N	NS	1	TRUE					DROP	cosmic_subsite_NOS		COSMIC subsite=colon/NS (no mappable single subsite); paper not yet checked
26764183	COSO28584826		colon/NS	N	NS	1	TRUE					DROP	ibd_associated		colitis/IBD-associated CRC: outside TCGA COAD/READ (sporadic) scope
	COSO28614826	Transverse	colon/transverse	Y	primary	1	FALSE	COSMIC (no PMID)		COSMIC (unverified)		KEEP		COSMIC_trust_no_pmid	Option A: no PMID -> kept on COSMIC primary+subsite (original strict 227)
30631260	COSO28614826	Transverse	colon/transverse	Y	primary	1	TRUE							mixed_met_verify	COSMIC-primary in a mixed primary+met study; PENDING -> verify primary+precise from paper, exclude any met
30239619	COSO28614826	Transverse	colon/transverse	Y	NS	1	TRUE
38725616	COSO28614826	Transverse	colon/transverse	Y	primary	1	TRUE					DROP	hereditary_cohort		Lynch/hereditary multiple-tumour cohort: outside TCGA COAD/READ scope
32023847	COSO28614826	Transverse	colon/transverse	Y	NS	1	TRUE					DROP	adenoma_or_precursor		adenoma/precursor-origin or non-pure CRC: TCGA includes only invasive adenocarcinoma
30499617	COSO28614826	Transverse	colon/transverse	Y	primary	1	TRUE							mixed_met_verify	COSMIC-primary in a mixed primary+met study; PENDING -> verify primary+precise from paper, exclude any met
35459861	COSO28614826	Transverse	colon/transverse	Y	NS	1	TRUE
32217638	COSO28614826	Transverse	colon/transverse	Y	NS	1	TRUE					DROP	organoid_cohort		organoid biobank: derived material, not primary tumour tissue
24943349	COSO28664826	Rectum	rectum/NS	Y	non-primary	1	TRUE					DROP	not_primary		TUMOUR_SOURCE = metastasis/recurrent/secondary
25957691	COSO28664826	Rectum	rectum/NS	Y	NS	1	TRUE					DROP	organoid_cohort		organoid biobank: derived material, not primary tumour tissue
31645765	COSO28664826	Rectum	rectum/NS	Y	primary	1	TRUE					DROP	metastasis_cohort		metastasis-only cohort (incl. Hartwig pan-cancer metastatic) -> not primary
24943349	COSO28684826		colon/right	N	non-primary	1	TRUE					DROP	not_primary		TUMOUR_SOURCE = metastasis/recurrent/secondary
31336886	COSO28684826		colon/right	N	NS	1	TRUE					DROP	cosmic_subsite_NOS		COSMIC subsite=colon/right (no mappable single subsite); paper not yet checked
30499617	COSO28684826		colon/right	N	primary	1	TRUE					DROP	cosmic_subsite_NOS		COSMIC subsite=colon/right (no mappable single subsite); paper not yet checked
35459861	COSO28684826		colon/right	N	NS	1	TRUE					DROP	cosmic_subsite_NOS		COSMIC subsite=colon/right (no mappable single subsite); paper not yet checked
	COSO28694826	Sigmoid	colon/sigmoid	Y	primary	1	FALSE	COSMIC (no PMID)		COSMIC (unverified)		KEEP		COSMIC_trust_no_pmid	Option A: no PMID -> kept on COSMIC primary+subsite (original strict 227)
22810696	COSO28694826	Sigmoid	colon/sigmoid	Y	primary	1	TRUE					DROP	tcga_duplicate		TCGA colon/rectal paper (Nature 2012); already in user's TCGA COAD/READ dataset
32023847	COSO28694826	Sigmoid	colon/sigmoid	Y	NS	1	TRUE					DROP	adenoma_or_precursor		adenoma/precursor-origin or non-pure CRC: TCGA includes only invasive adenocarcinoma
30898102	COSO28694826	Sigmoid	colon/sigmoid	Y	primary	1	TRUE							mixed_met_verify	COSMIC-primary in a mixed primary+met study; PENDING -> verify primary+precise from paper, exclude any met
32624706	COSO28694826	Sigmoid	colon/sigmoid	Y	primary	1	TRUE					DROP	metastasis_cohort		metastasis-only cohort (incl. Hartwig pan-cancer metastatic) -> not primary
32624706	COSO28694826	Sigmoid	colon/sigmoid	Y	non-primary	1	TRUE					DROP	metastasis_cohort		metastasis-only cohort (incl. Hartwig pan-cancer metastatic) -> not primary
23301059	COSO28864826		NS/NS	N	primary	1	TRUE					DROP	cosmic_subsite_NOS		COSMIC subsite=NS/NS (no mappable single subsite); paper not yet checked
24894453	COSO28864826		NS/NS	N	NS	1	TRUE					DROP	cosmic_subsite_NOS		COSMIC subsite=NS/NS (no mappable single subsite); paper not yet checked
28892047	COSO28864826		NS/NS	N	non-primary	1	TRUE					DROP	not_primary		TUMOUR_SOURCE = metastasis/recurrent/secondary
29588308	COSO28864826		NS/NS	N	NS	1	TRUE					DROP	cosmic_subsite_NOS		COSMIC subsite=NS/NS (no mappable single subsite); paper not yet checked
29588308	COSO28864826		NS/NS	N	non-primary	1	TRUE					DROP	not_primary		TUMOUR_SOURCE = metastasis/recurrent/secondary
25673644	COSO28864826		NS/NS	N	primary	1	TRUE					DROP	cosmic_subsite_NOS		COSMIC subsite=NS/NS (no mappable single subsite); paper not yet checked
25673644	COSO28864826		NS/NS	N	NS	1	TRUE					DROP	cosmic_subsite_NOS		COSMIC subsite=NS/NS (no mappable single subsite); paper not yet checked
32895052	COSO28864826		NS/NS	N	NS	1	TRUE					DROP	cosmic_subsite_NOS		COSMIC subsite=NS/NS (no mappable single subsite); paper not yet checked
