## Supplementary Data and Codes for "Sisyphus at the splenic flexure: sidedness in colorectal cancer": effect_attribution_by_SBS_long.csv

group	subsite	signature	grp	effect_share
BRAF_V600E	Rectum	SBS5	clock5	0.7257
BRAF_V600E	Rectum	SBS3	HR	0.1598
BRAF_V600E	Rectum	SBS1	clock1	0.0777
BRAF_V600E	Rectum	SBS18	ROS	0.0351
BRAF_V600E	Rectum	SBS2	APOBEC	0.0012
BRAF_V600E	Rectum	SBS13	APOBEC	4e-04
BRAF_V600E	Rectum	SBS10a	POLE	0
BRAF_V600E	Rectum	SBS10b	POLE	0
BRAF_V600E	Rectum	SBS10c	POLE	0
BRAF_V600E	Rectum	SBS10d	POLE	0
BRAF_V600E	Rectum	SBS14	MMR	0
BRAF_V600E	Rectum	SBS15	MMR	0
BRAF_V600E	Rectum	SBS17a	unknown	0
BRAF_V600E	Rectum	SBS17b	unknown	0
BRAF_V600E	Rectum	SBS20	MMR	0
BRAF_V600E	Rectum	SBS21	MMR	0
BRAF_V600E	Rectum	SBS26	MMR	0
BRAF_V600E	Rectum	SBS28	unknown	0
BRAF_V600E	Rectum	SBS30	BER	0
BRAF_V600E	Rectum	SBS37	unknown	0
BRAF_V600E	Rectum	SBS40a	unknown	0
BRAF_V600E	Rectum	SBS40b	unknown	0
BRAF_V600E	Rectum	SBS40c	unknown	0
BRAF_V600E	Rectum	SBS41	unknown	0
BRAF_V600E	Rectum	SBS6	MMR	0
BRAF_V600E	Rectum	SBS88	unknown	0
BRAF_V600E	Rectum	SBS9	POLE	0
BRAF_V600E	Rectum	SBS94	unknown	0
BRAF_V600E	Rectum	SBS96	unknown	0
BRAF_V600E	Rectum	SBS97	unknown	0
BRAF_V600E	Rectum	SBS98	unknown	0
BRAF_V600E	Rectosigmoid	SBS3	HR	0.7994
BRAF_V600E	Rectosigmoid	SBS18	ROS	0.1319
BRAF_V600E	Rectosigmoid	SBS97	unknown	0.0446
BRAF_V600E	Rectosigmoid	SBS1	clock1	0.0204
BRAF_V600E	Rectosigmoid	SBS2	APOBEC	0.0036
BRAF_V600E	Rectosigmoid	SBS10c	POLE	0
BRAF_V600E	Rectosigmoid	SBS13	APOBEC	0
BRAF_V600E	Rectosigmoid	SBS14	MMR	0
BRAF_V600E	Rectosigmoid	SBS15	MMR	0
BRAF_V600E	Rectosigmoid	SBS17a	unknown	0
BRAF_V600E	Rectosigmoid	SBS17b	unknown	0
BRAF_V600E	Rectosigmoid	SBS26	MMR	0
BRAF_V600E	Rectosigmoid	SBS28	unknown	0
BRAF_V600E	Rectosigmoid	SBS30	BER	0
BRAF_V600E	Rectosigmoid	SBS37	unknown	0
BRAF_V600E	Rectosigmoid	SBS40a	unknown	0
BRAF_V600E	Rectosigmoid	SBS40b	unknown	0
BRAF_V600E	Rectosigmoid	SBS40c	unknown	0
BRAF_V600E	Rectosigmoid	SBS41	unknown	0
BRAF_V600E	Rectosigmoid	SBS5	clock5	0
BRAF_V600E	Rectosigmoid	SBS88	unknown	0
BRAF_V600E	Rectosigmoid	SBS9	POLE	0
BRAF_V600E	Rectosigmoid	SBS94	unknown	0
BRAF_V600E	Rectosigmoid	SBS98	unknown	0
BRAF_V600E	Sigmoid	SBS20	MMR	0.6519
BRAF_V600E	Sigmoid	SBS15	MMR	0.2397
BRAF_V600E	Sigmoid	SBS1	clock1	0.1085
BRAF_V600E	Sigmoid	SBS10a	POLE	0
BRAF_V600E	Sigmoid	SBS10b	POLE	0
BRAF_V600E	Sigmoid	SBS10c	POLE	0
BRAF_V600E	Sigmoid	SBS10d	POLE	0
BRAF_V600E	Sigmoid	SBS13	APOBEC	0
BRAF_V600E	Sigmoid	SBS17a	unknown	0
BRAF_V600E	Sigmoid	SBS17b	unknown	0
BRAF_V600E	Sigmoid	SBS18	ROS	0
BRAF_V600E	Sigmoid	SBS2	APOBEC	0
BRAF_V600E	Sigmoid	SBS26	MMR	0
BRAF_V600E	Sigmoid	SBS28	unknown	0
BRAF_V600E	Sigmoid	SBS3	HR	0
BRAF_V600E	Sigmoid	SBS30	BER	0
BRAF_V600E	Sigmoid	SBS37	unknown	0
BRAF_V600E	Sigmoid	SBS40a	unknown	0
BRAF_V600E	Sigmoid	SBS40b	unknown	0
BRAF_V600E	Sigmoid	SBS40c	unknown	0
BRAF_V600E	Sigmoid	SBS41	unknown	0
BRAF_V600E	Sigmoid	SBS5	clock5	0
BRAF_V600E	Sigmoid	SBS6	MMR	0
BRAF_V600E	Sigmoid	SBS88	unknown	0
BRAF_V600E	Sigmoid	SBS9	POLE	0
BRAF_V600E	Sigmoid	SBS94	unknown	0
BRAF_V600E	Sigmoid	SBS96	unknown	0
BRAF_V600E	Sigmoid	SBS97	unknown	0
BRAF_V600E	Sigmoid	SBS98	unknown	0
BRAF_V600E	Descending	SBS3	HR	0.5384
BRAF_V600E	Descending	SBS5	clock5	0.3023
BRAF_V600E	Descending	SBS98	unknown	0.0965
BRAF_V600E	Descending	SBS97	unknown	0.0409
BRAF_V600E	Descending	SBS1	clock1	0.0219
BRAF_V600E	Descending	SBS10c	POLE	0
BRAF_V600E	Descending	SBS13	APOBEC	0
BRAF_V600E	Descending	SBS17a	unknown	0
BRAF_V600E	Descending	SBS17b	unknown	0
BRAF_V600E	Descending	SBS18	ROS	0
BRAF_V600E	Descending	SBS2	APOBEC	0
BRAF_V600E	Descending	SBS30	BER	0
BRAF_V600E	Descending	SBS40a	unknown	0
BRAF_V600E	Descending	SBS40b	unknown	0
BRAF_V600E	Descending	SBS40c	unknown	0
BRAF_V600E	Descending	SBS41	unknown	0
BRAF_V600E	Descending	SBS6	MMR	0
BRAF_V600E	Descending	SBS88	unknown	0
BRAF_V600E	Descending	SBS94	unknown	0
BRAF_V600E	Descending	SBS96	unknown	0
BRAF_V600E	Transverse	SBS20	MMR	0.4908
BRAF_V600E	Transverse	SBS1	clock1	0.2251
BRAF_V600E	Transverse	SBS6	MMR	0.2082
BRAF_V600E	Transverse	SBS15	MMR	0.0759
BRAF_V600E	Transverse	SBS10a	POLE	0
BRAF_V600E	Transverse	SBS10b	POLE	0
BRAF_V600E	Transverse	SBS10d	POLE	0
BRAF_V600E	Transverse	SBS13	APOBEC	0
BRAF_V600E	Transverse	SBS14	MMR	0
BRAF_V600E	Transverse	SBS17b	unknown	0
BRAF_V600E	Transverse	SBS18	ROS	0
BRAF_V600E	Transverse	SBS2	APOBEC	0
BRAF_V600E	Transverse	SBS3	HR	0
BRAF_V600E	Transverse	SBS30	BER	0
BRAF_V600E	Transverse	SBS40a	unknown	0
BRAF_V600E	Transverse	SBS40b	unknown	0
BRAF_V600E	Transverse	SBS40c	unknown	0
BRAF_V600E	Transverse	SBS5	clock5	0
BRAF_V600E	Transverse	SBS9	POLE	0
BRAF_V600E	Transverse	SBS94	unknown	0
BRAF_V600E	Transverse	SBS96	unknown	0
BRAF_V600E	Transverse	SBS97	unknown	0
BRAF_V600E	Transverse	SBS98	unknown	0
BRAF_V600E	Hepatic flexure	SBS20	MMR	0.6986
BRAF_V600E	Hepatic flexure	SBS15	MMR	0.2128
BRAF_V600E	Hepatic flexure	SBS1	clock1	0.0887
BRAF_V600E	Hepatic flexure	SBS10c	POLE	0
BRAF_V600E	Hepatic flexure	SBS18	ROS	0
BRAF_V600E	Hepatic flexure	SBS2	APOBEC	0
BRAF_V600E	Hepatic flexure	SBS21	MMR	0
BRAF_V600E	Hepatic flexure	SBS26	MMR	0
BRAF_V600E	Hepatic flexure	SBS30	BER	0
BRAF_V600E	Hepatic flexure	SBS40a	unknown	0
BRAF_V600E	Hepatic flexure	SBS40c	unknown	0
BRAF_V600E	Hepatic flexure	SBS5	clock5	0
BRAF_V600E	Hepatic flexure	SBS6	MMR	0
BRAF_V600E	Hepatic flexure	SBS97	unknown	0
BRAF_V600E	Hepatic flexure	SBS98	unknown	0
BRAF_V600E	Ascending	SBS20	MMR	0.3305
BRAF_V600E	Ascending	SBS15	MMR	0.1423
BRAF_V600E	Ascending	SBS1	clock1	0.1199
BRAF_V600E	Ascending	SBS5	clock5	0.1016
BRAF_V600E	Ascending	SBS6	MMR	0.0923
BRAF_V600E	Ascending	SBS3	HR	0.0526
BRAF_V600E	Ascending	SBS98	unknown	0.042
BRAF_V600E	Ascending	SBS96	unknown	0.0419
BRAF_V600E	Ascending	SBS40c	unknown	0.0372
BRAF_V600E	Ascending	SBS21	MMR	0.0182
BRAF_V600E	Ascending	SBS97	unknown	0.0107
BRAF_V600E	Ascending	SBS18	ROS	0.0066
BRAF_V600E	Ascending	SBS30	BER	0.0021
BRAF_V600E	Ascending	SBS17b	unknown	0.0013
BRAF_V600E	Ascending	SBS14	MMR	7e-04
BRAF_V600E	Ascending	SBS2	APOBEC	1e-04
BRAF_V600E	Ascending	SBS10a	POLE	0
BRAF_V600E	Ascending	SBS10b	POLE	0
BRAF_V600E	Ascending	SBS10c	POLE	0
BRAF_V600E	Ascending	SBS10d	POLE	0
BRAF_V600E	Ascending	SBS13	APOBEC	0
BRAF_V600E	Ascending	SBS17a	unknown	0
BRAF_V600E	Ascending	SBS26	MMR	0
BRAF_V600E	Ascending	SBS28	unknown	0
BRAF_V600E	Ascending	SBS40a	unknown	0
BRAF_V600E	Ascending	SBS41	unknown	0
BRAF_V600E	Ascending	SBS88	unknown	0
BRAF_V600E	Ascending	SBS9	POLE	0
BRAF_V600E	Ascending	SBS94	unknown	0
BRAF_V600E	Cecum	SBS20	MMR	0.3736
BRAF_V600E	Cecum	SBS5	clock5	0.1958
BRAF_V600E	Cecum	SBS1	clock1	0.1142
BRAF_V600E	Cecum	SBS6	MMR	0.0906
BRAF_V600E	Cecum	SBS15	MMR	0.0688
BRAF_V600E	Cecum	SBS98	unknown	0.0442
BRAF_V600E	Cecum	SBS21	MMR	0.035
BRAF_V600E	Cecum	SBS26	MMR	0.0269
BRAF_V600E	Cecum	SBS96	unknown	0.0188
BRAF_V600E	Cecum	SBS40c	unknown	0.0128
BRAF_V600E	Cecum	SBS18	ROS	0.0104
BRAF_V600E	Cecum	SBS30	BER	0.0042
BRAF_V600E	Cecum	SBS97	unknown	0.0026
BRAF_V600E	Cecum	SBS14	MMR	0.001
BRAF_V600E	Cecum	SBS17a	unknown	6e-04
BRAF_V600E	Cecum	SBS17b	unknown	4e-04
BRAF_V600E	Cecum	SBS2	APOBEC	1e-04
BRAF_V600E	Cecum	SBS10a	POLE	0
BRAF_V600E	Cecum	SBS10b	POLE	0
BRAF_V600E	Cecum	SBS10c	POLE	0
BRAF_V600E	Cecum	SBS13	APOBEC	0
BRAF_V600E	Cecum	SBS3	HR	0
BRAF_V600E	Cecum	SBS37	unknown	0
BRAF_V600E	Cecum	SBS40a	unknown	0
BRAF_V600E	Cecum	SBS40b	unknown	0
BRAF_V600E	Cecum	SBS41	unknown	0
BRAF_V600E	Cecum	SBS88	unknown	0
BRAF_V600E	Cecum	SBS9	POLE	0
BRAF_V600E	Cecum	SBS94	unknown	0
KRAS_1213	Rectum	SBS5	clock5	0.2887
KRAS_1213	Rectum	SBS1	clock1	0.1854
KRAS_1213	Rectum	SBS3	HR	0.0868
KRAS_1213	Rectum	SBS40a	unknown	0.0746
KRAS_1213	Rectum	SBS94	unknown	0.0672
KRAS_1213	Rectum	SBS18	ROS	0.0601
KRAS_1213	Rectum	SBS6	MMR	0.052
KRAS_1213	Rectum	SBS30	BER	0.0461
KRAS_1213	Rectum	SBS98	unknown	0.0301
KRAS_1213	Rectum	SBS97	unknown	0.0275
KRAS_1213	Rectum	SBS15	MMR	0.0255
KRAS_1213	Rectum	SBS40c	unknown	0.0195
KRAS_1213	Rectum	SBS40b	unknown	0.0176
KRAS_1213	Rectum	SBS41	unknown	0.0054
KRAS_1213	Rectum	SBS96	unknown	0.0036
KRAS_1213	Rectum	SBS9	POLE	0.003
KRAS_1213	Rectum	SBS17a	unknown	0.0022
KRAS_1213	Rectum	SBS26	MMR	0.0016
KRAS_1213	Rectum	SBS14	MMR	0.001
KRAS_1213	Rectum	SBS2	APOBEC	9e-04
KRAS_1213	Rectum	SBS13	APOBEC	6e-04
KRAS_1213	Rectum	SBS21	MMR	3e-04
KRAS_1213	Rectum	SBS28	unknown	2e-04
KRAS_1213	Rectum	SBS10a	POLE	0
KRAS_1213	Rectum	SBS10b	POLE	0
KRAS_1213	Rectum	SBS10c	POLE	0
KRAS_1213	Rectum	SBS10d	POLE	0
KRAS_1213	Rectum	SBS17b	unknown	0
KRAS_1213	Rectum	SBS20	MMR	0
KRAS_1213	Rectum	SBS37	unknown	0
KRAS_1213	Rectum	SBS88	unknown	0
KRAS_1213	Rectosigmoid	SBS5	clock5	0.513
KRAS_1213	Rectosigmoid	SBS1	clock1	0.0938
KRAS_1213	Rectosigmoid	SBS18	ROS	0.0906
KRAS_1213	Rectosigmoid	SBS97	unknown	0.0882
KRAS_1213	Rectosigmoid	SBS40c	unknown	0.062
KRAS_1213	Rectosigmoid	SBS3	HR	0.0558
KRAS_1213	Rectosigmoid	SBS40a	unknown	0.0185
KRAS_1213	Rectosigmoid	SBS98	unknown	0.0185
KRAS_1213	Rectosigmoid	SBS40b	unknown	0.0177
KRAS_1213	Rectosigmoid	SBS94	unknown	0.0176
KRAS_1213	Rectosigmoid	SBS30	BER	0.0144
KRAS_1213	Rectosigmoid	SBS13	APOBEC	0.0034
KRAS_1213	Rectosigmoid	SBS9	POLE	0.0033
KRAS_1213	Rectosigmoid	SBS2	APOBEC	0.0019
KRAS_1213	Rectosigmoid	SBS28	unknown	0.001
KRAS_1213	Rectosigmoid	SBS17b	unknown	2e-04
KRAS_1213	Rectosigmoid	SBS10c	POLE	0
KRAS_1213	Rectosigmoid	SBS14	MMR	0
KRAS_1213	Rectosigmoid	SBS15	MMR	0
KRAS_1213	Rectosigmoid	SBS17a	unknown	0
KRAS_1213	Rectosigmoid	SBS26	MMR	0
KRAS_1213	Rectosigmoid	SBS37	unknown	0
KRAS_1213	Rectosigmoid	SBS41	unknown	0
KRAS_1213	Rectosigmoid	SBS88	unknown	0
KRAS_1213	Sigmoid	SBS5	clock5	0.3061
KRAS_1213	Sigmoid	SBS1	clock1	0.1381
KRAS_1213	Sigmoid	SBS3	HR	0.1049
KRAS_1213	Sigmoid	SBS18	ROS	0.1043
KRAS_1213	Sigmoid	SBS40a	unknown	0.1012
KRAS_1213	Sigmoid	SBS30	BER	0.0493
KRAS_1213	Sigmoid	SBS94	unknown	0.0479
KRAS_1213	Sigmoid	SBS40c	unknown	0.0346
KRAS_1213	Sigmoid	SBS10c	POLE	0.0249
KRAS_1213	Sigmoid	SBS6	MMR	0.0248
KRAS_1213	Sigmoid	SBS15	MMR	0.0144
KRAS_1213	Sigmoid	SBS98	unknown	0.0136
KRAS_1213	Sigmoid	SBS96	unknown	0.0108
KRAS_1213	Sigmoid	SBS41	unknown	0.0095
KRAS_1213	Sigmoid	SBS20	MMR	0.0072
KRAS_1213	Sigmoid	SBS97	unknown	0.0055
KRAS_1213	Sigmoid	SBS13	APOBEC	9e-04
KRAS_1213	Sigmoid	SBS28	unknown	7e-04
KRAS_1213	Sigmoid	SBS26	MMR	5e-04
KRAS_1213	Sigmoid	SBS17a	unknown	4e-04
KRAS_1213	Sigmoid	SBS2	APOBEC	2e-04
KRAS_1213	Sigmoid	SBS37	unknown	2e-04
KRAS_1213	Sigmoid	SBS17b	unknown	1e-04
KRAS_1213	Sigmoid	SBS10a	POLE	0
KRAS_1213	Sigmoid	SBS10b	POLE	0
KRAS_1213	Sigmoid	SBS10d	POLE	0
KRAS_1213	Sigmoid	SBS40b	unknown	0
KRAS_1213	Sigmoid	SBS88	unknown	0
KRAS_1213	Sigmoid	SBS9	POLE	0
KRAS_1213	Descending	SBS5	clock5	0.2078
KRAS_1213	Descending	SBS6	MMR	0.1997
KRAS_1213	Descending	SBS1	clock1	0.1841
KRAS_1213	Descending	SBS40a	unknown	0.1341
KRAS_1213	Descending	SBS40b	unknown	0.107
KRAS_1213	Descending	SBS94	unknown	0.0947
KRAS_1213	Descending	SBS40c	unknown	0.0445
KRAS_1213	Descending	SBS98	unknown	0.023
KRAS_1213	Descending	SBS13	APOBEC	0.0033
KRAS_1213	Descending	SBS41	unknown	0.0017
KRAS_1213	Descending	SBS10c	POLE	0
KRAS_1213	Descending	SBS17a	unknown	0
KRAS_1213	Descending	SBS17b	unknown	0
KRAS_1213	Descending	SBS18	ROS	0
KRAS_1213	Descending	SBS2	APOBEC	0
KRAS_1213	Descending	SBS3	HR	0
KRAS_1213	Descending	SBS30	BER	0
KRAS_1213	Descending	SBS88	unknown	0
KRAS_1213	Descending	SBS96	unknown	0
KRAS_1213	Descending	SBS97	unknown	0
KRAS_1213	Splenic flexure	SBS5	clock5	0.5513
KRAS_1213	Splenic flexure	SBS1	clock1	0.1485
KRAS_1213	Splenic flexure	SBS40a	unknown	0.1194
KRAS_1213	Splenic flexure	SBS40c	unknown	0.0749
KRAS_1213	Splenic flexure	SBS18	ROS	0.0508
KRAS_1213	Splenic flexure	SBS30	BER	0.0438
KRAS_1213	Splenic flexure	SBS13	APOBEC	0.0079
KRAS_1213	Splenic flexure	SBS2	APOBEC	0.0018
KRAS_1213	Splenic flexure	SBS98	unknown	0.0014
KRAS_1213	Splenic flexure	SBS17b	unknown	1e-04
KRAS_1213	Splenic flexure	SBS40b	unknown	0
KRAS_1213	Splenic flexure	SBS6	MMR	0
KRAS_1213	Transverse	SBS5	clock5	0.3252
KRAS_1213	Transverse	SBS1	clock1	0.2471
KRAS_1213	Transverse	SBS94	unknown	0.1618
KRAS_1213	Transverse	SBS6	MMR	0.0493
KRAS_1213	Transverse	SBS18	ROS	0.0473
KRAS_1213	Transverse	SBS40a	unknown	0.0424
KRAS_1213	Transverse	SBS3	HR	0.0306
KRAS_1213	Transverse	SBS15	MMR	0.0277
KRAS_1213	Transverse	SBS40b	unknown	0.0204
KRAS_1213	Transverse	SBS10d	POLE	0.0124
KRAS_1213	Transverse	SBS98	unknown	0.011
KRAS_1213	Transverse	SBS97	unknown	0.0084
KRAS_1213	Transverse	SBS9	POLE	0.0069
KRAS_1213	Transverse	SBS20	MMR	0.0063
KRAS_1213	Transverse	SBS13	APOBEC	0.0025
KRAS_1213	Transverse	SBS30	BER	6e-04
KRAS_1213	Transverse	SBS17b	unknown	1e-04
KRAS_1213	Transverse	SBS2	APOBEC	1e-04
KRAS_1213	Transverse	SBS10a	POLE	0
KRAS_1213	Transverse	SBS10b	POLE	0
KRAS_1213	Transverse	SBS14	MMR	0
KRAS_1213	Transverse	SBS40c	unknown	0
KRAS_1213	Transverse	SBS96	unknown	0
KRAS_1213	Hepatic flexure	SBS5	clock5	0.2695
KRAS_1213	Hepatic flexure	SBS1	clock1	0.2387
KRAS_1213	Hepatic flexure	SBS6	MMR	0.1402
KRAS_1213	Hepatic flexure	SBS30	BER	0.0968
KRAS_1213	Hepatic flexure	SBS40c	unknown	0.09
KRAS_1213	Hepatic flexure	SBS18	ROS	0.0859
KRAS_1213	Hepatic flexure	SBS15	MMR	0.0539
KRAS_1213	Hepatic flexure	SBS20	MMR	0.0159
KRAS_1213	Hepatic flexure	SBS10c	POLE	0.0089
KRAS_1213	Hepatic flexure	SBS2	APOBEC	2e-04
KRAS_1213	Hepatic flexure	SBS21	MMR	0
KRAS_1213	Hepatic flexure	SBS26	MMR	0
KRAS_1213	Hepatic flexure	SBS40a	unknown	0
KRAS_1213	Hepatic flexure	SBS97	unknown	0
KRAS_1213	Hepatic flexure	SBS98	unknown	0
KRAS_1213	Ascending	SBS5	clock5	0.3185
KRAS_1213	Ascending	SBS1	clock1	0.1745
KRAS_1213	Ascending	SBS40c	unknown	0.0906
KRAS_1213	Ascending	SBS18	ROS	0.0876
KRAS_1213	Ascending	SBS6	MMR	0.0741
KRAS_1213	Ascending	SBS30	BER	0.0555
KRAS_1213	Ascending	SBS40a	unknown	0.0492
KRAS_1213	Ascending	SBS3	HR	0.0365
KRAS_1213	Ascending	SBS94	unknown	0.029
KRAS_1213	Ascending	SBS15	MMR	0.0272
KRAS_1213	Ascending	SBS98	unknown	0.0226
KRAS_1213	Ascending	SBS97	unknown	0.014
KRAS_1213	Ascending	SBS41	unknown	0.0069
KRAS_1213	Ascending	SBS14	MMR	0.0059
KRAS_1213	Ascending	SBS20	MMR	0.002
KRAS_1213	Ascending	SBS96	unknown	0.0019
KRAS_1213	Ascending	SBS21	MMR	0.001
KRAS_1213	Ascending	SBS26	MMR	7e-04
KRAS_1213	Ascending	SBS13	APOBEC	6e-04
KRAS_1213	Ascending	SBS10b	POLE	5e-04
KRAS_1213	Ascending	SBS2	APOBEC	5e-04
KRAS_1213	Ascending	SBS10c	POLE	4e-04
KRAS_1213	Ascending	SBS17b	unknown	2e-04
KRAS_1213	Ascending	SBS17a	unknown	1e-04
KRAS_1213	Ascending	SBS10a	POLE	0
KRAS_1213	Ascending	SBS10d	POLE	0
KRAS_1213	Ascending	SBS28	unknown	0
KRAS_1213	Ascending	SBS88	unknown	0
KRAS_1213	Ascending	SBS9	POLE	0
KRAS_1213	Cecum	SBS5	clock5	0.363
KRAS_1213	Cecum	SBS1	clock1	0.1649
KRAS_1213	Cecum	SBS6	MMR	0.1243
KRAS_1213	Cecum	SBS18	ROS	0.0948
KRAS_1213	Cecum	SBS30	BER	0.0668
KRAS_1213	Cecum	SBS98	unknown	0.0378
KRAS_1213	Cecum	SBS3	HR	0.0344
KRAS_1213	Cecum	SBS15	MMR	0.0292
KRAS_1213	Cecum	SBS40a	unknown	0.0272
KRAS_1213	Cecum	SBS94	unknown	0.0231
KRAS_1213	Cecum	SBS40c	unknown	0.0154
KRAS_1213	Cecum	SBS20	MMR	0.0086
KRAS_1213	Cecum	SBS97	unknown	0.0043
KRAS_1213	Cecum	SBS10b	POLE	0.0026
KRAS_1213	Cecum	SBS13	APOBEC	0.0013
KRAS_1213	Cecum	SBS10a	POLE	7e-04
KRAS_1213	Cecum	SBS17a	unknown	5e-04
KRAS_1213	Cecum	SBS21	MMR	5e-04
KRAS_1213	Cecum	SBS17b	unknown	2e-04
KRAS_1213	Cecum	SBS2	APOBEC	2e-04
KRAS_1213	Cecum	SBS14	MMR	1e-04
KRAS_1213	Cecum	SBS10c	POLE	0
KRAS_1213	Cecum	SBS26	MMR	0
KRAS_1213	Cecum	SBS37	unknown	0
KRAS_1213	Cecum	SBS40b	unknown	0
KRAS_1213	Cecum	SBS41	unknown	0
KRAS_1213	Cecum	SBS88	unknown	0
KRAS_1213	Cecum	SBS9	POLE	0
KRAS_1213	Cecum	SBS96	unknown	0
PIK3CA_hel	Rectum	SBS5	clock5	0.2832
PIK3CA_hel	Rectum	SBS40a	unknown	0.1399
PIK3CA_hel	Rectum	SBS1	clock1	0.1027
PIK3CA_hel	Rectum	SBS30	BER	0.0831
PIK3CA_hel	Rectum	SBS18	ROS	0.0772
PIK3CA_hel	Rectum	SBS40b	unknown	0.0669
PIK3CA_hel	Rectum	SBS2	APOBEC	0.0508
PIK3CA_hel	Rectum	SBS10c	POLE	0.0463
PIK3CA_hel	Rectum	SBS17a	unknown	0.0296
PIK3CA_hel	Rectum	SBS96	unknown	0.0246
PIK3CA_hel	Rectum	SBS6	MMR	0.02
PIK3CA_hel	Rectum	SBS97	unknown	0.019
PIK3CA_hel	Rectum	SBS21	MMR	0.0113
PIK3CA_hel	Rectum	SBS40c	unknown	0.0109
PIK3CA_hel	Rectum	SBS98	unknown	0.009
PIK3CA_hel	Rectum	SBS15	MMR	0.0088
PIK3CA_hel	Rectum	SBS37	unknown	0.0073
PIK3CA_hel	Rectum	SBS13	APOBEC	0.0046
PIK3CA_hel	Rectum	SBS41	unknown	0.0025
PIK3CA_hel	Rectum	SBS28	unknown	0.0022
PIK3CA_hel	Rectum	SBS10a	POLE	0
PIK3CA_hel	Rectum	SBS10b	POLE	0
PIK3CA_hel	Rectum	SBS10d	POLE	0
PIK3CA_hel	Rectum	SBS14	MMR	0
PIK3CA_hel	Rectum	SBS17b	unknown	0
PIK3CA_hel	Rectum	SBS20	MMR	0
PIK3CA_hel	Rectum	SBS26	MMR	0
PIK3CA_hel	Rectum	SBS3	HR	0
PIK3CA_hel	Rectum	SBS88	unknown	0
PIK3CA_hel	Rectum	SBS9	POLE	0
PIK3CA_hel	Rectum	SBS94	unknown	0
PIK3CA_hel	Rectosigmoid	SBS18	ROS	0.2763
PIK3CA_hel	Rectosigmoid	SBS2	APOBEC	0.2298
PIK3CA_hel	Rectosigmoid	SBS5	clock5	0.1894
PIK3CA_hel	Rectosigmoid	SBS30	BER	0.1372
PIK3CA_hel	Rectosigmoid	SBS40a	unknown	0.09
PIK3CA_hel	Rectosigmoid	SBS97	unknown	0.0326
PIK3CA_hel	Rectosigmoid	SBS1	clock1	0.025
PIK3CA_hel	Rectosigmoid	SBS3	HR	0.0059
PIK3CA_hel	Rectosigmoid	SBS94	unknown	0.0052
PIK3CA_hel	Rectosigmoid	SBS13	APOBEC	0.0044
PIK3CA_hel	Rectosigmoid	SBS28	unknown	0.003
PIK3CA_hel	Rectosigmoid	SBS98	unknown	0.0011
PIK3CA_hel	Rectosigmoid	SBS17b	unknown	1e-04
PIK3CA_hel	Rectosigmoid	SBS10c	POLE	0
PIK3CA_hel	Rectosigmoid	SBS14	MMR	0
PIK3CA_hel	Rectosigmoid	SBS15	MMR	0
PIK3CA_hel	Rectosigmoid	SBS17a	unknown	0
PIK3CA_hel	Rectosigmoid	SBS26	MMR	0
PIK3CA_hel	Rectosigmoid	SBS37	unknown	0
PIK3CA_hel	Rectosigmoid	SBS40b	unknown	0
PIK3CA_hel	Rectosigmoid	SBS40c	unknown	0
PIK3CA_hel	Rectosigmoid	SBS41	unknown	0
PIK3CA_hel	Rectosigmoid	SBS88	unknown	0
PIK3CA_hel	Rectosigmoid	SBS9	POLE	0
PIK3CA_hel	Sigmoid	SBS5	clock5	0.2642
PIK3CA_hel	Sigmoid	SBS30	BER	0.1366
PIK3CA_hel	Sigmoid	SBS18	ROS	0.1293
PIK3CA_hel	Sigmoid	SBS2	APOBEC	0.1071
PIK3CA_hel	Sigmoid	SBS1	clock1	0.0777
PIK3CA_hel	Sigmoid	SBS40a	unknown	0.0717
PIK3CA_hel	Sigmoid	SBS40b	unknown	0.0447
PIK3CA_hel	Sigmoid	SBS40c	unknown	0.0351
PIK3CA_hel	Sigmoid	SBS97	unknown	0.0302
PIK3CA_hel	Sigmoid	SBS6	MMR	0.0219
PIK3CA_hel	Sigmoid	SBS98	unknown	0.0185
PIK3CA_hel	Sigmoid	SBS3	HR	0.0182
PIK3CA_hel	Sigmoid	SBS10c	POLE	0.0157
PIK3CA_hel	Sigmoid	SBS41	unknown	0.0141
PIK3CA_hel	Sigmoid	SBS96	unknown	0.0073
PIK3CA_hel	Sigmoid	SBS13	APOBEC	0.0059
PIK3CA_hel	Sigmoid	SBS37	unknown	0.0017
PIK3CA_hel	Sigmoid	SBS17b	unknown	1e-04
PIK3CA_hel	Sigmoid	SBS10a	POLE	0
PIK3CA_hel	Sigmoid	SBS10b	POLE	0
PIK3CA_hel	Sigmoid	SBS10d	POLE	0
PIK3CA_hel	Sigmoid	SBS15	MMR	0
PIK3CA_hel	Sigmoid	SBS17a	unknown	0
PIK3CA_hel	Sigmoid	SBS20	MMR	0
PIK3CA_hel	Sigmoid	SBS26	MMR	0
PIK3CA_hel	Sigmoid	SBS28	unknown	0
PIK3CA_hel	Sigmoid	SBS88	unknown	0
PIK3CA_hel	Sigmoid	SBS9	POLE	0
PIK3CA_hel	Sigmoid	SBS94	unknown	0
PIK3CA_hel	Descending	SBS2	APOBEC	0.8107
PIK3CA_hel	Descending	SBS40a	unknown	0.1708
PIK3CA_hel	Descending	SBS13	APOBEC	0.0167
PIK3CA_hel	Descending	SBS1	clock1	0.0018
PIK3CA_hel	Descending	SBS10c	POLE	0
PIK3CA_hel	Descending	SBS17a	unknown	0
PIK3CA_hel	Descending	SBS17b	unknown	0
PIK3CA_hel	Descending	SBS18	ROS	0
PIK3CA_hel	Descending	SBS3	HR	0
PIK3CA_hel	Descending	SBS30	BER	0
PIK3CA_hel	Descending	SBS40b	unknown	0
PIK3CA_hel	Descending	SBS40c	unknown	0
PIK3CA_hel	Descending	SBS41	unknown	0
PIK3CA_hel	Descending	SBS5	clock5	0
PIK3CA_hel	Descending	SBS6	MMR	0
PIK3CA_hel	Descending	SBS88	unknown	0
PIK3CA_hel	Descending	SBS94	unknown	0
PIK3CA_hel	Descending	SBS96	unknown	0
PIK3CA_hel	Descending	SBS97	unknown	0
PIK3CA_hel	Descending	SBS98	unknown	0
PIK3CA_hel	Splenic flexure	SBS5	clock5	0.8954
PIK3CA_hel	Splenic flexure	SBS1	clock1	0.1046
PIK3CA_hel	Splenic flexure	SBS13	APOBEC	0
PIK3CA_hel	Splenic flexure	SBS17b	unknown	0
PIK3CA_hel	Splenic flexure	SBS18	ROS	0
PIK3CA_hel	Splenic flexure	SBS2	APOBEC	0
PIK3CA_hel	Splenic flexure	SBS30	BER	0
PIK3CA_hel	Splenic flexure	SBS40a	unknown	0
PIK3CA_hel	Splenic flexure	SBS40b	unknown	0
PIK3CA_hel	Splenic flexure	SBS40c	unknown	0
PIK3CA_hel	Splenic flexure	SBS6	MMR	0
PIK3CA_hel	Splenic flexure	SBS98	unknown	0
PIK3CA_hel	Transverse	SBS5	clock5	0.2479
PIK3CA_hel	Transverse	SBS30	BER	0.1534
PIK3CA_hel	Transverse	SBS40b	unknown	0.1266
PIK3CA_hel	Transverse	SBS15	MMR	0.1174
PIK3CA_hel	Transverse	SBS1	clock1	0.0833
PIK3CA_hel	Transverse	SBS97	unknown	0.0819
PIK3CA_hel	Transverse	SBS6	MMR	0.0628
PIK3CA_hel	Transverse	SBS20	MMR	0.0547
PIK3CA_hel	Transverse	SBS18	ROS	0.0504
PIK3CA_hel	Transverse	SBS13	APOBEC	0.011
PIK3CA_hel	Transverse	SBS9	POLE	0.0091
PIK3CA_hel	Transverse	SBS98	unknown	0.0017
PIK3CA_hel	Transverse	SBS17b	unknown	1e-04
PIK3CA_hel	Transverse	SBS10a	POLE	0
PIK3CA_hel	Transverse	SBS10b	POLE	0
PIK3CA_hel	Transverse	SBS10d	POLE	0
PIK3CA_hel	Transverse	SBS14	MMR	0
PIK3CA_hel	Transverse	SBS2	APOBEC	0
PIK3CA_hel	Transverse	SBS3	HR	0
PIK3CA_hel	Transverse	SBS40a	unknown	0
PIK3CA_hel	Transverse	SBS40c	unknown	0
PIK3CA_hel	Transverse	SBS94	unknown	0
PIK3CA_hel	Transverse	SBS96	unknown	0
PIK3CA_hel	Hepatic flexure	SBS40a	unknown	0.877
PIK3CA_hel	Hepatic flexure	SBS18	ROS	0.0928
PIK3CA_hel	Hepatic flexure	SBS1	clock1	0.0302
PIK3CA_hel	Hepatic flexure	SBS10c	POLE	0
PIK3CA_hel	Hepatic flexure	SBS15	MMR	0
PIK3CA_hel	Hepatic flexure	SBS2	APOBEC	0
PIK3CA_hel	Hepatic flexure	SBS20	MMR	0
PIK3CA_hel	Hepatic flexure	SBS21	MMR	0
PIK3CA_hel	Hepatic flexure	SBS26	MMR	0
PIK3CA_hel	Hepatic flexure	SBS30	BER	0
PIK3CA_hel	Hepatic flexure	SBS40c	unknown	0
PIK3CA_hel	Hepatic flexure	SBS5	clock5	0
PIK3CA_hel	Hepatic flexure	SBS6	MMR	0
PIK3CA_hel	Hepatic flexure	SBS97	unknown	0
PIK3CA_hel	Hepatic flexure	SBS98	unknown	0
PIK3CA_hel	Ascending	SBS5	clock5	0.2816
PIK3CA_hel	Ascending	SBS18	ROS	0.1225
PIK3CA_hel	Ascending	SBS40a	unknown	0.1225
PIK3CA_hel	Ascending	SBS1	clock1	0.1077
PIK3CA_hel	Ascending	SBS30	BER	0.059
PIK3CA_hel	Ascending	SBS28	unknown	0.0589
PIK3CA_hel	Ascending	SBS94	unknown	0.0537
PIK3CA_hel	Ascending	SBS97	unknown	0.0496
PIK3CA_hel	Ascending	SBS10b	POLE	0.0365
PIK3CA_hel	Ascending	SBS6	MMR	0.0309
PIK3CA_hel	Ascending	SBS15	MMR	0.026
PIK3CA_hel	Ascending	SBS10a	POLE	0.0215
PIK3CA_hel	Ascending	SBS40c	unknown	0.0211
PIK3CA_hel	Ascending	SBS41	unknown	0.0075
PIK3CA_hel	Ascending	SBS98	unknown	5e-04
PIK3CA_hel	Ascending	SBS10d	POLE	4e-04
PIK3CA_hel	Ascending	SBS10c	POLE	0
PIK3CA_hel	Ascending	SBS13	APOBEC	0
PIK3CA_hel	Ascending	SBS14	MMR	0
PIK3CA_hel	Ascending	SBS17a	unknown	0
PIK3CA_hel	Ascending	SBS17b	unknown	0
PIK3CA_hel	Ascending	SBS2	APOBEC	0
PIK3CA_hel	Ascending	SBS20	MMR	0
PIK3CA_hel	Ascending	SBS21	MMR	0
PIK3CA_hel	Ascending	SBS26	MMR	0
PIK3CA_hel	Ascending	SBS3	HR	0
PIK3CA_hel	Ascending	SBS88	unknown	0
PIK3CA_hel	Ascending	SBS9	POLE	0
PIK3CA_hel	Ascending	SBS96	unknown	0
PIK3CA_hel	Cecum	SBS5	clock5	0.4076
PIK3CA_hel	Cecum	SBS6	MMR	0.1249
PIK3CA_hel	Cecum	SBS2	APOBEC	0.0783
PIK3CA_hel	Cecum	SBS1	clock1	0.0766
PIK3CA_hel	Cecum	SBS30	BER	0.0652
PIK3CA_hel	Cecum	SBS20	MMR	0.0592
PIK3CA_hel	Cecum	SBS97	unknown	0.0555
PIK3CA_hel	Cecum	SBS18	ROS	0.0406
PIK3CA_hel	Cecum	SBS15	MMR	0.0387
PIK3CA_hel	Cecum	SBS94	unknown	0.0205
PIK3CA_hel	Cecum	SBS98	unknown	0.0178
PIK3CA_hel	Cecum	SBS10c	POLE	0.0057
PIK3CA_hel	Cecum	SBS41	unknown	0.0035
PIK3CA_hel	Cecum	SBS14	MMR	0.0031
PIK3CA_hel	Cecum	SBS21	MMR	0.0018
PIK3CA_hel	Cecum	SBS17b	unknown	7e-04
PIK3CA_hel	Cecum	SBS13	APOBEC	3e-04
PIK3CA_hel	Cecum	SBS10a	POLE	0
PIK3CA_hel	Cecum	SBS10b	POLE	0
PIK3CA_hel	Cecum	SBS17a	unknown	0
PIK3CA_hel	Cecum	SBS26	MMR	0
PIK3CA_hel	Cecum	SBS3	HR	0
PIK3CA_hel	Cecum	SBS37	unknown	0
PIK3CA_hel	Cecum	SBS40a	unknown	0
PIK3CA_hel	Cecum	SBS40b	unknown	0
PIK3CA_hel	Cecum	SBS40c	unknown	0
PIK3CA_hel	Cecum	SBS88	unknown	0
PIK3CA_hel	Cecum	SBS9	POLE	0
PIK3CA_hel	Cecum	SBS96	unknown	0
PIK3CA_kin	Rectum	SBS40a	unknown	0.4579
PIK3CA_kin	Rectum	SBS18	ROS	0.2554
PIK3CA_kin	Rectum	SBS30	BER	0.0873
PIK3CA_kin	Rectum	SBS97	unknown	0.044
PIK3CA_kin	Rectum	SBS6	MMR	0.0383
PIK3CA_kin	Rectum	SBS98	unknown	0.0277
PIK3CA_kin	Rectum	SBS5	clock5	0.0228
PIK3CA_kin	Rectum	SBS15	MMR	0.0216
PIK3CA_kin	Rectum	SBS94	unknown	0.0127
PIK3CA_kin	Rectum	SBS1	clock1	0.0122
PIK3CA_kin	Rectum	SBS41	unknown	0.0118
PIK3CA_kin	Rectum	SBS13	APOBEC	0.0042
PIK3CA_kin	Rectum	SBS10c	POLE	0.0039
PIK3CA_kin	Rectum	SBS17b	unknown	1e-04
PIK3CA_kin	Rectum	SBS10a	POLE	0
PIK3CA_kin	Rectum	SBS10b	POLE	0
PIK3CA_kin	Rectum	SBS10d	POLE	0
PIK3CA_kin	Rectum	SBS14	MMR	0
PIK3CA_kin	Rectum	SBS17a	unknown	0
PIK3CA_kin	Rectum	SBS2	APOBEC	0
PIK3CA_kin	Rectum	SBS20	MMR	0
PIK3CA_kin	Rectum	SBS21	MMR	0
PIK3CA_kin	Rectum	SBS26	MMR	0
PIK3CA_kin	Rectum	SBS28	unknown	0
PIK3CA_kin	Rectum	SBS3	HR	0
PIK3CA_kin	Rectum	SBS37	unknown	0
PIK3CA_kin	Rectum	SBS40b	unknown	0
PIK3CA_kin	Rectum	SBS40c	unknown	0
PIK3CA_kin	Rectum	SBS88	unknown	0
PIK3CA_kin	Rectum	SBS9	POLE	0
PIK3CA_kin	Rectum	SBS96	unknown	0
PIK3CA_kin	Rectosigmoid	SBS5	clock5	0.9981
PIK3CA_kin	Rectosigmoid	SBS1	clock1	0.0019
PIK3CA_kin	Rectosigmoid	SBS10c	POLE	0
PIK3CA_kin	Rectosigmoid	SBS13	APOBEC	0
PIK3CA_kin	Rectosigmoid	SBS14	MMR	0
PIK3CA_kin	Rectosigmoid	SBS15	MMR	0
PIK3CA_kin	Rectosigmoid	SBS17a	unknown	0
PIK3CA_kin	Rectosigmoid	SBS17b	unknown	0
PIK3CA_kin	Rectosigmoid	SBS18	ROS	0
PIK3CA_kin	Rectosigmoid	SBS2	APOBEC	0
PIK3CA_kin	Rectosigmoid	SBS26	MMR	0
PIK3CA_kin	Rectosigmoid	SBS28	unknown	0
PIK3CA_kin	Rectosigmoid	SBS3	HR	0
PIK3CA_kin	Rectosigmoid	SBS30	BER	0
PIK3CA_kin	Rectosigmoid	SBS37	unknown	0
PIK3CA_kin	Rectosigmoid	SBS40a	unknown	0
PIK3CA_kin	Rectosigmoid	SBS40b	unknown	0
PIK3CA_kin	Rectosigmoid	SBS40c	unknown	0
PIK3CA_kin	Rectosigmoid	SBS41	unknown	0
PIK3CA_kin	Rectosigmoid	SBS88	unknown	0
PIK3CA_kin	Rectosigmoid	SBS9	POLE	0
PIK3CA_kin	Rectosigmoid	SBS94	unknown	0
PIK3CA_kin	Rectosigmoid	SBS97	unknown	0
PIK3CA_kin	Rectosigmoid	SBS98	unknown	0
PIK3CA_kin	Sigmoid	SBS15	MMR	0.2015
PIK3CA_kin	Sigmoid	SBS18	ROS	0.1982
PIK3CA_kin	Sigmoid	SBS1	clock1	0.1751
PIK3CA_kin	Sigmoid	SBS5	clock5	0.1375
PIK3CA_kin	Sigmoid	SBS20	MMR	0.1046
PIK3CA_kin	Sigmoid	SBS10a	POLE	0.1
PIK3CA_kin	Sigmoid	SBS94	unknown	0.059
PIK3CA_kin	Sigmoid	SBS97	unknown	0.0172
PIK3CA_kin	Sigmoid	SBS30	BER	0.006
PIK3CA_kin	Sigmoid	SBS10b	POLE	5e-04
PIK3CA_kin	Sigmoid	SBS13	APOBEC	4e-04
PIK3CA_kin	Sigmoid	SBS10c	POLE	0
PIK3CA_kin	Sigmoid	SBS10d	POLE	0
PIK3CA_kin	Sigmoid	SBS17a	unknown	0
PIK3CA_kin	Sigmoid	SBS17b	unknown	0
PIK3CA_kin	Sigmoid	SBS2	APOBEC	0
PIK3CA_kin	Sigmoid	SBS26	MMR	0
PIK3CA_kin	Sigmoid	SBS28	unknown	0
PIK3CA_kin	Sigmoid	SBS3	HR	0
PIK3CA_kin	Sigmoid	SBS37	unknown	0
PIK3CA_kin	Sigmoid	SBS40a	unknown	0
PIK3CA_kin	Sigmoid	SBS40b	unknown	0
PIK3CA_kin	Sigmoid	SBS40c	unknown	0
PIK3CA_kin	Sigmoid	SBS41	unknown	0
PIK3CA_kin	Sigmoid	SBS6	MMR	0
PIK3CA_kin	Sigmoid	SBS88	unknown	0
PIK3CA_kin	Sigmoid	SBS9	POLE	0
PIK3CA_kin	Sigmoid	SBS96	unknown	0
PIK3CA_kin	Sigmoid	SBS98	unknown	0
PIK3CA_kin	Descending	SBS5	clock5	0.9961
PIK3CA_kin	Descending	SBS1	clock1	0.0039
PIK3CA_kin	Descending	SBS10c	POLE	0
PIK3CA_kin	Descending	SBS13	APOBEC	0
PIK3CA_kin	Descending	SBS17a	unknown	0
PIK3CA_kin	Descending	SBS17b	unknown	0
PIK3CA_kin	Descending	SBS18	ROS	0
PIK3CA_kin	Descending	SBS2	APOBEC	0
PIK3CA_kin	Descending	SBS3	HR	0
PIK3CA_kin	Descending	SBS30	BER	0
PIK3CA_kin	Descending	SBS40a	unknown	0
PIK3CA_kin	Descending	SBS40b	unknown	0
PIK3CA_kin	Descending	SBS40c	unknown	0
PIK3CA_kin	Descending	SBS41	unknown	0
PIK3CA_kin	Descending	SBS6	MMR	0
PIK3CA_kin	Descending	SBS88	unknown	0
PIK3CA_kin	Descending	SBS94	unknown	0
PIK3CA_kin	Descending	SBS96	unknown	0
PIK3CA_kin	Descending	SBS97	unknown	0
PIK3CA_kin	Descending	SBS98	unknown	0
PIK3CA_kin	Transverse	SBS6	MMR	0.4918
PIK3CA_kin	Transverse	SBS20	MMR	0.4836
PIK3CA_kin	Transverse	SBS15	MMR	0.0125
PIK3CA_kin	Transverse	SBS1	clock1	0.0121
PIK3CA_kin	Transverse	SBS10a	POLE	0
PIK3CA_kin	Transverse	SBS10b	POLE	0
PIK3CA_kin	Transverse	SBS10d	POLE	0
PIK3CA_kin	Transverse	SBS13	APOBEC	0
PIK3CA_kin	Transverse	SBS14	MMR	0
PIK3CA_kin	Transverse	SBS17b	unknown	0
PIK3CA_kin	Transverse	SBS18	ROS	0
PIK3CA_kin	Transverse	SBS2	APOBEC	0
PIK3CA_kin	Transverse	SBS3	HR	0
PIK3CA_kin	Transverse	SBS30	BER	0
PIK3CA_kin	Transverse	SBS40a	unknown	0
PIK3CA_kin	Transverse	SBS40b	unknown	0
PIK3CA_kin	Transverse	SBS40c	unknown	0
PIK3CA_kin	Transverse	SBS5	clock5	0
PIK3CA_kin	Transverse	SBS9	POLE	0
PIK3CA_kin	Transverse	SBS94	unknown	0
PIK3CA_kin	Transverse	SBS96	unknown	0
PIK3CA_kin	Transverse	SBS97	unknown	0
PIK3CA_kin	Transverse	SBS98	unknown	0
PIK3CA_kin	Ascending	SBS20	MMR	0.2777
PIK3CA_kin	Ascending	SBS6	MMR	0.1533
PIK3CA_kin	Ascending	SBS5	clock5	0.1492
PIK3CA_kin	Ascending	SBS1	clock1	0.1388
PIK3CA_kin	Ascending	SBS94	unknown	0.1084
PIK3CA_kin	Ascending	SBS15	MMR	0.0785
PIK3CA_kin	Ascending	SBS96	unknown	0.0611
PIK3CA_kin	Ascending	SBS14	MMR	0.0213
PIK3CA_kin	Ascending	SBS21	MMR	0.0093
PIK3CA_kin	Ascending	SBS98	unknown	0.0015
PIK3CA_kin	Ascending	SBS10b	POLE	5e-04
PIK3CA_kin	Ascending	SBS30	BER	5e-04
PIK3CA_kin	Ascending	SBS10a	POLE	0
PIK3CA_kin	Ascending	SBS10c	POLE	0
PIK3CA_kin	Ascending	SBS10d	POLE	0
PIK3CA_kin	Ascending	SBS13	APOBEC	0
PIK3CA_kin	Ascending	SBS17a	unknown	0
PIK3CA_kin	Ascending	SBS17b	unknown	0
PIK3CA_kin	Ascending	SBS18	ROS	0
PIK3CA_kin	Ascending	SBS2	APOBEC	0
PIK3CA_kin	Ascending	SBS26	MMR	0
PIK3CA_kin	Ascending	SBS28	unknown	0
PIK3CA_kin	Ascending	SBS3	HR	0
PIK3CA_kin	Ascending	SBS40a	unknown	0
PIK3CA_kin	Ascending	SBS40c	unknown	0
PIK3CA_kin	Ascending	SBS41	unknown	0
PIK3CA_kin	Ascending	SBS88	unknown	0
PIK3CA_kin	Ascending	SBS9	POLE	0
PIK3CA_kin	Ascending	SBS97	unknown	0
PIK3CA_kin	Cecum	SBS6	MMR	0.2323
PIK3CA_kin	Cecum	SBS20	MMR	0.2046
PIK3CA_kin	Cecum	SBS5	clock5	0.2045
PIK3CA_kin	Cecum	SBS1	clock1	0.1203
PIK3CA_kin	Cecum	SBS18	ROS	0.0987
PIK3CA_kin	Cecum	SBS26	MMR	0.0775
PIK3CA_kin	Cecum	SBS98	unknown	0.0233
PIK3CA_kin	Cecum	SBS14	MMR	0.0197
PIK3CA_kin	Cecum	SBS21	MMR	0.0091
PIK3CA_kin	Cecum	SBS94	unknown	0.005
PIK3CA_kin	Cecum	SBS15	MMR	0.0049
PIK3CA_kin	Cecum	SBS10a	POLE	0
PIK3CA_kin	Cecum	SBS10b	POLE	0
PIK3CA_kin	Cecum	SBS10c	POLE	0
PIK3CA_kin	Cecum	SBS13	APOBEC	0
PIK3CA_kin	Cecum	SBS17a	unknown	0
PIK3CA_kin	Cecum	SBS17b	unknown	0
PIK3CA_kin	Cecum	SBS2	APOBEC	0
PIK3CA_kin	Cecum	SBS3	HR	0
PIK3CA_kin	Cecum	SBS30	BER	0
PIK3CA_kin	Cecum	SBS37	unknown	0
PIK3CA_kin	Cecum	SBS40a	unknown	0
PIK3CA_kin	Cecum	SBS40b	unknown	0
PIK3CA_kin	Cecum	SBS40c	unknown	0
PIK3CA_kin	Cecum	SBS41	unknown	0
PIK3CA_kin	Cecum	SBS88	unknown	0
PIK3CA_kin	Cecum	SBS9	POLE	0
PIK3CA_kin	Cecum	SBS96	unknown	0
PIK3CA_kin	Cecum	SBS97	unknown	0
APC	Rectum	SBS1	clock1	0.3666
APC	Rectum	SBS5	clock5	0.2189
APC	Rectum	SBS18	ROS	0.0734
APC	Rectum	SBS40a	unknown	0.0533
APC	Rectum	SBS3	HR	0.0518
APC	Rectum	SBS98	unknown	0.0457
APC	Rectum	SBS30	BER	0.036
APC	Rectum	SBS15	MMR	0.0178
APC	Rectum	SBS94	unknown	0.0169
APC	Rectum	SBS6	MMR	0.0159
APC	Rectum	SBS10b	POLE	0.0151
APC	Rectum	SBS40c	unknown	0.0141
APC	Rectum	SBS13	APOBEC	0.013
APC	Rectum	SBS97	unknown	0.013
APC	Rectum	SBS41	unknown	0.0123
APC	Rectum	SBS2	APOBEC	0.0088
APC	Rectum	SBS28	unknown	0.0055
APC	Rectum	SBS10a	POLE	0.005
APC	Rectum	SBS26	MMR	0.0047
APC	Rectum	SBS40b	unknown	0.0042
APC	Rectum	SBS10c	POLE	0.0032
APC	Rectum	SBS96	unknown	0.0018
APC	Rectum	SBS10d	POLE	0.0011
APC	Rectum	SBS88	unknown	6e-04
APC	Rectum	SBS37	unknown	4e-04
APC	Rectum	SBS17a	unknown	3e-04
APC	Rectum	SBS17b	unknown	2e-04
APC	Rectum	SBS9	POLE	2e-04
APC	Rectum	SBS20	MMR	1e-04
APC	Rectum	SBS14	MMR	0
APC	Rectum	SBS21	MMR	0
APC	Rectosigmoid	SBS1	clock1	0.4166
APC	Rectosigmoid	SBS5	clock5	0.181
APC	Rectosigmoid	SBS18	ROS	0.1162
APC	Rectosigmoid	SBS3	HR	0.0904
APC	Rectosigmoid	SBS30	BER	0.0499
APC	Rectosigmoid	SBS40a	unknown	0.0439
APC	Rectosigmoid	SBS40c	unknown	0.0314
APC	Rectosigmoid	SBS94	unknown	0.0162
APC	Rectosigmoid	SBS15	MMR	0.0134
APC	Rectosigmoid	SBS98	unknown	0.0108
APC	Rectosigmoid	SBS13	APOBEC	0.0074
APC	Rectosigmoid	SBS40b	unknown	0.007
APC	Rectosigmoid	SBS97	unknown	0.0064
APC	Rectosigmoid	SBS41	unknown	0.0049
APC	Rectosigmoid	SBS9	POLE	0.0018
APC	Rectosigmoid	SBS2	APOBEC	6e-04
APC	Rectosigmoid	SBS26	MMR	6e-04
APC	Rectosigmoid	SBS88	unknown	6e-04
APC	Rectosigmoid	SBS28	unknown	5e-04
APC	Rectosigmoid	SBS14	MMR	2e-04
APC	Rectosigmoid	SBS17b	unknown	1e-04
APC	Rectosigmoid	SBS10c	POLE	0
APC	Rectosigmoid	SBS17a	unknown	0
APC	Rectosigmoid	SBS37	unknown	0
APC	Sigmoid	SBS1	clock1	0.3886
APC	Sigmoid	SBS5	clock5	0.2565
APC	Sigmoid	SBS30	BER	0.068
APC	Sigmoid	SBS3	HR	0.053
APC	Sigmoid	SBS18	ROS	0.0313
APC	Sigmoid	SBS40a	unknown	0.0307
APC	Sigmoid	SBS15	MMR	0.0234
APC	Sigmoid	SBS94	unknown	0.0213
APC	Sigmoid	SBS40c	unknown	0.0182
APC	Sigmoid	SBS98	unknown	0.0176
APC	Sigmoid	SBS10b	POLE	0.0173
APC	Sigmoid	SBS96	unknown	0.0144
APC	Sigmoid	SBS6	MMR	0.0121
APC	Sigmoid	SBS10a	POLE	0.0111
APC	Sigmoid	SBS2	APOBEC	0.0098
APC	Sigmoid	SBS13	APOBEC	0.0097
APC	Sigmoid	SBS40b	unknown	0.0057
APC	Sigmoid	SBS97	unknown	0.0047
APC	Sigmoid	SBS10c	POLE	0.0022
APC	Sigmoid	SBS37	unknown	0.0019
APC	Sigmoid	SBS41	unknown	0.0016
APC	Sigmoid	SBS28	unknown	6e-04
APC	Sigmoid	SBS10d	POLE	2e-04
APC	Sigmoid	SBS20	MMR	1e-04
APC	Sigmoid	SBS88	unknown	1e-04
APC	Sigmoid	SBS17a	unknown	0
APC	Sigmoid	SBS17b	unknown	0
APC	Sigmoid	SBS26	MMR	0
APC	Sigmoid	SBS9	POLE	0
APC	Descending	SBS1	clock1	0.3837
APC	Descending	SBS5	clock5	0.2608
APC	Descending	SBS40a	unknown	0.1568
APC	Descending	SBS98	unknown	0.0652
APC	Descending	SBS13	APOBEC	0.0466
APC	Descending	SBS6	MMR	0.0297
APC	Descending	SBS94	unknown	0.0182
APC	Descending	SBS40c	unknown	0.0159
APC	Descending	SBS18	ROS	0.0081
APC	Descending	SBS30	BER	0.0052
APC	Descending	SBS41	unknown	0.0049
APC	Descending	SBS97	unknown	0.0037
APC	Descending	SBS3	HR	5e-04
APC	Descending	SBS2	APOBEC	4e-04
APC	Descending	SBS88	unknown	3e-04
APC	Descending	SBS10c	POLE	0
APC	Descending	SBS17a	unknown	0
APC	Descending	SBS17b	unknown	0
APC	Descending	SBS40b	unknown	0
APC	Descending	SBS96	unknown	0
APC	Splenic flexure	SBS1	clock1	0.2331
APC	Splenic flexure	SBS5	clock5	0.2152
APC	Splenic flexure	SBS13	APOBEC	0.154
APC	Splenic flexure	SBS40a	unknown	0.1403
APC	Splenic flexure	SBS18	ROS	0.1319
APC	Splenic flexure	SBS40c	unknown	0.0537
APC	Splenic flexure	SBS40b	unknown	0.037
APC	Splenic flexure	SBS6	MMR	0.0329
APC	Splenic flexure	SBS98	unknown	0.0012
APC	Splenic flexure	SBS30	BER	6e-04
APC	Splenic flexure	SBS17b	unknown	0
APC	Splenic flexure	SBS2	APOBEC	0
APC	Transverse	SBS1	clock1	0.3767
APC	Transverse	SBS5	clock5	0.1419
APC	Transverse	SBS6	MMR	0.0889
APC	Transverse	SBS13	APOBEC	0.0773
APC	Transverse	SBS40a	unknown	0.0761
APC	Transverse	SBS15	MMR	0.0753
APC	Transverse	SBS30	BER	0.0466
APC	Transverse	SBS10b	POLE	0.0216
APC	Transverse	SBS40c	unknown	0.0207
APC	Transverse	SBS20	MMR	0.0204
APC	Transverse	SBS18	ROS	0.0169
APC	Transverse	SBS10a	POLE	0.0123
APC	Transverse	SBS9	POLE	0.0081
APC	Transverse	SBS97	unknown	0.0061
APC	Transverse	SBS14	MMR	0.0047
APC	Transverse	SBS94	unknown	0.0045
APC	Transverse	SBS98	unknown	0.002
APC	Transverse	SBS10d	POLE	0
APC	Transverse	SBS17b	unknown	0
APC	Transverse	SBS2	APOBEC	0
APC	Transverse	SBS3	HR	0
APC	Transverse	SBS40b	unknown	0
APC	Transverse	SBS96	unknown	0
APC	Hepatic flexure	SBS1	clock1	0.5174
APC	Hepatic flexure	SBS15	MMR	0.1335
APC	Hepatic flexure	SBS30	BER	0.115
APC	Hepatic flexure	SBS5	clock5	0.108
APC	Hepatic flexure	SBS6	MMR	0.0925
APC	Hepatic flexure	SBS20	MMR	0.0138
APC	Hepatic flexure	SBS40c	unknown	0.0066
APC	Hepatic flexure	SBS10c	POLE	0.0048
APC	Hepatic flexure	SBS40a	unknown	0.0039
APC	Hepatic flexure	SBS18	ROS	0.0024
APC	Hepatic flexure	SBS98	unknown	0.0022
APC	Hepatic flexure	SBS2	APOBEC	0
APC	Hepatic flexure	SBS21	MMR	0
APC	Hepatic flexure	SBS26	MMR	0
APC	Hepatic flexure	SBS97	unknown	0
APC	Ascending	SBS1	clock1	0.4712
APC	Ascending	SBS5	clock5	0.1006
APC	Ascending	SBS18	ROS	0.0838
APC	Ascending	SBS6	MMR	0.0497
APC	Ascending	SBS15	MMR	0.0473
APC	Ascending	SBS10b	POLE	0.0405
APC	Ascending	SBS40c	unknown	0.0265
APC	Ascending	SBS30	BER	0.023
APC	Ascending	SBS20	MMR	0.0181
APC	Ascending	SBS98	unknown	0.0179
APC	Ascending	SBS41	unknown	0.0178
APC	Ascending	SBS94	unknown	0.0178
APC	Ascending	SBS40a	unknown	0.0172
APC	Ascending	SBS13	APOBEC	0.0159
APC	Ascending	SBS2	APOBEC	0.0142
APC	Ascending	SBS10a	POLE	0.0125
APC	Ascending	SBS97	unknown	0.01
APC	Ascending	SBS26	MMR	0.0048
APC	Ascending	SBS3	HR	0.0039
APC	Ascending	SBS21	MMR	0.0036
APC	Ascending	SBS28	unknown	0.0026
APC	Ascending	SBS10c	POLE	6e-04
APC	Ascending	SBS17b	unknown	6e-04
APC	Ascending	SBS14	MMR	2e-04
APC	Ascending	SBS17a	unknown	1e-04
APC	Ascending	SBS10d	POLE	0
APC	Ascending	SBS88	unknown	0
APC	Ascending	SBS9	POLE	0
APC	Ascending	SBS96	unknown	0
APC	Cecum	SBS1	clock1	0.4532
APC	Cecum	SBS5	clock5	0.1872
APC	Cecum	SBS6	MMR	0.0854
APC	Cecum	SBS18	ROS	0.0572
APC	Cecum	SBS98	unknown	0.0536
APC	Cecum	SBS40a	unknown	0.0244
APC	Cecum	SBS15	MMR	0.0234
APC	Cecum	SBS94	unknown	0.0188
APC	Cecum	SBS30	BER	0.0171
APC	Cecum	SBS21	MMR	0.0137
APC	Cecum	SBS10a	POLE	0.0128
APC	Cecum	SBS10c	POLE	0.0122
APC	Cecum	SBS10b	POLE	0.0114
APC	Cecum	SBS40c	unknown	0.0093
APC	Cecum	SBS3	HR	0.0048
APC	Cecum	SBS13	APOBEC	0.0039
APC	Cecum	SBS20	MMR	0.0037
APC	Cecum	SBS97	unknown	0.0036
APC	Cecum	SBS96	unknown	0.0027
APC	Cecum	SBS2	APOBEC	0.0012
APC	Cecum	SBS14	MMR	0
APC	Cecum	SBS17a	unknown	0
APC	Cecum	SBS17b	unknown	0
APC	Cecum	SBS26	MMR	0
APC	Cecum	SBS37	unknown	0
APC	Cecum	SBS40b	unknown	0
APC	Cecum	SBS41	unknown	0
APC	Cecum	SBS88	unknown	0
APC	Cecum	SBS9	POLE	0
TP53	Rectum	SBS1	clock1	0.5072
TP53	Rectum	SBS5	clock5	0.1704
TP53	Rectum	SBS98	unknown	0.0641
TP53	Rectum	SBS3	HR	0.0526
TP53	Rectum	SBS6	MMR	0.0419
TP53	Rectum	SBS40a	unknown	0.0285
TP53	Rectum	SBS94	unknown	0.0253
TP53	Rectum	SBS18	ROS	0.0222
TP53	Rectum	SBS40c	unknown	0.0221
TP53	Rectum	SBS30	BER	0.0137
TP53	Rectum	SBS15	MMR	0.0107
TP53	Rectum	SBS97	unknown	0.0099
TP53	Rectum	SBS41	unknown	0.0064
TP53	Rectum	SBS40b	unknown	0.0061
TP53	Rectum	SBS10b	POLE	0.0046
TP53	Rectum	SBS10c	POLE	0.0045
TP53	Rectum	SBS13	APOBEC	0.0029
TP53	Rectum	SBS96	unknown	0.0021
TP53	Rectum	SBS9	POLE	0.0015
TP53	Rectum	SBS2	APOBEC	0.0014
TP53	Rectum	SBS37	unknown	6e-04
TP53	Rectum	SBS20	MMR	4e-04
TP53	Rectum	SBS10d	POLE	2e-04
TP53	Rectum	SBS17a	unknown	2e-04
TP53	Rectum	SBS17b	unknown	2e-04
TP53	Rectum	SBS88	unknown	1e-04
TP53	Rectum	SBS10a	POLE	0
TP53	Rectum	SBS14	MMR	0
TP53	Rectum	SBS21	MMR	0
TP53	Rectum	SBS26	MMR	0
TP53	Rectum	SBS28	unknown	0
TP53	Rectosigmoid	SBS1	clock1	0.5335
TP53	Rectosigmoid	SBS5	clock5	0.1704
TP53	Rectosigmoid	SBS18	ROS	0.0663
TP53	Rectosigmoid	SBS3	HR	0.0501
TP53	Rectosigmoid	SBS40a	unknown	0.0302
TP53	Rectosigmoid	SBS40c	unknown	0.0289
TP53	Rectosigmoid	SBS98	unknown	0.026
TP53	Rectosigmoid	SBS97	unknown	0.0208
TP53	Rectosigmoid	SBS30	BER	0.0192
TP53	Rectosigmoid	SBS28	unknown	0.0158
TP53	Rectosigmoid	SBS17b	unknown	0.0141
TP53	Rectosigmoid	SBS15	MMR	0.0073
TP53	Rectosigmoid	SBS13	APOBEC	0.0048
TP53	Rectosigmoid	SBS40b	unknown	0.0043
TP53	Rectosigmoid	SBS94	unknown	0.0036
TP53	Rectosigmoid	SBS26	MMR	0.0024
TP53	Rectosigmoid	SBS41	unknown	7e-04
TP53	Rectosigmoid	SBS37	unknown	5e-04
TP53	Rectosigmoid	SBS10c	POLE	4e-04
TP53	Rectosigmoid	SBS88	unknown	3e-04
TP53	Rectosigmoid	SBS14	MMR	1e-04
TP53	Rectosigmoid	SBS17a	unknown	1e-04
TP53	Rectosigmoid	SBS9	POLE	1e-04
TP53	Rectosigmoid	SBS2	APOBEC	0
TP53	Sigmoid	SBS1	clock1	0.4678
TP53	Sigmoid	SBS5	clock5	0.1947
TP53	Sigmoid	SBS3	HR	0.0645
TP53	Sigmoid	SBS40a	unknown	0.0395
TP53	Sigmoid	SBS98	unknown	0.0377
TP53	Sigmoid	SBS18	ROS	0.027
TP53	Sigmoid	SBS94	unknown	0.0241
TP53	Sigmoid	SBS15	MMR	0.0193
TP53	Sigmoid	SBS30	BER	0.0181
TP53	Sigmoid	SBS40c	unknown	0.0156
TP53	Sigmoid	SBS10b	POLE	0.0149
TP53	Sigmoid	SBS97	unknown	0.0144
TP53	Sigmoid	SBS40b	unknown	0.0134
TP53	Sigmoid	SBS96	unknown	0.0114
TP53	Sigmoid	SBS10d	POLE	0.0091
TP53	Sigmoid	SBS13	APOBEC	0.0084
TP53	Sigmoid	SBS6	MMR	0.0083
TP53	Sigmoid	SBS37	unknown	0.0039
TP53	Sigmoid	SBS10c	POLE	0.0025
TP53	Sigmoid	SBS41	unknown	0.0016
TP53	Sigmoid	SBS10a	POLE	0.0015
TP53	Sigmoid	SBS17b	unknown	9e-04
TP53	Sigmoid	SBS28	unknown	8e-04
TP53	Sigmoid	SBS20	MMR	3e-04
TP53	Sigmoid	SBS88	unknown	2e-04
TP53	Sigmoid	SBS2	APOBEC	1e-04
TP53	Sigmoid	SBS9	POLE	1e-04
TP53	Sigmoid	SBS17a	unknown	0
TP53	Sigmoid	SBS26	MMR	0
TP53	Descending	SBS1	clock1	0.5438
TP53	Descending	SBS5	clock5	0.1283
TP53	Descending	SBS13	APOBEC	0.1183
TP53	Descending	SBS30	BER	0.0767
TP53	Descending	SBS18	ROS	0.0577
TP53	Descending	SBS98	unknown	0.0257
TP53	Descending	SBS40a	unknown	0.0246
TP53	Descending	SBS3	HR	0.0124
TP53	Descending	SBS97	unknown	0.0058
TP53	Descending	SBS94	unknown	0.0045
TP53	Descending	SBS40b	unknown	0.0012
TP53	Descending	SBS41	unknown	9e-04
TP53	Descending	SBS2	APOBEC	1e-04
TP53	Descending	SBS10c	POLE	0
TP53	Descending	SBS17a	unknown	0
TP53	Descending	SBS17b	unknown	0
TP53	Descending	SBS40c	unknown	0
TP53	Descending	SBS6	MMR	0
TP53	Descending	SBS88	unknown	0
TP53	Descending	SBS96	unknown	0
TP53	Splenic flexure	SBS1	clock1	0.4737
TP53	Splenic flexure	SBS5	clock5	0.2254
TP53	Splenic flexure	SBS40a	unknown	0.1126
TP53	Splenic flexure	SBS98	unknown	0.0539
TP53	Splenic flexure	SBS6	MMR	0.0497
TP53	Splenic flexure	SBS18	ROS	0.0481
TP53	Splenic flexure	SBS13	APOBEC	0.0354
TP53	Splenic flexure	SBS40b	unknown	7e-04
TP53	Splenic flexure	SBS2	APOBEC	5e-04
TP53	Splenic flexure	SBS17b	unknown	0
TP53	Splenic flexure	SBS30	BER	0
TP53	Splenic flexure	SBS40c	unknown	0
TP53	Transverse	SBS1	clock1	0.4801
TP53	Transverse	SBS5	clock5	0.2414
TP53	Transverse	SBS15	MMR	0.128
TP53	Transverse	SBS40a	unknown	0.067
TP53	Transverse	SBS3	HR	0.0378
TP53	Transverse	SBS18	ROS	0.0096
TP53	Transverse	SBS10a	POLE	0.0075
TP53	Transverse	SBS10b	POLE	0.0074
TP53	Transverse	SBS97	unknown	0.0048
TP53	Transverse	SBS10d	POLE	0.0045
TP53	Transverse	SBS94	unknown	0.0045
TP53	Transverse	SBS98	unknown	0.0042
TP53	Transverse	SBS40c	unknown	0.0028
TP53	Transverse	SBS13	APOBEC	2e-04
TP53	Transverse	SBS2	APOBEC	1e-04
TP53	Transverse	SBS14	MMR	0
TP53	Transverse	SBS17b	unknown	0
TP53	Transverse	SBS20	MMR	0
TP53	Transverse	SBS30	BER	0
TP53	Transverse	SBS40b	unknown	0
TP53	Transverse	SBS6	MMR	0
TP53	Transverse	SBS9	POLE	0
TP53	Transverse	SBS96	unknown	0
TP53	Hepatic flexure	SBS1	clock1	0.8949
TP53	Hepatic flexure	SBS6	MMR	0.0503
TP53	Hepatic flexure	SBS18	ROS	0.0129
TP53	Hepatic flexure	SBS5	clock5	0.0123
TP53	Hepatic flexure	SBS15	MMR	0.0078
TP53	Hepatic flexure	SBS97	unknown	0.0064
TP53	Hepatic flexure	SBS40c	unknown	0.0061
TP53	Hepatic flexure	SBS40a	unknown	0.004
TP53	Hepatic flexure	SBS20	MMR	0.0033
TP53	Hepatic flexure	SBS30	BER	0.0017
TP53	Hepatic flexure	SBS2	APOBEC	2e-04
TP53	Hepatic flexure	SBS10c	POLE	0
TP53	Hepatic flexure	SBS21	MMR	0
TP53	Hepatic flexure	SBS26	MMR	0
TP53	Hepatic flexure	SBS98	unknown	0
TP53	Ascending	SBS1	clock1	0.4611
TP53	Ascending	SBS5	clock5	0.1938
TP53	Ascending	SBS18	ROS	0.0574
TP53	Ascending	SBS6	MMR	0.0547
TP53	Ascending	SBS30	BER	0.0404
TP53	Ascending	SBS40a	unknown	0.0379
TP53	Ascending	SBS15	MMR	0.0374
TP53	Ascending	SBS40c	unknown	0.0352
TP53	Ascending	SBS3	HR	0.0271
TP53	Ascending	SBS98	unknown	0.0244
TP53	Ascending	SBS20	MMR	0.0119
TP53	Ascending	SBS94	unknown	0.0083
TP53	Ascending	SBS97	unknown	0.005
TP53	Ascending	SBS41	unknown	0.0022
TP53	Ascending	SBS96	unknown	0.0012
TP53	Ascending	SBS17a	unknown	9e-04
TP53	Ascending	SBS13	APOBEC	3e-04
TP53	Ascending	SBS88	unknown	3e-04
TP53	Ascending	SBS10c	POLE	2e-04
TP53	Ascending	SBS17b	unknown	1e-04
TP53	Ascending	SBS2	APOBEC	1e-04
TP53	Ascending	SBS26	MMR	1e-04
TP53	Ascending	SBS10a	POLE	0
TP53	Ascending	SBS10b	POLE	0
TP53	Ascending	SBS10d	POLE	0
TP53	Ascending	SBS14	MMR	0
TP53	Ascending	SBS21	MMR	0
TP53	Ascending	SBS28	unknown	0
TP53	Ascending	SBS9	POLE	0
TP53	Cecum	SBS1	clock1	0.5583
TP53	Cecum	SBS5	clock5	0.1278
TP53	Cecum	SBS6	MMR	0.0676
TP53	Cecum	SBS98	unknown	0.0421
TP53	Cecum	SBS40a	unknown	0.0377
TP53	Cecum	SBS94	unknown	0.0303
TP53	Cecum	SBS18	ROS	0.0247
TP53	Cecum	SBS15	MMR	0.0222
TP53	Cecum	SBS30	BER	0.0194
TP53	Cecum	SBS3	HR	0.0192
TP53	Cecum	SBS10b	POLE	0.0129
TP53	Cecum	SBS13	APOBEC	0.0129
TP53	Cecum	SBS17b	unknown	0.0128
TP53	Cecum	SBS40c	unknown	0.0069
TP53	Cecum	SBS97	unknown	0.0032
TP53	Cecum	SBS10c	POLE	8e-04
TP53	Cecum	SBS41	unknown	6e-04
TP53	Cecum	SBS17a	unknown	2e-04
TP53	Cecum	SBS20	MMR	2e-04
TP53	Cecum	SBS26	MMR	2e-04
TP53	Cecum	SBS10a	POLE	1e-04
TP53	Cecum	SBS2	APOBEC	1e-04
TP53	Cecum	SBS14	MMR	0
TP53	Cecum	SBS21	MMR	0
TP53	Cecum	SBS37	unknown	0
TP53	Cecum	SBS40b	unknown	0
TP53	Cecum	SBS88	unknown	0
TP53	Cecum	SBS9	POLE	0
TP53	Cecum	SBS96	unknown	0
