## Supplementary Data and Codes for "Sisyphus at the splenic flexure: sidedness in colorectal cancer": effect_attribution_by_SBS_wide_pct.csv

signature	grp	BRAF_V600E	KRAS_1213	PIK3CA_hel	PIK3CA_kin	APC	TP53
SBS1	clock1	9.7	17.5	6.8	6.6	40.1	54.7
SBS2	APOBEC	0.1	0.1	14.2	0	0.4	0
SBS3	HR	22.1	5	0.3	0	2.9	3.8
SBS5	clock5	16.6	34.9	28.5	35.8	18.6	16.3
SBS6	MMR	5.6	8.3	3.3	15.3	5.1	3.4
SBS9	POLE	0	0.2	0.2	0	0.2	0
SBS10a	POLE	0	0	0.4	2	1.1	0.2
SBS10b	POLE	0	0.1	0.7	0	2.1	0.8
SBS10c	POLE	0	0.5	1	0.1	0.3	0.1
SBS10d	POLE	0	0.3	0	0	0	0.3
SBS13	APOBEC	0	0.3	0.5	0.1	4.1	2.3
SBS14	MMR	0	0.1	0.1	0.8	0.1	0
SBS15	MMR	10.6	2.5	2.7	5.3	4.8	3.3
SBS17a	unknown	0	0.1	0.5	0	0	0
SBS17b	unknown	0	0	0	0	0	0.4
SBS18	ROS	2.3	6.9	8.8	7.9	5.8	3.6
SBS20	MMR	42.4	0.7	1.9	21.4	0.9	0.3
SBS21	MMR	1.3	0	0.3	0.6	0.4	0
SBS26	MMR	0.4	0	0	1.6	0.2	0
SBS28	unknown	0	0	1.6	0	0.2	0.4
SBS30	BER	0.1	4.1	7	1.3	4	2.1
SBS37	unknown	0	0	0.2	0	0.1	0.1
SBS40a	unknown	0	6.3	16.4	6.5	6.1	4.2
SBS40b	unknown	0	2.3	3.4	0	0.8	0.4
SBS40c	unknown	0.6	4.8	0.7	0	2.2	1.3
SBS41	unknown	0	0.4	0.5	0.2	0.7	0.2
SBS88	unknown	0	0	0	0	0	0
SBS94	unknown	0	6.3	1.1	2.6	1.6	1.4
SBS96	unknown	1	0.3	0.5	1	0.3	0.2
SBS97	unknown	1.2	1.8	3.4	0.9	0.6	0.9
SBS98	unknown	2.3	1.8	0.5	0.8	2.4	3.1
