## Supplementary Data and Codes for "Sisyphus at the splenic flexure: sidedness in colorectal cancer": figure3_signature_shares_by_group.csv

grp	Rectum	Rectosigmoid	Sigmoid	Descending	Splenic flexure	Transverse	Hepatic flexure	Ascending	Cecum
APOBEC	0.0244813770654859	0.0288746304506378	0.02998039212581	0.062549693128659	0.0390867263528839	0.00983805389030841	0.00855429049236669	0.01717517257616	0.0124492079174477
BER	0.0328850797400489	0.0389136931648579	0.0456035406778102	0.0294716666592526	0.0192904629633957	0.0164518342101883	0.0165958642420558	0.0354832577355033	0.0311925230662185
HR	0.052761866511361	0.0749048282434214	0.0451191884025177	0.0119368925066518	0	0.0162504454886223	0	0.0211243277803059	0.0223028864754841
MMR	0.0554296837551445	0.0092232325629062	0.0465970811587263	0.027528223410969	0	0.300833267833942	0.254683321677694	0.212656409062374	0.202419049111462
POLE	0.0258778550538489	0.0225008959894731	0.0313835874402964	0.00850145654599734	0	0.0382372707236677	0.0046622946285726	0.0364808455939744	0.0181026262967391
ROS	0.0295295370885307	0.0564417406152618	0.029740243057839	0.0422392657617399	0.0923280755798292	0.0257900388401925	0.0824211923342198	0.0459453141313725	0.0327305304724404
clock1	0.42459787387978	0.446339442599327	0.459758543862495	0.43588404688315	0.453141053393109	0.38183463233512	0.407170318951781	0.395242271638958	0.419969356043681
clock5	0.126730916993568	0.14338212755432	0.108050786542408	0.165884093747417	0.325899969177205	0.11214434074053	0.0680473536208791	0.0958892933204955	0.116238158684979
unknown	0.227705809912232	0.179419408819795	0.203766636732097	0.216004661356164	0.0702537125335769	0.0986201159374296	0.157865364052431	0.140003108160856	0.144595661931548
