## Supplementary Data and Codes for "Sisyphus at the splenic flexure: sidedness in colorectal cancer": figure3_signature_shares_long.csv

bin_value	signature	weight	grp	subsite_short
0.06944444	SBS1	0.42459787387978	clock1	Rectum
0.06944444	SBS5	0.126730916993568	clock5	Rectum
0.06944444	SBS98	0.0773483992380651	unknown	Rectum
0.06944444	SBS3	0.052761866511361	HR	Rectum
0.06944444	SBS40a	0.0342033102118646	unknown	Rectum
0.06944444	SBS6	0.0335720902004092	MMR	Rectum
0.06944444	SBS30	0.0328850797400489	BER	Rectum
0.06944444	SBS18	0.0295295370885307	ROS	Rectum
0.06944444	SBS94	0.0238708889272331	unknown	Rectum
0.06944444	SBS97	0.0178978833557667	unknown	Rectum
0.06944444	SBS40c	0.017628495400633	unknown	Rectum
0.06944444	SBS15	0.0165839933095941	MMR	Rectum
0.06944444	SBS96	0.0133141344313897	unknown	Rectum
0.06944444	SBS13	0.0126536170461557	APOBEC	Rectum
0.06944444	SBS2	0.0118277600193303	APOBEC	Rectum
0.06944444	SBS41	0.00916550126844838	unknown	Rectum
0.06944444	SBS17b	0.00708230755604339	unknown	Rectum
0.06944444	SBS40b	0.00700125439064526	unknown	Rectum
0.06944444	SBS10b	0.00641642945118227	POLE	Rectum
0.06944444	SBS9	0.00620818521053463	POLE	Rectum
0.06944444	SBS10c	0.00593079828675937	POLE	Rectum
0.06944444	SBS28	0.00570716013073262	unknown	Rectum
0.06944444	SBS88	0.0056548022425064	unknown	Rectum
0.06944444	SBS17a	0.0055788322954645	unknown	Rectum
0.06944444	SBS10a	0.00516748694828257	POLE	Rectum
0.06944444	SBS37	0.0032528404634392	unknown	Rectum
0.06944444	SBS10d	0.00215495515709005	POLE	Rectum
0.06944444	SBS21	0.00158401594211681	MMR	Rectum
0.06944444	SBS26	0.00133462090944411	MMR	Rectum
0.06944444	SBS14	0.00128373278526577	MMR	Rectum
0.06944444	SBS20	0.00107123060831452	MMR	Rectum
0.11284722	SBS1	0.446339442599327	clock1	Rectosigmoid
0.11284722	SBS5	0.14338212755432	clock5	Rectosigmoid
0.11284722	SBS3	0.0749048282434214	HR	Rectosigmoid
0.11284722	SBS18	0.0564417406152618	ROS	Rectosigmoid
0.11284722	SBS40a	0.040525246471157	unknown	Rectosigmoid
0.11284722	SBS30	0.0389136931648579	BER	Rectosigmoid
0.11284722	SBS98	0.0285576113813078	unknown	Rectosigmoid
0.11284722	SBS97	0.0271788714706152	unknown	Rectosigmoid
0.11284722	SBS40c	0.017987047779143	unknown	Rectosigmoid
0.11284722	SBS10c	0.0165422326877088	POLE	Rectosigmoid
0.11284722	SBS17b	0.0161726977715407	unknown	Rectosigmoid
0.11284722	SBS2	0.0150780121121649	APOBEC	Rectosigmoid
0.11284722	SBS94	0.0142949834281513	unknown	Rectosigmoid
0.11284722	SBS13	0.013796618338473	APOBEC	Rectosigmoid
0.11284722	SBS40b	0.0121897141072663	unknown	Rectosigmoid
0.11284722	SBS28	0.00567003216373192	unknown	Rectosigmoid
0.11284722	SBS17a	0.00476339696565857	unknown	Rectosigmoid
0.11284722	SBS88	0.00461410284554617	unknown	Rectosigmoid
0.11284722	SBS9	0.00385828841397103	POLE	Rectosigmoid
0.11284722	SBS15	0.00347116874851255	MMR	Rectosigmoid
0.11284722	SBS41	0.0027907839306856	unknown	Rectosigmoid
0.11284722	SBS37	0.00264158874427663	unknown	Rectosigmoid
0.11284722	SBS6	0.00239093427509881	MMR	Rectosigmoid
0.11284722	SBS10d	0.00210037488779327	POLE	Rectosigmoid
0.11284722	SBS96	0.00203333176071465	unknown	Rectosigmoid
0.11284722	SBS21	0.0020214829677067	MMR	Rectosigmoid
0.11284722	SBS14	0.00133964657158814	MMR	Rectosigmoid
0.25347222	SBS1	0.459758543862495	clock1	Sigmoid
0.25347222	SBS5	0.108050786542408	clock5	Sigmoid
0.25347222	SBS30	0.0456035406778102	BER	Sigmoid
0.25347222	SBS3	0.0451191884025177	HR	Sigmoid
0.25347222	SBS98	0.0415265144967396	unknown	Sigmoid
0.25347222	SBS18	0.029740243057839	ROS	Sigmoid
0.25347222	SBS40a	0.0278312950773407	unknown	Sigmoid
0.25347222	SBS94	0.0276102750915004	unknown	Sigmoid
0.25347222	SBS15	0.0271097298637773	MMR	Sigmoid
0.25347222	SBS40c	0.0240814838378707	unknown	Sigmoid
0.25347222	SBS97	0.0183406115697615	unknown	Sigmoid
0.25347222	SBS13	0.0174609108107363	APOBEC	Sigmoid
0.25347222	SBS96	0.015189224529076	unknown	Sigmoid
0.25347222	SBS6	0.014816305802214	MMR	Sigmoid
0.25347222	SBS41	0.0135340296408794	unknown	Sigmoid
0.25347222	SBS2	0.0125194813150738	APOBEC	Sigmoid
0.25347222	SBS10b	0.0107296193852823	POLE	Sigmoid
0.25347222	SBS40b	0.00977282156108507	unknown	Sigmoid
0.25347222	SBS10c	0.0088492122078009	POLE	Sigmoid
0.25347222	SBS17a	0.00861599518480746	unknown	Sigmoid
0.25347222	SBS17b	0.00826648596188904	unknown	Sigmoid
0.25347222	SBS10a	0.00648435617759421	POLE	Sigmoid
0.25347222	SBS37	0.00434900438845571	unknown	Sigmoid
0.25347222	SBS10d	0.00346538814583015	POLE	Sigmoid
0.25347222	SBS20	0.00339063556137084	MMR	Sigmoid
0.25347222	SBS88	0.00304646140120952	unknown	Sigmoid
0.25347222	SBS9	0.00185501152378883	POLE	Sigmoid
0.25347222	SBS28	0.00160243399148223	unknown	Sigmoid
0.25347222	SBS26	0.00128040993136422	MMR	Sigmoid
0.43576389	SBS1	0.43588404688315	clock1	Descending
0.43576389	SBS5	0.165884093747417	clock5	Descending
0.43576389	SBS40c	0.0495336834657055	unknown	Descending
0.43576389	SBS13	0.0466099879755823	APOBEC	Descending
0.43576389	SBS98	0.0462683426445277	unknown	Descending
0.43576389	SBS18	0.0422392657617399	ROS	Descending
0.43576389	SBS40a	0.042008584613114	unknown	Descending
0.43576389	SBS30	0.0294716666592526	BER	Descending
0.43576389	SBS6	0.027528223410969	MMR	Descending
0.43576389	SBS96	0.0197316012406054	unknown	Descending
0.43576389	SBS94	0.0164725697421257	unknown	Descending
0.43576389	SBS2	0.0159397051530767	APOBEC	Descending
0.43576389	SBS97	0.0144285383111233	unknown	Descending
0.43576389	SBS88	0.0132770013343423	unknown	Descending
0.43576389	SBS3	0.0119368925066518	HR	Descending
0.43576389	SBS10d	0.00850145654599734	POLE	Descending
0.43576389	SBS41	0.00765542795021057	unknown	Descending
0.43576389	SBS17a	0.00402835904067862	unknown	Descending
0.43576389	SBS17b	0.00260055301373093	unknown	Descending
0.47916667	SBS1	0.453141053393109	clock1	Splenic flexure
0.47916667	SBS5	0.325899969177205	clock5	Splenic flexure
0.47916667	SBS18	0.0923280755798292	ROS	Splenic flexure
0.47916667	SBS98	0.0418287829173753	unknown	Splenic flexure
0.47916667	SBS2	0.0264309686200637	APOBEC	Splenic flexure
0.47916667	SBS30	0.0192904629633957	BER	Splenic flexure
0.47916667	SBS41	0.0148559337219207	unknown	Splenic flexure
0.47916667	SBS13	0.0126557577328202	APOBEC	Splenic flexure
0.47916667	SBS97	0.00859915953376742	unknown	Splenic flexure
0.47916667	SBS17b	0.00496983636051351	unknown	Splenic flexure
0.63541667	SBS1	0.38183463233512	clock1	Transverse
0.63541667	SBS15	0.14058451931911	MMR	Transverse
0.63541667	SBS5	0.11214434074053	clock5	Transverse
0.63541667	SBS6	0.104301117371892	MMR	Transverse
0.63541667	SBS20	0.03036822644913	MMR	Transverse
0.63541667	SBS18	0.0257900388401925	ROS	Transverse
0.63541667	SBS40a	0.0254427240630201	unknown	Transverse
0.63541667	SBS14	0.0222090218147163	MMR	Transverse
0.63541667	SBS94	0.0217215553380932	unknown	Transverse
0.63541667	SBS98	0.0187851916598194	unknown	Transverse
0.63541667	SBS30	0.0164518342101883	BER	Transverse
0.63541667	SBS3	0.0162504454886223	HR	Transverse
0.63541667	SBS10b	0.0137219677633972	POLE	Transverse
0.63541667	SBS97	0.0128324734114295	unknown	Transverse
0.63541667	SBS10c	0.0114509012142403	POLE	Transverse
0.63541667	SBS10a	0.0106179101599922	POLE	Transverse
0.63541667	SBS40b	0.0074942021632928	unknown	Transverse
0.63541667	SBS17b	0.00703710130724066	unknown	Transverse
0.63541667	SBS13	0.00591687030356745	APOBEC	Transverse
0.63541667	SBS2	0.00392118358674096	APOBEC	Transverse
0.63541667	SBS26	0.0033703828790938	MMR	Transverse
0.63541667	SBS96	0.00274605255610626	unknown	Transverse
0.63541667	SBS88	0.00256081543842775	unknown	Transverse
0.63541667	SBS10d	0.00244649158603799	POLE	Transverse
0.79166667	SBS1	0.407170318951781	clock1	Hepatic flexure
0.79166667	SBS15	0.130938885048057	MMR	Hepatic flexure
0.79166667	SBS18	0.0824211923342198	ROS	Hepatic flexure
0.79166667	SBS6	0.0691681260141713	MMR	Hepatic flexure
0.79166667	SBS5	0.0680473536208791	clock5	Hepatic flexure
0.79166667	SBS40c	0.0671336443816202	unknown	Hepatic flexure
0.79166667	SBS40a	0.0651195424169182	unknown	Hepatic flexure
0.79166667	SBS20	0.0338961219276579	MMR	Hepatic flexure
0.79166667	SBS30	0.0165958642420558	BER	Hepatic flexure
0.79166667	SBS98	0.0121830254657961	unknown	Hepatic flexure
0.79166667	SBS21	0.0114925200300156	MMR	Hepatic flexure
0.79166667	SBS26	0.00918766865779274	MMR	Hepatic flexure
0.79166667	SBS17b	0.00849459445987847	unknown	Hepatic flexure
0.79166667	SBS17a	0.00493455732821796	unknown	Hepatic flexure
0.79166667	SBS10c	0.0046622946285726	POLE	Hepatic flexure
0.79166667	SBS13	0.00445315782845247	APOBEC	Hepatic flexure
0.79166667	SBS2	0.00410113266391422	APOBEC	Hepatic flexure
0.86979167	SBS1	0.395242271638958	clock1	Ascending
0.86979167	SBS5	0.0958892933204955	clock5	Ascending
0.86979167	SBS15	0.090579482026073	MMR	Ascending
0.86979167	SBS6	0.0774756944240167	MMR	Ascending
0.86979167	SBS18	0.0459453141313725	ROS	Ascending
0.86979167	SBS30	0.0354832577355033	BER	Ascending
0.86979167	SBS98	0.0340774647439013	unknown	Ascending
0.86979167	SBS20	0.0271381410523772	MMR	Ascending
0.86979167	SBS40c	0.022752665594134	unknown	Ascending
0.86979167	SBS3	0.0211243277803059	HR	Ascending
0.86979167	SBS40a	0.0205815425677487	unknown	Ascending
0.86979167	SBS94	0.0165605743774468	unknown	Ascending
0.86979167	SBS10b	0.0150168902020735	POLE	Ascending
0.86979167	SBS97	0.0129438443190896	unknown	Ascending
0.86979167	SBS10a	0.0112137773869505	POLE	Ascending
0.86979167	SBS2	0.00900083170525352	APOBEC	Ascending
0.86979167	SBS41	0.00891328579691801	unknown	Ascending
0.86979167	SBS13	0.00817434087090646	APOBEC	Ascending
0.86979167	SBS21	0.00687018817064378	MMR	Ascending
0.86979167	SBS10c	0.00645547853421721	POLE	Ascending
0.86979167	SBS26	0.00628776658346205	MMR	Ascending
0.86979167	SBS17b	0.00614178622391645	unknown	Ascending
0.86979167	SBS28	0.0048401275304845	unknown	Ascending
0.86979167	SBS96	0.00441956232047002	unknown	Ascending
0.86979167	SBS14	0.00430513680580108	MMR	Ascending
0.86979167	SBS37	0.00389459915799945	unknown	Ascending
0.86979167	SBS10d	0.00379469947073317	POLE	Ascending
0.86979167	SBS17a	0.00301210957532419	unknown	Ascending
0.86979167	SBS88	0.00111676119191397	unknown	Ascending
0.86979167	SBS40b	0.000748784761509525	unknown	Ascending
0.97395833	SBS1	0.419969356043681	clock1	Cecum
0.97395833	SBS5	0.116238158684979	clock5	Cecum
0.97395833	SBS6	0.110403821383744	MMR	Cecum
0.97395833	SBS98	0.062232955623407	unknown	Cecum
0.97395833	SBS15	0.0580930980371581	MMR	Cecum
0.97395833	SBS18	0.0327305304724404	ROS	Cecum
0.97395833	SBS30	0.0311925230662185	BER	Cecum
0.97395833	SBS94	0.0267767260122038	unknown	Cecum
0.97395833	SBS20	0.0229884207714164	MMR	Cecum
0.97395833	SBS3	0.0223028864754841	HR	Cecum
0.97395833	SBS40c	0.0147829300941869	unknown	Cecum
0.97395833	SBS97	0.01450273433488	unknown	Cecum
0.97395833	SBS40a	0.00987575950685814	unknown	Cecum
0.97395833	SBS10b	0.00794164142224525	POLE	Cecum
0.97395833	SBS2	0.00667368713559963	APOBEC	Cecum
0.97395833	SBS17b	0.00647887921744404	unknown	Cecum
0.97395833	SBS21	0.00604509731632878	MMR	Cecum
0.97395833	SBS13	0.00577552078184812	APOBEC	Cecum
0.97395833	SBS10c	0.00542317478029683	POLE	Cecum
0.97395833	SBS14	0.00430980858843178	MMR	Cecum
0.97395833	SBS96	0.00391077169870358	unknown	Cecum
0.97395833	SBS10a	0.0036517660741189	POLE	Cecum
0.97395833	SBS17a	0.00168891630867886	unknown	Cecum
0.97395833	SBS41	0.00136384267485274	unknown	Cecum
0.97395833	SBS37	0.0013489477586245	unknown	Cecum
0.97395833	SBS10d	0.00108604402007814	POLE	Cecum
0.97395833	SBS28	0.00103719752926964	unknown	Cecum
0.97395833	SBS88	0.000596001172438795	unknown	Cecum
0.97395833	SBS26	0.000578803014382674	MMR	Cecum
