## Supplementary Data and Codes for "Sisyphus at the splenic flexure: sidedness in colorectal cancer": figure4A_selection_series.csv

group	subsite_short	x	selection_intensity	ci_low_95	ci_high_95	n_carriers
BRAF_V600E	Rectum	0.055	25184.7631540823	7818.58114538376	58506.4751144196	4
BRAF_V600E	Rectosigmoid	0.11	34503.9840789806	1968.75816968935	151922.511283094	1
BRAF_V600E	Sigmoid	0.244	15752.5038504785	898.821096222208	69358.6164727793	1
BRAF_V600E	Descending	0.463	131230.837552682	7485.17862224126	578568.937211635	1
BRAF_V600E	Transverse	0.699	410774.03270423	102147.699477224	1065331.29271542	3
BRAF_V600E	Hepatic flexure	0.851	273293.214280488	15593.2518573402	1203474.22431779	1
BRAF_V600E	Ascending	0.926	495724.458815431	300429.170130976	761646.026435912	18
BRAF_V600E	Cecum	1	573786.324193555	404016.149192113	785581.590297041	35
TP53	Rectum	0.055	920.75007763304	802.618077447348	1050.76446909258	227
TP53	Rectosigmoid	0.11	900.127538098139	652.28996081077	1207.72721076826	43
TP53	Sigmoid	0.244	978.376214046444	792.15946387645	1193.81588161033	98
TP53	Descending	0.463	566.406088067238	257.421318711458	1063.617232078	8
TP53	Splenic flexure	0.548	1020.96539606886	355.766242138798	2315.52898179363	5
TP53	Transverse	0.699	323.531361647036	155.075888500542	585.472324306523	9
TP53	Hepatic flexure	0.851	543.934098810202	214.491158732334	1117.33056123487	6
TP53	Ascending	0.926	475.235699004984	354.617624867844	621.02816394855	50
TP53	Cecum	1	454.2272067639	360.586288251856	563.152554675443	79
APC	Rectum	0.055	735.641675647236	633.55305786913	848.635198607841	188
APC	Rectosigmoid	0.11	770.99800794963	542.854373752522	1058.10056883548	36
APC	Sigmoid	0.244	1127.30245015799	914.909389715661	1373.30259266985	102
APC	Descending	0.463	1205.22200139692	628.645875876343	2099.99131267181	12
APC	Splenic flexure	0.548	1440.62441828607	550.86913192575	3131.42602475668	6
APC	Transverse	0.699	413.039505597501	213.293226489896	713.115907109041	11
APC	Hepatic flexure	0.851	866.241099097555	388.6131081783	1661.53161792573	8
APC	Ascending	0.926	646.058609062503	496.184508404933	824.610252249951	62
APC	Cecum	1	717.842141782308	588.873448807402	865.333382076199	109
KRAS_1213	Rectum	0.055	11169.3703402116	9121.80948193208	13505.8574166537	101
KRAS_1213	Rectosigmoid	0.11	10250.3177626662	6295.66669793474	15604.5127104293	19
KRAS_1213	Sigmoid	0.244	10407.2222794541	7529.97051085562	13944.0904721817	41
KRAS_1213	Descending	0.463	13706.3470758053	5430.48886133651	27924.4545021684	6
KRAS_1213	Splenic flexure	0.548	51742.6672218902	19759.1862788396	112713.908197012	6
KRAS_1213	Transverse	0.699	11715.3767859841	6257.05601713832	19724.0735807715	12
KRAS_1213	Hepatic flexure	0.851	21881.9505624661	9887.40523716529	41471.1769290383	8
KRAS_1213	Ascending	0.926	13825.2330405692	10347.2954587244	18021.3177415756	51
KRAS_1213	Cecum	1	13345.5544569839	10597.5887851	16539.8811843487	79
PIK3CA_hel	Rectum	0.055	5263.78952678822	3191.069965991	8084.01416475628	18
PIK3CA_hel	Rectosigmoid	0.11	4135.67408968091	1028.40997687878	10726.0545474651	3
PIK3CA_hel	Sigmoid	0.244	10029.6577254043	5770.40795018358	15999.941412486	15
PIK3CA_hel	Descending	0.463	5443.38802751677	310.435238739231	24011.6282319829	1
PIK3CA_hel	Splenic flexure	0.548	12499.5166575319	712.957547036269	55105.7865405581	1
PIK3CA_hel	Transverse	0.699	28047.1364013542	12032.2913432157	54383.3900636553	7
PIK3CA_hel	Hepatic flexure	0.851	7942.66880584949	453.08970833436	35002.5521562281	1
PIK3CA_hel	Ascending	0.926	12624.2298123078	7110.680360737	20444.1672506737	14
PIK3CA_hel	Cecum	1	17812.458076064	12170.1412297061	24980.9582003596	30
PIK3CA_kin	Rectum	0.055	1032.15756655105	370.130819508195	2218.41402104888	5
PIK3CA_kin	Rectosigmoid	0.11	1004.30410680768	57.3040935982908	4422.09232712272	1
PIK3CA_kin	Sigmoid	0.244	4777.18291522964	2393.5275816282	8379.96090840688	10
PIK3CA_kin	Descending	0.463	3814.274000404	217.616041557777	16800.5667729327	1
PIK3CA_kin	Transverse	0.699	4804.74373058195	798.843059207403	14840.3125982965	2
PIK3CA_kin	Ascending	0.926	5527.23067784287	2655.62324454963	9965.5680193142	9
PIK3CA_kin	Cecum	1	4515.77458707988	2417.99880015312	7574.46093986883	12
