## Supplementary Data and Codes for "Sisyphus at the splenic flexure: sidedness in colorectal cancer": figure4B_effect_shares.csv

group	subsite_short	x	etiology	side	share
APC	Rectum	0.055	HR	up	0.0481445563040733
APC	Rectum	0.055	clock1	up	0.369983048204256
APC	Rectum	0.055	APOBEC	up	0.0220582417867509
APC	Rectum	0.055	unknown	up	0.160237162730623
APC	Rectum	0.055	POLE	up	0.0248561655379953
APC	Rectum	0.055	MMR	up	0.0389284176805777
APC	Rectum	0.055	ROS	dn	0.0777042718580204
APC	Rectum	0.055	clock5	dn	0.221657396000456
APC	Rectum	0.055	BER	dn	0.0364307398972483
APC	Rectosigmoid	0.11	HR	up	0.0903741963855708
APC	Rectosigmoid	0.11	clock1	up	0.416577536148825
APC	Rectosigmoid	0.11	APOBEC	up	0.00803436054546314
APC	Rectosigmoid	0.11	unknown	up	0.121889004250242
APC	Rectosigmoid	0.11	POLE	up	0.00180520293344533
APC	Rectosigmoid	0.11	MMR	up	0.0142434328599638
APC	Rectosigmoid	0.11	ROS	dn	0.116171040962951
APC	Rectosigmoid	0.11	clock5	dn	0.180993110550289
APC	Rectosigmoid	0.11	BER	dn	0.0499121153632499
APC	Sigmoid	0.244	HR	up	0.045827118493447
APC	Sigmoid	0.244	clock1	up	0.38847692548255
APC	Sigmoid	0.244	APOBEC	up	0.0270570680004064
APC	Sigmoid	0.244	unknown	up	0.11609983432123
APC	Sigmoid	0.244	POLE	up	0.030745060841113
APC	Sigmoid	0.244	MMR	up	0.0356443549499645
APC	Sigmoid	0.244	ROS	dn	0.0312289202144476
APC	Sigmoid	0.244	clock5	dn	0.256948550231057
APC	Sigmoid	0.244	BER	dn	0.0679721674657851
APC	Descending	0.463	HR	up	0.000519265128695938
APC	Descending	0.463	clock1	up	0.380658356441962
APC	Descending	0.463	APOBEC	up	0.0470814228877631
APC	Descending	0.463	unknown	up	0.268440694200041
APC	Descending	0.463	POLE	up	0
APC	Descending	0.463	MMR	up	0.0299439594628382
APC	Descending	0.463	ROS	dn	0.0080603874180569
APC	Descending	0.463	clock5	dn	0.260115986494906
APC	Descending	0.463	BER	dn	0.00517992796573658
APC	Splenic flexure	0.548	clock1	up	0.23314707825422
APC	Splenic flexure	0.548	APOBEC	up	0.153986820243591
APC	Splenic flexure	0.548	unknown	up	0.23228630533276
APC	Splenic flexure	0.548	MMR	up	0.0328832154646154
APC	Splenic flexure	0.548	ROS	dn	0.13194441319945
APC	Splenic flexure	0.548	clock5	dn	0.215166015817328
APC	Splenic flexure	0.548	BER	dn	0.000586151688035968
APC	Transverse	0.699	HR	up	0
APC	Transverse	0.699	clock1	up	0.376500732302582
APC	Transverse	0.699	APOBEC	up	0.0764917977898619
APC	Transverse	0.699	unknown	up	0.113597465853431
APC	Transverse	0.699	POLE	up	0.0409921857207769
APC	Transverse	0.699	MMR	up	0.189285817349741
APC	Transverse	0.699	ROS	dn	0.0169123549498927
APC	Transverse	0.699	clock5	dn	0.139180101386303
APC	Transverse	0.699	BER	dn	0.0470395446474126
APC	Hepatic flexure	0.851	clock1	up	0.517408461699108
APC	Hepatic flexure	0.851	APOBEC	up	0
APC	Hepatic flexure	0.851	unknown	up	0.0126692667506491
APC	Hepatic flexure	0.851	POLE	up	0.00479462897825527
APC	Hepatic flexure	0.851	MMR	up	0.239778470454894
APC	Hepatic flexure	0.851	ROS	dn	0.00240822687258837
APC	Hepatic flexure	0.851	clock5	dn	0.107983490669314
APC	Hepatic flexure	0.851	BER	dn	0.114957454575191
APC	Ascending	0.926	HR	up	0.00414709065884949
APC	Ascending	0.926	clock1	up	0.466715602918719
APC	Ascending	0.926	APOBEC	up	0.0298396645124074
APC	Ascending	0.926	unknown	up	0.106635248898374
APC	Ascending	0.926	POLE	up	0.0535657624415416
APC	Ascending	0.926	MMR	up	0.123663080138595
APC	Ascending	0.926	ROS	dn	0.0830391858174134
APC	Ascending	0.926	clock5	dn	0.109352606040457
APC	Ascending	0.926	BER	dn	0.0230417585736429
APC	Cecum	1	HR	up	0.00437184541876497
APC	Cecum	1	clock1	up	0.448028978421338
APC	Cecum	1	APOBEC	up	0.00508744761198295
APC	Cecum	1	unknown	up	0.114067533306695
APC	Cecum	1	POLE	up	0.0368709746923217
APC	Cecum	1	MMR	up	0.127543428177568
APC	Cecum	1	ROS	dn	0.0577621183941314
APC	Cecum	1	clock5	dn	0.189070128687618
APC	Cecum	1	BER	dn	0.0171975452895812
BRAF_V600E	Rectum	0.055	HR	up	0.159844354173727
BRAF_V600E	Rectum	0.055	clock1	up	0.0777115728344265
BRAF_V600E	Rectum	0.055	APOBEC	up	0.00163748870988392
BRAF_V600E	Rectum	0.055	unknown	up	0
BRAF_V600E	Rectum	0.055	POLE	up	0
BRAF_V600E	Rectum	0.055	MMR	up	0
BRAF_V600E	Rectum	0.055	ROS	dn	0.0351457624412456
BRAF_V600E	Rectum	0.055	clock5	dn	0.725660821840717
BRAF_V600E	Rectum	0.055	BER	dn	0
BRAF_V600E	Rectosigmoid	0.11	HR	up	0.799441555539889
BRAF_V600E	Rectosigmoid	0.11	clock1	up	0.0203951115512219
BRAF_V600E	Rectosigmoid	0.11	APOBEC	up	0.00359343607771243
BRAF_V600E	Rectosigmoid	0.11	unknown	up	0.0446446865197404
BRAF_V600E	Rectosigmoid	0.11	POLE	up	0
BRAF_V600E	Rectosigmoid	0.11	MMR	up	0
BRAF_V600E	Rectosigmoid	0.11	ROS	dn	0.131925210311436
BRAF_V600E	Rectosigmoid	0.11	clock5	dn	0
BRAF_V600E	Rectosigmoid	0.11	BER	dn	0
BRAF_V600E	Sigmoid	0.244	HR	up	0
BRAF_V600E	Sigmoid	0.244	clock1	up	0.108606642091087
BRAF_V600E	Sigmoid	0.244	APOBEC	up	0
BRAF_V600E	Sigmoid	0.244	unknown	up	0
BRAF_V600E	Sigmoid	0.244	POLE	up	0
BRAF_V600E	Sigmoid	0.244	MMR	up	0.891393357908913
BRAF_V600E	Sigmoid	0.244	ROS	dn	0
BRAF_V600E	Sigmoid	0.244	clock5	dn	0
BRAF_V600E	Sigmoid	0.244	BER	dn	0
BRAF_V600E	Descending	0.463	HR	up	0.563560822568452
BRAF_V600E	Descending	0.463	clock1	up	0.0210852069478752
BRAF_V600E	Descending	0.463	APOBEC	up	0
BRAF_V600E	Descending	0.463	unknown	up	0.132544884654859
BRAF_V600E	Descending	0.463	POLE	up	0
BRAF_V600E	Descending	0.463	MMR	up	0
BRAF_V600E	Descending	0.463	ROS	dn	0
BRAF_V600E	Descending	0.463	clock5	dn	0.282809085828814
BRAF_V600E	Descending	0.463	BER	dn	0
BRAF_V600E	Transverse	0.699	HR	up	0
BRAF_V600E	Transverse	0.699	clock1	up	0.225177401107663
BRAF_V600E	Transverse	0.699	APOBEC	up	0
BRAF_V600E	Transverse	0.699	unknown	up	0
BRAF_V600E	Transverse	0.699	POLE	up	0
BRAF_V600E	Transverse	0.699	MMR	up	0.774822598892337
BRAF_V600E	Transverse	0.699	ROS	dn	0
BRAF_V600E	Transverse	0.699	clock5	dn	0
BRAF_V600E	Transverse	0.699	BER	dn	0
BRAF_V600E	Hepatic flexure	0.851	clock1	up	0.0886676189012875
BRAF_V600E	Hepatic flexure	0.851	APOBEC	up	0
BRAF_V600E	Hepatic flexure	0.851	unknown	up	0
BRAF_V600E	Hepatic flexure	0.851	POLE	up	0
BRAF_V600E	Hepatic flexure	0.851	MMR	up	0.911332381098713
BRAF_V600E	Hepatic flexure	0.851	ROS	dn	0
BRAF_V600E	Hepatic flexure	0.851	clock5	dn	0
BRAF_V600E	Hepatic flexure	0.851	BER	dn	0
BRAF_V600E	Ascending	0.926	HR	up	0.0525762256089784
BRAF_V600E	Ascending	0.926	clock1	up	0.119938819954794
BRAF_V600E	Ascending	0.926	APOBEC	up	0.000118314489669861
BRAF_V600E	Ascending	0.926	unknown	up	0.132988018055287
BRAF_V600E	Ascending	0.926	POLE	up	6.99974276737183e-16
BRAF_V600E	Ascending	0.926	MMR	up	0.584026863916574
BRAF_V600E	Ascending	0.926	ROS	dn	0.00663086960157949
BRAF_V600E	Ascending	0.926	clock5	dn	0.101598556386648
BRAF_V600E	Ascending	0.926	BER	dn	0.00212233198646771
BRAF_V600E	Cecum	1	HR	up	0
BRAF_V600E	Cecum	1	clock1	up	0.114190942248131
BRAF_V600E	Cecum	1	APOBEC	up	0.000119221128780587
BRAF_V600E	Cecum	1	unknown	up	0.0790726924836118
BRAF_V600E	Cecum	1	POLE	up	3.01236586623263e-16
BRAF_V600E	Cecum	1	MMR	up	0.595924960965525
BRAF_V600E	Cecum	1	ROS	dn	0.0104488190867223
BRAF_V600E	Cecum	1	clock5	dn	0.19604350716296
BRAF_V600E	Cecum	1	BER	dn	0.00419985692426909
KRAS_1213	Rectum	0.055	HR	up	0.0876442205043676
KRAS_1213	Rectum	0.055	clock1	up	0.184540550188928
KRAS_1213	Rectum	0.055	APOBEC	up	0.0014937121677744
KRAS_1213	Rectum	0.055	unknown	up	0.243513710096772
KRAS_1213	Rectum	0.055	POLE	up	0.00301149649170051
KRAS_1213	Rectum	0.055	MMR	up	0.0804994001351741
KRAS_1213	Rectum	0.055	ROS	dn	0.0630221247186801
KRAS_1213	Rectum	0.055	clock5	dn	0.290239393138181
KRAS_1213	Rectum	0.055	BER	dn	0.0460353925584213
KRAS_1213	Rectosigmoid	0.11	HR	up	0.055845822978009
KRAS_1213	Rectosigmoid	0.11	clock1	up	0.0938098430102479
KRAS_1213	Rectosigmoid	0.11	APOBEC	up	0.00531541473266131
KRAS_1213	Rectosigmoid	0.11	unknown	up	0.223718276641801
KRAS_1213	Rectosigmoid	0.11	POLE	up	0.00331050804439882
KRAS_1213	Rectosigmoid	0.11	MMR	up	0
KRAS_1213	Rectosigmoid	0.11	ROS	dn	0.0906055592498528
KRAS_1213	Rectosigmoid	0.11	clock5	dn	0.512997766605405
KRAS_1213	Rectosigmoid	0.11	BER	dn	0.0143968087376244
KRAS_1213	Sigmoid	0.244	HR	up	0.0920365312936572
KRAS_1213	Sigmoid	0.244	clock1	up	0.13716189374026
KRAS_1213	Sigmoid	0.244	APOBEC	up	0.0010399006121411
KRAS_1213	Sigmoid	0.244	unknown	up	0.228525121742964
KRAS_1213	Sigmoid	0.244	POLE	up	0.0247603482994555
KRAS_1213	Sigmoid	0.244	MMR	up	0.0469429253684821
KRAS_1213	Sigmoid	0.244	ROS	dn	0.104027872033156
KRAS_1213	Sigmoid	0.244	clock5	dn	0.301396890222322
KRAS_1213	Sigmoid	0.244	BER	dn	0.0641085166875624
KRAS_1213	Descending	0.463	HR	up	0
KRAS_1213	Descending	0.463	clock1	up	0.183079788944935
KRAS_1213	Descending	0.463	APOBEC	up	0.0032521295273777
KRAS_1213	Descending	0.463	unknown	up	0.404141965755326
KRAS_1213	Descending	0.463	POLE	up	0
KRAS_1213	Descending	0.463	MMR	up	0.199722469582647
KRAS_1213	Descending	0.463	ROS	dn	0
KRAS_1213	Descending	0.463	clock5	dn	0.209803646189714
KRAS_1213	Descending	0.463	BER	dn	0
KRAS_1213	Splenic flexure	0.548	clock1	up	0.148533457629693
KRAS_1213	Splenic flexure	0.548	APOBEC	up	0.0097546487890335
KRAS_1213	Splenic flexure	0.548	unknown	up	0.195759093640495
KRAS_1213	Splenic flexure	0.548	MMR	up	0
KRAS_1213	Splenic flexure	0.548	ROS	dn	0.0508266967112625
KRAS_1213	Splenic flexure	0.548	clock5	dn	0.551320355919601
KRAS_1213	Splenic flexure	0.548	BER	dn	0.0438057473099148
KRAS_1213	Transverse	0.699	HR	up	0.0333833927568053
KRAS_1213	Transverse	0.699	clock1	up	0.246703889124135
KRAS_1213	Transverse	0.699	APOBEC	up	0.00260994584509731
KRAS_1213	Transverse	0.699	unknown	up	0.253560782298214
KRAS_1213	Transverse	0.699	POLE	up	0.0183592142963488
KRAS_1213	Transverse	0.699	MMR	up	0.0833215381933963
KRAS_1213	Transverse	0.699	ROS	dn	0.0473269414865441
KRAS_1213	Transverse	0.699	clock5	dn	0.3140852001963
KRAS_1213	Transverse	0.699	BER	dn	0.00064909580315943
KRAS_1213	Hepatic flexure	0.851	clock1	up	0.238697291534876
KRAS_1213	Hepatic flexure	0.851	APOBEC	up	0.000179778645182054
KRAS_1213	Hepatic flexure	0.851	unknown	up	0.0899800063213656
KRAS_1213	Hepatic flexure	0.851	POLE	up	0.00894170870458065
KRAS_1213	Hepatic flexure	0.851	MMR	up	0.209980948934468
KRAS_1213	Hepatic flexure	0.851	ROS	dn	0.0858691451868145
KRAS_1213	Hepatic flexure	0.851	clock5	dn	0.2695193552715
KRAS_1213	Hepatic flexure	0.851	BER	dn	0.0968317654012124
KRAS_1213	Ascending	0.926	HR	up	0.037139148556143
KRAS_1213	Ascending	0.926	clock1	up	0.175415756155685
KRAS_1213	Ascending	0.926	APOBEC	up	0.00100556632803953
KRAS_1213	Ascending	0.926	unknown	up	0.197474700809445
KRAS_1213	Ascending	0.926	POLE	up	0.000906119409939183
KRAS_1213	Ascending	0.926	MMR	up	0.110845485759079
KRAS_1213	Ascending	0.926	ROS	dn	0.089670543150214
KRAS_1213	Ascending	0.926	clock5	dn	0.331382453571277
KRAS_1213	Ascending	0.926	BER	dn	0.0561602262601789
KRAS_1213	Cecum	1	HR	up	0.0212651245472583
KRAS_1213	Cecum	1	clock1	up	0.166902286553428
KRAS_1213	Cecum	1	APOBEC	up	0.00151829017611069
KRAS_1213	Cecum	1	unknown	up	0.110685199084086
KRAS_1213	Cecum	1	POLE	up	0.00336401069839118
KRAS_1213	Cecum	1	MMR	up	0.164307879395658
KRAS_1213	Cecum	1	ROS	dn	0.0960138734360894
KRAS_1213	Cecum	1	clock5	dn	0.36842996473514
KRAS_1213	Cecum	1	BER	dn	0.0675133713738395
PIK3CA_hel	Rectum	0.055	HR	up	0
PIK3CA_hel	Rectum	0.055	clock1	up	0.102190442305354
PIK3CA_hel	Rectum	0.055	APOBEC	up	0.0553869696841431
PIK3CA_hel	Rectum	0.055	unknown	up	0.327587564783475
PIK3CA_hel	Rectum	0.055	POLE	up	0.0463370164562697
PIK3CA_hel	Rectum	0.055	MMR	up	0.0401334178461289
PIK3CA_hel	Rectum	0.055	ROS	dn	0.0763408467325555
PIK3CA_hel	Rectum	0.055	clock5	dn	0.268861519184974
PIK3CA_hel	Rectum	0.055	BER	dn	0.0831622230070987
PIK3CA_hel	Rectosigmoid	0.11	HR	up	0.00589623417858692
PIK3CA_hel	Rectosigmoid	0.11	clock1	up	0.0250268350524668
PIK3CA_hel	Rectosigmoid	0.11	APOBEC	up	0.234226235067833
PIK3CA_hel	Rectosigmoid	0.11	unknown	up	0.131994406169095
PIK3CA_hel	Rectosigmoid	0.11	POLE	up	0
PIK3CA_hel	Rectosigmoid	0.11	MMR	up	0
PIK3CA_hel	Rectosigmoid	0.11	ROS	dn	0.276347995518538
PIK3CA_hel	Rectosigmoid	0.11	clock5	dn	0.189357333041715
PIK3CA_hel	Rectosigmoid	0.11	BER	dn	0.137150960971765
PIK3CA_hel	Sigmoid	0.244	HR	up	0.0180989376640171
PIK3CA_hel	Sigmoid	0.244	clock1	up	0.0777026168456828
PIK3CA_hel	Sigmoid	0.244	APOBEC	up	0.113034615203313
PIK3CA_hel	Sigmoid	0.244	unknown	up	0.223671437471509
PIK3CA_hel	Sigmoid	0.244	POLE	up	0.0156869484189016
PIK3CA_hel	Sigmoid	0.244	MMR	up	0.0218586893968695
PIK3CA_hel	Sigmoid	0.244	ROS	dn	0.129226836958158
PIK3CA_hel	Sigmoid	0.244	clock5	dn	0.264272393854937
PIK3CA_hel	Sigmoid	0.244	BER	dn	0.136447524186612
PIK3CA_hel	Descending	0.463	HR	up	0
PIK3CA_hel	Descending	0.463	clock1	up	0.0016875561928484
PIK3CA_hel	Descending	0.463	APOBEC	up	0.837747728991188
PIK3CA_hel	Descending	0.463	unknown	up	0.160564714815963
PIK3CA_hel	Descending	0.463	POLE	up	0
PIK3CA_hel	Descending	0.463	MMR	up	0
PIK3CA_hel	Descending	0.463	ROS	dn	0
PIK3CA_hel	Descending	0.463	clock5	dn	0
PIK3CA_hel	Descending	0.463	BER	dn	0
PIK3CA_hel	Splenic flexure	0.548	clock1	up	0.104617353678248
PIK3CA_hel	Splenic flexure	0.548	APOBEC	up	0
PIK3CA_hel	Splenic flexure	0.548	unknown	up	0
PIK3CA_hel	Splenic flexure	0.548	MMR	up	0
PIK3CA_hel	Splenic flexure	0.548	ROS	dn	0
PIK3CA_hel	Splenic flexure	0.548	clock5	dn	0.895382646321752
PIK3CA_hel	Splenic flexure	0.548	BER	dn	0
PIK3CA_hel	Transverse	0.699	HR	up	0
PIK3CA_hel	Transverse	0.699	clock1	up	0.0835335352179837
PIK3CA_hel	Transverse	0.699	APOBEC	up	0.0114677646984498
PIK3CA_hel	Transverse	0.699	unknown	up	0.226412473735747
PIK3CA_hel	Transverse	0.699	POLE	up	0.00858894131701517
PIK3CA_hel	Transverse	0.699	MMR	up	0.234824776616396
PIK3CA_hel	Transverse	0.699	ROS	dn	0.0504830321618262
PIK3CA_hel	Transverse	0.699	clock5	dn	0.231947807065256
PIK3CA_hel	Transverse	0.699	BER	dn	0.152741669187327
PIK3CA_hel	Hepatic flexure	0.851	clock1	up	0.030236462734337
PIK3CA_hel	Hepatic flexure	0.851	APOBEC	up	0
PIK3CA_hel	Hepatic flexure	0.851	unknown	up	0.876994058545418
PIK3CA_hel	Hepatic flexure	0.851	POLE	up	0
PIK3CA_hel	Hepatic flexure	0.851	MMR	up	0
PIK3CA_hel	Hepatic flexure	0.851	ROS	dn	0.0927694787202452
PIK3CA_hel	Hepatic flexure	0.851	clock5	dn	0
PIK3CA_hel	Hepatic flexure	0.851	BER	dn	0
PIK3CA_hel	Ascending	0.926	HR	up	0
PIK3CA_hel	Ascending	0.926	clock1	up	0.107257697693401
PIK3CA_hel	Ascending	0.926	APOBEC	up	0
PIK3CA_hel	Ascending	0.926	unknown	up	0.316262169709295
PIK3CA_hel	Ascending	0.926	POLE	up	0.0584727848692281
PIK3CA_hel	Ascending	0.926	MMR	up	0.0568947406499336
PIK3CA_hel	Ascending	0.926	ROS	dn	0.120418915926156
PIK3CA_hel	Ascending	0.926	clock5	dn	0.280809884757215
PIK3CA_hel	Ascending	0.926	BER	dn	0.0598838063947727
PIK3CA_hel	Cecum	1	HR	up	0
PIK3CA_hel	Cecum	1	clock1	up	0.076486778943726
PIK3CA_hel	Cecum	1	APOBEC	up	0.0785753259128426
PIK3CA_hel	Cecum	1	unknown	up	0.0978440671200521
PIK3CA_hel	Cecum	1	POLE	up	0.00568728272578953
PIK3CA_hel	Cecum	1	MMR	up	0.227730232425545
PIK3CA_hel	Cecum	1	ROS	dn	0.0405924416200175
PIK3CA_hel	Cecum	1	clock5	dn	0.407889235559842
PIK3CA_hel	Cecum	1	BER	dn	0.0651946356921858
PIK3CA_kin	Rectum	0.055	HR	up	0
PIK3CA_kin	Rectum	0.055	clock1	up	0.012136989045123
PIK3CA_kin	Rectum	0.055	APOBEC	up	0.0039365581495133
PIK3CA_kin	Rectum	0.055	unknown	up	0.54967449133493
PIK3CA_kin	Rectum	0.055	POLE	up	0.00367744403913286
PIK3CA_kin	Rectum	0.055	MMR	up	0.057339719928906
PIK3CA_kin	Rectum	0.055	ROS	dn	0.254885375599516
PIK3CA_kin	Rectum	0.055	clock5	dn	0.0224688087013139
PIK3CA_kin	Rectum	0.055	BER	dn	0.0958806132015646
PIK3CA_kin	Rectosigmoid	0.11	HR	up	0
PIK3CA_kin	Rectosigmoid	0.11	clock1	up	0.00193001462777507
PIK3CA_kin	Rectosigmoid	0.11	APOBEC	up	0
PIK3CA_kin	Rectosigmoid	0.11	unknown	up	0
PIK3CA_kin	Rectosigmoid	0.11	POLE	up	0
PIK3CA_kin	Rectosigmoid	0.11	MMR	up	0
PIK3CA_kin	Rectosigmoid	0.11	ROS	dn	0
PIK3CA_kin	Rectosigmoid	0.11	clock5	dn	0.998069985372225
PIK3CA_kin	Rectosigmoid	0.11	BER	dn	0
PIK3CA_kin	Sigmoid	0.244	HR	up	0
PIK3CA_kin	Sigmoid	0.244	clock1	up	0.17512346326137
PIK3CA_kin	Sigmoid	0.244	APOBEC	up	0.00043711942659916
PIK3CA_kin	Sigmoid	0.244	unknown	up	0.0761958895918936
PIK3CA_kin	Sigmoid	0.244	POLE	up	0.100539465667432
PIK3CA_kin	Sigmoid	0.244	MMR	up	0.306109741044796
PIK3CA_kin	Sigmoid	0.244	ROS	dn	0.198152590480551
PIK3CA_kin	Sigmoid	0.244	clock5	dn	0.137476973690305
PIK3CA_kin	Sigmoid	0.244	BER	dn	0.0059647568370524
PIK3CA_kin	Descending	0.463	HR	up	0
PIK3CA_kin	Descending	0.463	clock1	up	0.00367380459435426
PIK3CA_kin	Descending	0.463	APOBEC	up	0
PIK3CA_kin	Descending	0.463	unknown	up	0
PIK3CA_kin	Descending	0.463	POLE	up	0
PIK3CA_kin	Descending	0.463	MMR	up	0
PIK3CA_kin	Descending	0.463	ROS	dn	0
PIK3CA_kin	Descending	0.463	clock5	dn	0.996326195405646
PIK3CA_kin	Descending	0.463	BER	dn	0
PIK3CA_kin	Transverse	0.699	HR	up	0
PIK3CA_kin	Transverse	0.699	clock1	up	0.0121548124685834
PIK3CA_kin	Transverse	0.699	APOBEC	up	0
PIK3CA_kin	Transverse	0.699	unknown	up	0
PIK3CA_kin	Transverse	0.699	POLE	up	0
PIK3CA_kin	Transverse	0.699	MMR	up	0.987845187531417
PIK3CA_kin	Transverse	0.699	ROS	dn	0
PIK3CA_kin	Transverse	0.699	clock5	dn	0
PIK3CA_kin	Transverse	0.699	BER	dn	0
PIK3CA_kin	Ascending	0.926	HR	up	0
PIK3CA_kin	Ascending	0.926	clock1	up	0.138846490613062
PIK3CA_kin	Ascending	0.926	APOBEC	up	0
PIK3CA_kin	Ascending	0.926	unknown	up	0.17108274958414
PIK3CA_kin	Ascending	0.926	POLE	up	0.000509942925905736
PIK3CA_kin	Ascending	0.926	MMR	up	0.53997401034684
PIK3CA_kin	Ascending	0.926	ROS	dn	0
PIK3CA_kin	Ascending	0.926	clock5	dn	0.149125619617764
PIK3CA_kin	Ascending	0.926	BER	dn	0.000461186912288851
PIK3CA_kin	Cecum	1	HR	up	0
PIK3CA_kin	Cecum	1	clock1	up	0.120244679714408
PIK3CA_kin	Cecum	1	APOBEC	up	0
PIK3CA_kin	Cecum	1	unknown	up	0.0283130578567021
PIK3CA_kin	Cecum	1	POLE	up	0
PIK3CA_kin	Cecum	1	MMR	up	0.548113797221439
PIK3CA_kin	Cecum	1	ROS	dn	0.0987204514506018
PIK3CA_kin	Cecum	1	clock5	dn	0.20460801375685
PIK3CA_kin	Cecum	1	BER	dn	0
TP53	Rectum	0.055	HR	up	0.0511217624912313
TP53	Rectum	0.055	clock1	up	0.504091901910847
TP53	Rectum	0.055	APOBEC	up	0.00429124096343876
TP53	Rectum	0.055	unknown	up	0.168785729681019
TP53	Rectum	0.055	POLE	up	0.010884188258511
TP53	Rectum	0.055	MMR	up	0.0539892703170623
TP53	Rectum	0.055	ROS	dn	0.0217482213397233
TP53	Rectum	0.055	clock5	dn	0.17315911950941
TP53	Rectum	0.055	BER	dn	0.0119285655287565
TP53	Rectosigmoid	0.11	HR	up	0.0500703933459674
TP53	Rectosigmoid	0.11	clock1	up	0.533537397874322
TP53	Rectosigmoid	0.11	APOBEC	up	0.00487313260035778
TP53	Rectosigmoid	0.11	unknown	up	0.145372528737892
TP53	Rectosigmoid	0.11	POLE	up	0.000469478628028198
TP53	Rectosigmoid	0.11	MMR	up	0.00979119831479042
TP53	Rectosigmoid	0.11	ROS	dn	0.0662865186025872
TP53	Rectosigmoid	0.11	clock5	dn	0.170374004125661
TP53	Rectosigmoid	0.11	BER	dn	0.0192253477703948
TP53	Sigmoid	0.244	HR	up	0.065802883380886
TP53	Sigmoid	0.244	clock1	up	0.467748509622427
TP53	Sigmoid	0.244	APOBEC	up	0.00859624152593151
TP53	Sigmoid	0.244	unknown	up	0.161876377847333
TP53	Sigmoid	0.244	POLE	up	0.0280471546881695
TP53	Sigmoid	0.244	MMR	up	0.0278807929647216
TP53	Sigmoid	0.244	ROS	dn	0.0269967744478458
TP53	Sigmoid	0.244	clock5	dn	0.194197256082299
TP53	Sigmoid	0.244	BER	dn	0.0188540094403857
TP53	Descending	0.463	HR	up	0.0124468786838999
TP53	Descending	0.463	clock1	up	0.543614871845166
TP53	Descending	0.463	APOBEC	up	0.11866551492025
TP53	Descending	0.463	unknown	up	0.0630838813651451
TP53	Descending	0.463	POLE	up	0
TP53	Descending	0.463	MMR	up	0
TP53	Descending	0.463	ROS	dn	0.0576879854164129
TP53	Descending	0.463	clock5	dn	0.127938356286355
TP53	Descending	0.463	BER	dn	0.0765625114827714
TP53	Splenic flexure	0.548	clock1	up	0.47367002422756
TP53	Splenic flexure	0.548	APOBEC	up	0.0359213371040597
TP53	Splenic flexure	0.548	unknown	up	0.167195529373204
TP53	Splenic flexure	0.548	MMR	up	0.0497243800157224
TP53	Splenic flexure	0.548	ROS	dn	0.0481118802696219
TP53	Splenic flexure	0.548	clock5	dn	0.225376849009832
TP53	Splenic flexure	0.548	BER	dn	0
TP53	Transverse	0.699	HR	up	0.0422686235032932
TP53	Transverse	0.699	clock1	up	0.480303771736963
TP53	Transverse	0.699	APOBEC	up	0.000360419508226786
TP53	Transverse	0.699	unknown	up	0.0830490894893202
TP53	Transverse	0.699	POLE	up	0.0192808316564801
TP53	Transverse	0.699	MMR	up	0.128006059784168
TP53	Transverse	0.699	ROS	dn	0.00962675420795902
TP53	Transverse	0.699	clock5	dn	0.23710445011359
TP53	Transverse	0.699	BER	dn	0
TP53	Hepatic flexure	0.851	clock1	up	0.894897278996684
TP53	Hepatic flexure	0.851	APOBEC	up	0.000207156341933915
TP53	Hepatic flexure	0.851	unknown	up	0.0165530845466846
TP53	Hepatic flexure	0.851	POLE	up	0
TP53	Hepatic flexure	0.851	MMR	up	0.0614034087312341
TP53	Hepatic flexure	0.851	ROS	dn	0.0129325387597106
TP53	Hepatic flexure	0.851	clock5	dn	0.0122978659818795
TP53	Hepatic flexure	0.851	BER	dn	0.00170866664187399
TP53	Ascending	0.926	HR	up	0.027116546234065
TP53	Ascending	0.926	clock1	up	0.460923782570708
TP53	Ascending	0.926	APOBEC	up	0.000401259072528022
TP53	Ascending	0.926	unknown	up	0.115201362491737
TP53	Ascending	0.926	POLE	up	0.00019728393037984
TP53	Ascending	0.926	MMR	up	0.104288544846873
TP53	Ascending	0.926	ROS	dn	0.0571248657124404
TP53	Ascending	0.926	clock5	dn	0.193965954027798
TP53	Ascending	0.926	BER	dn	0.0407804011134714
TP53	Cecum	1	HR	up	0.0192379285329356
TP53	Cecum	1	clock1	up	0.55807844065481
TP53	Cecum	1	APOBEC	up	0.0130014485061712
TP53	Cecum	1	unknown	up	0.133881660907506
TP53	Cecum	1	POLE	up	0.0137184454738811
TP53	Cecum	1	MMR	up	0.0900875030428783
TP53	Cecum	1	ROS	dn	0.0247005153384357
TP53	Cecum	1	clock5	dn	0.127849740524741
TP53	Cecum	1	BER	dn	0.0194443170186404
