## Supplementary Data and Codes for "Sisyphus at the splenic flexure: sidedness in colorectal cancer": freq_trend_test.csv

group	n_carrier	OR_axis	P_trend	P_nonlin	P_cubic
BRAF_V600E	64	28.4015152957044	4.68959997739431e-12	0.814703385319844	0.478552266604319
KRAS_1213	324	1.95652371719007	3.90089599794349e-05	0.568386526058549	0.110386503800059
PIK3CA_hel	91	3.14370156022187	1.85998790021877e-05	0.142524802559334	0.485894703595582
PIK3CA_kin	42	3.59837590141001	0.00100948658810341	0.0755654801494893	0.0769958698912562
APC	537	0.9874301044002	0.934076163967562	0.0313117018757714	0.00611470084161754
TP53	530	0.365696703350693	1.39342981741415e-10	0.718200887046572	0.191407768966199
