## Supplementary Data and Codes for "Sisyphus at the splenic flexure: sidedness in colorectal cancer": mut_trend_test.csv

group	n_mut	RR_axis	P_trend	P_nonlin	P_cubic
BRAF_V600E	64	23.2338204115078	2.68880150989118e-11	0.914530420348133	0.469126051441654
KRAS_1213	333	1.58307898668452	0.00044458175081052	0.792639633244981	0.190463037857659
PIK3CA_hel	91	2.82374588301191	4.52807880970895e-05	0.153370722986561	0.485031762303678
PIK3CA_kin	44	3.26447459946846	0.00141438450764133	0.102801291146611	0.145709603568617
APC	743	1.04101581498331	0.653291380500055	0.104578044042781	0.0842398235815353
TP53	557	0.605730326824841	5.83720416667708e-06	0.437728821145036	0.274159454919491
