## Supplementary Data and Codes for "Sisyphus at the splenic flexure: sidedness in colorectal cancer": mutation_flatness_test.csv

group	n	b	fold	fold_lo	fold_hi	P_linear	P_nonlin
BRAF_V600E	1027	-0.474773243380398	0.622026089007632	0.554895770113667	0.697277716366215	9.91307902153181e-16	0.205996135771023
KRAS_1213	1027	0.237019840050834	1.26746626412094	1.19818973936983	1.34074819529801	3.97750003444374e-16	0.773832176240228
PIK3CA_hel	1027	-0.0557878861394586	0.945739719119292	0.896667754703487	0.997497246475211	0.0401737844756397	0.0154341107649058
PIK3CA_kin	1027	0.0198040918866494	1.02000149388337	0.988293040551731	1.0527272831381	0.218770196810325	0.000584610680105026
APC	1027	0.148811235132625	1.16045391560356	1.10861699396627	1.21471463775938	2.51350011731785e-10	0.309234698025287
TP53	1027	0.0808926919255247	1.08425454105689	1.05453018597162	1.11481674535405	1.4755728298944e-08	0.0679200542054445
