## Supplementary Data and Codes for "Sisyphus at the splenic flexure: sidedness in colorectal cancer": neutral_trend_test.csv

group	n_bins	fold_axis	P_trend	P_nonlin
BRAF_V600E	8	2.6756392090562	0.0129952797991145	0.116561039128406
KRAS_1213	9	3.12171883479896	0.139868080896506	0.0583222977694991
PIK3CA_hel	9	3.88408450839802	0.00671857545328136	0.526493730383286
PIK3CA_kin	7	3.59791227439916	0.221707772215963	0.41073972352922
APC	9	3.78511760629214	0.07046383429788	0.18819460282661
TP53	9	2.20977043857255	0.357147390983825	0.116044974359621
