## Supplementary Data and Codes for "Sisyphus at the splenic flexure: sidedness in colorectal cancer": rare_driver_summary.csv

sel_id	subsite_short	freq_id	label	tex	n	carriers	prev	prev_lo	prev_hi	neutral_rate	selection_intensity	ci_low_95	ci_high_95	n_sel_carriers	sbs_top3
BRAF_class2	Rectum	BRAF_cl2	BRAF non-V600E class 2	\textit{BRAF} non-V600E class 2	382	0	0	0	0.995641734846631		0	0	808.392606211771	0
BRAF_class2	Rectosigmoid	BRAF_cl2	BRAF non-V600E class 2	\textit{BRAF} non-V600E class 2	75	0	0	0	4.87255459047001		0	0	3802.1117789698	0
BRAF_class2	Sigmoid	BRAF_cl2	BRAF non-V600E class 2	\textit{BRAF} non-V600E class 2	159	1	0.628930817610063	0.11110528093919	3.47618445337931	1.20729506623665e-06	957.515511075327	54.6347632236021	4215.97600021591	1	unknown 89%; ROS 11%; clock SBS1 0%
BRAF_class2	Descending	BRAF_cl2	BRAF non-V600E class 2	\textit{BRAF} non-V600E class 2	19	0	0	0	16.8184365368451		0	0	13415.4728334057	0
BRAF_class2	Splenic flexure	BRAF_cl2	BRAF non-V600E class 2	\textit{BRAF} non-V600E class 2	8	0	0	0	32.4415619510877		0	0	40538.8290087101	0
BRAF_class2	Transverse	BRAF_cl2	BRAF non-V600E class 2	\textit{BRAF} non-V600E class 2	32	0	0	0	10.7182715057364		0	0	11582.4016084361	0
BRAF_class2	Hepatic flexure	BRAF_cl2	BRAF non-V600E class 2	\textit{BRAF} non-V600E class 2	14	0	0	0	21.5317011927181		0	0	29338.3243923035	0
BRAF_class2	Ascending	BRAF_cl2	BRAF non-V600E class 2	\textit{BRAF} non-V600E class 2	130	1	0.769230769230769	0.135913925305271	4.22864836325075	1.82552156956514e-06	1514.64378611218	86.4239266228292	6669.01649408341	1
BRAF_class2	Cecum	BRAF_cl2	BRAF non-V600E class 2	\textit{BRAF} non-V600E class 2	208	2	0.961538461538461	0.2640802695424	3.43755340391928	7.7509216310435e-06	2896.81195221264	720.399130015398	7511.80297506998	3	clock SBS5 74%; ROS 15%; unknown 6%
BRAF_class3	Rectum	BRAF_cl3	BRAF non-V600E class 3	\textit{BRAF} non-V600E class 3	382	2	0.523560209424084	0.143693701373463	1.88864288441718	1.19912756802932e-06	750.103969685904	124.726783005717	2316.20277712615	2	clock SBS5 71%; clock SBS1 17%; unknown 12%
BRAF_class3	Rectosigmoid	BRAF_cl3	BRAF non-V600E class 3	\textit{BRAF} non-V600E class 3	75	0	0	0	4.87255459047001		0	0	3488.40353082297	0
BRAF_class3	Sigmoid	BRAF_cl3	BRAF non-V600E class 3	\textit{BRAF} non-V600E class 3	159	3	1.88679245283019	0.643709438573759	5.39995507958376	2.60288956992215e-06	2512.24650302154	624.759453696463	6514.64919684142	3	unknown 37%; clock SBS5 27%; dBER 17%
BRAF_class3	Descending	BRAF_cl3	BRAF non-V600E class 3	\textit{BRAF} non-V600E class 3	19	0	0	0	16.8184365368451		0	0	12708.8039137105	0
BRAF_class3	Splenic flexure	BRAF_cl3	BRAF non-V600E class 3	\textit{BRAF} non-V600E class 3	8	0	0	0	32.4415619510877		0	0	30767.303996733	0
BRAF_class3	Transverse	BRAF_cl3	BRAF non-V600E class 3	\textit{BRAF} non-V600E class 3	32	0	0	0	10.7182715057364		0	0	9807.66230410457	0
BRAF_class3	Hepatic flexure	BRAF_cl3	BRAF non-V600E class 3	\textit{BRAF} non-V600E class 3	14	0	0	0	21.5317011927181		0	0	22119.7939210385	0
BRAF_class3	Ascending	BRAF_cl3	BRAF non-V600E class 3	\textit{BRAF} non-V600E class 3	130	1	0.769230769230769	0.135913925305271	4.22864836325075	1.57090893767395e-06	1252.11999922183	71.4446239314089	5513.11466774246	1	dPOLE 79%; dMMR 21%; clock SBS1 0%
BRAF_class3	Cecum	BRAF_cl3	BRAF non-V600E class 3	\textit{BRAF} non-V600E class 3	208	3	1.44230769230769	0.491696834613238	4.15403846950078	6.71344646394138e-06	1587.17341209752	263.913850374681	4900.95552061365	2	unknown 46%; APOBEC 43%; clock SBS5 6%
KRAS_146	Rectum	KRAS_146	KRAS codon 146	\textit{KRAS} codon 146	382	9	2.35602094240838	1.24434931089732	4.41641925319738	3.0577605303826e-06	2554.37627878081	1167.24201381021	4755.25618020451	8	dHR 31%; dBER 22%; clock SBS5 17%
KRAS_146	Rectosigmoid	KRAS_146	KRAS codon 146	\textit{KRAS} codon 146	75	2	2.66666666666667	0.734353502360055	9.21166484328488	3.70726274902444e-07	4165.68565967642	692.646405102859	12863.9585171518	2	clock SBS5 95%; unknown 5%; clock SBS1 0%
KRAS_146	Sigmoid	KRAS_146	KRAS codon 146	\textit{KRAS} codon 146	159	4	2.51572327044025	0.98255105768679	6.28930085239024	2.53496006112061e-06	2999.43003132685	931.066543568951	6969.42588958047	4	clock SBS5 40%; dMMR 25%; dBER 13%
KRAS_146	Descending	KRAS_146	KRAS codon 146	\textit{KRAS} codon 146	19	0	0	0	16.8184365368451		0	0	11845.9498783407	0
KRAS_146	Splenic flexure	KRAS_146	KRAS codon 146	\textit{KRAS} codon 146	8	0	0	0	32.4415619510877		0	0	30571.8618796795	0
KRAS_146	Transverse	KRAS_146	KRAS codon 146	\textit{KRAS} codon 146	32	2	6.25	1.73102031951572	20.1474672480036	1.0150206397166e-05	3619.95164080586	601.652971442967	11190.4036233694	2	dMMR 50%; clock SBS5 47%; unknown 3%
KRAS_146	Hepatic flexure	KRAS_146	KRAS codon 146	\textit{KRAS} codon 146	14	0	0	0	21.5317011927181		0	0	7584.94461058638	0
KRAS_146	Ascending	KRAS_146	KRAS codon 146	\textit{KRAS} codon 146	130	5	3.84615384615385	1.65381824544579	8.68795890007548	7.20053156924532e-06	2492.19886045502	893.638248112533	5357.14512262134	5	dMMR 45%; unknown 13%; dPOLE 12%
KRAS_146	Cecum	KRAS_146	KRAS codon 146	\textit{KRAS} codon 146	208	8	3.84615384615385	1.96154338990466	7.40470006747104	2.83563087550505e-05	2041.24360356436	877.037731603454	3948.05693106884	7	dMMR 39%; clock SBS5 24%; unknown 17%
KRAS_61	Rectum	KRAS_61	KRAS codon 61	\textit{KRAS} codon 61	382	6	1.57068062827225	0.721783766933926	3.38394252074475	1.33519210113051e-06	2047.46365285282	813.778520142368	4148.95745354371	6	unknown 63%; clock SBS5 12%; ROS 11%
KRAS_61	Rectosigmoid	KRAS_61	KRAS codon 61	\textit{KRAS} codon 61	75	0	0	0	4.87255459047001		0	0	2695.60940741021	0
KRAS_61	Sigmoid	KRAS_61	KRAS codon 61	\textit{KRAS} codon 61	159	0	0	0	2.35910234239899		0	0	1543.6636736827	0
KRAS_61	Descending	KRAS_61	KRAS codon 61	\textit{KRAS} codon 61	19	0	0	0	16.8184365368451		0	0	13823.6859714907	0
KRAS_61	Splenic flexure	KRAS_61	KRAS codon 61	\textit{KRAS} codon 61	8	0	0	0	32.4415619510877		0	0	26509.6160893772	0
KRAS_61	Transverse	KRAS_61	KRAS codon 61	\textit{KRAS} codon 61	32	0	0	0	10.7182715057364		0	0	7553.19679726284	0
KRAS_61	Hepatic flexure	KRAS_61	KRAS codon 61	\textit{KRAS} codon 61	14	0	0	0	21.5317011927181		0	0	17521.7431511451	0
KRAS_61	Ascending	KRAS_61	KRAS codon 61	\textit{KRAS} codon 61	130	2	1.53846153846154	0.422911723104161	5.43595427969318	4.09996772806794e-06	2026.26149642553	336.919149921841	6257.06684633443	2	dPOLE 48%; clock SBS5 22%; unknown 21%
KRAS_61	Cecum	KRAS_61	KRAS codon 61	\textit{KRAS} codon 61	208	5	2.40384615384615	1.03103533691451	5.50290322850418	8.70949145282574e-06	3658.74573749379	1312.01157088322	7863.85829329378	5	clock SBS5 48%; unknown 22%; dMMR 18%
NRAS_Q61_G12_G13	Rectum	NRAS	NRAS Q61/G12/G13	\textit{NRAS} Q61/G12/G13	382	17	4.45026178010471	2.79679640309248	7.01075156477827	7.03622478159603e-06	1727.07561478736	1030.65865032764	2683.10102530983	17	clock SBS5 37%; unknown 29%; clock SBS1 11%
NRAS_Q61_G12_G13	Rectosigmoid	NRAS	NRAS Q61/G12/G13	\textit{NRAS} Q61/G12/G13	75	10	13.3333333333333	7.40650509941473	22.83336826693	3.25839384168494e-06	5032.57301799481	2520.68546271711	8832.19790830372	10	clock SBS5 42%; unknown 19%; dHR 18%
NRAS_Q61_G12_G13	Sigmoid	NRAS	NRAS Q61/G12/G13	\textit{NRAS} Q61/G12/G13	159	5	3.14465408805031	1.3505186979647	7.14952060403185	2.43639411523381e-06	1201.12800625686	430.712283672081	2581.70208964543	5	dHR 33%; clock SBS5 32%; dBER 15%
NRAS_Q61_G12_G13	Descending	NRAS	NRAS Q61/G12/G13	\textit{NRAS} Q61/G12/G13	19	2	10.5263157894737	2.93579413950966	31.3945504948417	2.0695818341725e-06	4222.93905464337	702.013679215434	13047.8584928293	2	dBER 36%; clock SBS5 25%; unknown 19%
NRAS_Q61_G12_G13	Splenic flexure	NRAS	NRAS Q61/G12/G13	\textit{NRAS} Q61/G12/G13	8	0	0	0	32.4415619510877		0	0	9052.3440487316	0
NRAS_Q61_G12_G13	Transverse	NRAS	NRAS Q61/G12/G13	\textit{NRAS} Q61/G12/G13	32	1	3.125	0.553771736255095	15.7446078003727	8.51928967620149e-07	1152.02993291042	65.7304416175071	5073.29309202171	1	clock SBS5 60%; clock SBS1 17%; unknown 14%
NRAS_Q61_G12_G13	Hepatic flexure	NRAS	NRAS Q61/G12/G13	\textit{NRAS} Q61/G12/G13	14	0	0	0	21.5317011927181		0	0	4794.10543209483	0
NRAS_Q61_G12_G13	Ascending	NRAS	NRAS Q61/G12/G13	\textit{NRAS} Q61/G12/G13	130	1	0.769230769230769	0.135913925305271	4.22864836325075	7.35390926068133e-06	274.528502361111	15.6642546389241	1208.76832324499	1	dMMR 100%; clock SBS1 0%; dPOLE 0%
NRAS_Q61_G12_G13	Cecum	NRAS	NRAS Q61/G12/G13	\textit{NRAS} Q61/G12/G13	208	14	6.73076923076923	4.05133570871706	10.9795175325727	2.40527824551825e-05	2528.04882769623	1424.06278139927	4093.52023888576	14	clock SBS5 38%; unknown 32%; clock SBS1 8%
