## Supplementary Data and Codes for "Sisyphus at the splenic flexure: sidedness in colorectal cancer": rare_driver_summary_wide.csv

Driver	Subsite	n	Carriers	Frequency	Neutral	Selection	SBS_top3
BRAF non-V600E class 2	Rectum	382	0	0.0% (0.0-1.0)	No observation	0 (0-808)	No observation
BRAF non-V600E class 2	Rectosigmoid	75	0	0.0% (0.0-4.9)	No observation	0 (0-3,802)	No observation
BRAF non-V600E class 2	Sigmoid	159	1	0.6% (0.1-3.5)	1.21e-06	958 (55-4,216)	unknown 89%; ROS 11%; clock SBS1 0%
BRAF non-V600E class 2	Descending	19	0	0.0% (0.0-16.8)	No observation	0 (0-13,415)	No observation
BRAF non-V600E class 2	Splenic flexure	8	0	0.0% (0.0-32.4)	No observation	0 (0-40,539)	No observation
BRAF non-V600E class 2	Transverse	32	0	0.0% (0.0-10.7)	No observation	0 (0-11,582)	No observation
BRAF non-V600E class 2	Hepatic flexure	14	0	0.0% (0.0-21.5)	No observation	0 (0-29,338)	No observation
BRAF non-V600E class 2	Ascending	130	1	0.8% (0.1-4.2)	1.83e-06	1,515 (86-6,669)	No observation
BRAF non-V600E class 2	Cecum	208	2	1.0% (0.3-3.4)	7.75e-06	2,897 (720-7,512)	clock SBS5 74%; ROS 15%; unknown 6%
BRAF non-V600E class 3	Rectum	382	2	0.5% (0.1-1.9)	1.20e-06	750 (125-2,316)	clock SBS5 71%; clock SBS1 17%; unknown 12%
BRAF non-V600E class 3	Rectosigmoid	75	0	0.0% (0.0-4.9)	No observation	0 (0-3,488)	No observation
BRAF non-V600E class 3	Sigmoid	159	3	1.9% (0.6-5.4)	2.60e-06	2,512 (625-6,515)	unknown 37%; clock SBS5 27%; dBER 17%
BRAF non-V600E class 3	Descending	19	0	0.0% (0.0-16.8)	No observation	0 (0-12,709)	No observation
BRAF non-V600E class 3	Splenic flexure	8	0	0.0% (0.0-32.4)	No observation	0 (0-30,767)	No observation
BRAF non-V600E class 3	Transverse	32	0	0.0% (0.0-10.7)	No observation	0 (0-9,808)	No observation
BRAF non-V600E class 3	Hepatic flexure	14	0	0.0% (0.0-21.5)	No observation	0 (0-22,120)	No observation
BRAF non-V600E class 3	Ascending	130	1	0.8% (0.1-4.2)	1.57e-06	1,252 (71-5,513)	dPOLE 79%; dMMR 21%; clock SBS1 0%
BRAF non-V600E class 3	Cecum	208	3	1.4% (0.5-4.2)	6.71e-06	1,587 (264-4,901)	unknown 46%; APOBEC 43%; clock SBS5 6%
KRAS codon 146	Rectum	382	9	2.4% (1.2-4.4)	3.06e-06	2,554 (1,167-4,755)	dHR 31%; dBER 22%; clock SBS5 17%
KRAS codon 146	Rectosigmoid	75	2	2.7% (0.7-9.2)	3.71e-07	4,166 (693-12,864)	clock SBS5 95%; unknown 5%; clock SBS1 0%
KRAS codon 146	Sigmoid	159	4	2.5% (1.0-6.3)	2.53e-06	2,999 (931-6,969)	clock SBS5 40%; dMMR 25%; dBER 13%
KRAS codon 146	Descending	19	0	0.0% (0.0-16.8)	No observation	0 (0-11,846)	No observation
KRAS codon 146	Splenic flexure	8	0	0.0% (0.0-32.4)	No observation	0 (0-30,572)	No observation
KRAS codon 146	Transverse	32	2	6.2% (1.7-20.1)	1.02e-05	3,620 (602-11,190)	dMMR 50%; clock SBS5 47%; unknown 3%
KRAS codon 146	Hepatic flexure	14	0	0.0% (0.0-21.5)	No observation	0 (0-7,585)	No observation
KRAS codon 146	Ascending	130	5	3.8% (1.7-8.7)	7.20e-06	2,492 (894-5,357)	dMMR 45%; unknown 13%; dPOLE 12%
KRAS codon 146	Cecum	208	8	3.8% (2.0-7.4)	2.84e-05	2,041 (877-3,948)	dMMR 39%; clock SBS5 24%; unknown 17%
KRAS codon 61	Rectum	382	6	1.6% (0.7-3.4)	1.34e-06	2,047 (814-4,149)	unknown 63%; clock SBS5 12%; ROS 11%
KRAS codon 61	Rectosigmoid	75	0	0.0% (0.0-4.9)	No observation	0 (0-2,696)	No observation
KRAS codon 61	Sigmoid	159	0	0.0% (0.0-2.4)	No observation	0 (0-1,544)	No observation
KRAS codon 61	Descending	19	0	0.0% (0.0-16.8)	No observation	0 (0-13,824)	No observation
KRAS codon 61	Splenic flexure	8	0	0.0% (0.0-32.4)	No observation	0 (0-26,510)	No observation
KRAS codon 61	Transverse	32	0	0.0% (0.0-10.7)	No observation	0 (0-7,553)	No observation
KRAS codon 61	Hepatic flexure	14	0	0.0% (0.0-21.5)	No observation	0 (0-17,522)	No observation
KRAS codon 61	Ascending	130	2	1.5% (0.4-5.4)	4.10e-06	2,026 (337-6,257)	dPOLE 48%; clock SBS5 22%; unknown 21%
KRAS codon 61	Cecum	208	5	2.4% (1.0-5.5)	8.71e-06	3,659 (1,312-7,864)	clock SBS5 48%; unknown 22%; dMMR 18%
NRAS Q61/G12/G13	Rectum	382	17	4.5% (2.8-7.0)	7.04e-06	1,727 (1,031-2,683)	clock SBS5 37%; unknown 29%; clock SBS1 11%
NRAS Q61/G12/G13	Rectosigmoid	75	10	13.3% (7.4-22.8)	3.26e-06	5,033 (2,521-8,832)	clock SBS5 42%; unknown 19%; dHR 18%
NRAS Q61/G12/G13	Sigmoid	159	5	3.1% (1.4-7.1)	2.44e-06	1,201 (431-2,582)	dHR 33%; clock SBS5 32%; dBER 15%
NRAS Q61/G12/G13	Descending	19	2	10.5% (2.9-31.4)	2.07e-06	4,223 (702-13,048)	dBER 36%; clock SBS5 25%; unknown 19%
NRAS Q61/G12/G13	Splenic flexure	8	0	0.0% (0.0-32.4)	No observation	0 (0-9,052)	No observation
NRAS Q61/G12/G13	Transverse	32	1	3.1% (0.6-15.7)	8.52e-07	1,152 (66-5,073)	clock SBS5 60%; clock SBS1 17%; unknown 14%
NRAS Q61/G12/G13	Hepatic flexure	14	0	0.0% (0.0-21.5)	No observation	0 (0-4,794)	No observation
NRAS Q61/G12/G13	Ascending	130	1	0.8% (0.1-4.2)	7.35e-06	275 (16-1,209)	dMMR 100%; clock SBS1 0%; dPOLE 0%
NRAS Q61/G12/G13	Cecum	208	14	6.7% (4.1-11.0)	2.41e-05	2,528 (1,424-4,094)	clock SBS5 38%; unknown 32%; clock SBS1 8%
