## Supplementary Data and Codes for "Sisyphus at the splenic flexure: sidedness in colorectal cancer": rare_selection_carrier_n_wide.csv

group	Rectum	Rectosigmoid	Sigmoid	Descending	Splenic flexure	Transverse	Hepatic flexure	Ascending	Cecum
BRAF_class2			1					1	3
BRAF_class3	2		3					1	2
KRAS_146	8	2	4			2		5	7
KRAS_61	6							2	5
NRAS_Q61_G12_G13	17	10	5	2		1		1	14
