## Supplementary Data and Codes for "Sisyphus at the splenic flexure: sidedness in colorectal cancer": rare_selection_intensity.csv

group	subsite_short	bin_value	selection_intensity	ci_low_95	ci_high_95	included_with_variant
BRAF_class2	Sigmoid	0.244	5455.57346797979	311.288344526202	24021.256126273	1
BRAF_class2	Ascending	0.926	5084.45310568761	290.113087362637	22387.1133899789	1
BRAF_class2	Cecum	1	1868.20393055558	464.597898967638	4844.49042748849	3
BRAF_class3	Rectum	0.055	4361.67718493625	725.257241596814	13468.1691765806	2
BRAF_class3	Sigmoid	0.244	7293.51432063209	1813.79390098616	18913.1795421971	3
BRAF_class3	Ascending	0.926	5534.59131820884	315.797898807631	24368.9372310497	1
BRAF_class3	Cecum	1	1440.01630187589	239.442467309108	4446.65871457001	2
KRAS_146	Rectum	0.055	6887.40769943632	3147.26435345496	12821.6196220759	8
KRAS_146	Rectosigmoid	0.11	102918.964567135	17112.1136005112	317852.634524927	2
KRAS_146	Sigmoid	0.244	10056.4675332084	3121.59077754631	23368.2322037794	4
KRAS_146	Transverse	0.699	7756.9441433194	1288.82220087411	23998.5918829394	2
KRAS_146	Ascending	0.926	7449.46549908432	2670.946590697	16015.6955797469	5
KRAS_146	Cecum	1	1187.72801032211	510.318792029051	2297.22627205923	7
KRAS_61	Rectum	0.055	11759.7927804183	4674.02486185793	23829.789511784	6
KRAS_61	Ascending	0.926	3767.9769906896	626.527021944315	11635.3707532828	2
KRAS_61	Cecum	1	2772.9199938118	994.352232069992	5959.98867613599	5
NRAS_Q61_G12_G13	Rectum	0.055	6469.36771827315	3860.67196617944	10050.57365819	17
NRAS_Q61_G12_G13	Rectosigmoid	0.11	43779.6532377543	21928.2917150357	76832.5943668812	10
NRAS_Q61_G12_G13	Sigmoid	0.244	13124.9525249175	4706.47817815617	28210.7482322776	5
NRAS_Q61_G12_G13	Descending	0.463	53784.2906786606	8939.10786442086	166268.693362858	2
NRAS_Q61_G12_G13	Transverse	0.699	37372.8146497037	2132.33566285634	164585.996950635	1
NRAS_Q61_G12_G13	Ascending	0.926	1062.18284951302	60.6054390941233	4677.2494463063	1
NRAS_Q61_G12_G13	Cecum	1	2900.9436163445	1634.10859588117	4697.35935826399	14
