## Supplementary Data and Codes for "Sisyphus at the splenic flexure: sidedness in colorectal cancer": rare_selection_intensity_wide.csv

group	Rectum	Rectosigmoid	Sigmoid	Descending	Splenic flexure	Transverse	Hepatic flexure	Ascending	Cecum
BRAF_class2			5455.57346797979					5084.45310568761	1868.20393055558
BRAF_class3	4361.67718493625		7293.51432063209					5534.59131820884	1440.01630187589
KRAS_146	6887.40769943632	102918.964567135	10056.4675332084			7756.9441433194		7449.46549908432	1187.72801032211
KRAS_61	11759.7927804183							3767.9769906896	2772.9199938118
NRAS_Q61_G12_G13	6469.36771827315	43779.6532377543	13124.9525249175	53784.2906786606		37372.8146497037		1062.18284951302	2900.9436163445
