## Supplementary Data and Codes for "Sisyphus at the splenic flexure: sidedness in colorectal cancer": rare_subsite_counts.csv

group	Rectum	Rectosigmoid	Sigmoid	Descending	Splenic flexure	Transverse	Hepatic flexure	Ascending	Cecum
BRAF_cl2	0	0	1	0	0	0	0	1	2
BRAF_cl3	2	0	3	0	0	0	0	1	3
KRAS_146	9	2	4	0	0	2	0	5	8
KRAS_61	6	0	0	0	0	0	0	2	5
NRAS	17	10	5	2	0	1	0	1	14
