## Supplementary Data and Codes for "Sisyphus at the splenic flexure: sidedness in colorectal cancer": rare_trend_test.csv

group	n_carrier	OR_axis	P_trend	P_nonlin	P_cubic
KRAS_61	13	2.01960368015168	0.291775677387621	0.0107885628502111	0.132983835045923
KRAS_146	30	1.72994402991907	0.215329527166883	0.899797932939938	0.822251909496076
NRAS	50	0.792635376498724	0.522130343527819	0.3079277037803	0.0254725986551478
BRAF_cl2	4	9.98525058603134	0.123764533720045	0.703785080487677	0.221403171335327
BRAF_cl3	9	1.7677377198025	0.475592743470273	0.735328911774389	0.110131569362281
