## Supplementary Data and Codes for "Sisyphus at the splenic flexure: sidedness in colorectal cancer": selection_sidedness_test.csv

group	k_sub	LL_sub	LL_side	Lambda	df	p
BRAF_V600E	8	-243.638863649367	-245.330040326853	3.38235335497279	6	0.759550534192793
KRAS_1213	9	-662.95157631417	-668.411772031792	10.9203914352449	7	0.142129401474371
PIK3CA_hel	9	-295.540937847074	-299.552806523203	8.02373735225785	7	0.330505422112472
PIK3CA_kin	7	-160.458913141332	-165.298380070619	9.67893385857371	5	0.0848607606549266
APC	9	-724.873452457315	-733.664663963411	17.5824230121918	7	0.0140030118500198
TP53	9	-711.838977028051	-713.837018726027	3.99608339595261	7	0.780228415193176
