## Supplementary Data and Codes for "Sisyphus at the splenic flexure: sidedness in colorectal cancer": selection_trend_test.csv

group	n_bins	k_total	fold_axis	P_trend	P_nonlin	P_cubic
BRAF_V600E	8	174	2.93832937681461	6.65297317006765e-05	0.351013248903002	0.780875391959433
KRAS_1213	9	1181	0.507620225800545	0.3613901130919	0.0103951612599525	0.235752571216177
PIK3CA_hel	9	170	1.0063948747036	0.98628710258949	0.425462856107158	0.0867177187196425
PIK3CA_kin	7	98	1.11118430305512	0.894602664858038	0.0414014857718954	0.799637604253778
APC	9	601	0.501709450316882	0.43941935959731	0.376723958930572	0.288278282972112
TP53	9	889	0.449697702937974	0.445813863329563	0.160943983359193	0.242034378823383
