## Supplementary Data and Codes for "Sisyphus at the splenic flexure: sidedness in colorectal cancer": sidedness_null_test.csv

layer	group	n	n_event	b_x	p_position_given_side	p_omnibus_df7	p_side_given_position	p_BH
Frequency (WES/WGS)	BRAF_V600E	1027	64	2.22541885813707	0.141859417434902	0.713780429492326	0.497078825920787	0.283718834869804
Frequency (WES/WGS)	KRAS_1213	1027	324	0.582129613624348	0.307922057095876	0.166403615334845	0.95682405551636	0.418386116841822
Frequency (WES/WGS)	PIK3CA_hel	1027	91	1.02137262191948	0.348655097368185	0.284958156086277	0.949281245261162	0.418386116841822
Frequency (WES/WGS)	PIK3CA_kin	1027	42	3.09426847873038	0.0430867306068251	0.0832473898187843	0.207263833673403	0.129260191820475
Frequency (WES/WGS)	APC	1027	537	1.55114426072271	0.000291533366244057	0.0208303422548484	0.000170793679990363	0.00174920019746434
Frequency (WES/WGS)	TP53	1027	530	-0.152782933087094	0.721068517923967	0.863287915928877	0.17027680717137	0.721068517923967
Mutation (total burden)	all tumours	1027		-0.502238943994625	0.154038802858953	0.011802126893918	4.83805882882105e-05	0.154038802858953
Selection	BRAF_V600E	1027	64	1.58092548972109	0.319523122833092	0.863982928138123	0.220655060258322	0.479284684249637
Selection	KRAS_1213	1027	323	0.66604938041638	0.238740288836953	0.142330960706418	0.460167202160548	0.477480577673906
Selection	PIK3CA_hel	1027	90	0.814016260520482	0.4536298524526	0.33049653027363	0.759269868001255	0.544355822943119
Selection	PIK3CA_kin	1027	40	2.72442373756774	0.0768239273708412	0.102210621028077	0.279549358695137	0.230471782112524
Selection	APC	1027	534	1.65013527440443	0.000124372135021872	0.0139231775073756	1.43558438400645e-05	0.000746232810131231
Selection	TP53	1027	525	-0.00693632412215832	0.987032731179289	0.779716446726505	0.0553660316203013	0.987032731179289
