## Supplementary Data and Codes for "Sisyphus at the splenic flexure: sidedness in colorectal cancer": sidedness_test.csv

driver	quantity	n	p_within	p_left	p_right	spread_L	spread_R
BRAF_V600E	Frequency	1027	0.713780417885127	0.701330288910636	0.499227690239716	5.26315789473684	9.68406593406594
BRAF_V600E	Mutation	1027	0.404201547659406	0.82335433172304	0.179881210086162	1.14040121793123	1.40609630684799
KRAS_1213	Frequency	1027	0.166403615335088	0.0775901740445285	0.572474376819867	49.6666666666667	19.6428571428571
KRAS_1213	Mutation	1027	0.969577448264971	0.91569172291777	0.845507717910096	1.0644369795055	1.07343371100149
PIK3CA_hel	Frequency	1027	0.284958156087825	0.273217705630847	0.329871255495333	8.5	14.7321428571429
PIK3CA_hel	Mutation	1027	0.278241840726025	0.116053143036596	0.797535965216894	1.16576173123623	1.10114671599357
PIK3CA_kin	Frequency	1027	0.0832473871206303	0.0310345121944717	0.584810773537947	6.28930817610063	6.92307692307692
PIK3CA_kin	Mutation	1027	0.00712919255108972	0.00281671482878933	0.574270810861338	1.14345918338919	1.05072765513562
APC	Frequency	1027	0.0208303422551651	0.00948473626744397	0.374463749077538	27	19.6428571428571
APC	Mutation	1027	0.737737244892161	0.59389789252239	0.674197869195584	1.12667402000741	1.0389641047815
TP53	Frequency	1027	0.863287915925407	0.585452340861574	0.942414253819043	20.3947368421053	8.48214285714285
TP53	Mutation	1027	0.235482724152732	0.368205443012198	0.110698420991414	1.07360345342744	1.04419614626116
