## Supplementary Data and Codes for "Sisyphus at the splenic flexure: sidedness in colorectal cancer": syn_trend_test.csv

gene	n_syn	RR_axis	P_trend	P_nonlin	P_cubic
BRAF	2	1.73595545508804	0.743587150870006	0.129952559300169	0.999913738935438
KRAS	4	11.752682359199	0.113640468017309	0.878067809183939	0.0207491143757465
PIK3CA	5	2.62454692619478	0.371650922716749	0.488041506244028	0.844170997771419
APC	8	2.76899094596247	0.234725054449009	0.00155167344962395	0.189628349604718
TP53	6	1.08752472728446	0.93261316691906	0.0774620647777504	0.0557412471327752
