## Supplementary Data and Codes for "Sisyphus at the splenic flexure: sidedness in colorectal cancer": table1_sidedness.csv

layer	group	FC_side	FC_within	P	df	n	subsites_dropped	P_adj
Frequency	BRAF_V600E	14.4956978594792	8.56962296852391	0.625225080979127	6	1019	1	0.750270097174952
Supply	BRAF_V600E	0.656399366015011	1.40885659971504	0.305432025668939	7	1027	0	0.489842949742808
Selection	BRAF_V600E	19.3054954280482	8.66009338930049	0.795630427403539	6	1019	1	0.795630427403539
Frequency	TP53	0.532967521692439	1.79460350055718	0.86328791592926	7	1027	0	0.86328791592926
Supply	TP53	1.07157698705909	1.07019505982341	0.227368093698162	7	1027	0	0.489842949742808
Selection	TP53	0.493035470246216	1.83043576054889	0.771679916725021	7	1027	0	0.795630427403539
Frequency	APC	0.912064875141116	2.11995446812197	0.0208303422548553	7	1027	0	0.124982053529132
Supply	APC	1.13634323547077	1.09753294187429	0.733548936032291	7	1027	0	0.880258723238749
Selection	APC	0.793817234612146	2.09723525341792	0.0194688280421034	7	1027	0	0.11681296825262
Frequency	KRAS_1213	1.5697482637065	4.74536638679737	0.166403615334891	7	1027	0	0.332807230669782
Supply	KRAS_1213	1.22969135225376	1.07343371100149	0.970547913909957	7	1027	0	0.970547913909957
Selection	KRAS_1213	1.21185554218867	4.96779020083966	0.146504608586207	7	1027	0	0.293009217172413
Frequency	PIK3CA_hel	2.43816941613766	3.33108666662022	0.28495815608642	7	1027	0	0.42743723412963
Supply	PIK3CA_hel	0.942425854500535	1.16358719174414	0.326561966495205	7	1027	0	0.489842949742808
Selection	PIK3CA_hel	2.54445590712854	3.53119996591904	0.338633730810876	7	1027	0	0.507950596216315
Frequency	PIK3CA_kin	2.57802154416797	4.9302330067478	0.0692573700129414	5	1005	2	0.207772110038824
Supply	PIK3CA_kin	1.00555538955134	1.13865946375581	0.00633835226953397	7	1027	0	0.0380301136172038
Selection	PIK3CA_kin	2.36050673221742	4.71599655856503	0.0853293965981864	5	1005	2	0.255988189794559
Supply	Total SNV burden	2.23044817940045	1.72281347604162	0.0118021268939227	7	1027	0
