## Supplementary Data and Codes for "Sisyphus at the splenic flexure: sidedness in colorectal cancer": table1_sidedness_final.csv

layer	group	FC_side	FC_within	P	df	n	subsites_dropped	P_adj
Prevalence	BRAF_V600E	13.6350446428571	2.35576923076923	0.713780294418724	7	1027	0	0.856536353302469
Prevalence	TP53	0.6426852154047	1.484375	0.863287915926579	7	1027	0	0.863287915926579
Prevalence	APC	0.939460695251938	1.5625	0.0208303422549336	7	1027	0	0.124982053529602
Prevalence	KRAS_1213	1.44351652298851	2.96052631578947	0.166403615333615	7	1027	0	0.33280723066723
Prevalence	PIK3CA_hel	2.33545778508772	3.125	0.28495815608804	7	1027	0	0.427437234132061
Prevalence	PIK3CA_kin	2.4624693627451		0.0832473584162634	7	1027	0	0.24974207524879
Supply	BRAF_V600E	0.656399366015011	1.40885659971504	0.305432025668939	7	1027	0	0.489842949742808
Supply	TP53	1.07157698705909	1.07019505982341	0.227368093698162	7	1027	0	0.489842949742808
Supply	APC	1.13634323547077	1.09753294187429	0.733548936032291	7	1027	0	0.880258723238749
Supply	KRAS_1213	1.22969135225376	1.07343371100149	0.970547913909957	7	1027	0	0.970547913909957
Supply	PIK3CA_hel	0.942425854500535	1.16358719174414	0.326561966495205	7	1027	0	0.489842949742808
Supply	PIK3CA_kin	1.00555538955134	1.13865946375581	0.00633835226953397	7	1027	0	0.0380301136172038
Selection	BRAF_V600E	19.3054954280482	8.66009338930049	0.875176512785277	7	1019	1	0.875176512785277
Selection	TP53	0.493035470246216	1.83043576054889	0.771679916725021	7	1027	0	0.875176512785277
Selection	APC	0.793817234612146	2.09723525341792	0.0194688280421034	7	1027	0	0.11681296825262
Selection	KRAS_1213	1.21185554218867	4.96779020083966	0.146504608586207	7	1027	0	0.416832390230149
Selection	PIK3CA_hel	2.54445590712854	3.53119996591904	0.338633730810876	7	1027	0	0.507950596216315
Selection	PIK3CA_kin	2.36050673221742	4.71599655856503	0.208416195115074	7	1005	2	0.416832390230149
Supply	Total SNV burden (WES-only)	2.19970531633351	1.72540115925799	0.0100113138154097	7	1019	0
