## Supplementary Data and Codes for "Sisyphus at the splenic flexure: sidedness in colorectal cancer": table1_sidedness_loglink.csv

layer	group	FC_side	FC_within	P	df	n	subsites_dropped	link	P_adj
Frequency	BRAF_V600E	13.4654017857123	8.36842101496831	0.625225080978883	6	1019	1	log	0.750270097174659
Frequency	TP53	0.642685215404736	1.48437500000001	0.863287915925272	7	1027	0	log	0.863287915925272
Frequency	APC	0.939460695251979	1.56250000000956	0.0208303422549824	7	1027	0	log	0.124982053529894
Frequency	KRAS_1213	1.72782198643809	2.96052631578068	0.166403615335262	7	1027	0	logit (log did not converge)	0.332807230670525
Frequency	PIK3CA_hel	2.33545778553644	3.12499999999999	0.284958156087691	7	1027	0	log	0.427437234131537
Frequency	PIK3CA_kin	2.52384737869268	4.80503144629215	0.0692573700129086	5	1005	2	log	0.207772110038726
Supply	BRAF_V600E	0.656399366015011	1.40885659971504	0.305432025668939	7	1027	0		0.489842949742808
Selection	BRAF_V600E	19.3054954280482	8.66009338930049	0.795630427403539	6	1019	1		0.795630427403539
Supply	TP53	1.07157698705909	1.07019505982341	0.227368093698162	7	1027	0		0.489842949742808
Selection	TP53	0.493035470246216	1.83043576054889	0.771679916725021	7	1027	0		0.795630427403539
Supply	APC	1.13634323547077	1.09753294187429	0.733548936032291	7	1027	0		0.880258723238749
Selection	APC	0.793817234612146	2.09723525341792	0.0194688280421034	7	1027	0		0.11681296825262
Supply	KRAS_1213	1.22969135225376	1.07343371100149	0.970547913909957	7	1027	0		0.970547913909957
Selection	KRAS_1213	1.21185554218867	4.96779020083966	0.146504608586207	7	1027	0		0.293009217172413
Supply	PIK3CA_hel	0.942425854500535	1.16358719174414	0.326561966495205	7	1027	0		0.489842949742808
Selection	PIK3CA_hel	2.54445590712854	3.53119996591904	0.338633730810876	7	1027	0		0.507950596216315
Supply	PIK3CA_kin	1.00555538955134	1.13865946375581	0.00633835226953397	7	1027	0		0.0380301136172038
Selection	PIK3CA_kin	2.36050673221742	4.71599655856503	0.0853293965981864	5	1005	2		0.255988189794559
Supply	Total SNV burden	2.23044817940045	1.72281347604162	0.0118021268939227	7	1027	0
