## Supplementary Data and Codes for "Sisyphus at the splenic flexure: sidedness in colorectal cancer": table_1_cohort.csv

Subsite	ICDO3	Distance	Patients	Mutations
Rectum	C20	0.069	83	46524
Rectosigmoid	C19	0.113	70	7017
Sigmoid	C18.7	0.253	105	27600
Descending	C18.6	0.436	15	3109
Splenic flexure	C18.5	0.479	5	573
Transverse	C18.4	0.635	20	19761
Hepatic flexure	C18.3	0.792	10	5149
Ascending	C18.2	0.870	92	62982
Cecum	C18.0	0.974	81	62198
