## Supplementary Data and Codes for "Sisyphus at the splenic flexure: sidedness in colorectal cancer": table_1a_cohort_flow_full.csv

step	n
TCGA-COAD + TCGA-READ cases (clinical)	633
dropped: no primary-tumour somatic MAF (unsequenced / non-primary only)	50
Sequenced primary tumours	583
dropped: ambiguous / unassignable location (Colon NOS, overlapping, unknown)	102
Retained with an assignable subsite	481
