## Supplementary Data and Codes for "Sisyphus at the splenic flexure: sidedness in colorectal cancer": table_1b_cohort_flow.csv

step	n
Sequenced TCGA-COADREAD (raw)
dropped: ambiguous location (Colon NOS / overlapping / unknown)
dropped: other (non-primary, no MAF, etc.)
Retained with an assignable subsite (d1)	481
-> LEFT (rectum to splenic flexure, both included)	278
-> RIGHT (transverse to cecum)	203
