## Supplementary Data and Codes for "Sisyphus at the splenic flexure: sidedness in colorectal cancer": table_2_gene_si.csv

Subsite	Gene	Selection intensity	Patients in bin
Rectum	APC	4.97e+03	83
Rectosigmoid	APC	1.02e+04	70
Sigmoid	APC	5.26e+03	105
Descending	APC	1.19e+04	15
Splenic flexure	APC	7.82e+05	5
Transverse	APC	7.99e+02	20
Hepatic flexure	APC	8.80e+03	10
Ascending	APC	7.34e+02	92
Cecum	APC	1.05e+03	81
Rectum	BRAF	2.29e+03	83
Rectosigmoid	BRAF	3.38e+04	70
Sigmoid	BRAF	1.02e+04	105
Descending	BRAF	1.96e+05	15
Transverse	BRAF	1.66e+05	20
Hepatic flexure	BRAF	2.73e+05	10
Ascending	BRAF	7.31e+04	92
Cecum	BRAF	2.99e+03	81
Rectum	KRAS	4.07e+04	83
Rectosigmoid	KRAS	9.38e+04	70
Sigmoid	KRAS	2.29e+04	105
Descending	KRAS	1.21e+05	15
Splenic flexure	KRAS	6.61e+05	5
Transverse	KRAS	1.34e+04	20
Hepatic flexure	KRAS	8.63e+04	10
Ascending	KRAS	7.14e+03	92
Cecum	KRAS	1.55e+04	81
Rectum	PIK3CA	3.15e+03	83
Rectosigmoid	PIK3CA	1.52e+04	70
Sigmoid	PIK3CA	8.88e+03	105
Descending	PIK3CA	4.81e+04	15
Splenic flexure	PIK3CA	1.97e+05	5
Transverse	PIK3CA	1.70e+04	20
Hepatic flexure	PIK3CA	2.66e+04	10
Ascending	PIK3CA	1.90e+03	92
Cecum	PIK3CA	2.65e+03	81
Rectum	TP53	7.24e+03	83
Rectosigmoid	TP53	1.54e+04	70
Sigmoid	TP53	4.81e+03	105
Descending	TP53	7.38e+03	15
Splenic flexure	TP53	2.26e+05	5
Transverse	TP53	1.07e+03	20
Hepatic flexure	TP53	3.80e+03	10
Ascending	TP53	1.09e+03	92
Cecum	TP53	7.53e+02	81
