## Supplementary Data and Codes for "Sisyphus at the splenic flexure: sidedness in colorectal cancer": table_3_signatures.csv

subsite_short	SBS1	SBS15	SBS18	SBS40a	SBS5	panel	JSD
Rectum	0.403233825242163	0.0282145399969686	0.0461814987774966	0.0729439013478706	0.160391295725048	SW	0.035
Rectum	0.265721489062918	0.0279148761522536	0.0877462534630711	0.0871332467599095	0.219626045641541	CEW	0.035
Rectosigmoid	0.445936077295865	0.00607402553345569	0.0551590420493448	0.0319954501270721	0.241061394903758	SW	0.031
Rectosigmoid	0.30918596447911	0.00739630233982083	0.107112098173111	0.0430766084949214	0.306638293804	CEW	0.031
Sigmoid	0.444621630382305	0.0217675102790837	0.0354089528291502	0.0769044342247821	0.166285321375724	SW	0.05
Sigmoid	0.246037595672756	0.0218330626734606	0.0513831688493065	0.0620421213874608	0.274795345061323	CEW	0.05
Descending	0.435993001038278	0	0.0376066622903032	0.0492480145569807	0.197984215996933	SW	0.053
Descending	0.287216335873908	0	0.0581351364149498	0.11372365575061	0.242705115711741	CEW	0.053
Splenic flexure	0.525179412605505	0	0.0621352277993383	0.0788801579628792	0.274956040185806	SW	0.153
Splenic flexure	0.144143252423529	0	0.0519287575681159	0.132991799075574	0.541273399456197	CEW	0.153
Transverse	0.385434621423193	0.0849536852625252	0.0590137474598801	0.0256416031930218	0.154562803500419	SW	0.09
Transverse	0.193905792598926	0.0768717921341722	0.0289875392963172	0.0025585602240888	0.28737080644438	CEW	0.09
Hepatic flexure	0.479309304698173	0.110186380978207	0.0581699774916151	0.0367113366541524	0.111104433698032	SW	0.055
Hepatic flexure	0.319104770304513	0.0505667475678501	0.0663839344752085	0.0718129303681769	0.149126441510054	CEW	0.055
Ascending	0.381010591111098	0.0764232906319894	0.0659732811065334	0.0270467346984155	0.12978833310718	SW	0.054
Ascending	0.207423747365483	0.053619439227984	0.0892420415302462	0.0306086327327157	0.20619111274889	CEW	0.054
Cecum	0.390962227645488	0.0860139986645437	0.0558933939442145	0.0339201780188566	0.141884006066272	SW	0.055
Cecum	0.240055599322472	0.0574245933115362	0.0836158585389901	0.0514311118378553	0.240970758044255	CEW	0.055
