## Supplementary Data and Codes for "Sisyphus at the splenic flexure: sidedness in colorectal cancer": table_5b_backbone_lrt.csv

test_gene	M0_AIC	M1_AIC	delta_AIC	F_stat	P_value
PIK3CA	13.0259843917913	2.21230289034786	10.8136815014435	2.2121435155598	0.0839993929086444
BRAF	48.6211629103939	8.26539183069357	40.3557710797003	8.51595411809252	0.000212319333677302
