## Supplementary Data and Codes for "Sisyphus at the splenic flexure: sidedness in colorectal cancer": table_5c_braf_lrt_restricted.csv

test_gene	scope	n_bins	M0_AIC	M1_AIC	delta_AIC	F_stat	P_value
BRAF	Excludes Ascending and Cecum (7 bins retained)	7	26.259200223013	5.13661993870167	21.1225802843114	5.20006573070682	0.00906636217927078
