## Supplementary Data and Codes for "Sisyphus at the splenic flexure: sidedness in colorectal cancer": table_5d_focused_backbone_lrt.csv

test_gene	n_bins	M0_AIC	M1_AIC	delta_AIC	F_stat	df	P_value	note
PIK3CA	9	7.32517050695589	-0.0787212149132301	7.40389172186912	1.83149583331068	8	0.144169803468361
BRAF	8	14.4637057674962	4.73936160623788	9.72434416125836	2.21626426369032	7	0.0888560929786218
