## Supplementary Data and Codes for "Sisyphus at the splenic flexure: sidedness in colorectal cancer": table_5e_backbone_shape.csv

subsite_short	beta_s	se	normalized_dist	ci_lo	ci_hi
Rectum	0	0	0.06944444	0	0
Rectosigmoid	0.307921062558708	0.091561472004153	0.11284722	0.128460577430569	0.487381547686848
Sigmoid	-0.100583372239906	0.0800805133974764	0.25347222	-0.25754117849896	0.0563744340191475
Descending	0.24386801320629	0.171556145746646	0.43576389	-0.0923820324571357	0.580118058869716
Splenic flexure	1.51847931629795	0.237297922852439	0.47916667	1.05337538750716	1.98358324508873
Transverse	-0.750818465298053	0.1581127070796	0.63541667	-1.06071937117407	-0.440917559422037
Hepatic flexure	0.0433844423759239	0.177416479695249	0.79166667	-0.304351857826765	0.391120742578612
Ascending	-0.793570813708923	0.0847783559405369	0.86979167	-0.959736391352375	-0.627405236065471
Cecum	-0.738802902984439	0.0862365487163155	0.97395833	-0.907826538468418	-0.569779267500461
