## Supplementary Data and Codes for "Sisyphus at the splenic flexure: sidedness in colorectal cancer": table_5e_batch_backbone_lrt.csv

test_gene	status	n_bins	M0_AIC	M1_AIC	delta_AIC	F_stat	P_value	P_BH
PIK3CA	tested	9	7.32517050695589	-0.0787212149132301	7.40389172186912
FBXW7	skipped_insufficient_bins	0
KMT2D	skipped_insufficient_bins	0
BRAF	tested	8	14.4637057674962	4.73936160623788	9.72434416125836
SMAD4	skipped_insufficient_bins	0
AMER1	skipped_insufficient_bins	0
ATM	skipped_insufficient_bins	0
TCF7L2	skipped_insufficient_bins	0
KMT2C	skipped_insufficient_bins	0
ARID1A	skipped_insufficient_bins	0
NRAS	skipped_insufficient_bins	0
BRCA2	skipped_insufficient_bins	0
GNAS	skipped_insufficient_bins	0
CTNNB1	skipped_insufficient_bins	0
SOX9	skipped_insufficient_bins	0
PTEN	skipped_insufficient_bins	0
ACVR1B	skipped_insufficient_bins	0
ACVR2A	skipped_insufficient_bins	0
