## Supplementary Data and Codes for "Sisyphus at the splenic flexure: sidedness in colorectal cancer": table_5f_braf_decomposition.csv

bin_value	n_patients	n_with_any_braf	prev_any_braf	mean_mu_braf	braf_gamma	subsite_short
0.069444444	83	7	0.0843373493975904	1.17267375866012e-06	2293.48398067874
0.112847222	70	2	0.0285714285714286	4.58205322641248e-07	33789.0705980852
0.253472222	105	3	0.0285714285714286	7.75404058344682e-07	10206.3970068013
0.435763889	15	1	0.0666666666666667	1.45708836376439e-06	196146.351989983
0.479166667	5	0	0	8.42159114437198e-07
0.635416667	20	2	0.1	3.3997878211047e-06	165790.327679358
0.791666667	10	1	0.1	2.26674278872597e-06	273331.705088179
0.869791667	92	19	0.206521739130435	3.18772990683725e-06	73122.6855918848
0.973958333	81	24	0.296296296296296	3.75212708189483e-06	2993.15413519224
