## Supplementary Data and Codes for "Sisyphus at the splenic flexure: sidedness in colorectal cancer": table_5f_supply_vs_selection.csv

gene	n_bins	range_supply	range_sel	var_supply	var_sel	supply_share	cor_sup_sel
TP53	9	19.6367174578048	299.387887674486	0.216845943579806	0.575048458529099	0.273831893497821	-0.916592545791149
KRAS	9	8.64612389728016	92.5287584059097	0.112988934264923	0.367924849207003	0.234946342043279	-0.768537259532791
PIK3CA	9	8.45482574503091	104.120217697224	0.10996802042711	0.426818647792273	0.204863546242483	-0.407351949842688
APC	9	12.5377986456555	1066.2837342481	0.153529897125424	0.853363104432568	0.152478860105158	-0.847477956013654
BRAF	8	8.18874617227561	119.177507839967	0.109822681518941	0.677186946963531	0.139544266733691	0.191192627626081
