## Supplementary Data and Codes for "Sisyphus at the splenic flexure: sidedness in colorectal cancer": table_5g_sidedness_contrast.csv

gene	n_left	n_right	left_minus_right	se	ci_lo	ci_hi	z	P	mu_left_minus_right	fold_left_vs_right	supply_fold
APC	3	2	0.841358561991576	0.0601014636892126	0.723559693160719	0.959157430822433	13.9989695815443	1.58147042617247e-44	-0.638896415748945	6.939985482826	0.229669637140741
BRAF	3	2	-0.347427873877217	0.151159249947123	-0.643700003773577	-0.0511557439808558	-2.29842284874231	0.0215377343086887	-0.665624392617009	0.449336942796531	0.215961138038537
KRAS	3	2	0.587141462207685	0.0676802329893849	0.454488205548491	0.71979471886688	8.67522814674372	4.12722207555984e-18	-0.621067140090301	3.86492848393366	0.239294578850909
PIK3CA	3	2	0.474153442390687	0.0880346014579834	0.30160562353304	0.646701261248334	5.38598953750007	7.20471539104989e-08	-0.634367064495564	2.97956896739109	0.232077445503723
TP53	3	2	0.913967761970851	0.0616093775121998	0.79321338204694	1.03472214189476	14.8348806444257	8.71588119540967e-50	-0.748749139520498	8.20290651234116	0.17834086160246
