## Supplementary Data and Codes for "Sisyphus at the splenic flexure: sidedness in colorectal cancer": table_5g_v600e_decomposition.csv

bin_value	n_patients	n_with_v600e	prev_v600e	baseline_v600e	v600e_gamma
0.069444444	83	1	0.0128205128205128	2.95260847507259e-07	43420.9714181546
0.112847222	70	1	0.0144927536231884	1.27361316215733e-07	113792.429709502
0.253472222	105	1	0.00970873786407767	1.96016117746025e-07	49530.3038123483
0.435763889	15	1	0.0666666666666667	3.39014078017958e-07	196648.667384058
0.479166667	5	0	0
0.635416667	20	2	0.1	6.01672385649204e-07	166203.406347293
0.791666667	10	1	0.1	3.64656451204083e-07	274230.716801536
0.869791667	92	17	0.191011235955056	5.74049408879926e-07	332743.546113485
0.973958333	81	18	0.236842105263158	7.10613273215914e-07	333292.543483346
