## Supplementary Data and Codes for "Sisyphus at the splenic flexure: sidedness in colorectal cancer": table_5h_v600e_share.csv

bin_value	n_patients	n_with_any_braf	n_with_v600e	v600e_share	subsite_short
0.06944444	83	7			Rectum
0.06944444			1		Rectum
0.11284722	70	2			Rectosigmoid
0.11284722			1		Rectosigmoid
0.25347222	105	3			Sigmoid
0.25347222			1		Sigmoid
0.43576389			1		Descending
0.43576389	15	1			Descending
0.47916667			0		Splenic flexure
0.47916667	5	0			Splenic flexure
0.63541667			2		Transverse
0.63541667	20	2			Transverse
0.79166667			1		Hepatic flexure
0.79166667	10	1			Hepatic flexure
0.86979167			17		Ascending
0.86979167	92	19			Ascending
0.97395833	81	24			Cecum
0.97395833			18		Cecum
