## Supplementary Data and Codes for "Sisyphus at the splenic flexure: sidedness in colorectal cancer": table_5i_hotspot_catalog.csv

bin_value	gene	hotspot	n_patients	gamma	n_carriers	prevalence	trinuc	supply_class	subsite_short
0.06944444	BRAF	V600E	83	43420.9714181546	1	0.0128205128205128	T[T>A]T	supply-clean (T>*)	Rectum
0.11284722	BRAF	V600E	70	113792.429709502	1	0.0144927536231884	T[T>A]T	supply-clean (T>*)	Rectosigmoid
0.25347222	BRAF	V600E	105	49530.3038123483	1	0.00970873786407767	T[T>A]T	supply-clean (T>*)	Sigmoid
0.43576389	BRAF	V600E	15	196648.667384058	1	0.0666666666666667	T[T>A]T	supply-clean (T>*)	Descending
0.47916667	BRAF	V600E	5		0	0	T[T>A]T	supply-clean (T>*)	Splenic flexure
0.63541667	BRAF	V600E	20	166203.406347293	2	0.1	T[T>A]T	supply-clean (T>*)	Transverse
0.79166667	BRAF	V600E	10	274230.716801536	1	0.1	T[T>A]T	supply-clean (T>*)	Hepatic flexure
0.86979167	BRAF	V600E	92	332743.546113485	17	0.191011235955056	T[T>A]T	supply-clean (T>*)	Ascending
0.97395833	BRAF	V600E	81	333292.543483346	18	0.236842105263158	T[T>A]T	supply-clean (T>*)	Cecum
0.06944444	KRAS	G12A	83	65923.9322690741	1	0.0222222222222222	C[C>G]C	supply-mixed (non-CpG)	Rectum
0.11284722	KRAS	G12A	70	116277.136669087	1	0.02	C[C>G]C	supply-mixed (non-CpG)	Rectosigmoid
0.25347222	KRAS	G12A	105	34895.0115484333	1	0.0133333333333333	C[C>G]C	supply-mixed (non-CpG)	Sigmoid
0.43576389	KRAS	G12A	15		0	0	C[C>G]C	supply-mixed (non-CpG)	Descending
0.47916667	KRAS	G12A	5		0	0	C[C>G]C	supply-mixed (non-CpG)	Splenic flexure
0.63541667	KRAS	G12A	20		0	0	C[C>G]C	supply-mixed (non-CpG)	Transverse
0.79166667	KRAS	G12A	10	1075650.34063159	1	0.333333333333333	C[C>G]C	supply-mixed (non-CpG)	Hepatic flexure
0.86979167	KRAS	G12A	92	24019.4431612197	1	0.0196078431372549	C[C>G]C	supply-mixed (non-CpG)	Ascending
0.97395833	KRAS	G12A	81	125519.211826083	4	0.0930232558139535	C[C>G]C	supply-mixed (non-CpG)	Cecum
0.06944444	KRAS	G12C	83	83124.2962686683	4	0.0833333333333333	C[C>A]C	supply-mixed (non-CpG)	Rectum
0.11284722	KRAS	G12C	70	37959.5823543519	1	0.02	C[C>A]C	supply-mixed (non-CpG)	Rectosigmoid
0.25347222	KRAS	G12C	105	52974.5918099272	5	0.0632911392405063	C[C>A]C	supply-mixed (non-CpG)	Sigmoid
0.43576389	KRAS	G12C	15		0	0	C[C>A]C	supply-mixed (non-CpG)	Descending
0.47916667	KRAS	G12C	5	873273.829105562	1	0.5	C[C>A]C	supply-mixed (non-CpG)	Splenic flexure
0.63541667	KRAS	G12C	20		0	0	C[C>A]C	supply-mixed (non-CpG)	Transverse
0.79166667	KRAS	G12C	10	77583.5668387442	1	0.333333333333333	C[C>A]C	supply-mixed (non-CpG)	Hepatic flexure
0.86979167	KRAS	G12C	92	3181.98178707121	1	0.0196078431372549	C[C>A]C	supply-mixed (non-CpG)	Ascending
0.97395833	KRAS	G12C	81	9426.60673271275	2	0.0487804878048781	C[C>A]C	supply-mixed (non-CpG)	Cecum
0.06944444	KRAS	G12D	83	143388.768609122	10	0.185185185185185	C[C>T]C	supply-mixed (non-CpG)	Rectum
0.11284722	KRAS	G12D	70	32146.1746763499	1	0.02	C[C>T]C	supply-mixed (non-CpG)	Rectosigmoid
0.25347222	KRAS	G12D	105	51706.2115005926	7	0.0864197530864198	C[C>T]C	supply-mixed (non-CpG)	Sigmoid
0.43576389	KRAS	G12D	15		0	0	C[C>T]C	supply-mixed (non-CpG)	Descending
0.47916667	KRAS	G12D	5	898296.21732678	1	0.5	C[C>T]C	supply-mixed (non-CpG)	Splenic flexure
0.63541667	KRAS	G12D	20	46751.1653906741	3	0.25	C[C>T]C	supply-mixed (non-CpG)	Transverse
0.79166667	KRAS	G12D	10	423319.224263909	4	0.666666666666667	C[C>T]C	supply-mixed (non-CpG)	Hepatic flexure
0.86979167	KRAS	G12D	92	41948.8274208265	14	0.21875	C[C>T]C	supply-mixed (non-CpG)	Ascending
0.97395833	KRAS	G12D	81	41263.593067102	9	0.1875	C[C>T]C	supply-mixed (non-CpG)	Cecum
0.06944444	KRAS	G12R	83		0	0	C[C>G]C	supply-mixed (non-CpG)	Rectum
0.11284722	KRAS	G12R	70		0	0	C[C>G]C	supply-mixed (non-CpG)	Rectosigmoid
0.25347222	KRAS	G12R	105		0	0	C[C>G]C	supply-mixed (non-CpG)	Sigmoid
0.43576389	KRAS	G12R	15		0	0	C[C>G]C	supply-mixed (non-CpG)	Descending
0.47916667	KRAS	G12R	5		0	0	C[C>G]C	supply-mixed (non-CpG)	Splenic flexure
0.63541667	KRAS	G12R	20	127352.826794804	1	0.1	C[C>G]C	supply-mixed (non-CpG)	Transverse
0.79166667	KRAS	G12R	10		0	0	C[C>G]C	supply-mixed (non-CpG)	Hepatic flexure
0.86979167	KRAS	G12R	92		0	0	C[C>G]C	supply-mixed (non-CpG)	Ascending
0.97395833	KRAS	G12R	81		0	0	C[C>G]C	supply-mixed (non-CpG)	Cecum
0.06944444	KRAS	G12S	83	9508.16741524493	1	0.0222222222222222	C[C>T]C	supply-mixed (non-CpG)	Rectum
0.11284722	KRAS	G12S	70	65713.9299311921	3	0.0576923076923077	C[C>T]C	supply-mixed (non-CpG)	Rectosigmoid
0.25347222	KRAS	G12S	105	5736.5615804536	1	0.0133333333333333	C[C>T]C	supply-mixed (non-CpG)	Sigmoid
0.43576389	KRAS	G12S	15		0	0	C[C>T]C	supply-mixed (non-CpG)	Descending
0.47916667	KRAS	G12S	5		0	0	C[C>T]C	supply-mixed (non-CpG)	Splenic flexure
0.63541667	KRAS	G12S	20	11906.4748519589	1	0.1	C[C>T]C	supply-mixed (non-CpG)	Transverse
0.79166667	KRAS	G12S	10		0	0	C[C>T]C	supply-mixed (non-CpG)	Hepatic flexure
0.86979167	KRAS	G12S	92	3098.81743124472	1	0.0196078431372549	C[C>T]C	supply-mixed (non-CpG)	Ascending
0.97395833	KRAS	G12S	81	12278.8972690538	3	0.0714285714285714	C[C>T]C	supply-mixed (non-CpG)	Cecum
0.06944444	KRAS	G12V	83	300371.632312795	11	0.2	C[C>A]C	supply-mixed (non-CpG)	Rectum
0.11284722	KRAS	G12V	70	334144.949924111	6	0.109090909090909	C[C>A]C	supply-mixed (non-CpG)	Rectosigmoid
0.25347222	KRAS	G12V	105	133970.500440784	9	0.108433734939759	C[C>A]C	supply-mixed (non-CpG)	Sigmoid
0.43576389	KRAS	G12V	15	330593.10085348	3	0.230769230769231	C[C>A]C	supply-mixed (non-CpG)	Descending
0.47916667	KRAS	G12V	5	1305105.34401493	1	0.5	C[C>A]C	supply-mixed (non-CpG)	Splenic flexure
0.63541667	KRAS	G12V	20	49028.4475033381	1	0.1	C[C>A]C	supply-mixed (non-CpG)	Transverse
0.79166667	KRAS	G12V	10	438592.545071982	1	0.333333333333333	C[C>A]C	supply-mixed (non-CpG)	Hepatic flexure
0.86979167	KRAS	G12V	92	77648.4886104085	8	0.137931034482759	C[C>A]C	supply-mixed (non-CpG)	Ascending
0.97395833	KRAS	G12V	81	113603.985429314	8	0.170212765957447	C[C>A]C	supply-mixed (non-CpG)	Cecum
0.06944444	KRAS	G13D	83	45291.794100343	3	0.0638297872340426	C[C>T]C	supply-mixed (non-CpG)	Rectum
0.11284722	KRAS	G13D	70	213285.968987192	6	0.109090909090909	C[C>T]C	supply-mixed (non-CpG)	Rectosigmoid
0.25347222	KRAS	G13D	105	22634.9827239972	3	0.038961038961039	C[C>T]C	supply-mixed (non-CpG)	Sigmoid
0.43576389	KRAS	G13D	15	49272.4913639586	1	0.0909090909090909	C[C>T]C	supply-mixed (non-CpG)	Descending
0.47916667	KRAS	G13D	5	1121284.33011918	1	0.5	C[C>T]C	supply-mixed (non-CpG)	Splenic flexure
0.63541667	KRAS	G13D	20	5271.86178682177	1	0.1	C[C>T]C	supply-mixed (non-CpG)	Transverse
0.79166667	KRAS	G13D	10	29551.8842315462	1	0.333333333333333	C[C>T]C	supply-mixed (non-CpG)	Hepatic flexure
0.86979167	KRAS	G13D	92	10374.1648071077	10	0.166666666666667	C[C>T]C	supply-mixed (non-CpG)	Ascending
0.97395833	KRAS	G13D	81	12602.9041388882	9	0.1875	C[C>T]C	supply-mixed (non-CpG)	Cecum
0.06944444	PIK3CA	E542K	83		0	0	T[C>T]T	supply-mixed (non-CpG C>T)	Rectum
0.11284722	PIK3CA	E542K	70	18824.2426213589	1	0.015625	T[C>T]T	supply-mixed (non-CpG C>T)	Rectosigmoid
0.25347222	PIK3CA	E542K	105	14295.6986059393	2	0.0232558139534884	T[C>T]T	supply-mixed (non-CpG C>T)	Sigmoid
0.43576389	PIK3CA	E542K	15		0	0	T[C>T]T	supply-mixed (non-CpG C>T)	Descending
0.47916667	PIK3CA	E542K	5	113503.177567887	1	0.25	T[C>T]T	supply-mixed (non-CpG C>T)	Splenic flexure
0.63541667	PIK3CA	E542K	20	25540.8291339565	2	0.2	T[C>T]T	supply-mixed (non-CpG C>T)	Transverse
0.79166667	PIK3CA	E542K	10	26475.1035859909	1	0.1	T[C>T]T	supply-mixed (non-CpG C>T)	Hepatic flexure
0.86979167	PIK3CA	E542K	92	7686.66130362032	3	0.0476190476190476	T[C>T]T	supply-mixed (non-CpG C>T)	Ascending
0.97395833	PIK3CA	E542K	81	5908.44520676797	2	0.0384615384615385	T[C>T]T	supply-mixed (non-CpG C>T)	Cecum
0.06944444	PIK3CA	E545G	83	22454.1046712212	1	0.0144927536231884	T[C>G]T	supply-mixed (non-CpG C>G)	Rectum
0.11284722	PIK3CA	E545G	70		0	0	T[C>G]T	supply-mixed (non-CpG C>G)	Rectosigmoid
0.25347222	PIK3CA	E545G	105		0	0	T[C>G]T	supply-mixed (non-CpG C>G)	Sigmoid
0.43576389	PIK3CA	E545G	15		0	0	T[C>G]T	supply-mixed (non-CpG C>G)	Descending
0.47916667	PIK3CA	E545G	5		0	0	T[C>G]T	supply-mixed (non-CpG C>G)	Splenic flexure
0.63541667	PIK3CA	E545G	20		0	0	T[C>G]T	supply-mixed (non-CpG C>G)	Transverse
0.79166667	PIK3CA	E545G	10		0	0	T[C>G]T	supply-mixed (non-CpG C>G)	Hepatic flexure
0.86979167	PIK3CA	E545G	92		0	0	T[C>G]T	supply-mixed (non-CpG C>G)	Ascending
0.97395833	PIK3CA	E545G	81		0	0	T[C>G]T	supply-mixed (non-CpG C>G)	Cecum
0.06944444	PIK3CA	E545K	83	5439.64702282191	1	0.0144927536231884	T[C>T]T	supply-mixed (non-CpG C>T)	Rectum
0.11284722	PIK3CA	E545K	70	18776.7991648841	1	0.015625	T[C>T]T	supply-mixed (non-CpG C>T)	Rectosigmoid
0.25347222	PIK3CA	E545K	105	47754.4897330219	7	0.0769230769230769	T[C>T]T	supply-mixed (non-CpG C>T)	Sigmoid
0.43576389	PIK3CA	E545K	15	36311.1779413639	1	0.0769230769230769	T[C>T]T	supply-mixed (non-CpG C>T)	Descending
0.47916667	PIK3CA	E545K	5		0	0	T[C>T]T	supply-mixed (non-CpG C>T)	Splenic flexure
0.63541667	PIK3CA	E545K	20	38706.4788990348	3	0.272727272727273	T[C>T]T	supply-mixed (non-CpG C>T)	Transverse
0.79166667	PIK3CA	E545K	10		0	0	T[C>T]T	supply-mixed (non-CpG C>T)	Hepatic flexure
0.86979167	PIK3CA	E545K	92	22227.4710575294	9	0.130434782608696	T[C>T]T	supply-mixed (non-CpG C>T)	Ascending
0.97395833	PIK3CA	E545K	81	22438.7742262347	8	0.137931034482759	T[C>T]T	supply-mixed (non-CpG C>T)	Cecum
0.06944444	PIK3CA	H1047L	83		0	0	A[T>A]G	supply-clean (T>*)	Rectum
0.11284722	PIK3CA	H1047L	70		0	0	A[T>A]G	supply-clean (T>*)	Rectosigmoid
0.25347222	PIK3CA	H1047L	105		0	0	A[T>A]G	supply-clean (T>*)	Sigmoid
0.43576389	PIK3CA	H1047L	15		0	0	A[T>A]G	supply-clean (T>*)	Descending
0.47916667	PIK3CA	H1047L	5		0	0	A[T>A]G	supply-clean (T>*)	Splenic flexure
0.63541667	PIK3CA	H1047L	20		0	0	A[T>A]G	supply-clean (T>*)	Transverse
0.79166667	PIK3CA	H1047L	10		0	0	A[T>A]G	supply-clean (T>*)	Hepatic flexure
0.86979167	PIK3CA	H1047L	92	16088.6168995158	1	0.0163934426229508	A[T>A]G	supply-clean (T>*)	Ascending
0.97395833	PIK3CA	H1047L	81		0	0	A[T>A]G	supply-clean (T>*)	Cecum
0.06944444	PIK3CA	H1047R	83	13050.911267634	1	0.0144927536231884	A[T>C]G	supply-clean (T>*)	Rectum
0.11284722	PIK3CA	H1047R	70	25936.7839678257	1	0.015625	A[T>C]G	supply-clean (T>*)	Rectosigmoid
0.25347222	PIK3CA	H1047R	105	58818.6402444121	4	0.0454545454545455	A[T>C]G	supply-clean (T>*)	Sigmoid
0.43576389	PIK3CA	H1047R	15	69907.1191386914	1	0.0769230769230769	A[T>C]G	supply-clean (T>*)	Descending
0.47916667	PIK3CA	H1047R	5		0	0	A[T>C]G	supply-clean (T>*)	Splenic flexure
0.63541667	PIK3CA	H1047R	20	50449.5370812015	2	0.2	A[T>C]G	supply-clean (T>*)	Transverse
0.79166667	PIK3CA	H1047R	10		0	0	A[T>C]G	supply-clean (T>*)	Hepatic flexure
0.86979167	PIK3CA	H1047R	92	15082.2094057172	3	0.0476190476190476	A[T>C]G	supply-clean (T>*)	Ascending
0.97395833	PIK3CA	H1047R	81	25417.9998040574	4	0.0740740740740741	A[T>C]G	supply-clean (T>*)	Cecum
0.06944444	TP53	G245S	83	5377.59855929713	1	0.05	C[C>T]C	supply-mixed (non-CpG C>T)	Rectum
0.11284722	TP53	G245S	70	8151.24235145792	1	0.0384615384615385	C[C>T]C	supply-mixed (non-CpG C>T)	Rectosigmoid
0.25347222	TP53	G245S	105	2745.39486403221	1	0.0303030303030303	C[C>T]C	supply-mixed (non-CpG C>T)	Sigmoid
0.43576389	TP53	G245S	15		0	0	C[C>T]C	supply-mixed (non-CpG C>T)	Descending
0.47916667	TP53	G245S	5		0	0	C[C>T]C	supply-mixed (non-CpG C>T)	Splenic flexure
0.63541667	TP53	G245S	20		0	0	C[C>T]C	supply-mixed (non-CpG C>T)	Transverse
0.79166667	TP53	G245S	10	10685.7459449967	2	0.333333333333333	C[C>T]C	supply-mixed (non-CpG C>T)	Hepatic flexure
0.86979167	TP53	G245S	92		0	0	C[C>T]C	supply-mixed (non-CpG C>T)	Ascending
0.97395833	TP53	G245S	81	581.581959677354	1	0.025	C[C>T]C	supply-mixed (non-CpG C>T)	Cecum
0.06944444	TP53	R175H	83	27783.6253439047	7	0.269230769230769	C[C>T]G	supply-rich (NCG C>T)	Rectum
0.11284722	TP53	R175H	70	42947.8158664966	6	0.193548387096774	C[C>T]G	supply-rich (NCG C>T)	Rectosigmoid
0.25347222	TP53	R175H	105	19670.3438094301	9	0.219512195121951	C[C>T]G	supply-rich (NCG C>T)	Sigmoid
0.43576389	TP53	R175H	15		0	0	C[C>T]G	supply-rich (NCG C>T)	Descending
0.47916667	TP53	R175H	5	181058.296011252	1	0.5	C[C>T]G	supply-rich (NCG C>T)	Splenic flexure
0.63541667	TP53	R175H	20		0	0	C[C>T]G	supply-rich (NCG C>T)	Transverse
0.79166667	TP53	R175H	10		0	0	C[C>T]G	supply-rich (NCG C>T)	Hepatic flexure
0.86979167	TP53	R175H	92	2315.94422227471	7	0.132075471698113	C[C>T]G	supply-rich (NCG C>T)	Ascending
0.97395833	TP53	R175H	81	2261.43430332859	6	0.133333333333333	C[C>T]G	supply-rich (NCG C>T)	Cecum
0.06944444	TP53	R248Q	83	19889.4241289549	4	0.173913043478261	C[C>T]G	supply-rich (NCG C>T)	Rectum
0.11284722	TP53	R248Q	70	15985.1325498166	2	0.0740740740740741	C[C>T]G	supply-rich (NCG C>T)	Rectosigmoid
0.25347222	TP53	R248Q	105	22444.8881181915	9	0.219512195121951	C[C>T]G	supply-rich (NCG C>T)	Sigmoid
0.43576389	TP53	R248Q	15		0	0	C[C>T]G	supply-rich (NCG C>T)	Descending
0.47916667	TP53	R248Q	5		0	0	C[C>T]G	supply-rich (NCG C>T)	Splenic flexure
0.63541667	TP53	R248Q	20		0	0	C[C>T]G	supply-rich (NCG C>T)	Transverse
0.79166667	TP53	R248Q	10		0	0	C[C>T]G	supply-rich (NCG C>T)	Hepatic flexure
0.86979167	TP53	R248Q	92		0	0	C[C>T]G	supply-rich (NCG C>T)	Ascending
0.97395833	TP53	R248Q	81	579.315259610658	1	0.025	C[C>T]G	supply-rich (NCG C>T)	Cecum
0.06944444	TP53	R248W	83	24264.3568042146	5	0.208333333333333	C[C>T]G	supply-rich (NCG C>T)	Rectum
0.11284722	TP53	R248W	70		0	0	C[C>T]G	supply-rich (NCG C>T)	Rectosigmoid
0.25347222	TP53	R248W	105	5397.70990680406	2	0.0588235294117647	C[C>T]G	supply-rich (NCG C>T)	Sigmoid
0.43576389	TP53	R248W	15	4872.07425244175	1	0.1	C[C>T]G	supply-rich (NCG C>T)	Descending
0.47916667	TP53	R248W	5		0	0	C[C>T]G	supply-rich (NCG C>T)	Splenic flexure
0.63541667	TP53	R248W	20	1429.50032942892	1	0.0714285714285714	C[C>T]G	supply-rich (NCG C>T)	Transverse
0.79166667	TP53	R248W	10		0	0	C[C>T]G	supply-rich (NCG C>T)	Hepatic flexure
0.86979167	TP53	R248W	92	471.47303619543	1	0.0212765957446809	C[C>T]G	supply-rich (NCG C>T)	Ascending
0.97395833	TP53	R248W	81		0	0	C[C>T]G	supply-rich (NCG C>T)	Cecum
0.06944444	TP53	R249S	83		0	0	A[C>A]G	supply-mixed (NCG C>A)	Rectum
0.11284722	TP53	R249S	70		0	0	A[C>A]G	supply-mixed (NCG C>A)	Rectosigmoid
0.25347222	TP53	R249S	105		0	0	A[C>A]G	supply-mixed (NCG C>A)	Sigmoid
0.43576389	TP53	R249S	15		0	0	A[C>A]G	supply-mixed (NCG C>A)	Descending
0.47916667	TP53	R249S	5		0	0	A[C>A]G	supply-mixed (NCG C>A)	Splenic flexure
0.63541667	TP53	R249S	20		0	0	A[C>A]G	supply-mixed (NCG C>A)	Transverse
0.79166667	TP53	R249S	10		0	0	A[C>A]G	supply-mixed (NCG C>A)	Hepatic flexure
0.86979167	TP53	R249S	92		0	0	A[C>A]G	supply-mixed (NCG C>A)	Ascending
0.97395833	TP53	R249S	81		0	0	A[C>A]G	supply-mixed (NCG C>A)	Cecum
0.06944444	TP53	R273C	83	16218.1845574539	4	0.173913043478261	C[C>T]G	supply-rich (NCG C>T)	Rectum
0.11284722	TP53	R273C	70	7729.27057353972	1	0.0384615384615385	C[C>T]G	supply-rich (NCG C>T)	Rectosigmoid
0.25347222	TP53	R273C	105	2364.68188199064	1	0.0303030303030303	C[C>T]G	supply-rich (NCG C>T)	Sigmoid
0.43576389	TP53	R273C	15		0	0	C[C>T]G	supply-rich (NCG C>T)	Descending
0.47916667	TP53	R273C	5		0	0	C[C>T]G	supply-rich (NCG C>T)	Splenic flexure
0.63541667	TP53	R273C	20		0	0	C[C>T]G	supply-rich (NCG C>T)	Transverse
0.79166667	TP53	R273C	10		0	0	C[C>T]G	supply-rich (NCG C>T)	Hepatic flexure
0.86979167	TP53	R273C	92	1023.20378459753	3	0.0612244897959184	C[C>T]G	supply-rich (NCG C>T)	Ascending
0.97395833	TP53	R273C	81	1165.52183092693	3	0.0714285714285714	C[C>T]G	supply-rich (NCG C>T)	Cecum
0.06944444	TP53	R273H	83	2884.38154117353	1	0.05	C[C>T]G	supply-rich (NCG C>T)	Rectum
0.11284722	TP53	R273H	70	17650.9639568975	4	0.137931034482759	C[C>T]G	supply-rich (NCG C>T)	Rectosigmoid
0.25347222	TP53	R273H	105	7115.95416588347	5	0.135135135135135	C[C>T]G	supply-rich (NCG C>T)	Sigmoid
0.43576389	TP53	R273H	15		0	0	C[C>T]G	supply-rich (NCG C>T)	Descending
0.47916667	TP53	R273H	5		0	0	C[C>T]G	supply-rich (NCG C>T)	Splenic flexure
0.63541667	TP53	R273H	20		0	0	C[C>T]G	supply-rich (NCG C>T)	Transverse
0.79166667	TP53	R273H	10	3143.0083468815	1	0.2	C[C>T]G	supply-rich (NCG C>T)	Hepatic flexure
0.86979167	TP53	R273H	92	1084.12923932481	4	0.08	C[C>T]G	supply-rich (NCG C>T)	Ascending
0.97395833	TP53	R273H	81	330.62570807972	1	0.025	C[C>T]G	supply-rich (NCG C>T)	Cecum
0.06944444	TP53	R282W	83	29107.1855923424	6	0.24	C[C>T]G	supply-rich (NCG C>T)	Rectum
0.11284722	TP53	R282W	70	16016.7646897228	2	0.0740740740740741	C[C>T]G	supply-rich (NCG C>T)	Rectosigmoid
0.25347222	TP53	R282W	105	5448.14924657907	2	0.0588235294117647	C[C>T]G	supply-rich (NCG C>T)	Sigmoid
0.43576389	TP53	R282W	15	4908.92102290024	1	0.1	C[C>T]G	supply-rich (NCG C>T)	Descending
0.47916667	TP53	R282W	5	210377.80726079	1	0.5	C[C>T]G	supply-rich (NCG C>T)	Splenic flexure
0.63541667	TP53	R282W	20		0	0	C[C>T]G	supply-rich (NCG C>T)	Transverse
0.79166667	TP53	R282W	10	5859.95020893051	1	0.2	C[C>T]G	supply-rich (NCG C>T)	Hepatic flexure
0.86979167	TP53	R282W	92	938.527168631642	2	0.0416666666666667	C[C>T]G	supply-rich (NCG C>T)	Ascending
0.97395833	TP53	R282W	81	583.865536627726	1	0.025	C[C>T]G	supply-rich (NCG C>T)	Cecum
0.06944444	TP53	Y220C	83		0	0	T[C>T]A	supply-mixed (non-CpG C>T)	Rectum
0.11284722	TP53	Y220C	70		0	0	T[C>T]A	supply-mixed (non-CpG C>T)	Rectosigmoid
0.25347222	TP53	Y220C	105	52024.0749431663	2	0.0588235294117647	T[C>T]A	supply-mixed (non-CpG C>T)	Sigmoid
0.43576389	TP53	Y220C	15		0	0	T[C>T]A	supply-mixed (non-CpG C>T)	Descending
0.47916667	TP53	Y220C	5		0	0	T[C>T]A	supply-mixed (non-CpG C>T)	Splenic flexure
0.63541667	TP53	Y220C	20		0	0	T[C>T]A	supply-mixed (non-CpG C>T)	Transverse
0.79166667	TP53	Y220C	10		0	0	T[C>T]A	supply-mixed (non-CpG C>T)	Hepatic flexure
0.86979167	TP53	Y220C	92		0	0	T[C>T]A	supply-mixed (non-CpG C>T)	Ascending
0.97395833	TP53	Y220C	81		0	0	T[C>T]A	supply-mixed (non-CpG C>T)	Cecum
