## Supplementary Data and Codes for "Sisyphus at the splenic flexure: sidedness in colorectal cancer": table_5i_hotspot_summary.csv

gene	hotspot	n_bins_obs	total_carriers	trinuc	supply_class	med_gamma
BRAF	V600E	8	42	T[T>A]T	supply-clean (T>*)	181426.036865676
KRAS	G12D	8	49	C[C>T]C	supply-mixed (non-CpG)	49228.6884456334
KRAS	G12V	9	48	C[C>A]C	supply-mixed (non-CpG)	300371.632312795
KRAS	G13D	9	35	C[C>T]C	supply-mixed (non-CpG)	29551.8842315462
KRAS	G12C	7	15	C[C>A]C	supply-mixed (non-CpG)	52974.5918099272
KRAS	G12S	6	10	C[C>T]C	supply-mixed (non-CpG)	10707.3211336019
KRAS	G12A	6	9	C[C>G]C	supply-mixed (non-CpG)	91100.5344690803
KRAS	G12R	1	1	C[C>G]C	supply-mixed (non-CpG)	127352.826794804
PIK3CA	E545K	7	30	T[C>T]T	supply-mixed (non-CpG C>T)	22438.7742262347
PIK3CA	H1047R	7	16	A[T>C]G	supply-clean (T>*)	25936.7839678257
PIK3CA	E542K	7	12	T[C>T]T	supply-mixed (non-CpG C>T)	18824.2426213589
PIK3CA	E545G	1	1	T[C>G]T	supply-mixed (non-CpG C>G)	22454.1046712212
PIK3CA	H1047L	1	1	A[T>A]G	supply-clean (T>*)	16088.6168995158
TP53	R175H	6	36	C[C>T]G	supply-rich (NCG C>T)	23726.9845766674
TP53	R248Q	4	16	C[C>T]G	supply-rich (NCG C>T)	17937.2783393858
TP53	R273H	6	16	C[C>T]G	supply-rich (NCG C>T)	3013.69494402751
TP53	R282W	8	16	C[C>T]G	supply-rich (NCG C>T)	5654.04972775479
TP53	R273C	5	12	C[C>T]G	supply-rich (NCG C>T)	2364.68188199064
TP53	R248W	5	10	C[C>T]G	supply-rich (NCG C>T)	4872.07425244175
TP53	G245S	5	6	C[C>T]C	supply-mixed (non-CpG C>T)	5377.59855929713
TP53	Y220C	1	2	T[C>T]A	supply-mixed (non-CpG C>T)	52024.0749431663
