## Supplementary Data and Codes for "Sisyphus at the splenic flexure: sidedness in colorectal cancer": table_5j_sw_mmr.csv

bin_value	gene	hotspot	variant_id	sw_mmr	mmr_share	total_share	n_mmr_sigs_present	subsite_short
0.06944444	BRAF	V600E	BRAF_V600E_ENSP00000493543.1	0	0	1	3	Rectum
0.11284722	BRAF	V600E	BRAF_V600E_ENSP00000493543.1	0	0	1	2	Rectosigmoid
0.25347222	BRAF	V600E	BRAF_V600E_ENSP00000493543.1	0.890980343121137	0.890980343121137	1	4	Sigmoid
0.43576389	BRAF	V600E	BRAF_V600E_ENSP00000493543.1	0	0	1	1	Descending
0.63541667	BRAF	V600E	BRAF_V600E_ENSP00000493543.1	0.838147303328068	0.838147303328068	1	3	Transverse
0.79166667	BRAF	V600E	BRAF_V600E_ENSP00000493543.1	0.909999100319244	0.909999100319244	1	3	Hepatic flexure
0.86979167	BRAF	V600E	BRAF_V600E_ENSP00000493543.1	0.606427054900615	0.606427054900615	1	4	Ascending
0.97395833	BRAF	V600E	BRAF_V600E_ENSP00000493543.1	0.676671991284818	0.676671991284818	1	4	Cecum
0.06944444	KRAS	G12A	KRAS_G12A_ENSP00000308495.3	0	0	1	3	Rectum
0.11284722	KRAS	G12A	KRAS_G12A_ENSP00000308495.3	0	0	1	2	Rectosigmoid
0.25347222	KRAS	G12A	KRAS_G12A_ENSP00000308495.3	0	0	1	4	Sigmoid
0.79166667	KRAS	G12A	KRAS_G12A_ENSP00000308495.3	0	0	1	3	Hepatic flexure
0.86979167	KRAS	G12A	KRAS_G12A_ENSP00000308495.3	0	0	1	4	Ascending
0.97395833	KRAS	G12A	KRAS_G12A_ENSP00000308495.3	0.00808683263266191	0.00808683263266191	1	4	Cecum
0.06944444	KRAS	G12C	KRAS_G12C_ENSP00000308495.3	0	0	1	3	Rectum
0.11284722	KRAS	G12C	KRAS_G12C_ENSP00000308495.3	0	0	1	2	Rectosigmoid
0.25347222	KRAS	G12C	KRAS_G12C_ENSP00000308495.3	0	0	1	4	Sigmoid
0.47916667	KRAS	G12C	KRAS_G12C_ENSP00000308495.3	0	0	1	0	Splenic flexure
0.79166667	KRAS	G12C	KRAS_G12C_ENSP00000308495.3	0	0	1	3	Hepatic flexure
0.86979167	KRAS	G12C	KRAS_G12C_ENSP00000308495.3	0	0	1	4	Ascending
0.97395833	KRAS	G12C	KRAS_G12C_ENSP00000308495.3	0	0	1	4	Cecum
0.06944444	KRAS	G12D	KRAS_G12D_ENSP00000308495.3	0.137669639125008	0.137669639125008	1	3	Rectum
0.11284722	KRAS	G12D	KRAS_G12D_ENSP00000308495.3	0	0	1	2	Rectosigmoid
0.25347222	KRAS	G12D	KRAS_G12D_ENSP00000308495.3	0.116985057363939	0.116985057363939	1	4	Sigmoid
0.47916667	KRAS	G12D	KRAS_G12D_ENSP00000308495.3	0	0	1	0	Splenic flexure
0.63541667	KRAS	G12D	KRAS_G12D_ENSP00000308495.3	0	0	1	3	Transverse
0.79166667	KRAS	G12D	KRAS_G12D_ENSP00000308495.3	0.395902402196466	0.395902402196466	1	3	Hepatic flexure
0.86979167	KRAS	G12D	KRAS_G12D_ENSP00000308495.3	0.205166710914733	0.205166710914733	1	4	Ascending
0.97395833	KRAS	G12D	KRAS_G12D_ENSP00000308495.3	0.0637504804200094	0.0637504804200094	1	4	Cecum
0.63541667	KRAS	G12R	KRAS_G12R_ENSP00000308495.3	0	0	1	3	Transverse
0.06944444	KRAS	G12S	KRAS_G12S_ENSP00000308495.3	0	0	1	3	Rectum
0.11284722	KRAS	G12S	KRAS_G12S_ENSP00000308495.3	0	0	1	2	Rectosigmoid
0.25347222	KRAS	G12S	KRAS_G12S_ENSP00000308495.3	0	0	1	4	Sigmoid
0.63541667	KRAS	G12S	KRAS_G12S_ENSP00000308495.3	0	0	1	3	Transverse
0.86979167	KRAS	G12S	KRAS_G12S_ENSP00000308495.3	0	0	1	4	Ascending
0.97395833	KRAS	G12S	KRAS_G12S_ENSP00000308495.3	0	0	1	4	Cecum
0.06944444	KRAS	G12V	KRAS_G12V_ENSP00000308495.3	0	0	1	3	Rectum
0.11284722	KRAS	G12V	KRAS_G12V_ENSP00000308495.3	0	0	1	2	Rectosigmoid
0.25347222	KRAS	G12V	KRAS_G12V_ENSP00000308495.3	0	0	1	4	Sigmoid
0.43576389	KRAS	G12V	KRAS_G12V_ENSP00000308495.3	0	0	1	1	Descending
0.47916667	KRAS	G12V	KRAS_G12V_ENSP00000308495.3	0	0	1	0	Splenic flexure
0.63541667	KRAS	G12V	KRAS_G12V_ENSP00000308495.3	0	0	1	3	Transverse
0.79166667	KRAS	G12V	KRAS_G12V_ENSP00000308495.3	0	0	1	3	Hepatic flexure
0.86979167	KRAS	G12V	KRAS_G12V_ENSP00000308495.3	0.00256704688846374	0.00256704688846374	1	4	Ascending
0.97395833	KRAS	G12V	KRAS_G12V_ENSP00000308495.3	0	0	1	4	Cecum
0.06944444	KRAS	G13D	KRAS_G13D_ENSP00000308495.3	0	0	1	3	Rectum
0.11284722	KRAS	G13D	KRAS_G13D_ENSP00000308495.3	0	0	1	2	Rectosigmoid
0.25347222	KRAS	G13D	KRAS_G13D_ENSP00000308495.3	0.333265762270749	0.333265762270749	1	4	Sigmoid
0.43576389	KRAS	G13D	KRAS_G13D_ENSP00000308495.3	0.998612347913236	0.998612347913236	1	1	Descending
0.47916667	KRAS	G13D	KRAS_G13D_ENSP00000308495.3	0	0	1	0	Splenic flexure
0.63541667	KRAS	G13D	KRAS_G13D_ENSP00000308495.3	0.999860912030152	0.999860912030152	1	3	Transverse
0.79166667	KRAS	G13D	KRAS_G13D_ENSP00000308495.3	0.999487025479148	0.999487025479148	1	3	Hepatic flexure
0.86979167	KRAS	G13D	KRAS_G13D_ENSP00000308495.3	0.191787750426068	0.191787750426068	1	4	Ascending
0.97395833	KRAS	G13D	KRAS_G13D_ENSP00000308495.3	0.188932147797809	0.188932147797809	1	4	Cecum
0.11284722	PIK3CA	E542K	PIK3CA_E542K_ENSP00000263967.3	0	0	1	2	Rectosigmoid
0.25347222	PIK3CA	E542K	PIK3CA_E542K_ENSP00000263967.3	0	0	1	4	Sigmoid
0.47916667	PIK3CA	E542K	PIK3CA_E542K_ENSP00000263967.3	0	0	1	0	Splenic flexure
0.63541667	PIK3CA	E542K	PIK3CA_E542K_ENSP00000263967.3	0	0	1	3	Transverse
0.79166667	PIK3CA	E542K	PIK3CA_E542K_ENSP00000263967.3	0	0	1	3	Hepatic flexure
0.86979167	PIK3CA	E542K	PIK3CA_E542K_ENSP00000263967.3	0	0	1	4	Ascending
0.97395833	PIK3CA	E542K	PIK3CA_E542K_ENSP00000263967.3	0.473268343790569	0.473268343790569	1	4	Cecum
0.06944444	PIK3CA	E545G	PIK3CA_E545G_ENSP00000263967.3	0	0	1	3	Rectum
0.06944444	PIK3CA	E545K	PIK3CA_E545K_ENSP00000263967.3	0	0	1	3	Rectum
0.11284722	PIK3CA	E545K	PIK3CA_E545K_ENSP00000263967.3	0	0	1	2	Rectosigmoid
0.25347222	PIK3CA	E545K	PIK3CA_E545K_ENSP00000263967.3	0	0	1	4	Sigmoid
0.43576389	PIK3CA	E545K	PIK3CA_E545K_ENSP00000263967.3	0	0	1	1	Descending
0.63541667	PIK3CA	E545K	PIK3CA_E545K_ENSP00000263967.3	0.32953308988493	0.32953308988493	1	3	Transverse
0.86979167	PIK3CA	E545K	PIK3CA_E545K_ENSP00000263967.3	0.0473468245803416	0.0473468245803416	1	4	Ascending
0.97395833	PIK3CA	E545K	PIK3CA_E545K_ENSP00000263967.3	0	0	1	4	Cecum
0.86979167	PIK3CA	H1047L	PIK3CA_H1047L_ENSP00000263967.3	0.48119206378802	0.48119206378802	1	4	Ascending
0.06944444	PIK3CA	H1047R	PIK3CA_H1047R_ENSP00000263967.3	0	0	1	3	Rectum
0.11284722	PIK3CA	H1047R	PIK3CA_H1047R_ENSP00000263967.3	0	0	1	2	Rectosigmoid
0.25347222	PIK3CA	H1047R	PIK3CA_H1047R_ENSP00000263967.3	0.248053583800027	0.248053583800027	1	4	Sigmoid
0.43576389	PIK3CA	H1047R	PIK3CA_H1047R_ENSP00000263967.3	0	0	1	1	Descending
0.63541667	PIK3CA	H1047R	PIK3CA_H1047R_ENSP00000263967.3	0.991588578055295	0.991588578055295	1	3	Transverse
0.86979167	PIK3CA	H1047R	PIK3CA_H1047R_ENSP00000263967.3	0.799182785244107	0.799182785244106	1	4	Ascending
0.97395833	PIK3CA	H1047R	PIK3CA_H1047R_ENSP00000263967.3	0.746472207047446	0.746472207047446	1	4	Cecum
0.06944444	TP53	G245S	TP53_G245S_ENSP00000269305.4	0	0	1	3	Rectum
0.11284722	TP53	G245S	TP53_G245S_ENSP00000269305.4	0	0	1	2	Rectosigmoid
0.25347222	TP53	G245S	TP53_G245S_ENSP00000269305.4	0	0	1	4	Sigmoid
0.79166667	TP53	G245S	TP53_G245S_ENSP00000269305.4	0.184210226193702	0.184210226193702	1	3	Hepatic flexure
0.97395833	TP53	G245S	TP53_G245S_ENSP00000269305.4	0.526978661050736	0.526978661050736	1	4	Cecum
0.06944444	TP53	R175H	TP53_R175H_ENSP00000269305.4	0.132955184638352	0.132955184638352	1	3	Rectum
0.11284722	TP53	R175H	TP53_R175H_ENSP00000269305.4	0.036471725555063	0.036471725555063	1	2	Rectosigmoid
0.25347222	TP53	R175H	TP53_R175H_ENSP00000269305.4	0.0659756945050523	0.0659756945050523	1	4	Sigmoid
0.47916667	TP53	R175H	TP53_R175H_ENSP00000269305.4	0	0	1	0	Splenic flexure
0.86979167	TP53	R175H	TP53_R175H_ENSP00000269305.4	0.120240141971767	0.120240141971767	1	4	Ascending
0.97395833	TP53	R175H	TP53_R175H_ENSP00000269305.4	0	0	1	4	Cecum
0.06944444	TP53	R248Q	TP53_R248Q_ENSP00000269305.4	0.0263014338246448	0.0263014338246448	1	3	Rectum
0.11284722	TP53	R248Q	TP53_R248Q_ENSP00000269305.4	0	0	1	2	Rectosigmoid
0.25347222	TP53	R248Q	TP53_R248Q_ENSP00000269305.4	0.0126271364866675	0.0126271364866675	1	4	Sigmoid
0.97395833	TP53	R248Q	TP53_R248Q_ENSP00000269305.4	0	0	1	4	Cecum
0.06944444	TP53	R248W	TP53_R248W_ENSP00000269305.4	0	0	1	3	Rectum
0.25347222	TP53	R248W	TP53_R248W_ENSP00000269305.4	0	0	1	4	Sigmoid
0.43576389	TP53	R248W	TP53_R248W_ENSP00000269305.4	0	0	1	1	Descending
0.63541667	TP53	R248W	TP53_R248W_ENSP00000269305.4	0	0	1	3	Transverse
0.86979167	TP53	R248W	TP53_R248W_ENSP00000269305.4	0	0	1	4	Ascending
0.06944444	TP53	R273C	TP53_R273C_ENSP00000269305.4	0.21340040218425	0.21340040218425	1	3	Rectum
0.11284722	TP53	R273C	TP53_R273C_ENSP00000269305.4	0	0	1	2	Rectosigmoid
0.25347222	TP53	R273C	TP53_R273C_ENSP00000269305.4	0.789776873790416	0.789776873790416	1	4	Sigmoid
0.86979167	TP53	R273C	TP53_R273C_ENSP00000269305.4	0	0	1	4	Ascending
0.97395833	TP53	R273C	TP53_R273C_ENSP00000269305.4	0.267332997462941	0.267332997462941	1	4	Cecum
0.06944444	TP53	R273H	TP53_R273H_ENSP00000269305.4	0	0	1	3	Rectum
0.11284722	TP53	R273H	TP53_R273H_ENSP00000269305.4	0	0	1	2	Rectosigmoid
0.25347222	TP53	R273H	TP53_R273H_ENSP00000269305.4	0	0	1	4	Sigmoid
0.79166667	TP53	R273H	TP53_R273H_ENSP00000269305.4	0	0	1	3	Hepatic flexure
0.86979167	TP53	R273H	TP53_R273H_ENSP00000269305.4	0.185973241033565	0.185973241033565	1	4	Ascending
0.97395833	TP53	R273H	TP53_R273H_ENSP00000269305.4	0	0	1	4	Cecum
0.06944444	TP53	R282W	TP53_R282W_ENSP00000269305.4	0	0	1	3	Rectum
0.11284722	TP53	R282W	TP53_R282W_ENSP00000269305.4	0	0	1	2	Rectosigmoid
0.25347222	TP53	R282W	TP53_R282W_ENSP00000269305.4	0	0	1	4	Sigmoid
0.43576389	TP53	R282W	TP53_R282W_ENSP00000269305.4	0	0	1	1	Descending
0.47916667	TP53	R282W	TP53_R282W_ENSP00000269305.4	0	0	1	0	Splenic flexure
0.79166667	TP53	R282W	TP53_R282W_ENSP00000269305.4	0	0	1	3	Hepatic flexure
0.86979167	TP53	R282W	TP53_R282W_ENSP00000269305.4	0.0471932017516788	0.0471932017516788	1	4	Ascending
0.97395833	TP53	R282W	TP53_R282W_ENSP00000269305.4	0	0	1	4	Cecum
0.25347222	TP53	Y220C	TP53_Y220C_ENSP00000269305.4	0.0257209354733125	0.0257209354733125	1	4	Sigmoid
