## Supplementary Data and Codes for "Sisyphus at the splenic flexure: sidedness in colorectal cancer": table_5j_sw_mmr_baseline.csv

bin_value	gene	hotspot	context	sw_mmr_baseline	mmr_contribution	total_baseline_w	n_mmr_sigs_in_bin	subsite_short
0.06944444	BRAF	V600E	T[T>A]T	0.00435823568554418	2.91664860014729e-05	0.00669226909829937	5	Rectum
0.11284722	BRAF	V600E	T[T>A]T	0.00126751993816703	8.10586541534758e-06	0.00639505949474019	5	Rectosigmoid
0.25347222	BRAF	V600E	T[T>A]T	0.00688938551314181	4.5771110603713e-05	0.00664371452525084	5	Sigmoid
0.43576389	BRAF	V600E	T[T>A]T	0.00158373079631529	1.05756881832526e-05	0.00667770571100723	5	Descending
0.47916667	BRAF	V600E	T[T>A]T	0	0	0.00558091016669019	5	Splenic flexure
0.63541667	BRAF	V600E	T[T>A]T	0.0789110638524507	0.00037475019541662	0.00474901968268143	5	Transverse
0.79166667	BRAF	V600E	T[T>A]T	0.0637914882261819	0.000288278556157659	0.00451907557220683	5	Hepatic flexure
0.86979167	BRAF	V600E	T[T>A]T	0.0650555690536506	0.000322932143014016	0.00496394309836407	5	Ascending
0.97395833	BRAF	V600E	T[T>A]T	0.0645421415553536	0.000311495777473884	0.0048262386398619	5	Cecum
0.06944444	KRAS	G12A	C[C>G]C	0.00024955220764042	8.31008174791758e-07	0.00332999728853995	5	Rectum
0.11284722	KRAS	G12A	C[C>G]C	0.000330755177648043	1.36369447813056e-06	0.00412297242881462	5	Rectosigmoid
0.25347222	KRAS	G12A	C[C>G]C	0.00041675332013792	1.48431328779015e-06	0.00356161118836182	5	Sigmoid
0.43576389	KRAS	G12A	C[C>G]C	0.000248630615730642	9.08024983911919e-07	0.00365210447331089	5	Descending
0.47916667	KRAS	G12A	C[C>G]C	0	0	0.00324629048367346	5	Splenic flexure
0.63541667	KRAS	G12A	C[C>G]C	0.00233501289316332	5.57787371245592e-06	0.00238879782153982	5	Transverse
0.79166667	KRAS	G12A	C[C>G]C	0.00233781496893362	4.1550344499217e-06	0.00177731535863036	5	Hepatic flexure
0.86979167	KRAS	G12A	C[C>G]C	0.00229781298101306	5.85741141695337e-06	0.00254912452203615	5	Ascending
0.97395833	KRAS	G12A	C[C>G]C	0.00235819698704723	6.06277068645758e-06	0.00257093479457327	5	Cecum
0.06944444	KRAS	G12C	C[C>A]C	0.0525973580900586	0.000348034840536299	0.00661696429581853	5	Rectum
0.11284722	KRAS	G12C	C[C>A]C	0.00522507284455129	3.61096722448019e-05	0.0069108457085832	5	Rectosigmoid
0.25347222	KRAS	G12C	C[C>A]C	0.072109866532717	0.000559772153514011	0.00776276784897441	5	Sigmoid
0.43576389	KRAS	G12C	C[C>A]C	0.0192160215781368	9.98886796838351e-05	0.0051981977267076	5	Descending
0.47916667	KRAS	G12C	C[C>A]C	0	0	0.00470073914055065	5	Splenic flexure
0.63541667	KRAS	G12C	C[C>A]C	0.529390639963404	0.00503689955337797	0.0095145232521039	5	Transverse
0.79166667	KRAS	G12C	C[C>A]C	0.497192506912966	0.00384029187004328	0.00772395363294468	5	Hepatic flexure
0.86979167	KRAS	G12C	C[C>A]C	0.448332644529824	0.00427864036565982	0.00954345042205644	5	Ascending
0.97395833	KRAS	G12C	C[C>A]C	0.46194195568229	0.0040937225850032	0.00886198478974864	5	Cecum
0.06944444	KRAS	G12D	C[C>T]C	0.0375032884507856	0.000470414137185204	0.0125432770462919	5	Rectum
0.11284722	KRAS	G12D	C[C>T]C	0.00676764008919005	7.74531012131193e-05	0.0114446247425059	5	Rectosigmoid
0.25347222	KRAS	G12D	C[C>T]C	0.0343669934814838	0.000430978149324041	0.0125404670488922	5	Sigmoid
0.43576389	KRAS	G12D	C[C>T]C	0.0275208542330809	0.000361455406148274	0.0131338730653859	5	Descending
0.47916667	KRAS	G12D	C[C>T]C	0	0	0.00803033285099783	5	Splenic flexure
0.63541667	KRAS	G12D	C[C>T]C	0.283016604677945	0.00305831976156454	0.0108061495721946	5	Transverse
0.79166667	KRAS	G12D	C[C>T]C	0.226789633394243	0.00247157756508852	0.0108981064438339	5	Hepatic flexure
0.86979167	KRAS	G12D	C[C>T]C	0.252409103822978	0.00269789971638187	0.0106885990858475	5	Ascending
0.97395833	KRAS	G12D	C[C>T]C	0.231335026002651	0.00254085954715387	0.0109834623448883	5	Cecum
0.06944444	KRAS	G12R	C[C>G]C	0.00024955220764042	8.31008174791758e-07	0.00332999728853995	5	Rectum
0.11284722	KRAS	G12R	C[C>G]C	0.000330755177648043	1.36369447813056e-06	0.00412297242881462	5	Rectosigmoid
0.25347222	KRAS	G12R	C[C>G]C	0.00041675332013792	1.48431328779015e-06	0.00356161118836182	5	Sigmoid
0.43576389	KRAS	G12R	C[C>G]C	0.000248630615730642	9.08024983911919e-07	0.00365210447331089	5	Descending
0.47916667	KRAS	G12R	C[C>G]C	0	0	0.00324629048367346	5	Splenic flexure
0.63541667	KRAS	G12R	C[C>G]C	0.00233501289316332	5.57787371245592e-06	0.00238879782153982	5	Transverse
0.79166667	KRAS	G12R	C[C>G]C	0.00233781496893362	4.1550344499217e-06	0.00177731535863036	5	Hepatic flexure
0.86979167	KRAS	G12R	C[C>G]C	0.00229781298101306	5.85741141695337e-06	0.00254912452203615	5	Ascending
0.97395833	KRAS	G12R	C[C>G]C	0.00235819698704723	6.06277068645758e-06	0.00257093479457327	5	Cecum
0.06944444	KRAS	G12S	C[C>T]C	0.0375032884507856	0.000470414137185204	0.0125432770462919	5	Rectum
0.11284722	KRAS	G12S	C[C>T]C	0.00676764008919005	7.74531012131193e-05	0.0114446247425059	5	Rectosigmoid
0.25347222	KRAS	G12S	C[C>T]C	0.0343669934814838	0.000430978149324041	0.0125404670488922	5	Sigmoid
0.43576389	KRAS	G12S	C[C>T]C	0.0275208542330809	0.000361455406148274	0.0131338730653859	5	Descending
0.47916667	KRAS	G12S	C[C>T]C	0	0	0.00803033285099783	5	Splenic flexure
0.63541667	KRAS	G12S	C[C>T]C	0.283016604677945	0.00305831976156454	0.0108061495721946	5	Transverse
0.79166667	KRAS	G12S	C[C>T]C	0.226789633394243	0.00247157756508852	0.0108981064438339	5	Hepatic flexure
0.86979167	KRAS	G12S	C[C>T]C	0.252409103822978	0.00269789971638187	0.0106885990858475	5	Ascending
0.97395833	KRAS	G12S	C[C>T]C	0.231335026002651	0.00254085954715387	0.0109834623448883	5	Cecum
0.06944444	KRAS	G12V	C[C>A]C	0.0525973580900586	0.000348034840536299	0.00661696429581853	5	Rectum
0.11284722	KRAS	G12V	C[C>A]C	0.00522507284455129	3.61096722448019e-05	0.0069108457085832	5	Rectosigmoid
0.25347222	KRAS	G12V	C[C>A]C	0.072109866532717	0.000559772153514011	0.00776276784897441	5	Sigmoid
0.43576389	KRAS	G12V	C[C>A]C	0.0192160215781368	9.98886796838351e-05	0.0051981977267076	5	Descending
0.47916667	KRAS	G12V	C[C>A]C	0	0	0.00470073914055065	5	Splenic flexure
0.63541667	KRAS	G12V	C[C>A]C	0.529390639963404	0.00503689955337797	0.0095145232521039	5	Transverse
0.79166667	KRAS	G12V	C[C>A]C	0.497192506912966	0.00384029187004328	0.00772395363294468	5	Hepatic flexure
0.86979167	KRAS	G12V	C[C>A]C	0.448332644529824	0.00427864036565982	0.00954345042205644	5	Ascending
0.97395833	KRAS	G12V	C[C>A]C	0.46194195568229	0.0040937225850032	0.00886198478974864	5	Cecum
0.06944444	KRAS	G13D	C[C>T]C	0.0375032884507856	0.000470414137185204	0.0125432770462919	5	Rectum
0.11284722	KRAS	G13D	C[C>T]C	0.00676764008919005	7.74531012131193e-05	0.0114446247425059	5	Rectosigmoid
0.25347222	KRAS	G13D	C[C>T]C	0.0343669934814838	0.000430978149324041	0.0125404670488922	5	Sigmoid
0.43576389	KRAS	G13D	C[C>T]C	0.0275208542330809	0.000361455406148274	0.0131338730653859	5	Descending
0.47916667	KRAS	G13D	C[C>T]C	0	0	0.00803033285099783	5	Splenic flexure
0.63541667	KRAS	G13D	C[C>T]C	0.283016604677945	0.00305831976156454	0.0108061495721946	5	Transverse
0.79166667	KRAS	G13D	C[C>T]C	0.226789633394243	0.00247157756508852	0.0108981064438339	5	Hepatic flexure
0.86979167	KRAS	G13D	C[C>T]C	0.252409103822978	0.00269789971638187	0.0106885990858475	5	Ascending
0.97395833	KRAS	G13D	C[C>T]C	0.231335026002651	0.00254085954715387	0.0109834623448883	5	Cecum
0.06944444	PIK3CA	E542K	T[C>T]T	0.00654635981896126	0.000117084802527003	0.0178854822779328	5	Rectum
0.11284722	PIK3CA	E542K	T[C>T]T	0.00154805355934981	1.9175249468764e-05	0.0123866834922803	5	Rectosigmoid
0.25347222	PIK3CA	E542K	T[C>T]T	0.00730258767885869	0.000107449245968551	0.0147138590721233	5	Sigmoid
0.43576389	PIK3CA	E542K	T[C>T]T	0.0116156432375968	0.00017457627794168	0.0150294111458779	5	Descending
0.47916667	PIK3CA	E542K	T[C>T]T	0	0	0.0149202008132838	5	Splenic flexure
0.63541667	PIK3CA	E542K	T[C>T]T	0.078731133910506	0.000914550647261143	0.0116161244203687	5	Transverse
0.79166667	PIK3CA	E542K	T[C>T]T	0.0767367747688231	0.000613021984931277	0.0079886336997882	5	Hepatic flexure
0.86979167	PIK3CA	E542K	T[C>T]T	0.0734914409634583	0.000814959594327355	0.0110891769659622	5	Ascending
0.97395833	PIK3CA	E542K	T[C>T]T	0.0576891338027612	0.000717557010251742	0.0124383391282155	5	Cecum
0.06944444	PIK3CA	E545G	T[C>G]T	0.000657861696674312	8.13754503343367e-06	0.012369689669685	5	Rectum
0.11284722	PIK3CA	E545G	T[C>G]T	0.00101197598739952	9.92184205466864e-06	0.00980442439169415	5	Rectosigmoid
0.25347222	PIK3CA	E545G	T[C>G]T	0.00133116110790659	1.5148039738146e-05	0.011379569045529	5	Sigmoid
0.43576389	PIK3CA	E545G	T[C>G]T	0.000175859518754765	3.19681363841219e-06	0.0181782235107224	5	Descending
0.47916667	PIK3CA	E545G	T[C>G]T	0	0	0.0108090621133102	5	Splenic flexure
0.63541667	PIK3CA	E545G	T[C>G]T	0.013855999874499	7.72426025907121e-05	0.00557466825132352	5	Transverse
0.79166667	PIK3CA	E545G	T[C>G]T	0.017342496072079	6.23185293033277e-05	0.00359340022591436	5	Hepatic flexure
0.86979167	PIK3CA	E545G	T[C>G]T	0.0123120011105469	7.28269717850147e-05	0.00591512063157861	5	Ascending
0.97395833	PIK3CA	E545G	T[C>G]T	0.0106032197845439	7.50888584707768e-05	0.00708170348220378	5	Cecum
0.06944444	PIK3CA	E545K	T[C>T]T	0.00654635981896126	0.000117084802527003	0.0178854822779328	5	Rectum
0.11284722	PIK3CA	E545K	T[C>T]T	0.00154805355934981	1.9175249468764e-05	0.0123866834922803	5	Rectosigmoid
0.25347222	PIK3CA	E545K	T[C>T]T	0.00730258767885869	0.000107449245968551	0.0147138590721233	5	Sigmoid
0.43576389	PIK3CA	E545K	T[C>T]T	0.0116156432375968	0.00017457627794168	0.0150294111458779	5	Descending
0.47916667	PIK3CA	E545K	T[C>T]T	0	0	0.0149202008132838	5	Splenic flexure
0.63541667	PIK3CA	E545K	T[C>T]T	0.078731133910506	0.000914550647261143	0.0116161244203687	5	Transverse
0.79166667	PIK3CA	E545K	T[C>T]T	0.0767367747688231	0.000613021984931277	0.0079886336997882	5	Hepatic flexure
0.86979167	PIK3CA	E545K	T[C>T]T	0.0734914409634583	0.000814959594327355	0.0110891769659622	5	Ascending
0.97395833	PIK3CA	E545K	T[C>T]T	0.0576891338027612	0.000717557010251742	0.0124383391282155	5	Cecum
0.06944444	PIK3CA	H1047L	A[T>A]G	0.00417746878223709	1.56576976193908e-05	0.00374813037166633	5	Rectum
0.11284722	PIK3CA	H1047L	A[T>A]G	0.00137261741511869	5.73054429062146e-06	0.00417490280066563	5	Rectosigmoid
0.25347222	PIK3CA	H1047L	A[T>A]G	0.00373366863358554	1.44560178870011e-05	0.0038717999120127	5	Sigmoid
0.43576389	PIK3CA	H1047L	A[T>A]G	1.41570896815474e-15	5.46894854561027e-18	0.00386304577326976	5	Descending
0.47916667	PIK3CA	H1047L	A[T>A]G	0	0	0.0040858462179519	5	Splenic flexure
0.63541667	PIK3CA	H1047L	A[T>A]G	0.0211146817049112	5.84882037917995e-05	0.00277002536004108	5	Transverse
0.79166667	PIK3CA	H1047L	A[T>A]G	0.0260944898989561	6.85463310427071e-05	0.00262685077608853	5	Hepatic flexure
0.86979167	PIK3CA	H1047L	A[T>A]G	0.0189159403150474	5.3653416485268e-05	0.00283641286616808	5	Ascending
0.97395833	PIK3CA	H1047L	A[T>A]G	0.020153156946158	5.95904373663669e-05	0.002956878543921	5	Cecum
0.06944444	PIK3CA	H1047R	A[T>C]G	0.00868899549958615	7.92858925005884e-05	0.00912486288022185	5	Rectum
0.11284722	PIK3CA	H1047R	A[T>C]G	0.0262959216837329	0.000311973303341055	0.0118639425190427	5	Rectosigmoid
0.25347222	PIK3CA	H1047R	A[T>C]G	0.0334146632823732	0.000310875773482309	0.00930357342988103	5	Sigmoid
0.43576389	PIK3CA	H1047R	A[T>C]G	0.0100897272600647	0.000104509291025696	0.0103579896990225	5	Descending
0.47916667	PIK3CA	H1047R	A[T>C]G	0	0	0.0116872078126169	5	Splenic flexure
0.63541667	PIK3CA	H1047R	A[T>C]G	0.149269776727058	0.00127034349874476	0.00851038654038855	5	Transverse
0.79166667	PIK3CA	H1047R	A[T>C]G	0.114844123916423	0.000856296034712904	0.00745615888311418	5	Hepatic flexure
0.86979167	PIK3CA	H1047R	A[T>C]G	0.150879597922609	0.00131428791529775	0.00871083919491814	5	Ascending
0.97395833	PIK3CA	H1047R	A[T>C]G	0.155696229327842	0.00137840166918822	0.00885314740850778	5	Cecum
0.06944444	TP53	G245S	C[C>T]C	0.0375032884507856	0.000470414137185204	0.0125432770462919	5	Rectum
0.11284722	TP53	G245S	C[C>T]C	0.00676764008919005	7.74531012131193e-05	0.0114446247425059	5	Rectosigmoid
0.25347222	TP53	G245S	C[C>T]C	0.0343669934814838	0.000430978149324041	0.0125404670488922	5	Sigmoid
0.43576389	TP53	G245S	C[C>T]C	0.0275208542330809	0.000361455406148274	0.0131338730653859	5	Descending
0.47916667	TP53	G245S	C[C>T]C	0	0	0.00803033285099783	5	Splenic flexure
0.63541667	TP53	G245S	C[C>T]C	0.283016604677945	0.00305831976156454	0.0108061495721946	5	Transverse
0.79166667	TP53	G245S	C[C>T]C	0.226789633394243	0.00247157756508852	0.0108981064438339	5	Hepatic flexure
0.86979167	TP53	G245S	C[C>T]C	0.252409103822978	0.00269789971638187	0.0106885990858475	5	Ascending
0.97395833	TP53	G245S	C[C>T]C	0.231335026002651	0.00254085954715387	0.0109834623448883	5	Cecum
0.06944444	TP53	R175H	C[C>T]G	0.0216213577255693	0.0019003356755369	0.0878915977274438	5	Rectum
0.11284722	TP53	R175H	C[C>T]G	0.00171516427426165	0.000163939374176784	0.0955823163045752	5	Rectosigmoid
0.25347222	TP53	R175H	C[C>T]G	0.0180057625703777	0.00172589196772554	0.0958522007040624	5	Sigmoid
0.43576389	TP53	R175H	C[C>T]G	0.0313062700188492	0.00302725106667485	0.0966979159399116	5	Descending
0.47916667	TP53	R175H	C[C>T]G	0	0	0.10972184202772	5	Splenic flexure
0.63541667	TP53	R175H	C[C>T]G	0.166255164331983	0.0160564075852926	0.0965768952189099	5	Transverse
0.79166667	TP53	R175H	C[C>T]G	0.0973484808021033	0.0105066648372864	0.107928390363328	5	Hepatic flexure
0.86979167	TP53	R175H	C[C>T]G	0.149224043875262	0.0141711261245257	0.0949654342323777	5	Ascending
0.97395833	TP53	R175H	C[C>T]G	0.130761843441914	0.0123302808530704	0.094295709883806	5	Cecum
0.06944444	TP53	R248Q	C[C>T]G	0.0216213577255693	0.0019003356755369	0.0878915977274438	5	Rectum
0.11284722	TP53	R248Q	C[C>T]G	0.00171516427426165	0.000163939374176784	0.0955823163045752	5	Rectosigmoid
0.25347222	TP53	R248Q	C[C>T]G	0.0180057625703777	0.00172589196772554	0.0958522007040624	5	Sigmoid
0.43576389	TP53	R248Q	C[C>T]G	0.0313062700188492	0.00302725106667485	0.0966979159399116	5	Descending
0.47916667	TP53	R248Q	C[C>T]G	0	0	0.10972184202772	5	Splenic flexure
0.63541667	TP53	R248Q	C[C>T]G	0.166255164331983	0.0160564075852926	0.0965768952189099	5	Transverse
0.79166667	TP53	R248Q	C[C>T]G	0.0973484808021033	0.0105066648372864	0.107928390363328	5	Hepatic flexure
0.86979167	TP53	R248Q	C[C>T]G	0.149224043875262	0.0141711261245257	0.0949654342323777	5	Ascending
0.97395833	TP53	R248Q	C[C>T]G	0.130761843441914	0.0123302808530704	0.094295709883806	5	Cecum
0.06944444	TP53	R248W	C[C>T]G	0.0216213577255693	0.0019003356755369	0.0878915977274438	5	Rectum
0.11284722	TP53	R248W	C[C>T]G	0.00171516427426165	0.000163939374176784	0.0955823163045752	5	Rectosigmoid
0.25347222	TP53	R248W	C[C>T]G	0.0180057625703777	0.00172589196772554	0.0958522007040624	5	Sigmoid
0.43576389	TP53	R248W	C[C>T]G	0.0313062700188492	0.00302725106667485	0.0966979159399116	5	Descending
0.47916667	TP53	R248W	C[C>T]G	0	0	0.10972184202772	5	Splenic flexure
0.63541667	TP53	R248W	C[C>T]G	0.166255164331983	0.0160564075852926	0.0965768952189099	5	Transverse
0.79166667	TP53	R248W	C[C>T]G	0.0973484808021033	0.0105066648372864	0.107928390363328	5	Hepatic flexure
0.86979167	TP53	R248W	C[C>T]G	0.149224043875262	0.0141711261245257	0.0949654342323777	5	Ascending
0.97395833	TP53	R248W	C[C>T]G	0.130761843441914	0.0123302808530704	0.094295709883806	5	Cecum
0.06944444	TP53	R249S	A[C>A]G	0.00105225593847522	1.891119304502e-06	0.0017972046869532	5	Rectum
0.11284722	TP53	R249S	A[C>A]G	0.000381747247264554	7.55333606880716e-07	0.00197862227506061	5	Rectosigmoid
0.25347222	TP53	R249S	A[C>A]G	0.000963171495197478	1.89805797031014e-06	0.00197063345393229	5	Sigmoid
0.43576389	TP53	R249S	A[C>A]G	0.000577116296874148	1.32720304902141e-06	0.00229971507685708	5	Descending
0.47916667	TP53	R249S	A[C>A]G	0	0	0.00193137806964335	5	Splenic flexure
0.63541667	TP53	R249S	A[C>A]G	0.0103930258647732	1.07975009453372e-05	0.00103891793264317	5	Transverse
0.79166667	TP53	R249S	A[C>A]G	0.0124883856164301	9.11145043786826e-06	0.000729593937736914	5	Hepatic flexure
0.86979167	TP53	R249S	A[C>A]G	0.00586185075695064	9.89210815853361e-06	0.00168754009078176	5	Ascending
0.97395833	TP53	R249S	A[C>A]G	0.0067242950557176	9.65423563715323e-06	0.00143572457144698	5	Cecum
0.06944444	TP53	R273C	C[C>T]G	0.0216213577255693	0.0019003356755369	0.0878915977274438	5	Rectum
0.11284722	TP53	R273C	C[C>T]G	0.00171516427426165	0.000163939374176784	0.0955823163045752	5	Rectosigmoid
0.25347222	TP53	R273C	C[C>T]G	0.0180057625703777	0.00172589196772554	0.0958522007040624	5	Sigmoid
0.43576389	TP53	R273C	C[C>T]G	0.0313062700188492	0.00302725106667485	0.0966979159399116	5	Descending
0.47916667	TP53	R273C	C[C>T]G	0	0	0.10972184202772	5	Splenic flexure
0.63541667	TP53	R273C	C[C>T]G	0.166255164331983	0.0160564075852926	0.0965768952189099	5	Transverse
0.79166667	TP53	R273C	C[C>T]G	0.0973484808021033	0.0105066648372864	0.107928390363328	5	Hepatic flexure
0.86979167	TP53	R273C	C[C>T]G	0.149224043875262	0.0141711261245257	0.0949654342323777	5	Ascending
0.97395833	TP53	R273C	C[C>T]G	0.130761843441914	0.0123302808530704	0.094295709883806	5	Cecum
0.06944444	TP53	R273H	C[C>T]G	0.0216213577255693	0.0019003356755369	0.0878915977274438	5	Rectum
0.11284722	TP53	R273H	C[C>T]G	0.00171516427426165	0.000163939374176784	0.0955823163045752	5	Rectosigmoid
0.25347222	TP53	R273H	C[C>T]G	0.0180057625703777	0.00172589196772554	0.0958522007040624	5	Sigmoid
0.43576389	TP53	R273H	C[C>T]G	0.0313062700188492	0.00302725106667485	0.0966979159399116	5	Descending
0.47916667	TP53	R273H	C[C>T]G	0	0	0.10972184202772	5	Splenic flexure
0.63541667	TP53	R273H	C[C>T]G	0.166255164331983	0.0160564075852926	0.0965768952189099	5	Transverse
0.79166667	TP53	R273H	C[C>T]G	0.0973484808021033	0.0105066648372864	0.107928390363328	5	Hepatic flexure
0.86979167	TP53	R273H	C[C>T]G	0.149224043875262	0.0141711261245257	0.0949654342323777	5	Ascending
0.97395833	TP53	R273H	C[C>T]G	0.130761843441914	0.0123302808530704	0.094295709883806	5	Cecum
0.06944444	TP53	R282W	C[C>T]G	0.0216213577255693	0.0019003356755369	0.0878915977274438	5	Rectum
0.11284722	TP53	R282W	C[C>T]G	0.00171516427426165	0.000163939374176784	0.0955823163045752	5	Rectosigmoid
0.25347222	TP53	R282W	C[C>T]G	0.0180057625703777	0.00172589196772554	0.0958522007040624	5	Sigmoid
0.43576389	TP53	R282W	C[C>T]G	0.0313062700188492	0.00302725106667485	0.0966979159399116	5	Descending
0.47916667	TP53	R282W	C[C>T]G	0	0	0.10972184202772	5	Splenic flexure
0.63541667	TP53	R282W	C[C>T]G	0.166255164331983	0.0160564075852926	0.0965768952189099	5	Transverse
0.79166667	TP53	R282W	C[C>T]G	0.0973484808021033	0.0105066648372864	0.107928390363328	5	Hepatic flexure
0.86979167	TP53	R282W	C[C>T]G	0.149224043875262	0.0141711261245257	0.0949654342323777	5	Ascending
0.97395833	TP53	R282W	C[C>T]G	0.130761843441914	0.0123302808530704	0.094295709883806	5	Cecum
0.06944444	TP53	Y220C	T[C>T]A	0.0393715320339575	0.000878942355005385	0.022324311745027	5	Rectum
0.11284722	TP53	Y220C	T[C>T]A	0.0101799395804111	0.000174453262403164	0.0171369644215628	5	Rectosigmoid
0.25347222	TP53	Y220C	T[C>T]A	0.0368820619200347	0.000729566994104435	0.0197810793682369	5	Sigmoid
0.43576389	TP53	Y220C	T[C>T]A	0.0131850268699202	0.00029842433830552	0.0226335783195356	5	Descending
0.47916667	TP53	Y220C	T[C>T]A	0	0	0.021291512674733	5	Splenic flexure
0.63541667	TP53	Y220C	T[C>T]A	0.256667543044498	0.00390876288034433	0.0152288942886194	5	Transverse
0.79166667	TP53	Y220C	T[C>T]A	0.288001861401419	0.00389550424649487	0.0135259689904062	5	Hepatic flexure
0.86979167	TP53	Y220C	T[C>T]A	0.222629721280697	0.00348148257494493	0.0156379954792981	5	Ascending
0.97395833	TP53	Y220C	T[C>T]A	0.200790769414492	0.00352641757893914	0.017562647870827	5	Cecum
