## Supplementary Data and Codes for "Sisyphus at the splenic flexure: sidedness in colorectal cancer": table_5k_kras_pik3ca_recurrents.csv

variant_name	variant_type	gene	selection_intensity	loglikelihood	included_with_variant	included_total	ci_low_95	ci_high_95	variant_id	held_out	uncovered
KRAS G12V	aac	KRAS	90518.6916139109	-130.831354388095	48	326	67235.1734623038	118663.309252483	KRAS_G12V_ENSP00000308495.3	155	0
KRAS G12D	aac	KRAS	53400.4590956754	-140.451326869546	49	327	39797.116483916	69807.0094593069	KRAS_G12D_ENSP00000308495.3	154	0
KRAS G12A	aac	KRAS	36339.2075536886	-41.1625386111409	9	287	17461.0106659276	65511.2310348523	KRAS_G12A_ENSP00000308495.3	194	0
KRAS G13D	aac	KRAS	16375.0846330102	-121.852515216907	35	313	11528.6469549048	22422.895776435	KRAS_G13D_ENSP00000308495.3	168	0
KRAS G12C	aac	KRAS	14864.9812955909	-62.6341271441639	15	293	8553.69895941807	23708.2646133851	KRAS_G12C_ENSP00000308495.3	188	0
KRAS A146T	aac	KRAS	9098.4960869869	-57.7399333453702	14	292	5125.01249881864	14733.5400663706	KRAS_A146T_ENSP00000308495.3	189	0
KRAS K117N	aac	KRAS	8779.05508604587	-24.8591866456106	5	283	3148.14121249008	18869.023721239	KRAS_K117N_ENSP00000308495.3	198	0
KRAS G12S	aac	KRAS	7978.34380869353	-45.5824495014382	10	288	3997.54170310745	13994.6520876184	KRAS_G12S_ENSP00000308495.3	193	0
KRAS G13C	aac	KRAS	2026.31223469473	-13.3483263681941	2	280	336.933907821358	6256.9303432955	KRAS_G13C_ENSP00000308495.3	201	0
PIK3CA H1047R	aac	PIK3CA	54022.2569219384	-72.5990601101435	16	373	31684.1545632554	84991.6615909377	PIK3CA_H1047R_ENSP00000263967.3	108	0
PIK3CA E545K	aac	PIK3CA	28091.1678048402	-117.572694266765	30	387	19197.9056438462	39383.3267203541	PIK3CA_E545K_ENSP00000263967.3	94	0
PIK3CA V344G	aac	PIK3CA	24624.5573605258	-17.6473636312351	3	360	6123.82616039147	63854.1293338759	PIK3CA_V344G_ENSP00000263967.3	121	0
PIK3CA C420R	aac	PIK3CA	13273.2721987466	-18.9095371749213	3	360	3300.90473803254	34418.9498766555	PIK3CA_C420R_ENSP00000263967.3	121	0
PIK3CA E542K	aac	PIK3CA	11579.5617362326	-62.3983901741411	12	369	6200.73564418532	19421.0232473885	PIK3CA_E542K_ENSP00000263967.3	112	0
PIK3CA Y1021C	aac	PIK3CA	11393.7906394246	-16.2517440189155	3	360	2833.48837906808	29545.510358324	PIK3CA_Y1021C_ENSP00000263967.3	121	0
PIK3CA Q546R	aac	PIK3CA	8823.40058672399	-10.9960534657587	2	359	1467.14401086565	27245.5089043498	PIK3CA_Q546R_ENSP00000263967.3	122	0
PIK3CA E542G	aac	PIK3CA	6317.48984779215	-12.1475119221566	2	359	1050.4676472053	19507.4332716704	PIK3CA_E542G_ENSP00000263967.3	122	0
PIK3CA Q546K	aac	PIK3CA	3747.98920035248	-15.9423283964068	3	360	932.075296122864	9719.02477991996	PIK3CA_Q546K_ENSP00000263967.3	121	0
PIK3CA E970K	aac	PIK3CA	3467.67532047033	-15.1516548217494	3	360	862.358406289569	8992.29208779553	PIK3CA_E970K_ENSP00000263967.3	121	0
PIK3CA R88Q	aac	PIK3CA	3447.19334763228	-48.7435455659158	12	369	1845.79098947487	5782.22827739169	PIK3CA_R88Q_ENSP00000263967.3	112	0
PIK3CA E726K	aac	PIK3CA	2911.87930981156	-19.1209174521875	3	360	724.149976073976	7550.7921417546	PIK3CA_E726K_ENSP00000263967.3	121	0
PIK3CA G106V	aac	PIK3CA	2826.00795953209	-11.9305192659319	2	359	469.906146849114	8726.293811317	PIK3CA_G106V_ENSP00000263967.3	122	0
PIK3CA H1047Y	aac	PIK3CA	2444.77017350111	-17.5080580118303	3	360	607.984517597447	6339.55174868418	PIK3CA_H1047Y_ENSP00000263967.3	121	0
PIK3CA M1043I	aac	PIK3CA	1480.38112851471	-17.658739818769	3	360	368.152864599033	3838.78437451051	PIK3CA_M1043I_ENSP00000263967.3	121	0
PIK3CA R357Q	aac	PIK3CA	585.659060195511	-10.0219585336892	2	359	97.3820104172798	1808.47033390656	PIK3CA_R357Q_ENSP00000263967.3	122	0
PIK3CA R38C	aac	PIK3CA	320.245817485282	-12.8450944736027	2	359	53.2502835002188	988.868016288962	PIK3CA_R38C_ENSP00000263967.3	122	0
