## Supplementary Data and Codes for "Sisyphus at the splenic flexure: sidedness in colorectal cancer": table_5l_driver_5panel.csv

bin_value	gene	gamma	ci_low	ci_high	n_carriers	n_patients	variant_type	subsite_short	gene_label
0.06944444	APC	4973.49232116661	3743.89934733012	6487.79735760801	59	83	gene-wide	Rectum	APC (gene-wide)
0.06944444	TP53	7240.90402146725	5414.78392245085	9487.96717048915	55	83	gene-wide	Rectum	TP53 (gene-wide)
0.06944444	BRAF	43420.9714181546	2477.54740837101	191185.466220081	1	83	V600E variant	Rectum	BRAF V600E
0.11284722	APC	10221.826296032	7116.79473219318	14159.6416307816	34	70	gene-wide	Rectosigmoid	APC (gene-wide)
0.11284722	TP53	15385.6248648737	11016.7388588187	20845.0433471622	40	70	gene-wide	Rectosigmoid	TP53 (gene-wide)
0.11284722	BRAF	113792.429709502	6492.80163167493	501050.495478647	1	70	V600E variant	Rectosigmoid	BRAF V600E
0.25347222	APC	5258.96234065267	4073.70477773803	6678.74427328424	70	105	gene-wide	Sigmoid	APC (gene-wide)
0.25347222	TP53	4806.78312605254	3688.04289457064	6147.01945976464	63	105	gene-wide	Sigmoid	TP53 (gene-wide)
0.25347222	BRAF	49530.3038123483	2826.14576199563	218083.09011424	1	105	V600E variant	Sigmoid	BRAF V600E
0.43576389	APC	11892.597989243	5530.04141032907	22502.3251969272	9	15	gene-wide	Descending	APC (gene-wide)
0.43576389	TP53	7383.24231486236	2915.98961005317	15124.3371213468	6	15	gene-wide	Descending	TP53 (gene-wide)
0.43576389	BRAF	196648.667384058	11212.9007391241	867987.261356952	1	15	V600E variant	Descending	BRAF V600E
0.63541667	APC	798.582516621481	339.650384655933	1568.96766757331	7	20	gene-wide	Transverse	APC (gene-wide)
0.63541667	TP53	1067.8099740065	422.135862824544	2183.50078812694	6	20	gene-wide	Transverse	TP53 (gene-wide)
0.63541667	BRAF	166203.406347293	27634.3598353167	513295.014134668	2	20	V600E variant	Transverse	BRAF V600E
0.79166667	APC	8795.44960739526	3406.94528187407	18624.8989666011	6	10	gene-wide	Hepatic flexure	APC (gene-wide)
0.79166667	TP53	3801.59972482822	1346.03830846547	8362.93161834984	5	10	gene-wide	Hepatic flexure	TP53 (gene-wide)
0.79166667	BRAF	274230.716801536	15646.116509401	1207776.34477413	1	10	V600E variant	Hepatic flexure	BRAF V600E
0.86979167	APC	733.821512998907	540.066654309106	971.447217012815	47	92	gene-wide	Ascending	APC (gene-wide)
0.86979167	TP53	1094.78901543245	783.982467796659	1480.29867011807	39	92	gene-wide	Ascending	TP53 (gene-wide)
0.86979167	BRAF	332743.546113485	198436.35861366	517407.129080868	17	92	V600E variant	Ascending	BRAF V600E
0.97395833	APC	1046.94725611963	745.097984691832	1423.71702018094	38	81	gene-wide	Cecum	APC (gene-wide)
0.97395833	TP53	753.372493980174	538.251600958309	1021.57724349068	39	81	gene-wide	Cecum	TP53 (gene-wide)
0.97395833	BRAF	333292.543483346	201999.807447875	512043.594653168	18	81	V600E variant	Cecum	BRAF V600E
