## Supplementary Data and Codes for "Sisyphus at the splenic flexure: sidedness in colorectal cancer": table_5l_driver_subset_gamma.csv

bin_value	gene	gamma	n_carriers	n_patients	variant_type	subsite_short	gene_label
0.06944444	TP53	17025.9836621575	28	83	TP53 driver subset	Rectum	TP53 (backbone, driver hotspots)
0.06944444	BRAF	43420.9714181546	1	83	V600E variant	Rectum	BRAF (candidate, V600E only)
0.11284722	BRAF	113792.429709502	1	70	V600E variant	Rectosigmoid	BRAF (candidate, V600E only)
0.25347222	TP53	9921.98508967138	31	105	TP53 driver subset	Sigmoid	TP53 (backbone, driver hotspots)
0.25347222	BRAF	49530.3038123483	1	105	V600E variant	Sigmoid	BRAF (candidate, V600E only)
0.43576389	TP53	4890.42823346135	2	15	TP53 driver subset	Descending	TP53 (backbone, driver hotspots)
0.43576389	BRAF	196648.667384058	1	15	V600E variant	Descending	BRAF (candidate, V600E only)
0.63541667	TP53	1429.50032942892	1	20	TP53 driver subset	Transverse	TP53 (backbone, driver hotspots)
0.63541667	BRAF	166203.406347293	2	20	V600E variant	Transverse	BRAF (candidate, V600E only)
0.79166667	BRAF	274230.716801536	1	10	V600E variant	Hepatic flexure	BRAF (candidate, V600E only)
0.86979167	TP53	1223.36481557447	17	92	TP53 driver subset	Ascending	TP53 (backbone, driver hotspots)
0.86979167	BRAF	332743.546113485	17	92	V600E variant	Ascending	BRAF (candidate, V600E only)
0.97395833	BRAF	333292.543483346	18	81	V600E variant	Cecum	BRAF (candidate, V600E only)
