## Supplementary Data and Codes for "Sisyphus at the splenic flexure: sidedness in colorectal cancer": table_age_by_gene_subsite_long.csv

subsite_short	gene	n_patients	mean_age
Rectum	APC	59	63.4
Rectosigmoid	APC	34	64.8
Sigmoid	APC	64	63.6
Descending	APC	9	64
Splenic flexure	APC	3	72
Transverse	APC	6	63.2
Hepatic flexure	APC	5	65.3
Ascending	APC	47	68.1
Cecum	APC	36	66.9
Rectum	TP53	51	65.2
Rectosigmoid	TP53	39	61
Sigmoid	TP53	61	65.2
Descending	TP53	5	62.2
Splenic flexure	TP53	4	66.4
Transverse	TP53	5	62.1
Hepatic flexure	TP53	5	75.4
Ascending	TP53	38	69.7
Cecum	TP53	37	65.1
Rectum	KRAS	37	66.2
Rectosigmoid	KRAS	21	62.6
Sigmoid	KRAS	31	66.3
Descending	KRAS	5	55.8
Splenic flexure	KRAS	4	66.4
Transverse	KRAS	10	63.4
Hepatic flexure	KRAS	8	68.9
Ascending	KRAS	41	69.2
Cecum	KRAS	40	67.2
Rectum	PIK3CA	15	60.8
Rectosigmoid	PIK3CA	7	58.9
Sigmoid	PIK3CA	20	67.7
Descending	PIK3CA	3	61.2
Splenic flexure	PIK3CA	2	59
Transverse	PIK3CA	11	66.4
Hepatic flexure	PIK3CA	1	72.6
Ascending	PIK3CA	30	69.6
Cecum	PIK3CA	31	68.6
Rectum	FBXW7	11	59.9
Rectosigmoid	FBXW7	7	58.2
Sigmoid	FBXW7	10	63
Descending	FBXW7	2	74
Splenic flexure	FBXW7	2	75.1
Transverse	FBXW7	5	63.5
Hepatic flexure	FBXW7	4	76.4
Ascending	FBXW7	14	70.4
Cecum	FBXW7	10	75.5
Rectum	KMT2D	4	55
Rectosigmoid	KMT2D	3	66
Sigmoid	KMT2D	3	70.8
Splenic flexure	KMT2D	1	88.4
Transverse	KMT2D	5	62.4
Hepatic flexure	KMT2D	1	73.5
Ascending	KMT2D	22	69.3
Cecum	KMT2D	15	73.6
Rectum	BRAF	5	48.5
Rectosigmoid	BRAF	1	47.4
Sigmoid	BRAF	3	74.9
Descending	BRAF	1	69.3
Transverse	BRAF	2	79.5
Hepatic flexure	BRAF	1	80.5
Ascending	BRAF	17	74
Cecum	BRAF	23	73.4
Rectum	SMAD4	11	60.8
Rectosigmoid	SMAD4	9	59.7
Sigmoid	SMAD4	5	65.6
Descending	SMAD4	2	69.1
Transverse	SMAD4	3	79.7
Ascending	SMAD4	11	71.6
Cecum	SMAD4	11	71.5
Rectum	AMER1	8	55.5
Rectosigmoid	AMER1	4	63.6
Sigmoid	AMER1	5	66.6
Transverse	AMER1	1	46.3
Ascending	AMER1	13	71.9
Cecum	AMER1	16	70.9
Rectum	ATM	9	57.8
Rectosigmoid	ATM	4	61.3
Sigmoid	ATM	6	60.8
Transverse	ATM	6	66
Hepatic flexure	ATM	2	77.8
Ascending	ATM	10	69.8
Cecum	ATM	9	70.3
Rectum	TCF7L2	8	54.1
Rectosigmoid	TCF7L2	3	60.2
Sigmoid	TCF7L2	13	65
Descending	TCF7L2	1	43.8
Transverse	TCF7L2	2	49.9
Hepatic flexure	TCF7L2	2	67.2
Ascending	TCF7L2	5	70.8
Cecum	TCF7L2	10	70.1
Rectum	KMT2C	5	58.6
Rectosigmoid	KMT2C	1	34.2
Sigmoid	KMT2C	7	61.7
Descending	KMT2C	1	51.4
Transverse	KMT2C	3	64
Hepatic flexure	KMT2C	2	59.9
Ascending	KMT2C	11	71.7
Cecum	KMT2C	11	68.5
Rectum	ARID1A	7	58.5
Rectosigmoid	ARID1A	1	57.8
Sigmoid	ARID1A	7	67.3
Transverse	ARID1A	5	65.6
Hepatic flexure	ARID1A	1	72.6
Ascending	ARID1A	10	63.9
Cecum	ARID1A	6	74.5
Rectum	NRAS	7	64.1
Rectosigmoid	NRAS	10	65.8
Sigmoid	NRAS	4	61.8
Descending	NRAS	2	73.8
Transverse	NRAS	1	74.2
Cecum	NRAS	11	68.3
Rectum	BRCA2	7	56.8
Rectosigmoid	BRCA2	2	57.3
Sigmoid	BRCA2	3	61.6
Descending	BRCA2	1	63.1
Transverse	BRCA2	1	46.3
Ascending	BRCA2	7	65.1
Cecum	BRCA2	9	67.4
Rectum	GNAS	6	63.6
Rectosigmoid	GNAS	2	75.9
Sigmoid	GNAS	1	51.5
Descending	GNAS	1	51.4
Transverse	GNAS	2	68.2
Hepatic flexure	GNAS	2	59.9
Ascending	GNAS	4	56.5
Cecum	GNAS	9	69.7
Rectum	CTNNB1	4	51.1
Rectosigmoid	CTNNB1	1	57.7
Sigmoid	CTNNB1	5	65.6
Descending	CTNNB1	1	51.4
Transverse	CTNNB1	2	62.1
Ascending	CTNNB1	9	70.8
Cecum	CTNNB1	7	56.4
Rectum	SOX9	3	62.6
Rectosigmoid	SOX9	1	47.9
Sigmoid	SOX9	4	62
Splenic flexure	SOX9	1	81.5
Transverse	SOX9	4	56.2
Hepatic flexure	SOX9	2	56
Ascending	SOX9	7	77.2
Cecum	SOX9	4	70.3
Rectum	PTEN	6	56
Rectosigmoid	PTEN	2	61.6
Sigmoid	PTEN	4	61.7
Transverse	PTEN	3	52.7
Ascending	PTEN	3	66.6
Cecum	PTEN	5	62.7
Rectum	ACVR1B	1	58.5
Rectosigmoid	ACVR1B	1	67.9
Sigmoid	ACVR1B	3	60.5
Transverse	ACVR1B	3	65.2
Hepatic flexure	ACVR1B	2	59.9
Ascending	ACVR1B	5	65.8
Cecum	ACVR1B	5	80
Rectum	ACVR2A	4	46.7
Sigmoid	ACVR2A	1	61.8
Descending	ACVR2A	1	55.3
Transverse	ACVR2A	1	46.3
Hepatic flexure	ACVR2A	1	75.5
Ascending	ACVR2A	6	81.6
Cecum	ACVR2A	3	52.5
