## Supplementary Data and Codes for "Sisyphus at the splenic flexure: sidedness in colorectal cancer": table_age_by_gene_subsite_wide.csv

gene	Rectum	Rectosigmoid	Sigmoid	Descending	Splenic flexure	Transverse	Hepatic flexure	Ascending	Cecum
APC	63.4	64.8	63.6	64	72	63.2	65.3	68.1	66.9
TP53	65.2	61	65.2	62.2	66.4	62.1	75.4	69.7	65.1
KRAS	66.2	62.6	66.3	55.8	66.4	63.4	68.9	69.2	67.2
PIK3CA	60.8	58.9	67.7	61.2	59	66.4	72.6	69.6	68.6
FBXW7	59.9	58.2	63	74	75.1	63.5	76.4	70.4	75.5
KMT2D	55	66	70.8		88.4	62.4	73.5	69.3	73.6
BRAF	48.5	47.4	74.9	69.3		79.5	80.5	74	73.4
SMAD4	60.8	59.7	65.6	69.1		79.7		71.6	71.5
AMER1	55.5	63.6	66.6			46.3		71.9	70.9
ATM	57.8	61.3	60.8			66	77.8	69.8	70.3
TCF7L2	54.1	60.2	65	43.8		49.9	67.2	70.8	70.1
KMT2C	58.6	34.2	61.7	51.4		64	59.9	71.7	68.5
ARID1A	58.5	57.8	67.3			65.6	72.6	63.9	74.5
NRAS	64.1	65.8	61.8	73.8		74.2			68.3
BRCA2	56.8	57.3	61.6	63.1		46.3		65.1	67.4
GNAS	63.6	75.9	51.5	51.4		68.2	59.9	56.5	69.7
CTNNB1	51.1	57.7	65.6	51.4		62.1		70.8	56.4
SOX9	62.6	47.9	62		81.5	56.2	56	77.2	70.3
PTEN	56	61.6	61.7			52.7		66.6	62.7
ACVR1B	58.5	67.9	60.5			65.2	59.9	65.8	80
ACVR2A	46.7		61.8	55.3		46.3	75.5	81.6	52.5
