## Supplementary Data and Codes for "Sisyphus at the splenic flexure: sidedness in colorectal cancer": table_age_by_gene_subsite_wide_with_n.csv

gene	Rectum	Rectosigmoid	Sigmoid	Descending	Splenic flexure	Transverse	Hepatic flexure	Ascending	Cecum
APC	63.4 (n=59)	64.8 (n=34)	63.6 (n=64)	64.0 (n=9)	72.0 (n=3)	63.2 (n=6)	65.3 (n=5)	68.1 (n=47)	66.9 (n=36)
TP53	65.2 (n=51)	61.0 (n=39)	65.2 (n=61)	62.2 (n=5)	66.4 (n=4)	62.1 (n=5)	75.4 (n=5)	69.7 (n=38)	65.1 (n=37)
KRAS	66.2 (n=37)	62.6 (n=21)	66.3 (n=31)	55.8 (n=5)	66.4 (n=4)	63.4 (n=10)	68.9 (n=8)	69.2 (n=41)	67.2 (n=40)
PIK3CA	60.8 (n=15)	58.9 (n=7)	67.7 (n=20)	61.2 (n=3)	59.0 (n=2)	66.4 (n=11)	72.6 (n=1)	69.6 (n=30)	68.6 (n=31)
FBXW7	59.9 (n=11)	58.2 (n=7)	63.0 (n=10)	74.0 (n=2)	75.1 (n=2)	63.5 (n=5)	76.4 (n=4)	70.4 (n=14)	75.5 (n=10)
KMT2D	55.0 (n=4)	66.0 (n=3)	70.8 (n=3)		88.4 (n=1)	62.4 (n=5)	73.5 (n=1)	69.3 (n=22)	73.6 (n=15)
BRAF	48.5 (n=5)	47.4 (n=1)	74.9 (n=3)	69.3 (n=1)		79.5 (n=2)	80.5 (n=1)	74.0 (n=17)	73.4 (n=23)
SMAD4	60.8 (n=11)	59.7 (n=9)	65.6 (n=5)	69.1 (n=2)		79.7 (n=3)		71.6 (n=11)	71.5 (n=11)
AMER1	55.5 (n=8)	63.6 (n=4)	66.6 (n=5)			46.3 (n=1)		71.9 (n=13)	70.9 (n=16)
ATM	57.8 (n=9)	61.3 (n=4)	60.8 (n=6)			66.0 (n=6)	77.8 (n=2)	69.8 (n=10)	70.3 (n=9)
TCF7L2	54.1 (n=8)	60.2 (n=3)	65.0 (n=13)	43.8 (n=1)		49.9 (n=2)	67.2 (n=2)	70.8 (n=5)	70.1 (n=10)
KMT2C	58.6 (n=5)	34.2 (n=1)	61.7 (n=7)	51.4 (n=1)		64.0 (n=3)	59.9 (n=2)	71.7 (n=11)	68.5 (n=11)
ARID1A	58.5 (n=7)	57.8 (n=1)	67.3 (n=7)			65.6 (n=5)	72.6 (n=1)	63.9 (n=10)	74.5 (n=6)
NRAS	64.1 (n=7)	65.8 (n=10)	61.8 (n=4)	73.8 (n=2)		74.2 (n=1)			68.3 (n=11)
BRCA2	56.8 (n=7)	57.3 (n=2)	61.6 (n=3)	63.1 (n=1)		46.3 (n=1)		65.1 (n=7)	67.4 (n=9)
GNAS	63.6 (n=6)	75.9 (n=2)	51.5 (n=1)	51.4 (n=1)		68.2 (n=2)	59.9 (n=2)	56.5 (n=4)	69.7 (n=9)
CTNNB1	51.1 (n=4)	57.7 (n=1)	65.6 (n=5)	51.4 (n=1)		62.1 (n=2)		70.8 (n=9)	56.4 (n=7)
SOX9	62.6 (n=3)	47.9 (n=1)	62.0 (n=4)		81.5 (n=1)	56.2 (n=4)	56.0 (n=2)	77.2 (n=7)	70.3 (n=4)
PTEN	56.0 (n=6)	61.6 (n=2)	61.7 (n=4)			52.7 (n=3)		66.6 (n=3)	62.7 (n=5)
ACVR1B	58.5 (n=1)	67.9 (n=1)	60.5 (n=3)			65.2 (n=3)	59.9 (n=2)	65.8 (n=5)	80.0 (n=5)
ACVR2A	46.7 (n=4)		61.8 (n=1)	55.3 (n=1)		46.3 (n=1)	75.5 (n=1)	81.6 (n=6)	52.5 (n=3)
