## Supplementary Data and Codes for "Sisyphus at the splenic flexure: sidedness in colorectal cancer": table_age_by_subsite.csv

subsite_short	n_patients	mean_age	sd_age	median_age
Rectum	83	64.2	11.5	64.1
Rectosigmoid	70	62.7	12.7	66.4
Sigmoid	105	65.6	12.8	68.2
Descending	15	63	11.3	65.2
Splenic flexure	5	66.8	18.8	68.7
Transverse	20	62.9	16.2	61.5
Hepatic flexure	10	70.7	12.2	74.6
Ascending	91	70.6	12.2	73.4
Cecum	80	67.7	12.7	67.9
