## Supplementary Data and Codes for "Sisyphus at the splenic flexure: sidedness in colorectal cancer": TableS_anal_verge_mapping.csv

subsite	icd_o_3	alqarni_length_cm	alqarni_sd_cm	cum_start_cm	cum_end_cm	dist_anal_verge_cm	normalized_dist	basis
Rectum	C20	16.8	4.0	0.0	16.8	8.4	0.055	Alqarni 2024 midpoint
Rectosigmoid	C19					16.8	0.11	inferred: junction (rectum|sigmoid)
Sigmoid	C18.7	41.4	16.2	16.8	58.2	37.5	0.244	Alqarni 2024 midpoint
Descending	C18.6	25.8	7.0	58.2	84.0	71.1	0.463	Alqarni 2024 midpoint
Splenic flexure	C18.5					84.0	0.548	inferred: junction (descending|transverse)
Transverse	C18.4	46.6	9.6	84.0	130.6	107.3	0.699	Alqarni 2024 midpoint
Hepatic flexure	C18.3					130.6	0.851	inferred: junction (transverse|ascending)
Ascending	C18.2	22.8	4.4	130.6	153.4	142.0	0.926	Alqarni 2024 midpoint
Cecum	C18.0					153.4	1.0	inferred: proximal terminus
