## Supplementary Data and Codes for "Sisyphus at the splenic flexure: sidedness in colorectal cancer": track2_ns_supplement_inventory.csv

PUBMED_PMID	n_NS_total	n_localizable_cosmic	n_nonlocalizable_cosmic	cosmic_subsites	supplement_available	has_full_MAF	has_site_metadata	id_mapping_ok	genome_build	recoverable_n	status	notes
27149842	619	0	619		Y	Y (Table S3, WES)	Y (Table S1, via Indiv ID)		likely hg19 (confirm)	251	RECOVERABLE	Cecum 114 + Rectum 137 precise; 368 multi-segment ranges dropped. NHS/HPFS cohort -> likely SUPERSEDES 25344691 (dedup at merge). liftOver hg19->hg38.
	379	215	164	;Ascending;Cecum;Descending;Rectum;Sigmoid;Transverse							NO_PMID	no PubMed PMID -> no supplement to go to
22810696	209	184	25	;Ascending;Cecum;Descending;Rectum;Sigmoid;Transverse							TCGA_have	TCGA COAD/READ - already in your TCGA dataset (dedup step)
25344691	185	185	0	Cecum;Descending;Rectum;Transverse	Y	Y (Table S8)	Y (Table S5)		hg19	29	PARTIAL	only Cecum precise; other sites are multi-segment ranges
29937994	97	79	18	;Ascending;Descending;Rectum;Sigmoid;Transverse	Y	Y (Table S3)	Y (Table S1)		check(likely hg19)	79	RECOVERABLE	single-segment precise sites; TNM-staged primary
31660073	56	56	0	Rectum	Y	N (78-gene panel)	Y (Table S1)		-	0	EXCLUDE	targeted panel, not WES; also post-CRT samples
33262464	47	47	0	Rectum	Y	Y (MOESM7, WES)	Y (all Rectum - rectal cancer study)		hg38 (no liftOver!)	47	RECOVERABLE	47 samples all Rectum; WES complete MAF; header says hg38 + KRAS/TP53 coords confirm hg38
33753878	46	0	46		Y	Y (Table S3, hg19)	N (no tumor site in any of 8 tables)		hg19	0	NO_LOCATION	WES + complete hg19 MAF, but supplement has NO tumor site/subsite -> cannot place on continuum unless location found in main text
35459861	45	44	1	;Ascending;Cecum;Rectum;Sigmoid;Transverse	Y	Y (Table S3, WES)	Y (Table S2, precise single-segment)		likely hg19	43	RECOVERABLE	precise sites Rectum15/Asc12/Sig11/HepFlex3/Cecum1/Trans1; T-staged primary (incl 7 stage-IV primary); 2 multi-segment dropped
30239619	44	41	3	;Ascending;Cecum;Descending;Rectum;Sigmoid;Transverse	Y	Y (TableS4 Strelka SNV)	Y (TableS2, precise single-segment)		hg19	40	RECOVERABLE	precise sites Sig12/Rec7/Cec6/RectoSig5/Asc4/SplFlex3/Desc1/HepFlex1/Trans1=40; drop Appendix/Ileocecal/R/NA; hg19 liftOver
30038269	44	44	0	Ascending;Cecum;Descending;Rectum;Transverse	Y	Y but MULTI-REGION	N (not in this file)		check		NEEDS_METADATA	multi-region: 123 regions = 18 tumors (COSMIC counted 44 regions as samples). Need (1) tumor-site clinical table, (2) collapse regions to 18 tumor-level unions
26071483	42	0	42		Y	Y (txt SNV list)	N (only aggregate Right/Left, not per-sample)		check	0	NO_LOCATION	Colonomics stage II colon; Table1 is AGGREGATE only (Right 12/Left 30), no per-sample subsite -> unusable for continuum
25957691	38	38	0	Ascending;Descending;Rectum;Sigmoid							EXCLUDE	organoid biobank (not primary tissue)
26764183	31	25	6	;Ascending;Cecum;Descending;Rectum;Sigmoid;Transverse							EXCLUDE	IBD/colitis-associated - out of TCGA scope
29991641	26	26	0	Ascending;Cecum;Descending;Rectum;Sigmoid							EXCLUDE	IBD/colitis-associated - out of TCGA scope
27612425	22	22	0	Ascending;Cecum;Descending;Rectum;Sigmoid	Y	Y (0/1 matrix, hg19, parseable)	N in supp (but COSMIC has 22 localizable)		hg19		MAF_NO_SITE	POLE hypermutated; supp = 0/1 matrix chr_pos_ref_alt (usable MAF) but no site; COSMIC has 22 localizable -> could use COSMIC subsite; confirm primary. hypermutators need care in signatures
32217638	22	22	0	Ascending;Cecum;Rectum;Sigmoid;Transverse							EXCLUDE	organoid biobank (not primary tissue)
28183795	19	0	19								NOT_ASSESSED	WES Middle-East CRC (MED12); COSMIC lost site -> supplement-first
40981433	18	0	18								EXCLUDE	OVARIAN cancer study - COSMIC mis-attribution, not CRC
24211491	12	0	12								NOT_ASSESSED	WES CIMP1 CRC; COSMIC lost site -> supplement-first
36792124	11	11	0	Ascending;Descending;Rectum;Sigmoid							NOT_ASSESSED	WES CRC low-TMB (loc)
32023847	11	11	0	Ascending;Cecum;Rectum;Sigmoid;Transverse							EXCLUDE	adenoma/precursor origin - out of TCGA scope
31336886	6	0	6								PARTIAL	WES; mixes ADENOMA + early adenocarcinoma -> only carcinoma in scope
31645765	3	0	3								EXCLUDE	metastasis cohort - not primary
25066378	2	0	2								PARTIAL	WGS matched primary+met -> only primary (tiny, n=2)
33740545	1	1	0	Ascending							EXCLUDE	adenoma/precursor origin - out of TCGA scope
32895052	1	0	1								EXCLUDE	early-progression/precursor focus (n=1)
29588308	1	0	1								EXCLUDE	PLASMA cfDNA (liquid biopsy), not primary tumour tissue
25673644	1	0	1								EXCLUDE	acquired RAF-inhibitor resistance = treated/resistant samples
24894453	1	0	1								EXCLUDE	single-case functional EGFR mutant characterization
24699064	1	0	1								EXCLUDE	single-cell sequencing, not bulk WES
