## Supplementary Data and Codes for "Sisyphus at the splenic flexure: sidedness in colorectal cancer": trend_test_decomposition.csv

group	df	carriers	b_total	p_total	b_supply	p_supply	b_selection	p_selection	sup_plus_sel
BRAF_V600E	1025	64	3.24444265734465	7.29648343052176e-12	-0.462971250729919	2.08717402720726e-14	3.51778407186465	5.96676578891523e-14	3.05481282113473
KRAS_1213	1025	323	0.561611072537505	2.71624720578443e-05	0.237290440850981	5.2770596479487e-15	0.261264172448695	0.0554128468009141	0.498554613299675
PIK3CA_hel	1025	90	1.06072763999004	3.32933862545524e-05	-0.0551852904358403	0.0454067831134725	1.13391553387827	1.07277727210368e-05	1.07873024344243
PIK3CA_kin	1025	40	1.13901773867037	0.00320421097602853	0.0214986041440328	0.188909588801353	1.13276590100288	0.00349587137936467	1.15426450514691
APC	1025	534	-0.0306301882427982	0.777726611442367	0.149415366441764	2.52997167996221e-09	-0.162510607412054	0.140175552771143	-0.0130952409702892
TP53	1025	525	-0.734948864568672	2.67556361803246e-10	0.0826818605677219	3.16885560560761e-08	-0.806716979855656	5.52222711495378e-12	-0.724035119287934
