## Supplementary Data and Codes for "Sisyphus at the splenic flexure: sidedness in colorectal cancer": two_model_three_layers.csv

layer	group	n	n_event	LL_null	LL_side	LL_cont	dAIC_vs_null_side	dAIC_vs_null_cont	dAIC	favours
Selection	BRAF_V600E	1027	64	-297.560245289521	-247.503750588514	-247.730099733051	100.112989402014	99.6602911129392	-0.452698289074363	sidedness
Selection	KRAS_1213	1027	323	-668.571626289614	-667.11672358609	-666.70050519071	2.90980540704777	3.74224219780695	0.832436790759175	continuum
Selection	PIK3CA_hel	1027	90	-309.222644181113	-299.537103831846	-299.30090318846	19.3710806985338	19.8434819853043	0.472401286770491	continuum
Selection	PIK3CA_kin	1027	40	-169.932402236367	-166.490669364891	-165.51235113072	6.88346574295343	8.84010221129398	1.95663646834055	continuum
Selection	APC	1027	534	-734.01024672605	-730.835335078587	-732.838986304738	6.34982329492709	2.34252084262471	-4.00730245230238	sidedness
Selection	TP53	1027	525	-740.042824734576	-712.453732045968	-714.174963602728	55.1781853772152	51.7357222636968	-3.44246311351844	sidedness
Frequency	BRAF_V600E	2832	174	-653.935844611557	-588.767374150176	-592.288395466724	130.336940922763	123.294898289666	-7.04204263309794	sidedness
Frequency	KRAS_1213	2832	1185	-1889.47081811778	-1886.48523871895	-1884.6679188659	5.97115879766989	9.60579850376598	3.6346397060961	continuum
Frequency	PIK3CA_hel	2832	171	-634.889131153171	-610.383477505717	-608.371999924717	49.0113072949073	53.0342624569089	4.02295516200161	continuum
Frequency	PIK3CA_kin	2832	103	-441.983196900239	-432.4012013043	-432.038268433303	19.16399119188	19.8898569338733	0.725865741993289	continuum
Frequency	APC	2832	979	-1715.51209765772	-1714.52685002455	-1713.10801031388	1.97049526635556	4.80817468768055	2.83767942132499	continuum
Frequency	TP53	2832	1356	-1955.97026392586	-1931.36935368025	-1928.62954147857	49.2018204912256	54.6814448945902	5.4796244033646	continuum
Frequency (WES/WGS)	BRAF_V600E	1027	64	-239.595981700021	-199.8792424008	-199.030989874352	79.433478598442	81.1299836513373	1.6965050528953	continuum
Frequency (WES/WGS)	KRAS_1213	1027	324	-640.249140537005	-632.329042305697	-631.810724044143	15.8401964626157	16.876832985723	1.03663652310729	continuum
Frequency (WES/WGS)	PIK3CA_hel	1027	91	-307.385633520573	-298.459653032151	-298.02250311057	17.8519609768435	18.7262608200068	0.874299843163271	continuum
Frequency (WES/WGS)	PIK3CA_kin	1027	42	-175.391794074216	-170.995205631864	-169.744425677748	8.79317688470547	11.2947367929357	2.50155990823021	continuum
Frequency (WES/WGS)	APC	1027	537	-710.786316204086	-710.281008082666	-710.782935932308	1.01061624284011	0.00676054355540146	-1.00385569928471	sidedness
Frequency (WES/WGS)	TP53	1027	530	-711.331878157136	-689.379329252745	-690.255845949369	43.9050978087816	42.1520644155346	-1.75303339324705	sidedness
Mutation (total burden)	all tumours	1027		-1647.43072262058	-1591.02844983498	-1598.29256920219	112.804545571207	98.2763068367972	-14.5282387344096	sidedness
Mutation (per driver, correlated)	BRAF_V600E	1027		-1209.26789225747	-1173.52108212062	-1176.96551343298	71.4936202736999	64.6047576489923	-6.8888626247076	sidedness
Mutation (per driver, correlated)	KRAS_1213	1027		-482.121460706942	-446.595727540703	-448.917067636398	71.0514663324778	66.408786141088	-4.6426801913899	sidedness
Mutation (per driver, correlated)	PIK3CA_hel	1027		-396.123912734139	-392.775115967702	-394.013511070025	6.69759353287543	4.22080332822998	-2.47679020464545	sidedness
Mutation (per driver, correlated)	PIK3CA_kin	1027		142.422097830957	142.50526026768	143.180152977327	0.166324873446797	1.51611029274045	1.34978541929365	continuum
Mutation (per driver, correlated)	APC	1027		-256.381606586425	-235.608483764156	-236.322711473106	41.5462456445391	40.117790226639	-1.42845541790001	sidedness
Mutation (per driver, correlated)	TP53	1027		258.130476050091	274.613351047085	274.212200105285	32.9657499939885	32.1634481103874	-0.802301883601103	sidedness
