## Supplementary Data and Codes for "Sisyphus at the splenic flexure: sidedness in colorectal cancer": yamauchi_table4_reproduction.csv

feature	n	n_events	event_rate	OR_full_axis	wald_P_linear	LRT_P_quadratic	LRT_P_cubic	note
BRAF_V600E	2832	174	0.0614	9.966	1.2591120985737548e-25	0.8492983270275479	0.01838895110268596
BRAF	2832	131	0.0463	4.132	1.7210711154550768e-09	0.33025388399142397	0.01307652971671964
KRAS	2832	928	0.3277	0.779	0.02946195929833745	0.0008783660343503203	0.001377111192918598
APC	2832	442	0.1561	1.137	0.37400672915559185	0.001190883841612244	0.7472646315239564
TP53	2832	826	0.2917	0.433	2.8812297190910397e-11	0.11452455010099824	0.8925478777158666
PIK3CA	2832	175	0.0618	2.808	5.040944700132799e-07	0.21241952585842028	0.17685287479828987
MSI	507	69	0.1361	17.899	6.082584912628164e-11	0.28562288495537813	0.20117602570591472
